# A streamlined nanopore-compatible 5PSeq protocol for rapid phenotypic antimicrobial sensitivity testing

**DOI:** 10.1101/2025.11.12.687992

**Authors:** Honglian Liu, Susanne Huch, Ryan Hull, Fabricio Romero Garcia, Lilit Nersisyan, Xiushan Yin, Wei-Hua Chen, Juan Du, Vicent Pelechano

## Abstract

Antimicrobial resistance (AMR) poses a significant threat to public health. Rapid and accurate antimicrobial sensitivity testing is essential to guide effective treatment. Here, we present “simplified 5PSeq” (s5PSeq), a streamlined protocol for profiling 5’ monophosphorylated (5’P) mRNA degradation intermediates that reflect ribosome dynamics *in vivo*. By capturing antibiotic-induced, context-specific ribosome stalling events, s5PSeq provides a molecular proxy for bacterial growth inhibition—offering a molecular phenotypic readout without the need for culturing. s5PSeq reduces library preparation time to under four hours and incorporates a novel rRNA blocking strategy. We demonstrated its clinical utility by identifying erythromycin-resistant and sensitive *Clostridioides difficile* clinical isolates. Combining s5PSeq with real-time nanopore sequencing enables fast AMR diagnosis with as few as 3000 reads. In addition to simplifying the study of 5’P co-translational mRNA decay, our work suggests that utilizing information-rich phenotypic molecular readouts can significantly improve AMR diagnostics.

**Highlights:**

- s5PSeq is a streamlined protocol for profiling 5’P mRNA degradation intermediates.
- Context-specific ribosome stalls can be used to assess phenotypic antimicrobial sensitivity at the molecular level.
- Blocking rRNA sequencing at the ligation step streamlines library preparation and lowers costs and hands-on time.
- Integration with nanopore sequencing allows same-day antimicrobial sensitivity testing in species with 5’-3’ exonuclease.
