## Supplementary material for "A streamlined nanopore-compatible 5PSeq protocol for rapid phenotypic antimicrobial sensitivity testing": Table S1

### Sheet: rRNA blocking oligos(universal)
name	rRNA blocking oligo sequence (universal)
5B4C_16sC_BO1	ACT TGC ATG TRT TAR GCA CGC CGC CAG CGT TCR TCC
5B4C_16sC_BO2	YAG GTT HCC CAC GYG TTA CTC ACC CGT YCG CCR CTM
5B4C_16sC_BO3	TBG CCT TGG TRR GCC DTT ACC YYA CCA ACT AGC TAA
5B4C_16sC_BO4	GCC GDT CAC CCT CTC AGG TCG GCT AYB BAT CGT BGC C
5B4C_16sC_BO5	GGA GTY TGG RCC GTG TCT CAG TYC CAR TGT GGC CGD
5B4C_16sC_BO6	TGY SSA AKA TTC CCY ACT GCT GCC TCC CGT AGG AGT
5B4C_16sC_BO7	GCG GCG TYG CTS SRT CAG RST TTC SYC CAT TGY SSA
5B4C_16sC_BO8	TAC CGC GGC TGC TGG CAC GTA GTT AGC CGK BVC TTY
5B4C_16sC_BO9	AAW TCC GGA YAA CGC TNG BVM CCT ACG TAT TAC CGC
5B4C_16sC_BO10	VDD VCC GCC TRC GCD CSC TTT ACR CCC ART AAW TCC
5B4C_16sC_BO11	TCC HNA TMT CTA CGC ATT TCA CCG CTA CAC NDG GAA
5B4C_16sC_BO12	CCA GWV AGY CGC CTT CGC CAC TGG TGT TCC TCC HNA
5B4C_16sC_BO13	ACR CTT TCG HDC CTC AGC GTC AGT HAB HGH CCA GWV
5B4C_16sC_BO14	TAC CAG GGT ATC TAA TCC TGT TTG CTM CCC ACR CTT
5B4C_16sC_BO15	CAC YTA GYA HTC ATC GTT TAC RGY GTG GAC TAC CAG
5B4C_16sC_BO16	ACT CCC CAG GYG GAD TRC TTA WTG CGT TWG CTG CRG
5B4C_16sC_BO17	AAT TCC TTT GAG TTT CAN YCT TGC GRN CGT ACT CCC
5B4C_16sC_BO18	CAT GCT CCA CYG CTT GTG CGG GYC CCC GTC AAT TCC
5B4C_16sC_BO19	AGG TTC TTC GCG TTG CTT CGA ATT AAA CCA CAT GCT
5B4C_16sC_BO20	ACG AGC TGA CGA CAA CCA TGC ACC ACC TGT CWC Y
5B4C_16sC_BO21	GTT GCG GGA CTT AAC CCA ACA TCT CAC GAC ACG AGC
5B4C_16sC_BO22	YGM TGG CWA CTR ANV WYA RGG GTT GCG CTC GTT GCG
5B4C_16sC_BO23	YGG CAG TCW VNY YAG AGT GCC CRD CTD AAN YGM TGG
5B4C_16sC_BO24	CGT CAT CCC CAC CTT CCT CCR GKT TRT CMC YGG CAG
5B4C_16sC_BO25	GCC CWR RTC ATA AGG GGC ATG ATG ATT TGA CGT CAT
5B4C_16sC_BO26	CKT TGT WYH NNC CAT TGT AGC ACG TGT GTA GCC CWR
5B4C_16sC_BO27	MCT RCA RTC CGA ACT GAG ANN DDV TTT NWG RGA TTD
5B4C_16sC_BO28	CRA TTC CRR CTT CRT GYA GKC GAG TTG CAG MCT RCA
5B4C_16sC_BO29	CAC CGC RRC RTB CTG ATY YGC GAT TAC TAG CRA TTC
5B4C_16sC_BO30	GGC GGT GTG TAC AAG RCC CGG GAA CGT ATT CAC CGC
5B4C_16sC_BO31	TCG GGY VTY HCH RAC TCY CRT GGT GTG ACG GGC GGT
5B4C_16sC_BO32	GCT NSY TCC TAW RMG GTT RSN YHA CYG RCT TCG GGY
5B4C_16sC_BO33	TCA CCC HAR TYA TYD RTY CYA CCT TMG RCR GCT NSY
5B4C_16sC_BO34	ACC TTC CGA TAC GGC TAC CTT GTT ACG ACT TCA CCC
5B4C_16sC_BO35	AAG GAG GTG ATC CAG CCG CAC CTT CCG ATA CGG CT
5B4C_23sC_BO1	THR TCM CGT CYT TCW TCG GCT YYT AGT GCC AAG GCA
5B4C_23sC_BO2	TAY KTR CWV CTC CCC RAA GCW TWT CGB HGY THR TCM
5B4C_23sC_BO3	YCC CCA TTC RGA HAT CTB YGG ATC ANH GBW TAY KTR
5B4C_23sC_BO4	CDG STA CTD AGA TGT TTC AGT TCH CHG VGT BYN CYT
5B4C_23sC_BO5	THA SGV AAT CGM WDT TKC TTT CTC TTC CTN CDG STA
5B4C_23sC_BO6	TTG SSC TVH TBC SVK TTC GCT CGC CGC TAC THA SGV
5B4C_23sC_BO7	YCS CDS ATT CCV ACR RRR TTT CDC GTG TYY CGH BGT
5B4C_23sC_BO8	TAR RKA GTA TTT AGS STT RSG RGR TGG TCC YCS CDS
5B4C_23sC_BO9	CCY TCA CRG TAC TRG TDC RCT ATC GGT CAC TAR RKA
5B4C_23sC_BO10	CAC TCC CCT YCC GGG GTB CTT TTC ACC TTT CCY TCA
5B4C_23sC_BO11	VTT GTA RRC ACA BGG TTT CAG GWT CTM TTT CAC TCC
5B4C_23sC_BO12	CGT AAC TCG CCG GHY CRT TCT ACA AAA RGY ACG C
5B4C_23sC_BO13	DCG CCC WDT TMA GAC TCG VTT TCB CTD CGG CTC C
5B4C_23sC_BO14	AVC TTC AHC CTG VHC ATG GRT AGR TCA CMY GGT T
5B4C_23sC_BO15	RGT TCG WTT GGA ATT TCW CCS CTA YCC ACA VBT CAT
5B4C_23sC_BO16	AGC TAT TTC GRR GAG AAC CAG CTA TCT CCR RGT TCG
5B4C_23sC_BO17	TTW GGG ACC TTA GCT GDH GGT CTG GGC TST TBC CCT
5B4C_23sC_BO18	AYB CCA CAT CCT TTT CCA CTT AAC DYA YAY TTW GGG
5B4C_23sC_BO19	TTC TRA GCY AAC ATC CTR GTT GTC TDN GMA AYB CCA
5B4C_23sC_BO20	CTA TTA CGC ACT CTT TDA ATG DRT RGC TGC TTC TRA
5B4C_23sC_BO21	TTT TCG GCG CAG DRY CWC TCG ACY AGT GAG CTA TTA
5B4C_23sC_BO22	GCT TCG GTR DTR HGT TTY AGC CCC GGT ACA TTT TCG
5B4C_23sC_BO23	RTM NDS CTT CDH CVC NYW WAG AAY GCT CYY CTA CCA
5B4C_23sC_BO24	TCW CTT CTW WDC NBT CCA SHN STC CTY MCG RTM NDS
5B4C_23sC_BO25	ACC YNY CTY TCG CTA CTC ATW CCG GCA TTC TCW CTT
5B4C_23sC_BO26	AAC CTT AGD YWT WCG GYS GRN RGG ATT CTC ACC YNY
5B4C_23sC_BO27	TWA CCC WGR GCR GAY SAG CYT TMC YYW GGA AAC CTT
5B4C_23sC_BO28	ACR YCT NTC GRY CTC DVC TTA GGH CCC GAC TWA CCC
5B4C_23sC_BO29	ACA GGA ATM THA ACC TGT TRT CCA TCG NMT ACR YCT
5B4C_23sC_BO30	TCD CCT CRH CYA CCT GTG TCG GTT TRC GGT ACG GGY
5B4C_23sC_BO31	ACR ABR STT CDC YCG HYS RCC TKA GGM TWC TCD CCT
5B4C_23sC_BO32	CCC GAA GTT ACG GGG YCA TTT TGC CGA GTT CCT TAA CRA
5B4C_23sC_BO33	AAC AGT YGC YTG GGC CTA TTC WCT GCG GCY VHY Y
5B4C_23sC_BO34	DCG RYT THG CAK AGA SCT GTG TTT TTG MTA AAC AGT
5B4C_23sC_BO35	GGG CAG GCG TCA SCC CMT ATA CNT CRY CTT DCG RYT
5B4C_23sC_BO36	DCT AAS CNM TCC YCT TAA CCT TCC AGC ACC GGG CAG
5B4C_23sC_BO37	ACC TTA GGA CCG TTA TAG TTA CGG CCG CCG TTT ACT
5B4C_23sC_BO38	GTC GGA ACT TAC CCG ACA AGG AAT TTC GCT ACC TTA
5B4C_23sC_BO39	AGT GCC CAR ATC RTT ACG CCT TTC GTG CGG GTC GGA
5B4C_23sC_BO40	HTW HAA TTT CAC CGR GTS YVT YGT TGA GAC AGT GCC
5B4C_23sC_BO41	TGK CGC RGG TAD CCN GCA TCT TCA CNG GHA HTW HAA
5B4C_23sC_BO42	RSA GTA AAG CTC CAY GGG GTC TTT CCG TCC TGK CGC
5B4C_23sC_BO43	ACA WGY DGT ACM RAN WYY CAR TAT CAR RCT RSA GTA
5B4C_23sC_BO44	VGG AGG CGA CCG CCC CAG TCA AAC TSC CCR YCW GRC
5B4C_23sC_BO45	GGG AAC CTT TGR GCG CCT CCG WTA CCY TTT VGG AGG
5B4C_23sC_BO46	CAC TCT DHG AAT GRT TTC CRA CCA TTC TGA GGG AAC
5B4C_23sC_BO47	STS TCG CAG TCA AGC TCC CTT NTR CCT TTR CAC TCT
5B4C_23sC_BO48	GYC CKA CTT TCG TMC CTG CTC SAS YYG TMD STS TCG
5B4C_23sC_BO49	CCR GGG TAG CTT TTA TCC GTT GAG CGA TGG CMM TYC
5B4C_23sC_BO50	GRA CTC TTG GGR GWG ATA AGC CTG TTA TCC CCR GGG
5B4C_23sC_BO51	CAT CGA GGT GCC AAA CCW CYC CGT CGA TGT GRA CTC
5B4C_23sC_BO52	CKA CTA CAG CCC CAG GAT GCG AYG AGC CGA CAT CGA
5B4C_23sC_BO53	TTA ATG GGC GAA CAG CCC AAC CCT TGG GAC CKA CTA
5B4C_23sC_BO54	CGA CGT TCT GAA CCC AGC TCG CGT RCC GCT TTA ATG
5B4C_23sC_BO55	CCC RCG MCG GAT AGG GAC CGA ACT GTC TCA CGA CGT
5B4C_23sC_BO56	CTA RGR RCA GVT CCT CTC AAA TWT CCT VCG CCC RCG
5B4C_23sC_BO57	CAG HGG TVH GTC CAY YCY GGT CCT CTC GTA CTA RGR
5B4C_23sC_BO58	GCN ATG CNB TTG GYA VNA CAA CWG RTA CAC CAG HGG
5B4C_23sC_BO59	GCR YTT ATC CCD TCC VBA CDT RGC TAC YCW GCN ATG
5B4C_23sC_BO60	TGA GGK GGG CTT CRY RCT TAG ATG CYT TCA GCR YTT
5B4C_23sC_BO61	CNR MCC TAT CWA CCT NRT MRT CTY YVA GGG VTC TTA
5B4C_23sC_BO62	TTG GWY AAG YCC TCG ABC KAT TAG TAT TAG TCM GCT
5B_16sC_BO1	CBG TTT CCM RDW GTT ATC CCM SKC TDH BRG GYA GGT
5B_16sC_BO2	TGC GGT HHA AAH TVT TAT SCG GTA TTA GCH HCB GTT
5B_16sC_BO3	AYA GCC RAA DSC DYC TTT YAN DYT HVD ACC ATG CGG
5B_16sC_BO4	AGC TAA TRC RVC GCG GGT CCA TCY VWM AGT GAY AGC
5B_16sC_BO5	YTT TAC GAT CCG AAA ACC TTC WTC ACT CAC GCG GCG
5B_16sC_BO6	AAG TYY YCC AGT TTC CAA TGA CCY TCH HCG GTT GAG
5B_16sC_BO7	CAT GGA ATT CCA CTB TCC TCT TCT GCA CTC AAG TYY
5B_16sC_BO8	GCT GCA GCA CTR ARG GGC GGA AAC CCY CYA ACA CTT
5B_16sC_BO9	TAG RNT KGT CAD AGG ATG TCA AGA CCT GGT AAG GTT
5B_16sC_BO10	CAC TBT GBC CCC GAA GGG AAV GYY YWA TCT CTA GRN T
5B_16sC_BO11	RGA TTD GCT TRM CCT CGC GGK YTH GCD RCY CKT TGT
5B_16sC_BO12	GCC GND GGC TTT CAC ATC AGA CTT AAR AAA CCG CCT
5B_23s_BO1	TCC TAC AAC CCC AAV RDG CAA GCH YBT TGG TTT GGG
5B_23s_BO2	THR WCT ACD GGG CTD TYA CCH TCT WTG GCK BAH YTT
5B_23s_BO3	GGC ACG CCA TCA CBC ATT AAC GVG CTC TGA CTW VTT
5B_23s_BO4	CTC CGH MTY TTC WGW CTT AAC CTY GCA YSV DAT CGT
5B_23s_BO5	GGT TCG GTC CTC CAK TSM GTK TTA CCK SAM CTT CA
5B_23s_BO6	CAW BAN HCT TAA YHY YGA GGC TAG CCC TAA AGC TAT
5B_23s_BO7	GGG CCC CTM GTC CAA ACA GTG CTC TAC CTC CAW BAN
5B_23s_BO8	GGA GTT TRT CTG AAT TCG GTA ACC CGR GAB GGG CCC
5B_23s_BO9	CTG ACT CCC RRD TAT AAN TVA WTG GCA TTC GGA GTT
5B_23s_BO10	CCC TTT CGA CBA CGG ATC TTA TCA CTC RYV GTC TGA CT
5B_23s_BO11	CAA TMG HVY GCW THN CYT AKC CTM CTG CGT CCC YCC
5B_23s_BO12	HHC MAG MCT HAC TGC TTG GAC RBD CAH WTC CAA TMG
5B_23s_BO13	YRD CCT TAA AGD GWA AMG SAT TTG MCT MWT HHC MAG
5B_23s_BO14	GCT ACT AWA HKT TCG CTC CCC RTC ACA GCT YRD CCT
5B_23s_BO15	TTT TCT YGG CAG TGT GAM ATC AVN VAC TTC GCT ACT
5B_23s_BO16	TAC TGG GGC TTC AAT TCD BAS CTT CGC HKA MGC TAA
5B_23s_BO17	CGY TCC GGT HTC HWH GGC TCC TAC CTA TCC TGT ACA
5B_23s_BO18	GTA TCC CAC CAR CGC CTC CAC CGA ARC TRG CGY TCC
5B_23s_BO19	GCG GGT TAG ARD GBY MAT AMM RCH AGG GTA GTA TCC
5B_23s_BO20	CTG ACA CTG TCT CCC ABC VCG ATW AGB GVT GCG GGT
5B_23s_BO21	CMG CTH CAH VTG TCA CCA BVC TTC CAC YTC NAA CCT
5B_23s_BO22	TCA TCC VMG CAC TTT TCA ACG TRC VYB GGT TCG G
5B_23s_BO23	CCT TCC ATR CGG AAC CAC CGG ATC ACT AAG CCC GAC
bsub_16s_BO2	GCT AAC ATC AGG GAG CAA GCT CCC ATC TGT CCG CTC GAC T
bsub_16s_BO3	CTT TCT GGT TAG GTA CCG TCA AGG TAC CGC CCT ATT CGA
bsub_16s_BO4	ATT CGA ACG GCA CTT GTT CTT CCC TAA CAA CAG AGC TTT A
bsub_23s_BO2	ATG GAT ACC ACT CCA TTA CGA GTG GTG GGT TTC CCC
bsub_23s_BO3	TCT GCC TTC TCA TAT CCT ATG AAT TCA GAT ATG GAT
bsub_23s_BO4	CCT CGT TCC TTT GTA ACT CCG TAC AGA GTG TCC TAC
bsub_23s_BO5	ATG GCG GGC CTT TCC AGA CCT CTT CAT CTA CCT CGT
bsub_23s_BO6	CCG TAC TCA GGA TCC ACT CAG GAG AGA ACG AAG TTT
bsub_23s_BO7	CTG GTT TCG GGT CTA CGA CCA CGT ACT CAT GCG CCC
bsub_23s_BO8	CTC CTA CCA CTG TTC GAA GAA CAG TCC GCA GCT TC
bsub_23s_BO9	CCC CCC ATT GCT CAA ATG GTG AGG AGG TGG TAC AGG
bsub_23s_BO10	TAC GGG CAC CTC TCA CCT CGC TAG AGG CTT TTC T
bsub_23s_BO11	CTC TCG GGC TTG CAC CCT AAC AGA GCA CCC CTT CTC CC
bsub_23s_BO12	TCT TAC TTC CTT GCG GAA TGG GAA ATC TCA TCT TGA GGG G

### Sheet: rRNA blocking oligos(specific)
name	rRNA blocking oligo sequence(species specific)
bsub_16s5p	GTTCGTCCTGAGCCAGGATCAAACTCTCCGATAAAG
bsub_23s5p	AAGGCATCCACCGTGCGCCCTTTCTAACTTAA
cdiff_16s5p	AGCGTTCATCCTGAGCCAGGATCAAACTCTCAAATAAA
cdiff_23s5p	GGCATCCGCCCTGCACCCTTAATAACTTGA
s.aureus_16s5p	GCGTTCATCCTGAGCCAGGATCAAACTCTCCATAAAA
s.aureus_23s5p	CAAGGCATCCACCGTGCGCCCTTAATAACTTAA
e.faecalis_16s5p	GCGTTCGTCCTGAGCCAGGATCAAACTCTCATAATAA
e.faecalis_23s5p	AAGGCATCCACCGTGCGCCCTTATTCACTTAA
