## Supplementary material for "A streamlined nanopore-compatible 5PSeq protocol for rapid phenotypic antimicrobial sensitivity testing": Table S2

### Sheet: oligos(s5PSeq)
name	sequence(5'-3')
rRNA blcoking oligos	see Table S1
rP5_RND(ss RNA oligo for ligation)	rCrUrU rUrCrC rCrUrA rCrArC rGrArC rGrCrU rCrUrU rCrCrG rArUrC rUrNrN rNrNrN rNrNrN
Random hexamer (for cDNA synthesis)	GTGACTGGAGTTCAGACGTGTGCTCTTCCGATCTNNNNNN
PCR primers(i7)
PE2_MPX_01	CAAGCAGAAGACGGCATACGAGATCGTGATGTGACTGGAGTTCAGACGTGTGCTCTTCCGATC*T
PE2_MPX_02	CAAGCAGAAGACGGCATACGAGATACATCGGTGACTGGAGTTCAGACGTGTGCTCTTCCGATC*T
PE2_MPX_03	CAAGCAGAAGACGGCATACGAGATGCCTAAGTGACTGGAGTTCAGACGTGTGCTCTTCCGATC*T
PE2_MPX_04	CAAGCAGAAGACGGCATACGAGATTGGTCAGTGACTGGAGTTCAGACGTGTGCTCTTCCGATC*T
PE2_MPX_05	CAAGCAGAAGACGGCATACGAGATCACTGTGTGACTGGAGTTCAGACGTGTGCTCTTCCGATC*T
PE2_MPX_06	CAAGCAGAAGACGGCATACGAGATATTGGCGTGACTGGAGTTCAGACGTGTGCTCTTCCGATC*T
PE2_MPX_07	CAAGCAGAAGACGGCATACGAGATGATCTGGTGACTGGAGTTCAGACGTGTGCTCTTCCGATC*T
PE2_MPX_08	CAAGCAGAAGACGGCATACGAGATTCAAGTGTGACTGGAGTTCAGACGTGTGCTCTTCCGATC*T
PE2_MPX_09	CAAGCAGAAGACGGCATACGAGATCTGATCGTGACTGGAGTTCAGACGTGTGCTCTTCCGATC*T
PE2_MPX_10	CAAGCAGAAGACGGCATACGAGATAAGCTAGTGACTGGAGTTCAGACGTGTGCTCTTCCGATC*T
PE2_MPX_11	CAAGCAGAAGACGGCATACGAGATGTAGCCGTGACTGGAGTTCAGACGTGTGCTCTTCCGATC*T
PE2_MPX_12	CAAGCAGAAGACGGCATACGAGATTACAAGGTGACTGGAGTTCAGACGTGTGCTCTTCCGATC*T
PE2_MPX_13	CAAGCAGAAGACGGCATACGAGATTTGACTGTGACTGGAGTTCAGACGTGTGCTCTTCCGATC*T
PE2_MPX_14	CAAGCAGAAGACGGCATACGAGATGGAACTGTGACTGGAGTTCAGACGTGTGCTCTTCCGATC*T
PE2_MPX_15	CAAGCAGAAGACGGCATACGAGATTGACATGTGACTGGAGTTCAGACGTGTGCTCTTCCGATC*T
PE2_MPX_16	CAAGCAGAAGACGGCATACGAGATGGACGGGTGACTGGAGTTCAGACGTGTGCTCTTCCGATC*T
PE2_MPX_17	CAAGCAGAAGACGGCATACGAGATCTCTACGTGACTGGAGTTCAGACGTGTGCTCTTCCGATC*T
PE2_MPX_18	CAAGCAGAAGACGGCATACGAGATGCGGACGTGACTGGAGTTCAGACGTGTGCTCTTCCGATC*T
PE2_MPX_19	CAAGCAGAAGACGGCATACGAGATTTTCACGTGACTGGAGTTCAGACGTGTGCTCTTCCGATC*T
PE2_MPX_20	CAAGCAGAAGACGGCATACGAGATGGCCACGTGACTGGAGTTCAGACGTGTGCTCTTCCGATC*T
PE2_MPX_21	CAAGCAGAAGACGGCATACGAGATCGAAACGTGACTGGAGTTCAGACGTGTGCTCTTCCGATC*T
PE2_MPX_22	CAAGCAGAAGACGGCATACGAGATCGTACGGTGACTGGAGTTCAGACGTGTGCTCTTCCGATC*T
PE2_MPX_23	CAAGCAGAAGACGGCATACGAGATCCACTCGTGACTGGAGTTCAGACGTGTGCTCTTCCGATC*T
PE2_MPX_24	CAAGCAGAAGACGGCATACGAGATGCTACCGTGACTGGAGTTCAGACGTGTGCTCTTCCGATC*T
PCR primers(i5)
NEBi501	AATGATACGGCGACCACCGAGATCTACACTATAGCCTACACTCTTTCCCTACACGACGCTCTTCCGATC*T
NEBi502	AATGATACGGCGACCACCGAGATCTACACATAGAGGCACACTCTTTCCCTACACGACGCTCTTCCGATC*T
NEBi503	AATGATACGGCGACCACCGAGATCTACACCCTATCCTACACTCTTTCCCTACACGACGCTCTTCCGATC*T
NEBi504	AATGATACGGCGACCACCGAGATCTACACGGCTCTGAACACTCTTTCCCTACACGACGCTCTTCCGATC*T
NEBi505	AATGATACGGCGACCACCGAGATCTACACAGGCGAAGACACTCTTTCCCTACACGACGCTCTTCCGATC*T
NEBi506	AATGATACGGCGACCACCGAGATCTACACTAATCTTAACACTCTTTCCCTACACGACGCTCTTCCGATC*T
NEBi507	AATGATACGGCGACCACCGAGATCTACACCAGGACGTACACTCTTTCCCTACACGACGCTCTTCCGATC*T
NEBi508	AATGATACGGCGACCACCGAGATCTACACGTACTGACACACTCTTTCCCTACACGACGCTCTTCCGATC*T
NEBi509	AATGATACGGCGACCACCGAGATCTACACTTGCTTGCACACTCTTTCCCTACACGACGCTCTTCCGATC*T
NEBi510	AATGATACGGCGACCACCGAGATCTACACGAGAGGTTACACTCTTTCCCTACACGACGCTCTTCCGATC*T
NEBi511	AATGATACGGCGACCACCGAGATCTACACACCTGGTTACACTCTTTCCCTACACGACGCTCTTCCGATC*T
NEBi512	AATGATACGGCGACCACCGAGATCTACACAAGCGGAAACACTCTTTCCCTACACGACGCTCTTCCGATC*T
NEBi513	AATGATACGGCGACCACCGAGATCTACACCGGAACAAACACTCTTTCCCTACACGACGCTCTTCCGATC*T
NEBi514	AATGATACGGCGACCACCGAGATCTACACGGTAAGCTACACTCTTTCCCTACACGACGCTCTTCCGATC*T
NEBi515	AATGATACGGCGACCACCGAGATCTACACTGTGGCATACACTCTTTCCCTACACGACGCTCTTCCGATC*T
NEBi516	AATGATACGGCGACCACCGAGATCTACACACTACGGAACACTCTTTCCCTACACGACGCTCTTCCGATC*T
NEBi517	AATGATACGGCGACCACCGAGATCTACACGAACCGCGACACTCTTTCCCTACACGACGCTCTTCCGATC*T
NEBi520	AATGATACGGCGACCACCGAGATCTACACACCAATACACACTCTTTCCCTACACGACGCTCTTCCGATC*T
NEBi521	AATGATACGGCGACCACCGAGATCTACACCGATTGGTACACTCTTTCCCTACACGACGCTCTTCCGATC*T
NEBi522	AATGATACGGCGACCACCGAGATCTACACGTTTTAGCACACTCTTTCCCTACACGACGCTCTTCCGATC*T
NEBi523	AATGATACGGCGACCACCGAGATCTACACCGTTGTCCACACTCTTTCCCTACACGACGCTCTTCCGATC*T
NEBi524	AATGATACGGCGACCACCGAGATCTACACGACTCAAGACACTCTTTCCCTACACGACGCTCTTCCGATC*T
NEBi525	AATGATACGGCGACCACCGAGATCTACACTAGTGCGGACACTCTTTCCCTACACGACGCTCTTCCGATC*T
NEBi526	AATGATACGGCGACCACCGAGATCTACACGGATAGAGACACTCTTTCCCTACACGACGCTCTTCCGATC*T
NEBi527	AATGATACGGCGACCACCGAGATCTACACCCGTGTAGACACTCTTTCCCTACACGACGCTCTTCCGATC*T

### Sheet: oligos(HT-5PSeq)
name	sequence(5'-3')
rRNA blcoking oligos	see Table S1
rP5_RNA_MPX01 (ssRNA oligo with barcode for ligation)	rCrUrU rUrCrC rCrUrA rCrArC rGrArC rGrCrU rCrUrU rCrCrG rArUrC rUrArCrGrCrUrGrNrNrNrNrNrNrNrN
rP5_RNA_MPX02 (ssRNA oligo with barcode for ligation)	rCrUrU rUrCrC rCrUrA rCrArC rGrArC rGrCrU rCrUrU rCrCrG rArUrC rUrGrUrGrArUrCrNrNrNrNrNrNrNrN
rP5_RNA_MPX04 (ssRNA oligo with barcode for ligation)	rCrUrU rUrCrC rCrUrA rCrArC rGrArC rGrCrU rCrUrU rCrCrG rArUrC rUrCrGrUrGrCrArNrNrNrNrNrNrNr
rP5_RNA_MPX06 (ssRNA oligo with barcode for ligation)	rCrUrU rUrCrC rCrUrA rCrArC rGrArC rGrCrU rCrUrU rCrCrG rArUrC rUrCrUrArCrArCrNrNrNrNrNrNrNrN
Random hexamer (for cDNA synthesis)	GTGACTGGAGTTCAGACGTGTGCTCTTCCGATCTNNNNNN
PCR primers(i7)
PE2_MPX_05	CAAGCAGAAGACGGCATACGAGATCACTGTGTGACTGGAGTTCAGACGTGTGCTCTTCCGATC*T
PE2_MPX_06	CAAGCAGAAGACGGCATACGAGATATTGGCGTGACTGGAGTTCAGACGTGTGCTCTTCCGATC*T
PE2_MPX_14	CAAGCAGAAGACGGCATACGAGATGGAACTGTGACTGGAGTTCAGACGTGTGCTCTTCCGATC*T
PE2_MPX_15	CAAGCAGAAGACGGCATACGAGATTGACATGTGACTGGAGTTCAGACGTGTGCTCTTCCGATC*T
PE2_MPX_16	CAAGCAGAAGACGGCATACGAGATGGACGGGTGACTGGAGTTCAGACGTGTGCTCTTCCGATC*T
PE2_MPX_17	CAAGCAGAAGACGGCATACGAGATCTCTACGTGACTGGAGTTCAGACGTGTGCTCTTCCGATC*T
PE2_MPX_18	CAAGCAGAAGACGGCATACGAGATGCGGACGTGACTGGAGTTCAGACGTGTGCTCTTCCGATC*T
PE2_MPX_19	CAAGCAGAAGACGGCATACGAGATTTTCACGTGACTGGAGTTCAGACGTGTGCTCTTCCGATC*T
PE2_MPX_20	CAAGCAGAAGACGGCATACGAGATGGCCACGTGACTGGAGTTCAGACGTGTGCTCTTCCGATC*T
PE2_MPX_21	CAAGCAGAAGACGGCATACGAGATCGAAACGTGACTGGAGTTCAGACGTGTGCTCTTCCGATC*T
PE2_MPX_22	CAAGCAGAAGACGGCATACGAGATCGTACGGTGACTGGAGTTCAGACGTGTGCTCTTCCGATC*T
PE2_MPX_25	CAAGCAGAAGACGGCATACGAGATATCAGTGTGACTGGAGTTCAGACGTGTGCTCTTCCGATC*T
PCR primers(i5)
NEBi509	AATGATACGGCGACCACCGAGATCTACACTTGCTTGCACACTCTTTCCCTACACGACGCTCTTCCGATC*T
NEBi510	AATGATACGGCGACCACCGAGATCTACACGAGAGGTTACACTCTTTCCCTACACGACGCTCTTCCGATC*T
NEBi511	AATGATACGGCGACCACCGAGATCTACACACCTGGTTACACTCTTTCCCTACACGACGCTCTTCCGATC*T
NEBi514	AATGATACGGCGACCACCGAGATCTACACGGTAAGCTACACTCTTTCCCTACACGACGCTCTTCCGATC*T
NEBi515	AATGATACGGCGACCACCGAGATCTACACTGTGGCATACACTCTTTCCCTACACGACGCTCTTCCGATC*T
NEBi516	AATGATACGGCGACCACCGAGATCTACACACTACGGAACACTCTTTCCCTACACGACGCTCTTCCGATC*T
