## Supplementary material for "A streamlined nanopore-compatible 5PSeq protocol for rapid phenotypic antimicrobial sensitivity testing": Table S3

### Sheet: sample sheet
Note: Only samples reaching the minimum number of reads are included below.
sample	raw file(fastq.gz)	figure	read number	organism	strain	treatment	library strategy	instrument model
B.subtilis, chloramphenicol_1.6ug/ml, rep1	bsub_CAM_02x_rep1.fastq.gz	1	2537139	B.subtilis	168 trpC2	chloramphenicol_1.6ug/ml	HT-5PSeq	NextSeq 2000
B.subtilis, chloramphenicol_1.6ug/ml, rep2	bsub_CAM_02x_rep2.fastq.gz	1	780088	B.subtilis	168 trpC2	chloramphenicol_1.6ug/ml	HT-5PSeq	NextSeq 2000
B.subtilis, chloramphenicol_1.6ug/ml, rep3	bsub_CAM_02x_rep3.fastq.gz	1	386065	B.subtilis	168 trpC2	chloramphenicol_1.6ug/ml	HT-5PSeq	NextSeq 2000
B.subtilis, chloramphenicol_1.6ug/ml, merged	bsub_CAM_02x.fastq.gz	1	3703292	B.subtilis	168 trpC2	chloramphenicol_1.6ug/ml	HT-5PSeq	NextSeq 2000
B.subtilis, chloramphenicol_8ug/ml, rep2	bsub_CAM_1x_rep2.fastq.gz	1	273899	B.subtilis	168 trpC2	chloramphenicol_8ug/ml	HT-5PSeq	NextSeq 2000
B.subtilis, chloramphenicol_8ug/ml, rep3	bsub_CAM_1x_rep3.fastq.gz	1	353824	B.subtilis	168 trpC2	chloramphenicol_8ug/ml	HT-5PSeq	NextSeq 2000
B.subtilis, chloramphenicol_8ug/ml, merged	bsub_CAM_1x.fastq.gz	1	627723	B.subtilis	168 trpC2	chloramphenicol_8ug/ml	HT-5PSeq	NextSeq 2000
B.subtilis, chloramphenicol_40ug/ml, rep1	bsub_CAM_5x_rep1.fastq.gz	1	770818	B.subtilis	168 trpC2	chloramphenicol_40ug/ml	HT-5PSeq	NextSeq 2000
B.subtilis, chloramphenicol_40ug/ml, rep2	bsub_CAM_5x_rep2.fastq.gz	1	1124649	B.subtilis	168 trpC2	chloramphenicol_40ug/ml	HT-5PSeq	NextSeq 2000
B.subtilis, chloramphenicol_40ug/ml, rep3	bsub_CAM_5x_rep3.fastq.gz	1	144585	B.subtilis	168 trpC2	chloramphenicol_40ug/ml	HT-5PSeq	NextSeq 2000
B.subtilis, chloramphenicol_40ug/ml, merged	bsub_CAM_5x.fastq.gz	1	2040052	B.subtilis	168 trpC2	chloramphenicol_40ug/ml	HT-5PSeq	NextSeq 2000
B.subtilis, erythromycin_0.1ug/ml, rep1	bsub_ERY_02x_rep1.fastq.gz	1	10505617	B.subtilis	168 trpC2	erythromycin_0.1ug/ml	HT-5PSeq	NextSeq 2000
B.subtilis, erythromycin_0.1ug/ml, rep2	bsub_ERY_02x_rep2.fastq.gz	1	10682485	B.subtilis	168 trpC2	erythromycin_0.1ug/ml	HT-5PSeq	NextSeq 2000
B.subtilis, erythromycin_0.1ug/ml, rep3	bsub_ERY_02x_rep3.fastq.gz	1	5045509	B.subtilis	168 trpC2	erythromycin_0.1ug/ml	HT-5PSeq	NextSeq 2000
B.subtilis, erythromycin_0.1ug/ml, merged	bsub_ERY_02x.fastq.gz	1	26233611	B.subtilis	168 trpC2	erythromycin_0.1ug/ml	HT-5PSeq	NextSeq 2000
B.subtilis, erythromycin_0.5ug/ml, rep2	bsub_ERY_1x_rep2.fastq.gz	1	15851165	B.subtilis	168 trpC2	erythromycin_0.5ug/ml	HT-5PSeq	NextSeq 2000
B.subtilis, erythromycin_0.5ug/ml, rep3	bsub_ERY_1x_rep3.fastq.gz	1	6045732	B.subtilis	168 trpC2	erythromycin_0.5ug/ml	HT-5PSeq	NextSeq 2000
B.subtilis, erythromycin_0.5ug/ml, merged	bsub_ERY_1x.fastq.gz	1	21896897	B.subtilis	168 trpC2	erythromycin_0.5ug/ml	HT-5PSeq	NextSeq 2000
B.subtilis,erythromycin_2.5ug/ml, rep1	bsub_ERY_5x_rep1.fastq.gz	1	5220033	B.subtilis	168 trpC2	erythromycin_2.5ug/ml	HT-5PSeq	NextSeq 2000
B.subtilis,erythromycin_2.5ug/ml, rep2	bsub_ERY_5x_rep2.fastq.gz	1	5406348	B.subtilis	168 trpC2	erythromycin_2.5ug/ml	HT-5PSeq	NextSeq 2000
B.subtilis,erythromycin_2.5ug/ml, rep3	bsub_ERY_5x_rep3.fastq.gz	1	679200	B.subtilis	168 trpC2	erythromycin_2.5ug/ml	HT-5PSeq	NextSeq 2000
B.subtilis,erythromycin_2.5ug/ml, merged	bsub_ERY_5x.fastq.gz	1	11305581	B.subtilis	168 trpC2	erythromycin_2.5ug/ml	HT-5PSeq	NextSeq 2000
B.subtilis, untreated, rep1	bsub_UT_02x_rep2.fastq.gz	1	1600607	B.subtilis	168 trpC2	untreated	HT-5PSeq	NextSeq 2000
B.subtilis, untreated, rep2	bsub_UT_1x_rep2.fastq.gz	1	1085912	B.subtilis	168 trpC2	untreated	HT-5PSeq	NextSeq 2000
B.subtilis, untreated, rep3	bsub_UT_5x_rep2.fastq.gz	1	1607597	B.subtilis	168 trpC2	untreated	HT-5PSeq	NextSeq 2000
B.subtilis, untreated, merged	bsub_UT.fastq.gz	1	4294116	B.subtilis	168 trpC2	untreated	HT-5PSeq	NextSeq 2000
L.plantarum, chloramphenicol_1.6ug/ml, rep1	lpl_CAM_02_rep1.fastq.gz	1	5423710	L.plantarum	ATCC 8014	chloramphenicol_1.6ug/ml	HT-5PSeq	NextSeq 2000
L.plantarum, chloramphenicol_1.6ug/ml, rep2	lpl_CAM_02_rep2.fastq.gz	1	1894369	L.plantarum	ATCC 8014	chloramphenicol_1.6ug/ml	HT-5PSeq	NextSeq 2000
L.plantarum, chloramphenicol_1.6ug/ml, rep3	lpl_CAM_02_rep3.fastq.gz	1	27996849	L.plantarum	ATCC 8014	chloramphenicol_1.6ug/ml	HT-5PSeq	NextSeq 2000
L.plantarum, chloramphenicol_1.6ug/ml, merged	lpl_CAM_02x.fastq.gz	1	35314928	L.plantarum	ATCC 8014	chloramphenicol_1.6ug/ml	HT-5PSeq	NextSeq 2000
L.plantarum, chloramphenicol_8ug/ml, rep1	lpl_CAM_1_rep1.fastq.gz	1	33500943	L.plantarum	ATCC 8014	chloramphenicol_8ug/ml	HT-5PSeq	NextSeq 2000
L.plantarum, chloramphenicol_8ug/ml, rep2	lpl_CAM_1_rep2.fastq.gz	1	2404376	L.plantarum	ATCC 8014	chloramphenicol_8ug/ml	HT-5PSeq	NextSeq 2000
L.plantarum, chloramphenicol_8ug/ml, rep3	lpl_CAM_1_rep3.fastq.gz	1	935688	L.plantarum	ATCC 8014	chloramphenicol_8ug/ml	HT-5PSeq	NextSeq 2000
L.plantarum, chloramphenicol_8ug/ml, merged	lpl_CAM_1x.fastq.gz	1	36841007	L.plantarum	ATCC 8014	chloramphenicol_8ug/ml	HT-5PSeq	NextSeq 2000
L.plantarum, chloramphenicol_40ug/ml, rep1	lpl_CAM_5_rep1.fastq.gz	1	6667436	L.plantarum	ATCC 8014	chloramphenicol_40ug/ml	HT-5PSeq	NextSeq 2000
L.plantarum, chloramphenicol_40ug/ml, rep2	lpl_CAM_5_rep2.fastq.gz	1	8073695	L.plantarum	ATCC 8014	chloramphenicol_40ug/ml	HT-5PSeq	NextSeq 2000
L.plantarum, chloramphenicol_40ug/ml, rep3	lpl_CAM_5_rep3.fastq.gz	1	18468156	L.plantarum	ATCC 8014	chloramphenicol_40ug/ml	HT-5PSeq	NextSeq 2000
L.plantarum, chloramphenicol_40ug/ml, merged	lpl_CAM_5x.fastq.gz	1	33209287	L.plantarum	ATCC 8014	chloramphenicol_40ug/ml	HT-5PSeq	NextSeq 2000
L.plantarum, erythromycin_0.1ug/ml, rep1	lpl_ERY_02_rep1.fastq.gz	1	5600406	L.plantarum	ATCC 8014	erythromycin_0.1ug/ml	HT-5PSeq	NextSeq 2000
L.plantarum, erythromycin_0.1ug/ml, rep2	lpl_ERY_02_rep2.fastq.gz	1	1925550	L.plantarum	ATCC 8014	erythromycin_0.1ug/ml	HT-5PSeq	NextSeq 2000
L.plantarum, erythromycin_0.1ug/ml, rep3	lpl_ERY_02_rep3.fastq.gz	1	12789252	L.plantarum	ATCC 8014	erythromycin_0.1ug/ml	HT-5PSeq	NextSeq 2000
L.plantarum, erythromycin_0.1ug/ml, merged	lpl_ERY_02x.fastq.gz	1	20315208	L.plantarum	ATCC 8014	erythromycin_0.1ug/ml	HT-5PSeq	NextSeq 2000
L.plantarum, erythromycin_0.5ug/ml, rep1	lpl_ERY_1_rep1.fastq.gz	1	24554902	L.plantarum	ATCC 8014	erythromycin_0.5ug/ml	HT-5PSeq	NextSeq 2000
L.plantarum, erythromycin_0.5ug/ml, rep2	lpl_ERY_1_rep2.fastq.gz	1	2573001	L.plantarum	ATCC 8014	erythromycin_0.5ug/ml	HT-5PSeq	NextSeq 2000
L.plantarum, erythromycin_0.5ug/ml, merged	lpl_ERY_1x.fastq.gz	1	27127903	L.plantarum	ATCC 8014	erythromycin_0.5ug/ml	HT-5PSeq	NextSeq 2000
L.plantarum,erythromycin_2.5ug/ml, rep1	lpl_ERY_5_rep1.fastq.gz	1	10982077	L.plantarum	ATCC 8014	erythromycin_2.5ug/ml	HT-5PSeq	NextSeq 2000
L.plantarum,erythromycin_2.5ug/ml, rep2	lpl_ERY_5_rep2.fastq.gz	1	4572313	L.plantarum	ATCC 8014	erythromycin_2.5ug/ml	HT-5PSeq	NextSeq 2000
L.plantarum,erythromycin_2.5ug/ml, rep3	lpl_ERY_5_rep3.fastq.gz	1	1653189	L.plantarum	ATCC 8014	erythromycin_2.5ug/ml	HT-5PSeq	NextSeq 2000
L.plantarum,erythromycin_2.5ug/ml, merged	lpl_ERY_5x.fastq.gz	1	15554390	L.plantarum	ATCC 8014	erythromycin_2.5ug/ml	HT-5PSeq	NextSeq 2000
L.plantarum, untreated, rep1	lpl_UT_02_rep1.fastq.gz	1	9500516	L.plantarum	ATCC 8014	untreated	HT-5PSeq	NextSeq 2000
L.plantarum, untreated, rep2	lpl_UT_1_rep1.fastq.gz	1	35662041	L.plantarum	ATCC 8014	untreated	HT-5PSeq	NextSeq 2000
L.plantarum, untreated, rep3	lpl_UT_5_rep3.fastq.gz	1	26637321	L.plantarum	ATCC 8014	untreated	HT-5PSeq	NextSeq 2000
L.plantarum, untreated, merged	lpl_UT.fastq.gz	1	71799878	L.plantarum	ATCC 8014	untreated	HT-5PSeq	NextSeq 2000
B.subtilis,s5PSeq,rep1	bs_bo1_S3_R1_001.fastq.gz	2	975897	B.subtilis	168 trpC2	untreated	s5PSeq	NextSeq 2000
B.subtilis,s5PSeq,rep2	bs_bo2_S4_R1_001.fastq.gz	2	1369672	B.subtilis	168 trpC2	untreated	s5PSeq	NextSeq 2000
B.subtilis,ctr,rep1	bs_ctr1_S1_R1_001.fastq.gz	2	589761	B.subtilis	168 trpC2	untreated	s5PSeq	NextSeq 2000
B.subtilis,ctr,rep2	bs_ctr2_S2_R1_001.fastq.gz	2	1308372	B.subtilis	168 trpC2	untreated	s5PSeq	NextSeq 2000
B.subtilis,HT-5PSeq	bsub_ht5pseq.fastq.gz	2	220000	B.subtilis	168 trpC2	untreated	HT-5PSeq	NextSeq 2000
C.difficile,s5PSeq,rep1	cd_bo1_S7_R1_001.fastq.gz	2	852825	C.difficile	ATCC 9689	untreated	s5PSeq	NextSeq 2000
C.difficile,s5PSeq,rep2	cd_bo2_S8_R1_001.fastq.gz	2	1464742	C.difficile	ATCC 9689	untreated	s5PSeq	NextSeq 2000
C.difficile,ctr,rep1	cd_ctr1_S5_R1_001.fastq.gz	2	917996	C.difficile	ATCC 9689	untreated	s5PSeq	NextSeq 2000
C.difficile,ctr,rep2	cd_ctr2_S6_R1_001.fastq.gz	2	709729	C.difficile	ATCC 9689	untreated	s5PSeq	NextSeq 2000
C.difficile,HT-5PSeq	cdiff_ht5pseq.fastq.gz	2	160000	C.difficile	ATCC 9689	untreated	HT-5PSeq	NextSeq 2000
E.faecalis,s5PSeq,rep1	ef_bo1_S11_R1_001.fastq.gz	2	572448	E.faecalis	ATCC 29212	untreated	s5PSeq	NextSeq 2000
E.faecalis,s5PSeq,rep2	ef_bo2_S12_R1_001.fastq.gz	2	633132	E.faecalis	ATCC 29212	untreated	s5PSeq	NextSeq 2000
E.faecalis,ctr,rep1	ef_ctr1_S9_R1_001.fastq.gz	2	1464859	E.faecalis	ATCC 29212	untreated	s5PSeq	NextSeq 2000
E.faecalis,ctr,rep2	ef_ctr2_S10_R1_001.fastq.gz	2	1367430	E.faecalis	ATCC 29212	untreated	s5PSeq	NextSeq 2000
S.aureus,s5PSeq,rep1	sa_bo1_S15_R1_001.fastq.gz	2	1024464	S.aureus	ATCC 29213	untreated	s5PSeq	NextSeq 2000
S.aureus,s5PSeq,rep2	sa_bo2_S16_R1_001.fastq.gz	2	793585	S.aureus	ATCC 29213	untreated	s5PSeq	NextSeq 2000
S.aureus,ctr,rep1	sa_ctr1_S13_R1_001.fastq.gz	2	1003644	S.aureus	ATCC 29213	untreated	s5PSeq	NextSeq 2000
S.aureus,ctr,rep2	sa_ctr2_S14_R1_001.fastq.gz	2	1041280	S.aureus	ATCC 29213	untreated	s5PSeq	NextSeq 2000
C.difficile_resistant, erythromycin, bio1, rep1	cdif_R1_2_S24_R1_001.fastq.gz	3	46676	C.difficile	erythromycin resistant isolates	Erythromycin_1ug/ml	s5PSeq	NextSeq 2000
C.difficile_resistant, erythromycin, bio1, rep2	cdif_R1_3_S32_R1_001.fastq.gz	3	27463	C.difficile	erythromycin resistant isolates	Erythromycin_1ug/ml	s5PSeq	NextSeq 2000
C.difficile_resistant, erythromycin, bio1, rep3	cdif_R1_4_S40_R1_001.fastq.gz	3	58686	C.difficile	erythromycin resistant isolates	Erythromycin_1ug/ml	s5PSeq	NextSeq 2000
C.difficile_resistant, erythromycin, bio1, rep4	cdif_R1_5_S48_R1_001.fastq.gz	3	58521	C.difficile	erythromycin resistant isolates	Erythromycin_1ug/ml	s5PSeq	NextSeq 2000
C.difficile_resistant, erythromycin, bio1, rep5	cdif_R1_6_S56_R1_001.fastq.gz	3	38877	C.difficile	erythromycin resistant isolates	Erythromycin_1ug/ml	s5PSeq	NextSeq 2000
C.difficile_resistant, erythromycin, bio2, rep1	cdif_R2_2_S25_R1_001.fastq.gz	3	43836	C.difficile	erythromycin resistant isolates	Erythromycin_1ug/ml	s5PSeq	NextSeq 2000
C.difficile_resistant, erythromycin, bio2, rep2	cdif_R2_3_S33_R1_001.fastq.gz	3	51984	C.difficile	erythromycin resistant isolates	Erythromycin_1ug/ml	s5PSeq	NextSeq 2000
C.difficile_resistant, erythromycin, bio2, rep3	cdif_R2_4_S41_R1_001.fastq.gz	3	98812	C.difficile	erythromycin resistant isolates	Erythromycin_1ug/ml	s5PSeq	NextSeq 2000
C.difficile_resistant, erythromycin, bio2, rep4	cdif_R2_5_S49_R1_001.fastq.gz	3	59934	C.difficile	erythromycin resistant isolates	Erythromycin_1ug/ml	s5PSeq	NextSeq 2000
C.difficile_resistant, erythromycin, bio2, rep5	cdif_R2_6_S57_R1_001.fastq.gz	3	69344	C.difficile	erythromycin resistant isolates	Erythromycin_1ug/ml	s5PSeq	NextSeq 2000
C.difficile_resistant, erythromycin, bio3, rep1	cdif_R3_2_S26_R1_001.fastq.gz	3	45438	C.difficile	erythromycin resistant isolates	Erythromycin_1ug/ml	s5PSeq	NextSeq 2000
C.difficile_resistant, erythromycin, bio3, rep2	cdif_R3_3_S34_R1_001.fastq.gz	3	43777	C.difficile	erythromycin resistant isolates	Erythromycin_1ug/ml	s5PSeq	NextSeq 2000
C.difficile_resistant, erythromycin, bio3, rep3	cdif_R3_4_S42_R1_001.fastq.gz	3	104444	C.difficile	erythromycin resistant isolates	Erythromycin_1ug/ml	s5PSeq	NextSeq 2000
C.difficile_resistant, erythromycin, bio3, rep4	cdif_R3_5_S50_R1_001.fastq.gz	3	63929	C.difficile	erythromycin resistant isolates	Erythromycin_1ug/ml	s5PSeq	NextSeq 2000
C.difficile_resistant, erythromycin, bio3, rep5	cdif_R3_6_S58_R1_001.fastq.gz	3	63497	C.difficile	erythromycin resistant isolates	Erythromycin_1ug/ml	s5PSeq	NextSeq 2000
C.difficile_resistant, erythromycin, bio4, rep1	cdif_R4_2_S27_R1_001.fastq.gz	3	31185	C.difficile	erythromycin resistant isolates	Erythromycin_1ug/ml	s5PSeq	NextSeq 2000
C.difficile_resistant, erythromycin, bio4, rep2	cdif_R4_3_S35_R1_001.fastq.gz	3	46073	C.difficile	erythromycin resistant isolates	Erythromycin_1ug/ml	s5PSeq	NextSeq 2000
C.difficile_resistant, erythromycin, bio4, rep3	cdif_R4_4_S43_R1_001.fastq.gz	3	33252	C.difficile	erythromycin resistant isolates	Erythromycin_1ug/ml	s5PSeq	NextSeq 2000
C.difficile_resistant, erythromycin, bio4, rep4	cdif_R4_5_S51_R1_001.fastq.gz	3	53952	C.difficile	erythromycin resistant isolates	Erythromycin_1ug/ml	s5PSeq	NextSeq 2000
C.difficile_resistant, erythromycin, bio4, rep5	cdif_R4_6_S59_R1_001.fastq.gz	3	47177	C.difficile	erythromycin resistant isolates	Erythromycin_1ug/ml	s5PSeq	NextSeq 2000
C.difficile_sensitive, erythromycin, bio1, rep1	cdif_S1_2_S20_R1_001.fastq.gz	3	56886	C.difficile	erythromycin sensitive isolates	Erythromycin_1ug/ml	s5PSeq	NextSeq 2000
C.difficile_sensitive, erythromycin, bio1, rep2	cdif_S1_3_S28_R1_001.fastq.gz	3	114002	C.difficile	erythromycin sensitive isolates	Erythromycin_1ug/ml	s5PSeq	NextSeq 2000
C.difficile_sensitive, erythromycin, bio1, rep3	cdif_S1_4_S36_R1_001.fastq.gz	3	27629	C.difficile	erythromycin sensitive isolates	Erythromycin_1ug/ml	s5PSeq	NextSeq 2000
C.difficile_sensitive, erythromycin, bio1, rep4	cdif_S1_5_S44_R1_001.fastq.gz	3	49705	C.difficile	erythromycin sensitive isolates	Erythromycin_1ug/ml	s5PSeq	NextSeq 2000
C.difficile_sensitive, erythromycin, bio1, rep5	cdif_S1_6_S52_R1_001.fastq.gz	3	103233	C.difficile	erythromycin sensitive isolates	Erythromycin_1ug/ml	s5PSeq	NextSeq 2000
C.difficile_sensitive, erythromycin, bio2, rep1	cdif_S2_2_S21_R1_001.fastq.gz	3	79001	C.difficile	erythromycin sensitive isolates	Erythromycin_1ug/ml	s5PSeq	NextSeq 2000
C.difficile_sensitive, erythromycin, bio2, rep4	cdif_S2_5_S45_R1_001.fastq.gz	3	50697	C.difficile	erythromycin sensitive isolates	Erythromycin_1ug/ml	s5PSeq	NextSeq 2000
C.difficile_sensitive, erythromycin, bio2, rep5	cdif_S2_6_S53_R1_001.fastq.gz	3	60349	C.difficile	erythromycin sensitive isolates	Erythromycin_1ug/ml	s5PSeq	NextSeq 2000
C.difficile_sensitive, erythromycin, bio3, rep1	cdif_S3_2_S22_R1_001.fastq.gz	3	45886	C.difficile	erythromycin sensitive isolates	Erythromycin_1ug/ml	s5PSeq	NextSeq 2000
C.difficile_sensitive, erythromycin, bio3, rep2	cdif_S3_3_S30_R1_001.fastq.gz	3	29887	C.difficile	erythromycin sensitive isolates	Erythromycin_1ug/ml	s5PSeq	NextSeq 2000
C.difficile_sensitive, erythromycin, bio3, rep3	cdif_S3_4_S38_R1_001.fastq.gz	3	61404	C.difficile	erythromycin sensitive isolates	Erythromycin_1ug/ml	s5PSeq	NextSeq 2000
C.difficile_sensitive, erythromycin, bio3, rep4	cdif_S3_5_S46_R1_001.fastq.gz	3	74550	C.difficile	erythromycin sensitive isolates	Erythromycin_1ug/ml	s5PSeq	NextSeq 2000
C.difficile_sensitive, erythromycin, bio3, rep5	cdif_S3_6_S54_R1_001.fastq.gz	3	86308	C.difficile	erythromycin sensitive isolates	Erythromycin_1ug/ml	s5PSeq	NextSeq 2000
C.difficile_sensitive, erythromycin, bio4, rep1	cdif_S4_2_S23_R1_001.fastq.gz	3	54854	C.difficile	erythromycin sensitive isolates	Erythromycin_1ug/ml	s5PSeq	NextSeq 2000
C.difficile_sensitive, erythromycin, bio4, rep2	cdif_S4_3_S31_R1_001.fastq.gz	3	51361	C.difficile	erythromycin sensitive isolates	Erythromycin_1ug/ml	s5PSeq	NextSeq 2000
C.difficile_sensitive, erythromycin, bio4, rep3	cdif_S4_4_S39_R1_001.fastq.gz	3	80164	C.difficile	erythromycin sensitive isolates	Erythromycin_1ug/ml	s5PSeq	NextSeq 2000
C.difficile_sensitive, erythromycin, bio4, rep4	cdif_S4_5_S47_R1_001.fastq.gz	3	26771	C.difficile	erythromycin sensitive isolates	Erythromycin_1ug/ml	s5PSeq	NextSeq 2000
C.difficile_sensitive, erythromycin, bio4, rep5	cdif_S4_6_S55_R1_001.fastq.gz	3	113582	C.difficile	erythromycin sensitive isolates	Erythromycin_1ug/ml	s5PSeq	NextSeq 2000
C.difficile_resistant,untreated, bio1	cdiff_R_Ctr_rep1_S23_R1_001.fastq.gz	3	2680677	C.difficile	erythromycin resistant isolates	untreated	s5PSeq	NextSeq 2000
C.difficile_resistant,untreated, bio2	cdiff_R_Ctr_rep2_S35_R1_001.fastq.gz	3	1112341	C.difficile	erythromycin resistant isolates	untreated	s5PSeq	NextSeq 2000
C.difficile_resistant,untreated, bio3	cdiff_R_Ctr_rep3_S47_R1_001.fastq.gz	3	1942606	C.difficile	erythromycin resistant isolates	untreated	s5PSeq	NextSeq 2000
C.difficile_resistant,untreated, merged	cdiff_R_Ctr.fastq.gz	3	5735624	C.difficile	erythromycin resistant isolates	untreated	s5PSeq	NextSeq 2000
C.difficile_resistant,erythromycin, merged	cdiff_R_ery.fastq.gz	3	1086857	C.difficile	erythromycin resistant isolates	Erythromycin_1ug/ml	s5PSeq	NextSeq 2000
C.difficile_sensitive,untreated, bio1	cdiff_S_Ctr_rep1_S21_R1_001.fastq.gz	3	918392	C.difficile	erythromycin sensitive isolates	untreated	s5PSeq	NextSeq 2000
C.difficile_sensitive,untreated, bio2	cdiff_S_Ctr_rep2_S33_R1_001.fastq.gz	3	487936	C.difficile	erythromycin sensitive isolates	untreated	s5PSeq	NextSeq 2000
C.difficile_sensitive,untreated, bio3	cdiff_S_Ctr_rep3_S45_R1_001.fastq.gz	3	815085	C.difficile	erythromycin sensitive isolates	untreated	s5PSeq	NextSeq 2000
C.difficile_sensitive,untreated, merged	cdiff_S_Ctr.fastq.gz	3	2221413	C.difficile	erythromycin sensitive isolates	untreated	s5PSeq	NextSeq 2000
C.difficile_sensitive,erythromycin, merged	cdiff_S_ery.fastq.gz	3	1223961	C.difficile	erythromycin sensitive isolates	Erythromycin_1ug/ml	s5PSeq	NextSeq 2000
C.difficile_resistant, untreated, subsample	cdiff_resistant_ctr_merged_30000.fastq.gz	4	30000	C.difficile	erythromycin resistant isolates	untreated	s5PSeq	MinION
C.difficile_resistant, untreated,merged	cdiff_resistant_ctr_merged.fastq.gz	4	41182	C.difficile	erythromycin resistant isolates	untreated	s5PSeq	MinION
C.difficile_resistant, erythromycin,subsample	cdiff_resistant_ery_merged_30000.fastq.gz	4	30000	C.difficile	erythromycin resistant isolates	Erythromycin_1ug/ml	s5PSeq	MinION
C.difficile_resistant, erythromycin, merged	cdiff_resistant_ery_merged.fastq.gz	4	129228	C.difficile	erythromycin resistant isolates	Erythromycin_1ug/ml	s5PSeq	MinION
C.difficile_sensitive, untreated, subsample	cdiff_sensitive_ctr_merged_30000.fastq.gz	4	30000	C.difficile	erythromycin sensitive isolates	untreated	s5PSeq	MinION
C.difficile_sensitive, untreated, merged	cdiff_sensitive_ctr_merged.fastq.gz	4	39277	C.difficile	erythromycin sensitive isolates	untreated	s5PSeq	MinION
C.difficle_sensitive, erythromycin, subsample	cdiff_sensitive_ery_merged_30000.fastq.gz	4	30000	C.difficile	erythromycin sensitive isolates	Erythromycin_1ug/ml	s5PSeq	MinION
C.difficle_sensitive, erythromycin, merged	cdiff_sensitive_ery_merged.fastq.gz	4	152502	C.difficile	erythromycin sensitive isolates	Erythromycin_1ug/ml	s5PSeq	MinION
C.difficle_resistant, untreated, rep1	resistant_Ctr_rep1.fastq.gz	4	16266	C.difficile	erythromycin resistant isolates	untreated	s5PSeq	MinION
C.difficle_resistant, untreated, rep2	resistant_Ctr_rep2.fastq.gz	4	15346	C.difficile	erythromycin resistant isolates	untreated	s5PSeq	MinION
C.difficle_resistant, untreated, rep3	resistant_Ctr_rep3.fastq.gz	4	9570	C.difficile	erythromycin resistant isolates	untreated	s5PSeq	MinION
C.difficile_resistant, erythromycin, bio1, rep1	sample_cdif_R1_1.fastq.gz	4	9299	C.difficile	erythromycin resistant isolates	Erythromycin_1ug/ml	s5PSeq	MinION
C.difficile_resistant, erythromycin, bio1, rep2	sample_cdif_R1_2.fastq.gz	4	13540	C.difficile	erythromycin resistant isolates	Erythromycin_1ug/ml	s5PSeq	MinION
C.difficile_resistant, erythromycin, bio2, rep1	sample_cdif_R2_1.fastq.gz	4	12546	C.difficile	erythromycin resistant isolates	Erythromycin_1ug/ml	s5PSeq	MinION
C.difficile_resistant, erythromycin, bio2, rep2	sample_cdif_R2_2.fastq.gz	4	9866	C.difficile	erythromycin resistant isolates	Erythromycin_1ug/ml	s5PSeq	MinION
C.difficile_resistant, erythromycin, bio2, rep3	sample_cdif_R2_3.fastq.gz	4	7008	C.difficile	erythromycin resistant isolates	Erythromycin_1ug/ml	s5PSeq	MinION
C.difficile_resistant, erythromycin, bio3, rep2	sample_cdif_R3_2.fastq.gz	4	14504	C.difficile	erythromycin resistant isolates	Erythromycin_1ug/ml	s5PSeq	MinION
C.difficile_resistant, erythromycin, bio4, rep1	sample_cdif_R4_1.fastq.gz	4	13306	C.difficile	erythromycin resistant isolates	Erythromycin_1ug/ml	s5PSeq	MinION
C.difficile_resistant, erythromycin, bio4, rep2	sample_cdif_R4_2.fastq.gz	4	7694	C.difficile	erythromycin resistant isolates	Erythromycin_1ug/ml	s5PSeq	MinION
C.difficile_resistant, erythromycin, bio4, rep3	sample_cdif_R4_3.fastq.gz	4	8175	C.difficile	erythromycin resistant isolates	Erythromycin_1ug/ml	s5PSeq	MinION
C.difficile_sensitive, erythromycin, bio1, rep1	sample_cdif_S1_1.fastq.gz	4	22912	C.difficile	erythromycin sensitive isolates	Erythromycin_1ug/ml	s5PSeq	MinION
C.difficile_sensitive, erythromycin, bio1, rep2	sample_cdif_S1_2.fastq.gz	4	10002	C.difficile	erythromycin sensitive isolates	Erythromycin_1ug/ml	s5PSeq	MinION
C.difficile_sensitive, erythromycin, bio1, rep3	sample_cdif_S1_3.fastq.gz	4	14946	C.difficile	erythromycin sensitive isolates	Erythromycin_1ug/ml	s5PSeq	MinION
C.difficile_sensitive, erythromycin, bio2, rep1	sample_cdif_S2_1.fastq.gz	4	9273	C.difficile	erythromycin sensitive isolates	Erythromycin_1ug/ml	s5PSeq	MinION
C.difficile_sensitive, erythromycin, bio2, rep2	sample_cdif_S2_2.fastq.gz	4	16047	C.difficile	erythromycin sensitive isolates	Erythromycin_1ug/ml	s5PSeq	MinION
C.difficile_sensitive, erythromycin, bio3, rep1	sample_cdif_S3_1.fastq.gz	4	15607	C.difficile	erythromycin sensitive isolates	Erythromycin_1ug/ml	s5PSeq	MinION
C.difficile_sensitive, erythromycin, bio3, rep2	sample_cdif_S3_2.fastq.gz	4	10435	C.difficile	erythromycin sensitive isolates	Erythromycin_1ug/ml	s5PSeq	MinION
C.difficile_sensitive, erythromycin, bio4, rep1	sample_cdif_S4_1.fastq.gz	4	12711	C.difficile	erythromycin sensitive isolates	Erythromycin_1ug/ml	s5PSeq	MinION
C.difficile_sensitive, erythromycin, bio4, rep2	sample_cdif_S4_2.fastq.gz	4	12373	C.difficile	erythromycin sensitive isolates	Erythromycin_1ug/ml	s5PSeq	MinION
C.difficile_sensitive,untreated, bio1	sensitive_Ctr_rep1.fastq.gz	4	16412	C.difficile	erythromycin sensitive isolates	untreated	s5PSeq	MinION
C.difficile_sensitive,untreated, bio2	sensitive_Ctr_rep2.fastq.gz	4	13504	C.difficile	erythromycin sensitive isolates	untreated	s5PSeq	MinION
C.difficile_sensitive,untreated, bio3	sensitive_Ctr_rep3.fastq.gz	4	9361	C.difficile	erythromycin sensitive isolates	untreated	s5PSeq	MinION
C.difficile_resistant, erythromycin,subsample	merged_resistant_promethion_30000.fastq.gz	4	30000	C.difficile	erythromycin resistant isolates	Erythromycin_1ug/ml	s5PSeq	PromethION
C.difficile_resistant, erythromycin, merged	merged_resistant_promethion.fastq.gz	4	35180386	C.difficile	erythromycin resistant isolates	Erythromycin_1ug/ml	s5PSeq	PromethION
C.difficle_sensitive, erythromycin, subsample	merged_sensitive_promethion_30000.fastq.gz	4	30000	C.difficile	erythromycin sensitive isolates	Erythromycin_1ug/ml	s5PSeq	PromethION
C.difficle_sensitive, erythromycin, merged	merged_sensitive_promethion.fastq.gz	4	28289309	C.difficile	erythromycin sensitive isolates	Erythromycin_1ug/ml	s5PSeq	PromethION
C.difficile_resistant, erythromycin, bio1, rep1	sample_cdif_R1_1_promethion.fastq.gz	4	1085208	C.difficile	erythromycin resistant isolates	Erythromycin_1ug/ml	s5PSeq	PromethION
C.difficile_resistant, erythromycin, bio1, rep2	sample_cdif_R1_2_promethion.fastq.gz	4	1629036	C.difficile	erythromycin resistant isolates	Erythromycin_1ug/ml	s5PSeq	PromethION
C.difficile_resistant, erythromycin, bio1, rep3	sample_cdif_R1_3_promethion.fastq.gz	4	708286	C.difficile	erythromycin resistant isolates	Erythromycin_1ug/ml	s5PSeq	PromethION
C.difficile_resistant, erythromycin, bio1, rep4	sample_cdif_R1_4_promethion.fastq.gz	4	998896	C.difficile	erythromycin resistant isolates	Erythromycin_1ug/ml	s5PSeq	PromethION
C.difficile_resistant, erythromycin, bio1, rep5	sample_cdif_R1_5_promethion.fastq.gz	4	1610875	C.difficile	erythromycin resistant isolates	Erythromycin_1ug/ml	s5PSeq	PromethION
C.difficile_resistant, erythromycin, bio1, rep6	sample_cdif_R1_6_promethion.fastq.gz	4	1517352	C.difficile	erythromycin resistant isolates	Erythromycin_1ug/ml	s5PSeq	PromethION
C.difficile_resistant, erythromycin, bio2, rep1	sample_cdif_R2_1_promethion.fastq.gz	4	1555695	C.difficile	erythromycin resistant isolates	Erythromycin_1ug/ml	s5PSeq	PromethION
C.difficile_resistant, erythromycin, bio2, rep2	sample_cdif_R2_2_promethion.fastq.gz	4	1553004	C.difficile	erythromycin resistant isolates	Erythromycin_1ug/ml	s5PSeq	PromethION
C.difficile_resistant, erythromycin, bio2, rep3	sample_cdif_R2_3_promethion.fastq.gz	4	1310741	C.difficile	erythromycin resistant isolates	Erythromycin_1ug/ml	s5PSeq	PromethION
C.difficile_resistant, erythromycin, bio2, rep4	sample_cdif_R2_4_promethion.fastq.gz	4	1536791	C.difficile	erythromycin resistant isolates	Erythromycin_1ug/ml	s5PSeq	PromethION
C.difficile_resistant, erythromycin, bio2, rep5	sample_cdif_R2_5_promethion.fastq.gz	4	1747797	C.difficile	erythromycin resistant isolates	Erythromycin_1ug/ml	s5PSeq	PromethION
C.difficile_resistant, erythromycin, bio2, rep6	sample_cdif_R2_6_promethion.fastq.gz	4	2234309	C.difficile	erythromycin resistant isolates	Erythromycin_1ug/ml	s5PSeq	PromethION
C.difficile_resistant, erythromycin, bio3, rep1	sample_cdif_R3_1_promethion.fastq.gz	4	955752	C.difficile	erythromycin resistant isolates	Erythromycin_1ug/ml	s5PSeq	PromethION
C.difficile_resistant, erythromycin, bio3, rep2	sample_cdif_R3_2_promethion.fastq.gz	4	1650809	C.difficile	erythromycin resistant isolates	Erythromycin_1ug/ml	s5PSeq	PromethION
C.difficile_resistant, erythromycin, bio3, rep3	sample_cdif_R3_3_promethion.fastq.gz	4	929354	C.difficile	erythromycin resistant isolates	Erythromycin_1ug/ml	s5PSeq	PromethION
C.difficile_resistant, erythromycin, bio3, rep4	sample_cdif_R3_4_promethion.fastq.gz	4	1780204	C.difficile	erythromycin resistant isolates	Erythromycin_1ug/ml	s5PSeq	PromethION
C.difficile_resistant, erythromycin, bio3, rep5	sample_cdif_R3_5_promethion.fastq.gz	4	1790276	C.difficile	erythromycin resistant isolates	Erythromycin_1ug/ml	s5PSeq	PromethION
C.difficile_resistant, erythromycin, bio3, rep6	sample_cdif_R3_6_promethion.fastq.gz	4	1942313	C.difficile	erythromycin resistant isolates	Erythromycin_1ug/ml	s5PSeq	PromethION
C.difficile_resistant, erythromycin, bio4, rep1	sample_cdif_R4_1_promethion.fastq.gz	4	1503739	C.difficile	erythromycin resistant isolates	Erythromycin_1ug/ml	s5PSeq	PromethION
C.difficile_resistant, erythromycin, bio4, rep2	sample_cdif_R4_2_promethion.fastq.gz	4	1045991	C.difficile	erythromycin resistant isolates	Erythromycin_1ug/ml	s5PSeq	PromethION
C.difficile_resistant, erythromycin, bio4, rep3	sample_cdif_R4_3_promethion.fastq.gz	4	1148873	C.difficile	erythromycin resistant isolates	Erythromycin_1ug/ml	s5PSeq	PromethION
C.difficile_resistant, erythromycin, bio4, rep4	sample_cdif_R4_4_promethion.fastq.gz	4	878425	C.difficile	erythromycin resistant isolates	Erythromycin_1ug/ml	s5PSeq	PromethION
C.difficile_resistant, erythromycin, bio4, rep5	sample_cdif_R4_5_promethion.fastq.gz	4	1522274	C.difficile	erythromycin resistant isolates	Erythromycin_1ug/ml	s5PSeq	PromethION
C.difficile_resistant, erythromycin, bio4, rep6	sample_cdif_R4_6_promethion.fastq.gz	4	1579562	C.difficile	erythromycin resistant isolates	Erythromycin_1ug/ml	s5PSeq	PromethION
C.difficile_sensitive, erythromycin, bio1, rep1	sample_cdif_S1_1_promethion.fastq.gz	4	1774551	C.difficile	erythromycin sensitive isolates	Erythromycin_1ug/ml	s5PSeq	PromethION
C.difficile_sensitive, erythromycin, bio1, rep2	sample_cdif_S1_2_promethion.fastq.gz	4	955145	C.difficile	erythromycin sensitive isolates	Erythromycin_1ug/ml	s5PSeq	PromethION
C.difficile_sensitive, erythromycin, bio1, rep3	sample_cdif_S1_3_promethion.fastq.gz	4	2029143	C.difficile	erythromycin sensitive isolates	Erythromycin_1ug/ml	s5PSeq	PromethION
C.difficile_sensitive, erythromycin, bio1, rep4	sample_cdif_S1_4_promethion.fastq.gz	4	607647	C.difficile	erythromycin sensitive isolates	Erythromycin_1ug/ml	s5PSeq	PromethION
C.difficile_sensitive, erythromycin, bio1, rep5	sample_cdif_S1_5_promethion.fastq.gz	4	1160191	C.difficile	erythromycin sensitive isolates	Erythromycin_1ug/ml	s5PSeq	PromethION
C.difficile_sensitive, erythromycin, bio1, rep6	sample_cdif_S1_6_promethion.fastq.gz	4	1505874	C.difficile	erythromycin sensitive isolates	Erythromycin_1ug/ml	s5PSeq	PromethION
C.difficile_sensitive, erythromycin, bio2, rep1	sample_cdif_S2_1_promethion.fastq.gz	4	997721	C.difficile	erythromycin sensitive isolates	Erythromycin_1ug/ml	s5PSeq	PromethION
C.difficile_sensitive, erythromycin, bio2, rep2	sample_cdif_S2_2_promethion.fastq.gz	4	1529367	C.difficile	erythromycin sensitive isolates	Erythromycin_1ug/ml	s5PSeq	PromethION
C.difficile_sensitive, erythromycin, bio2, rep4	sample_cdif_S2_4_promethion.fastq.gz	4	1341505	C.difficile	erythromycin sensitive isolates	Erythromycin_1ug/ml	s5PSeq	PromethION
C.difficile_sensitive, erythromycin, bio2, rep5	sample_cdif_S2_5_promethion.fastq.gz	4	1350377	C.difficile	erythromycin sensitive isolates	Erythromycin_1ug/ml	s5PSeq	PromethION
C.difficile_sensitive, erythromycin, bio2, rep6	sample_cdif_S2_6_promethion.fastq.gz	4	862496	C.difficile	erythromycin sensitive isolates	Erythromycin_1ug/ml	s5PSeq	PromethION
C.difficile_sensitive, erythromycin, bio3, rep1	sample_cdif_S3_1_promethion.fastq.gz	4	1442430	C.difficile	erythromycin sensitive isolates	Erythromycin_1ug/ml	s5PSeq	PromethION
C.difficile_sensitive, erythromycin, bio3, rep2	sample_cdif_S3_2_promethion.fastq.gz	4	975878	C.difficile	erythromycin sensitive isolates	Erythromycin_1ug/ml	s5PSeq	PromethION
C.difficile_sensitive, erythromycin, bio3, rep3	sample_cdif_S3_3_promethion.fastq.gz	4	439462	C.difficile	erythromycin sensitive isolates	Erythromycin_1ug/ml	s5PSeq	PromethION
C.difficile_sensitive, erythromycin, bio3, rep4	sample_cdif_S3_4_promethion.fastq.gz	4	877714	C.difficile	erythromycin sensitive isolates	Erythromycin_1ug/ml	s5PSeq	PromethION
C.difficile_sensitive, erythromycin, bio3, rep5	sample_cdif_S3_5_promethion.fastq.gz	4	1958523	C.difficile	erythromycin sensitive isolates	Erythromycin_1ug/ml	s5PSeq	PromethION
C.difficile_sensitive, erythromycin, bio3, rep6	sample_cdif_S3_6_promethion.fastq.gz	4	1175605	C.difficile	erythromycin sensitive isolates	Erythromycin_1ug/ml	s5PSeq	PromethION
C.difficile_sensitive, erythromycin, bio4, rep1	sample_cdif_S4_1_promethion.fastq.gz	4	1039167	C.difficile	erythromycin sensitive isolates	Erythromycin_1ug/ml	s5PSeq	PromethION
C.difficile_sensitive, erythromycin, bio4, rep2	sample_cdif_S4_2_promethion.fastq.gz	4	1138774	C.difficile	erythromycin sensitive isolates	Erythromycin_1ug/ml	s5PSeq	PromethION
C.difficile_sensitive, erythromycin, bio4, rep3	sample_cdif_S4_3_promethion.fastq.gz	4	824324	C.difficile	erythromycin sensitive isolates	Erythromycin_1ug/ml	s5PSeq	PromethION
C.difficile_sensitive, erythromycin, bio4, rep4	sample_cdif_S4_4_promethion.fastq.gz	4	1135155	C.difficile	erythromycin sensitive isolates	Erythromycin_1ug/ml	s5PSeq	PromethION
C.difficile_sensitive, erythromycin, bio4, rep5	sample_cdif_S4_5_promethion.fastq.gz	4	720552	C.difficile	erythromycin sensitive isolates	Erythromycin_1ug/ml	s5PSeq	PromethION
C.difficile_sensitive, erythromycin, bio4, rep6	sample_cdif_S4_6_promethion.fastq.gz	4	1552016	C.difficile	erythromycin sensitive isolates	Erythromycin_1ug/ml	s5PSeq	PromethION
