## Supplementary material for "A streamlined nanopore-compatible 5PSeq protocol for rapid phenotypic antimicrobial sensitivity testing": Interactive s5PSeq: amino_acid_pauses.txt

	-30	-29	-28	-27	-26	-25	-24	-23	-22	-21	-20	-19	-18	-17	-16	-15	-14	-13	-12	-11	-10	-9	-8	-7	-6	-5	-4	-3	-2	-1	0	1	2	3	4	5	6	7	8
ALA	1262	4222	1139	1197	4093	1272	1259	4232	1173	1215	4206	1166	1122	3017	1154	1156	2541	1259	1340	5143	1338	1355	4384	1319	1307	4551	2178	1816	5442	1202	1184	4800	914	1234	4165	1135	1123	4303	1177
ARG	707	2161	614	737	2240	706	701	2311	624	684	2096	622	695	2380	657	631	1919	618	673	1910	730	743	2897	703	869	2865	550	825	2700	739	831	1941	860	674	2328	667	734	2297	702
ASN	572	1999	578	572	2038	567	598	1969	616	641	2064	539	696	2072	583	691	2531	576	641	1766	494	515	1658	500	563	2018	387	502	1789	612	656	1779	751	588	2028	586	716	2065	592
ASP	893	2987	737	779	2823	790	919	2918	804	903	2950	817	825	2891	836	994	3992	737	755	1925	801	899	3332	891	818	3130	729	738	2550	588	524	3011	978	775	2765	746	859	2710	737
CYS	113	329	73	76	340	102	104	418	85	114	294	80	116	356	102	84	408	129	142	493	113	90	261	124	111	388	114	204	484	175	144	322	144	92	349	108	123	366	92
GLN	582	2051	525	599	1918	504	633	1950	520	581	1845	592	629	2360	533	575	1434	569	558	2199	579	708	2072	577	723	2151	563	548	1759	473	1008	1483	400	603	1974	546	564	2034	608
GLU	1356	4423	1226	1323	4574	1263	1313	4430	1226	1280	4349	1268	1189	3749	1205	1373	4182	1152	1146	3979	1173	1370	4509	1217	1258	3807	971	884	3227	905	849	3991	976	1439	4523	1230	1321	4345	1197
GLY	1181	3753	1135	1228	4053	1181	1207	4213	1101	1248	4000	1179	1233	3786	1056	1175	3403	1318	1583	7564	1227	1282	3825	1333	1356	4627	1363	1457	4398	1117	426	2937	1318	1061	3778	1072	1168	4156	1152
HIS	327	1054	293	307	1030	261	321	1031	287	319	1017	292	344	1218	308	276	758	278	305	1218	240	283	1041	278	336	948	281	286	910	307	476	866	345	303	1041	327	315	1136	322
ILE	1146	3866	1049	1217	3888	1093	1154	3787	1081	1200	3832	1133	1262	4611	1037	1170	4392	1123	1237	4246	1045	1145	3635	1020	1042	3493	825	1234	3685	1429	1400	4333	1349	1139	4089	1301	1363	4161	1186
LEU	1402	4706	1366	1517	4747	1314	1392	4811	1288	1398	4760	1299	1550	5390	1396	1454	5152	1319	1480	4172	1345	1479	5029	1365	1499	5503	1452	1614	4815	1850	2269	5327	1237	1598	4675	1369	1427	4635	1512
LYS	1272	4090	1109	1281	4050	1091	1189	3927	1111	1284	4068	1074	1194	4291	1092	1242	4266	1085	1344	4101	1181	1365	5303	950	1223	3713	902	940	3396	874	1244	3142	884	1341	4276	1149	1497	4239	1179
PHE	570	1859	577	634	2002	526	626	1862	545	608	2084	559	627	2165	592	693	2681	554	546	1728	533	505	1390	527	532	1744	499	859	2121	778	869	2249	727	568	2188	667	668	2018	632
PRO	561	1770	503	498	1626	490	526	1770	480	504	1801	507	596	1836	540	542	1479	484	640	2773	555	611	2393	537	560	1984	817	472	2107	456	901	2018	437	546	1851	485	573	1799	497
SER	933	3132	853	910	3256	895	957	3144	949	971	3190	874	1014	3364	934	979	3971	874	851	2023	857	921	2613	950	1054	3674	872	1037	3475	910	906	3432	1040	948	3185	892	947	3331	946
THR	830	2905	754	850	2723	762	887	2869	834	851	3094	783	865	2942	743	763	1869	783	862	2263	845	898	2712	712	902	2560	731	749	2837	717	969	3417	717	1072	3202	873	958	3371	843
TRP	153	467	146	123	387	110	149	402	119	133	397	137	124	466	130	146	723	126	142	550	113	135	265	122	164	358	101	167	496	113	122	211	108	153	466	104	113	416	100
TYR	484	1561	419	492	1655	410	482	1589	424	510	1725	468	521	1924	527	646	2817	406	417	1240	379	379	1117	357	396	1126	340	555	1485	412	605	1526	683	501	1845	483	527	1626	417
VAL	1198	4114	1227	1214	4224	1110	1253	4101	1179	1244	4154	1101	1165	3091	1124	1290	4066	1228	1249	3314	1111	1228	3950	1197	1172	3814	1214	1200	4973	1158	677	5579	1179	1316	4151	1234	1179	4165	1141
TERM	44	108	48	61	126	76	48	152	59	67	133	77	65	144	77	82	317	80	118	57	39	50	85	67	66	95	99	92	91	100	94	66	97	0	0	0	0	0	0
MET	382	1279	406	412	1180	318	347	1257	355	390	1234	360	362	1380	345	295	821	328	309	930	334	353	1259	362	440	1319	228	286	1274	361	380	1692	208	554	1321	358	412	1344	380
