## Supplementary material for "A streamlined nanopore-compatible 5PSeq protocol for rapid phenotypic antimicrobial sensitivity testing": Interactive s5PSeq: amino_acid_stats.txt

	F0	F1	F2	FPI	F	F_perc	peak_pos	peak_scale	usage	genome_usage_abs	genome_usage_fraction	usage_normalized
ALA	11213	36389	11998	1.6486937255820329	1.0	61.05536912751678	-11	1.272005276319767	59600	69470	0.07659662674939	0.049791613938712835
ARG	6440	20779	5824	1.7606966233668895	1.0	62.88472596313894	-8	1.2547764569998556	33043	37059	0.040860722480288526	0.05174793417466925
ASN	5489	18115	4840	1.810484219049578	1.0	63.68654197721839	-14	1.2574661882417886	28444	36085	0.03978680403414046	0.04574790421555454
ASP	7785	26948	7142	1.8522539599311292	1.0	64.3534328358209	-14	1.3332343773192816	41875	48415	0.05338168539040905	0.0501975044224049
CYS	950	3287	922	1.8121910214969057	1.0	63.713898042256254	-11	1.3498630970489809	5159	6673	0.007357554200355253	0.044869542957956296
GLN	5588	17980	4962	1.7691500219199	1.0	63.02138100245356	-17	1.1813125695216908	28530	34805	0.03837549437185143	0.047573748941512846
GLU	11608	38002	10701	1.7684495015900343	1.0	63.01006449901345	-26	1.0832587758539025	60311	68052	0.07503316026413542	0.051435489694384696
GLY	11493	39224	10893	1.8091399007477493	1.0	63.664989449764654	-11	1.7355700591474608	61610	62499	0.06891050201828308	0.05721176986511298
HIS	2818	9315	2518	1.8037971026444148	1.0	63.57927786499214	-17	1.1768115942028985	14651	20304	0.0223868995180598	0.04187867247629918
ILE	10573	35750	9406	1.8394588675267405	1.0	64.14972455992391	-17	1.1608111888111887	55729	66188	0.07297794056842702	0.048866275003302054
LEU	13171	44270	12144	1.8063368891880547	1.0	63.62003305310052	-5	1.1187485882087191	69585	86937	0.09585549071126699	0.04645347686068992
LYS	11394	37809	9595	1.8490962598802434	1.0	64.30320759209496	-8	1.2623184955962865	58798	64256	0.07084774504690951	0.053107530832029314
PHE	5341	17515	4912	1.7725448879831165	1.0	63.076202823393835	-14	1.3776191835569511	27768	39425	0.04346944018417591	0.04087710602303749
PRO	5038	17432	4913	1.8088246836067285	1.0	63.659934996165504	-11	1.4316773749426341	27383	32878	0.036250811778702235	0.04833735453068501
SER	8590	28367	8058	1.7688647138427922	1.0	63.016772187048765	-14	1.259879437374414	45015	56169	0.061931134703994334	0.0465122988933481
THR	7708	23937	6947	1.70784938407315	1.0	62.02580845771144	-20	1.163303672139366	38592	49389	0.054455603836557114	0.04534968721708177
TRP	1269	4015	1104	1.7586878872107288	1.0	62.852222917971204	-14	1.6206724782067248	6388	8710	0.009603521217607412	0.04256513305122433
TYR	4327	14754	3730	1.872791480127404	1.0	64.67932138003594	-14	1.7183814558763726	22811	31114	0.03430585065036016	0.042549623338473105
VAL	11013	34828	10491	1.695642585224264	1.0	61.82631541574949	-26	1.0915355461123235	56332	61813	0.06815412824615005	0.052891099044889436
TERM	601	1217	622	0.9929047641863418	1.0	49.87704918032787	-14	2.344289235825801	2440	2785	0.003070701101152312	0.05084776514637747
MET	3290	10659	3036	1.7527066335349846	1.0	62.75537238740064	-17	1.1652124964818462	16985	23933	0.026388182927783947	0.041188469372254566
