## Supplementary material for "A streamlined nanopore-compatible 5PSeq protocol for rapid phenotypic antimicrobial sensitivity testing": Interactive s5PSeq: codon_pauses.txt

	-30	-29	-28	-27	-26	-25	-24	-23	-22	-21	-20	-19	-18	-17	-16	-15	-14	-13	-12	-11	-10	-9	-8	-7	-6	-5	-4	-3	-2	-1	0	1	2	3	4	5	6	7	8
ALA_GCT	360	1071	295	351	1098	342	321	1157	303	344	1166	335	295	763	318	321	692	376	370	1533	353	391	1194	335	355	1200	601	468	1469	305	381	1592	260	310	1117	320	339	1261	311
ALA_GCC	201	684	193	179	636	196	217	606	177	157	650	174	201	524	183	202	361	192	188	682	209	221	799	221	199	690	450	515	992	179	117	819	271	156	628	205	198	652	192
ALA_GCA	359	1183	322	335	1193	356	389	1251	330	365	1220	333	326	862	328	316	771	380	415	1715	398	379	1187	361	363	1180	568	432	1385	306	320	1241	224	335	1302	316	328	1208	356
ALA_GCG	342	1284	329	332	1166	378	332	1218	363	349	1170	324	300	868	325	317	717	311	367	1213	378	364	1204	402	390	1481	559	401	1596	412	366	1148	159	433	1118	294	258	1182	318
ARG_CGT	174	597	168	201	606	187	205	626	169	175	581	173	196	688	190	150	455	145	172	446	173	211	765	197	252	771	143	245	695	269	286	612	265	150	683	201	188	697	191
ARG_CGG	87	214	63	76	290	88	62	260	72	80	250	73	69	299	65	62	229	63	97	318	73	115	341	102	113	349	72	111	297	86	97	149	39	108	243	74	101	239	70
ARG_CGC	166	527	145	197	531	181	161	561	142	168	539	165	159	593	166	189	526	171	171	510	182	179	764	154	205	756	163	313	967	204	242	523	225	152	489	135	144	549	151
ARG_CGA	82	185	58	43	176	49	70	167	63	44	125	35	57	120	43	32	117	35	40	111	85	55	216	39	52	177	29	34	134	31	58	143	94	44	151	38	40	155	60
ARG_AGA	166	526	154	171	508	162	153	571	141	152	506	141	153	520	144	149	420	151	151	424	168	140	653	173	205	672	120	90	482	112	127	434	209	164	618	179	219	545	180
ARG_AGG	32	112	26	49	129	39	50	126	37	65	95	35	61	160	49	49	172	53	42	101	49	43	158	38	42	140	23	32	125	37	21	80	28	56	144	40	42	112	50
ASN_AAT	349	1001	301	292	1066	269	282	1046	342	349	1083	284	384	1099	320	372	1409	298	352	863	278	265	883	281	291	1075	203	290	879	357	413	967	314	311	1104	333	407	1095	313
ASN_AAC	223	998	277	280	972	298	316	923	274	292	981	255	312	973	263	319	1122	278	289	903	216	250	775	219	272	943	184	212	910	255	243	812	437	277	924	253	309	970	279
ASP_GAT	586	1903	445	531	1730	505	629	1846	495	592	1809	489	501	1813	522	582	2448	485	471	1170	509	553	1935	528	485	1908	456	446	1491	395	341	1943	523	490	1778	442	560	1670	438
ASP_GAC	307	1084	292	248	1093	285	290	1072	309	311	1141	328	324	1078	314	412	1544	252	284	755	292	346	1397	363	333	1222	273	292	1059	193	183	1068	455	285	987	304	299	1040	299
CYS_TGT	45	149	35	40	160	52	50	212	28	67	133	37	51	174	38	41	171	61	64	250	59	46	116	60	47	183	57	59	178	98	74	160	71	45	166	52	63	159	52
CYS_TGC	68	180	38	36	180	50	54	206	57	47	161	43	65	182	64	43	237	68	78	243	54	44	145	64	64	205	57	145	306	77	70	162	73	47	183	56	60	207	40
GLN_CAA	286	1077	284	304	999	235	340	989	292	312	988	338	324	1215	278	345	704	311	339	1459	301	356	1002	294	290	913	320	283	784	239	478	775	259	294	1108	299	320	1105	346
GLN_CAG	296	974	241	295	919	269	293	961	228	269	857	254	305	1145	255	230	730	258	219	740	278	352	1070	283	433	1238	243	265	975	234	530	708	141	309	866	247	244	929	262
GLU_GAA	915	3089	869	892	3244	825	914	2991	864	912	3026	842	765	2451	831	925	2688	807	797	3024	759	944	3142	785	824	2542	655	598	2238	599	581	2780	674	857	3236	870	943	3178	859
GLU_GAG	441	1334	357	431	1330	438	399	1439	362	368	1323	426	424	1298	374	448	1494	345	349	955	414	426	1367	432	434	1265	316	286	989	306	268	1211	302	582	1287	360	378	1167	338
GLY_GGT	239	807	252	282	898	260	245	960	199	234	1005	240	231	871	208	213	597	278	338	1683	280	259	797	289	309	1054	260	245	935	309	152	726	319	205	932	232	268	923	260
GLY_GGC	403	1235	346	417	1337	348	385	1331	416	414	1301	396	434	1235	368	380	1012	405	508	2422	401	460	1343	421	398	1498	510	738	2029	395	115	1045	473	298	1056	347	397	1309	380
GLY_GGA	377	1196	378	371	1304	390	423	1412	321	463	1234	372	398	1190	365	400	1302	458	530	2393	343	385	1184	434	459	1476	396	267	969	241	127	859	384	373	1314	350	358	1385	383
GLY_GGG	162	515	159	158	514	183	154	510	165	137	460	171	170	490	115	182	492	177	207	1066	203	178	501	189	190	599	197	207	465	172	32	307	142	185	476	143	145	539	129
HIS_CAT	210	657	167	194	647	173	204	588	174	207	622	189	211	748	205	193	526	181	189	727	152	193	637	187	234	593	173	169	533	210	304	531	163	166	679	222	206	697	192
HIS_CAC	117	397	126	113	383	88	117	443	113	112	395	103	133	470	103	83	232	97	116	491	88	90	404	91	102	355	108	117	377	97	172	335	182	137	362	105	109	439	130
ILE_ATT	571	1974	533	636	2041	593	628	2013	587	692	2029	599	629	2356	559	635	2422	573	589	2192	555	557	1721	507	517	1781	391	702	1873	867	839	2372	649	628	2341	721	770	2232	666
ILE_ATC	433	1528	427	451	1550	393	414	1422	391	387	1398	370	471	1762	367	414	1417	391	501	1735	396	460	1629	417	423	1416	343	417	1520	467	438	1628	608	375	1367	435	463	1545	413
ILE_ATA	142	364	89	130	297	107	112	352	103	121	405	164	162	493	111	121	553	159	147	319	94	128	285	96	102	296	91	115	292	95	123	333	92	136	381	145	130	384	107
LEU_TTA	286	948	272	323	947	246	305	930	246	292	957	278	282	1133	290	319	1417	246	278	873	235	248	838	227	296	920	284	368	833	288	288	989	277	314	979	313	344	1003	343
LEU_TTG	170	598	158	249	699	188	185	631	204	185	642	175	218	729	208	240	1033	217	201	526	193	213	566	187	199	691	197	230	742	369	189	796	117	327	628	183	197	675	182
LEU_CTT	423	1408	419	415	1410	390	407	1483	352	439	1444	381	479	1562	409	416	1321	384	437	1063	399	380	1493	374	396	1628	375	470	1329	634	854	1529	423	373	1402	392	386	1315	446
LEU_CTC	151	447	136	123	455	132	112	460	121	135	441	118	148	488	121	152	403	112	119	413	171	157	601	168	172	549	179	171	524	159	262	467	184	120	410	115	127	430	137
LEU_CTA	67	216	76	79	230	67	87	237	86	54	211	58	88	256	50	62	165	73	83	231	64	85	226	63	75	209	62	54	176	51	121	200	46	76	202	45	75	205	68
LEU_CTG	305	1089	305	328	1006	291	296	1070	279	293	1065	289	335	1222	318	265	813	287	362	1066	283	396	1305	346	361	1506	355	321	1211	349	555	1346	190	388	1054	321	298	1007	336
LYS_AAA	898	2877	762	868	2817	718	848	2735	794	896	2927	740	837	3010	768	825	2786	778	1011	3089	847	954	3728	650	820	2474	660	704	2343	588	868	2234	666	851	3077	852	1122	3127	901
LYS_AAG	374	1213	347	413	1233	373	341	1192	317	388	1141	334	357	1281	324	417	1480	307	333	1012	334	411	1575	300	403	1239	242	236	1053	286	376	908	218	490	1199	297	375	1112	278
PHE_TTT	360	1171	374	435	1229	336	421	1153	326	383	1293	358	382	1343	363	454	1682	336	349	1007	339	330	840	320	314	1053	305	530	1278	555	638	1459	436	367	1431	429	419	1304	412
PHE_TTC	210	688	203	199	773	190	205	709	219	225	791	201	245	822	229	239	999	218	197	721	194	175	550	207	218	691	194	329	843	223	231	790	291	201	757	238	249	714	220
PRO_CCT	186	584	150	161	543	144	178	510	144	164	630	172	194	650	186	178	460	156	235	1055	172	188	775	145	175	652	237	165	645	185	265	733	179	157	604	153	188	621	150
PRO_CCC	26	87	63	33	81	28	24	91	30	28	85	23	32	83	27	36	72	22	28	74	49	42	120	20	26	92	48	32	128	21	68	114	36	25	84	27	30	106	25
PRO_CCA	125	362	105	95	400	104	118	384	89	101	343	103	100	341	92	97	274	122	145	661	100	127	502	121	115	403	143	94	327	63	163	387	106	116	444	127	118	340	119
PRO_CCG	224	737	185	209	602	214	206	785	217	211	743	209	270	762	235	231	673	184	232	983	234	254	996	251	244	837	389	181	1007	187	405	784	116	248	719	178	237	732	203
SER_TCT	251	808	198	220	814	236	252	761	239	231	850	190	224	851	192	187	786	212	194	489	190	189	563	214	224	879	221	273	865	221	290	1040	215	207	811	219	243	845	214
SER_TCC	98	337	97	83	304	111	87	332	95	93	329	82	97	316	95	96	424	98	118	199	100	79	270	102	130	409	122	188	418	74	71	407	151	99	337	127	102	337	119
SER_TCA	193	679	196	198	705	199	207	711	189	188	694	189	220	779	213	224	790	175	189	470	177	216	577	232	224	805	209	229	714	174	218	814	167	222	774	176	225	767	239
SER_TCG	101	289	67	78	312	74	76	273	78	65	241	105	121	236	84	81	401	69	85	137	60	92	203	85	84	243	71	84	308	92	97	316	55	96	268	64	75	254	76
SER_AGT	105	315	75	99	334	77	80	294	117	112	326	113	87	385	110	109	483	98	72	171	114	102	258	109	129	472	86	61	269	121	66	251	143	129	401	104	115	391	123
SER_AGC	185	704	220	232	787	198	255	773	231	282	750	195	265	797	240	282	1087	222	193	557	216	243	742	208	263	866	163	202	901	228	164	604	309	195	594	202	187	737	175
THR_ACT	134	593	144	164	560	152	183	615	187	171	600	168	158	581	147	155	344	154	170	419	164	157	537	162	181	519	145	158	553	170	222	711	143	181	685	167	196	692	154
THR_ACC	114	323	80	124	299	105	126	334	101	119	295	91	109	340	76	70	165	91	83	258	90	83	336	86	84	260	75	81	353	96	84	447	164	98	325	93	102	333	77
THR_ACA	375	1270	345	361	1196	315	359	1249	345	358	1394	327	421	1271	336	368	941	359	389	1101	394	387	1182	291	387	1077	312	348	1129	247	378	1457	305	417	1400	405	438	1440	403
THR_ACG	207	719	185	201	668	190	219	671	201	203	805	197	177	750	184	170	419	179	220	485	197	271	657	173	250	704	199	162	802	204	285	802	105	376	792	208	222	906	209
TRP_TGG	153	467	146	123	387	110	149	402	119	133	397	137	124	466	130	146	723	126	142	550	113	135	265	122	164	358	101	167	496	113	122	211	108	153	466	104	113	416	100
TYR_TAT	303	984	255	300	974	257	304	1019	251	339	1076	295	351	1215	325	382	1832	237	245	656	221	232	634	218	235	679	202	322	824	287	379	967	392	291	1176	311	336	1020	257
TYR_TAC	181	577	164	192	681	153	178	570	173	171	649	173	170	709	202	264	985	169	172	584	158	147	483	139	161	447	138	233	661	125	226	559	291	210	669	172	191	606	160
VAL_GTT	373	1240	354	389	1407	344	378	1304	383	355	1332	326	344	948	322	403	1469	401	416	991	339	367	1181	370	370	1252	344	355	1447	398	294	1946	386	413	1426	424	407	1392	366
VAL_GTC	269	936	281	282	902	276	275	886	266	281	914	250	281	637	233	229	648	295	289	935	287	313	1096	267	267	842	365	334	1354	227	129	1070	382	266	779	275	262	951	265
VAL_GTA	256	970	324	266	975	252	294	958	238	263	995	263	252	779	272	289	1010	258	252	778	232	246	787	308	288	814	251	253	866	192	136	1113	220	264	967	269	260	995	290
VAL_GTG	300	968	268	277	940	238	306	953	292	345	913	262	288	727	297	369	939	274	292	610	253	302	886	252	247	906	254	258	1306	341	118	1450	191	373	979	266	250	827	220
TERM_TAA	23	61	36	29	80	53	27	91	32	28	89	45	38	109	46	64	220	55	42	47	30	30	44	43	39	72	79	43	72	75	54	40	75	0	0	0	0	0	0
TERM_TGA	12	30	8	20	31	11	9	32	15	19	31	24	14	23	23	6	68	19	70	8	6	11	33	17	18	7	12	41	14	13	31	6	18	0	0	0	0	0	0
TERM_TAG	9	17	4	12	15	12	12	29	12	20	13	8	13	12	8	12	29	6	6	2	3	9	8	7	9	16	8	8	5	12	9	20	4	0	0	0	0	0	0
MET_ATG	382	1279	406	412	1180	318	347	1257	355	390	1234	360	362	1380	345	295	821	328	309	930	334	353	1259	362	440	1319	228	286	1274	361	380	1692	208	554	1321	358	412	1344	380
