## Supplementary material for "A streamlined nanopore-compatible 5PSeq protocol for rapid phenotypic antimicrobial sensitivity testing": Interactive s5PSeq: count_distribution.txt

1.0	53645
2.0	7165
3.0	2136
4.0	925
5.0	471
6.0	268
7.0	166
8.0	107
9.0	103
10.0	68
11.0	50
12.0	40
13.0	41
14.0	30
15.0	18
16.0	24
17.0	8
18.0	8
19.0	14
20.0	14
21.0	12
22.0	10
23.0	7
24.0	6
25.0	8
26.0	4
27.0	5
28.0	6
29.0	4
30.0	2
31.0	1
32.0	1
33.0	6
34.0	2
35.0	2
36.0	2
37.0	1
40.0	1
41.0	1
42.0	2
45.0	1
47.0	1
54.0	1
55.0	2
58.0	1
60.0	1
67.0	1
69.0	1
76.0	1
81.0	2
94.0	1
98.0	1
184.0	1
228.0	1
249.0	1
318.0	1
408.0	1
452.0	1
754.0	1
