## Supplementary material for "A streamlined nanopore-compatible 5PSeq protocol for rapid phenotypic antimicrobial sensitivity testing": Interactive s5PSeq: data_summary.txt

NumOfReads	94900
NumOfReadsDownsampled	91096
NumOfMapPositions	65405
NumOfTranscripts	4325
NumOfMapTranscripts	2790
MinNumOfReadsPerTranscript	0
MaxNumOfReadsPerTranscript	2070
MedianNumOfReadsPerTranscript	2
