## Supplementary material for "A streamlined nanopore-compatible 5PSeq protocol for rapid phenotypic antimicrobial sensitivity testing": Interactive s5PSeq: dicodon_pauses.txt

	-27	-26	-25	-24	-23	-22	-21	-20	-19	-18	-17	-16	-15	-14	-13	-12	-11	-10	-9	-8	-7	-6	-5	-4	-3	-2	-1	0	1	2	3	4	5	6	7	8	9	10	11
SER-ARG_AGCAGG	1	4	1	0	15	7	4	21	2	1	1	2	3	26	5	0	2	0	1	3	2	1	7	3	2	3	0	0	7	1	0	2	1	5	5	2	1	3	1
SER-LYS_TCGAAG	2	10	2	2	8	2	4	10	3	20	12	5	4	30	0	4	6	1	3	1	0	4	11	1	2	5	2	2	5	1	2	3	2	5	3	3	2	5	0
TYR-PRO_TATCCT	3	11	1	0	9	2	1	12	1	2	13	4	7	41	4	2	6	2	7	24	4	4	22	2	8	6	2	4	10	4	5	9	1	3	9	3	3	5	4
TRP-PHE_TGGTTC	1	5	1	1	5	2	2	5	1	3	1	0	2	20	6	3	7	0	3	6	5	0	3	0	1	2	1	3	5	0	2	4	3	2	9	6	1	7	1
LYS-PHE_AAGTTT	7	18	5	5	11	6	5	19	4	13	18	3	5	69	7	10	21	7	5	30	4	4	13	5	3	16	4	7	17	5	11	45	10	0	20	3	4	11	6
TYR-GLN_TATCAG	4	15	7	6	17	4	3	24	4	2	24	13	12	62	5	3	13	7	5	9	7	2	13	6	12	22	7	10	23	9	7	9	5	4	5	4	6	13	7
PHE-CYS_TTTTGT	0	4	1	1	5	0	4	6	1	4	4	1	10	17	2	3	2	0	1	6	0	0	1	1	3	7	1	1	3	3	4	6	1	1	3	0	1	6	0
TYR-VAL_TACGTT	4	6	3	2	2	2	2	10	0	1	9	2	2	17	3	1	1	0	0	2	5	2	2	2	3	2	1	0	5	2	1	6	2	1	8	1	3	3	2
LEU-ARG_CTCCGT	0	1	0	1	6	0	0	7	1	14	6	5	1	16	0	0	4	2	2	5	1	0	7	4	4	2	2	1	2	0	0	1	1	2	6	1	2	3	3
LEU-ARG_TTGAGA	1	1	0	2	7	2	0	5	1	4	5	0	1	14	4	5	2	0	2	4	2	0	6	1	3	5	2	1	4	0	0	3	1	0	4	0	3	5	0
TRP-ILE_TGGATC	4	18	3	5	11	2	7	10	3	3	15	3	3	36	6	4	21	5	3	7	4	2	7	3	3	8	2	3	3	2	3	21	4	1	12	7	2	5	1
LEU-TYR_TTGTAT	2	10	2	3	4	1	2	4	1	2	11	1	3	24	2	3	10	0	1	4	1	1	2	2	3	2	3	2	9	1	7	12	3	0	22	3	1	11	4
SER-VAL_AGTGTA	0	7	3	1	3	4	0	6	0	1	23	2	4	19	1	1	3	0	4	2	3	2	13	0	2	1	3	1	2	3	0	6	2	2	8	2	0	7	1
ILE-GLN_ATACAA	1	5	1	1	2	1	2	13	3	7	9	7	5	28	21	5	3	14	4	8	2	1	4	3	2	3	0	2	0	1	7	10	3	1	6	1	5	10	11
LEU-THR_TTGACT	2	13	4	5	4	4	2	9	4	4	12	5	10	31	4	2	7	1	1	9	3	3	17	7	4	13	3	0	13	1	8	13	0	2	8	1	0	6	0
SER-ASP_AGTGAC	3	11	2	3	5	4	3	5	3	3	10	2	2	18	2	3	1	1	1	3	3	1	9	4	4	4	0	0	2	0	1	6	5	1	3	3	0	6	0
THR-HIS_ACACAC	3	5	3	1	3	2	3	9	4	3	12	0	6	22	3	3	7	3	2	9	1	0	7	1	0	6	3	1	5	1	1	7	5	4	12	1	1	9	1
TYR-GLY_TATGGC	3	12	4	4	17	6	3	9	3	4	12	6	7	36	2	1	5	3	6	16	5	5	10	5	5	14	4	7	17	2	0	9	2	1	9	3	4	15	3
SER-PRO_AGTCCT	2	11	1	1	11	1	3	10	1	4	8	3	9	31	5	4	6	3	3	8	3	7	17	2	1	6	5	1	17	5	7	9	0	0	11	3	10	12	2
ILE-TYR_ATATAC	6	4	1	0	3	1	1	6	1	0	10	1	2	21	20	19	24	2	1	1	0	0	4	0	1	2	2	3	3	1	1	7	1	2	4	0	2	9	0
ASP-ASP_GACGAC	4	7	4	4	13	2	4	17	2	13	34	9	7	44	5	4	18	3	9	19	2	1	19	3	2	17	1	1	11	6	3	16	9	5	12	4	4	8	2
TYR-ILE_TATATC	9	23	9	10	34	9	8	26	6	6	36	9	9	67	2	6	17	9	5	16	4	2	18	3	4	9	4	7	30	5	5	32	6	9	17	6	4	43	7
TRP-VAL_TGGGTC	0	1	1	1	3	0	3	1	0	6	7	2	2	13	0	1	3	0	2	3	4	1	12	1	1	6	2	1	2	0	0	5	2	4	8	0	0	5	1
LEU-THR_TTGACA	0	12	1	4	9	7	4	15	6	6	9	3	1	31	5	6	7	2	3	10	1	1	9	3	4	9	4	4	7	1	3	10	2	2	11	1	6	16	14
SER-THR_AGTACA	0	4	1	1	3	0	0	5	1	2	5	3	1	20	5	2	1	1	3	2	1	1	11	2	4	5	1	0	6	3	3	9	2	0	5	3	3	23	20
PHE-ILE_TTTATA	1	13	1	0	9	0	2	20	4	3	13	6	5	32	3	2	22	3	2	5	1	2	1	1	3	11	4	3	14	3	4	12	1	3	14	2	10	21	5
LYS-SER_AAAAGT	2	6	3	1	6	3	2	6	2	5	10	6	4	28	2	2	20	3	2	6	1	4	2	7	3	21	3	1	14	5	2	10	4	3	15	0	3	11	2
LYS-THR_AAGACT	0	9	0	2	5	1	0	11	3	1	10	1	3	23	6	4	10	5	2	22	4	3	4	1	0	8	3	4	7	1	5	11	2	2	4	3	2	6	1
ASN-HIS_AATCAT	1	8	1	3	10	2	3	8	2	4	9	2	2	21	0	3	7	4	1	5	3	2	11	2	1	5	3	2	10	4	3	4	1	3	8	4	5	4	2
TYR-GLU_TATGAG	8	20	5	7	16	6	7	11	5	7	21	7	11	66	4	3	15	2	2	24	5	7	18	10	13	17	5	8	21	40	25	28	8	24	27	9	3	22	10
TRP-LEU_TGGCTC	3	3	0	2	2	0	2	1	0	0	9	2	2	16	1	6	18	0	1	7	4	4	10	2	2	11	5	1	2	2	2	3	1	0	1	2	1	4	1
CYS-ILE_TGTATT	0	2	1	0	8	0	1	2	0	1	2	1	3	12	2	4	10	0	2	2	1	1	2	1	4	4	3	3	5	3	2	3	0	1	8	2	1	2	1
TYR-VAL_TACGTA	0	8	2	1	15	2	1	11	0	3	8	0	3	15	0	3	2	1	1	5	0	0	2	0	4	12	0	3	4	1	0	3	2	0	4	2	1	5	1
TYR-GLY_TATGGA	4	13	3	5	12	2	12	12	3	6	10	3	5	31	3	5	9	3	7	16	3	5	5	3	6	11	5	1	9	3	1	6	6	3	15	2	2	6	4
LEU-ASN_TTGAAT	4	15	4	1	17	4	7	23	4	5	19	10	7	45	3	5	18	1	26	16	1	5	8	5	3	17	3	3	14	4	12	6	8	5	25	2	4	15	6
TYR-HIS_TACCAT	3	6	0	1	4	4	3	8	3	3	2	4	4	15	1	1	3	2	2	8	1	2	3	2	3	3	0	2	4	2	1	4	1	6	7	1	3	5	0
TYR-LYS_TACAAG	2	4	2	5	5	5	2	7	5	2	5	5	1	21	1	0	10	2	2	3	0	1	2	1	4	17	4	3	15	4	3	10	2	2	5	2	3	8	3
ASN-TYR_AATTAC	1	5	3	3	10	2	2	10	2	4	14	4	5	25	4	19	15	3	2	10	0	0	6	2	1	10	1	3	2	1	1	9	3	0	13	1	1	12	3
ILE-GLN_ATACAG	5	11	2	1	5	5	5	18	3	4	11	1	4	25	4	0	8	2	1	11	2	0	2	5	4	9	2	3	11	0	2	5	2	7	12	3	3	11	3
ILE-PHE_ATATTC	1	4	1	1	6	3	3	3	2	2	1	2	2	12	1	3	4	0	2	4	2	0	2	2	2	1	5	3	7	1	4	7	0	2	0	0	0	4	3
TYR-ASN_TATAAT	4	10	2	1	9	1	2	31	6	1	22	1	17	35	3	3	8	3	4	11	2	3	10	0	2	17	3	4	17	9	8	19	4	3	9	3	2	10	0
ASP-SER_GATTCA	0	18	4	8	19	14	6	18	6	7	20	5	9	53	6	4	14	5	6	21	9	6	12	5	4	15	5	4	21	4	6	36	3	11	28	4	6	22	9
SER-LEU_AGCTTA	6	15	2	1	14	3	3	9	2	4	8	10	0	27	6	2	8	5	6	13	5	2	14	3	2	8	3	0	8	3	1	7	0	2	14	5	2	8	0
TYR-GLN_TATCAA	9	18	2	7	25	4	18	33	10	6	32	8	10	57	3	7	18	9	5	17	4	3	12	3	2	17	8	6	18	4	13	12	8	10	21	6	11	29	3
SER-PHE_TCCTTT	1	6	4	3	14	2	4	9	4	3	9	5	2	32	17	15	10	3	2	11	2	0	5	6	5	8	4	1	13	15	7	12	5	2	12	3	6	12	2
TYR-SER_TATTCG	1	2	2	1	6	1	4	7	2	1	4	1	5	14	0	0	7	0	4	1	1	2	3	4	2	7	1	2	3	2	2	7	2	4	8	1	0	4	3
TRP-LEU_TGGCTG	3	19	8	4	16	4	3	15	6	3	16	1	12	45	7	6	27	6	3	12	2	5	21	2	5	23	8	4	15	2	10	22	6	5	19	3	3	13	5
TYR-SER_TATTCC	3	5	2	3	6	1	1	6	0	1	6	1	1	16	0	2	6	4	4	6	2	2	1	3	1	7	3	5	9	1	0	9	2	1	0	2	4	9	4
SER-ILE_AGTATT	1	14	3	2	20	3	7	15	5	2	12	4	4	31	1	5	5	4	3	10	3	2	10	3	3	7	5	3	12	3	7	11	1	5	19	2	1	17	5
TYR-PRO_TACCCT	1	11	2	2	4	2	2	6	4	1	33	22	21	29	3	2	4	2	11	24	4	2	8	1	2	5	2	2	5	12	2	4	2	3	4	0	4	7	0
