## Supplementary material for "A streamlined nanopore-compatible 5PSeq protocol for rapid phenotypic antimicrobial sensitivity testing": Interactive s5PSeq: dipeptide_pauses.txt

	-27	-26	-25	-24	-23	-22	-21	-20	-19	-18	-17	-16	-15	-14	-13	-12	-11	-10	-9	-8	-7	-6	-5	-4	-3	-2	-1	0	1	2	3	4	5	6	7	8	9	10	11
TRP-GLN (WQ)	7	13	5	5	15	4	6	19	10	5	8	5	5	39	7	7	13	4	2	8	3	3	13	5	7	19	9	7	4	4	5	7	1	1	8	3	0	10	6
TRP-PHE (WF)	3	16	1	5	16	4	3	19	5	10	13	3	4	42	8	4	20	2	7	10	7	9	12	2	7	13	3	5	18	6	5	16	7	7	17	7	2	20	1
TRP-ILE (WI)	7	43	9	14	28	6	18	52	15	9	49	11	10	92	14	13	49	9	7	24	6	14	27	12	6	19	5	11	13	9	19	57	12	4	56	10	10	23	6
TYR-GLN (YQ)	21	59	12	14	48	15	27	72	19	13	79	28	31	132	17	16	41	21	13	45	17	19	35	16	24	50	20	20	50	15	27	33	14	15	42	11	23	51	16
TRP-PRO (WP)	5	6	3	4	6	5	3	3	1	0	6	1	3	17	2	3	6	1	0	2	7	5	9	3	3	12	8	2	4	0	3	6	2	0	10	1	2	4	5
TYR-ILE (YI)	26	112	30	36	107	28	28	88	34	30	134	39	40	222	21	19	85	17	17	57	13	22	71	29	20	74	23	28	90	31	35	137	38	25	119	33	29	123	24
TYR-HIS (YH)	11	24	9	11	35	8	11	44	10	16	34	14	14	69	8	8	8	14	5	32	5	7	15	5	11	34	9	7	26	9	14	25	9	13	34	6	8	46	8
TRP-LEU (WL)	10	37	15	12	33	6	7	32	15	7	46	7	22	88	14	18	75	9	5	29	8	14	41	6	11	57	17	9	24	11	18	42	14	8	36	10	9	41	14
TYR-LYS (YK)	29	144	27	44	86	20	31	128	47	53	126	36	40	222	24	22	76	30	23	81	33	22	94	16	43	79	22	27	102	33	30	98	35	28	84	24	45	118	41
TYR-MET (YM)	11	23	12	10	46	12	16	49	10	12	67	17	9	80	14	10	22	11	9	32	7	8	18	6	10	41	8	4	30	23	17	68	8	12	27	8	7	43	8
PHE-MET (FM)	17	43	7	14	31	16	14	47	9	15	38	20	17	93	16	10	31	7	20	24	10	9	41	6	21	30	11	11	49	22	23	70	9	17	59	15	17	48	15
TYR-ASN (YN)	14	70	22	17	56	17	29	77	17	13	74	24	39	131	16	12	60	18	17	43	11	9	44	9	16	84	9	20	51	28	23	65	26	18	52	14	28	82	15
PHE-HIS (FH)	11	31	7	4	23	10	22	54	26	22	32	14	17	70	31	8	33	8	7	16	11	13	23	10	13	27	18	8	35	13	17	24	11	13	31	12	13	31	13
TYR-ARG (YR)	18	71	16	30	66	22	18	85	15	22	73	23	20	134	23	21	54	18	16	29	15	24	59	16	24	82	17	32	79	17	33	63	23	25	76	19	23	74	30
ASP-TRP (DW)	6	27	12	6	23	9	13	28	6	9	29	9	7	49	12	6	37	7	8	36	4	5	18	6	9	17	5	7	24	11	6	11	6	12	21	5	9	37	4
ASP-LYS (DK)	62	256	50	70	170	54	91	243	74	65	279	70	85	404	60	56	118	70	54	261	69	84	341	48	58	186	29	28	203	47	59	158	41	63	210	55	85	204	45
ASN-TYR (NY)	23	73	27	25	67	28	21	82	11	23	68	23	26	128	21	46	126	15	24	43	11	23	43	15	7	48	14	23	45	31	24	57	16	12	82	20	17	66	22
TYR-THR (YT)	26	81	25	26	78	27	21	106	17	26	92	24	41	160	24	38	59	17	24	37	22	26	45	25	37	102	22	26	79	43	32	124	30	28	101	20	24	109	22
TRP-HIS (WH)	1	6	0	3	17	1	3	9	3	3	13	3	2	13	0	1	3	0	1	4	1	4	2	3	4	17	2	0	6	3	2	6	0	3	7	0	1	4	1
TYR-PRO (YP)	22	76	17	14	38	18	17	57	14	13	86	38	48	118	20	16	40	15	33	98	19	16	62	12	19	41	13	22	66	31	37	57	9	16	63	10	14	62	13
TYR-GLY (YG)	43	129	30	37	138	32	36	114	37	52	105	32	54	212	25	27	91	29	28	142	28	26	83	36	52	108	39	47	128	43	9	90	48	24	97	30	39	140	37
CYS-ARG (CR)	1	15	1	3	17	1	0	17	3	2	11	5	4	32	6	8	26	12	6	10	8	5	18	1	6	26	6	4	15	5	7	15	5	5	28	5	6	27	5
TYR-SER (YS)	39	87	24	22	93	33	29	109	33	22	112	28	38	173	24	31	105	26	34	46	18	22	58	26	42	97	21	30	71	44	20	103	31	33	102	24	34	118	39
TYR-ASP (YD)	27	123	21	28	109	29	32	116	32	31	140	31	32	181	28	35	109	27	20	52	20	23	89	31	30	82	24	34	85	25	13	139	42	47	108	21	27	92	16
PHE-GLN (FQ)	17	68	16	12	47	15	18	68	22	20	76	23	21	135	16	15	50	32	15	54	17	28	68	18	35	84	36	16	100	20	63	62	15	30	73	29	27	123	21
PHE-TYR (FY)	22	44	14	19	53	13	19	84	14	11	72	14	12	101	20	11	86	10	13	20	14	9	21	7	15	69	14	17	61	14	19	49	38	26	58	17	20	76	16
ASP-TYR (DY)	27	95	25	28	114	23	30	113	27	30	100	30	47	170	30	47	110	31	44	91	27	24	81	18	24	48	18	19	72	18	33	76	34	31	131	32	29	91	27
TRP-TYR (WY)	3	16	2	12	12	4	4	9	4	2	16	3	4	30	5	10	51	5	3	8	3	6	15	6	8	17	2	10	15	3	10	15	7	0	18	2	4	19	5
ASN-HIS (NH)	12	32	11	10	37	6	13	46	16	20	30	11	12	65	5	6	27	12	13	41	10	12	41	5	6	30	10	18	30	17	27	31	11	16	43	10	14	36	8
TRP-ASP (WD)	1	31	3	6	27	5	7	26	8	5	21	17	16	40	5	8	45	7	15	12	10	6	22	2	20	24	3	1	9	0	6	21	8	7	17	4	7	18	7
TYR-LEU (YL)	39	151	35	40	141	29	33	112	33	45	169	32	57	223	33	35	139	25	32	68	34	18	86	22	42	128	29	65	131	54	46	171	36	52	138	51	42	117	44
TRP-MET (WM)	5	11	5	6	5	5	3	6	5	3	7	4	1	18	4	3	16	14	6	2	4	4	11	2	5	11	1	2	8	1	3	17	1	3	7	3	1	9	3
TYR-TYR (YY)	14	54	9	18	60	18	16	48	10	15	74	11	27	94	16	9	74	10	16	37	12	13	24	6	20	51	16	19	38	33	27	73	18	14	75	11	20	63	12
CYS-ASN (CN)	1	8	1	3	3	3	0	3	1	1	6	1	1	10	3	3	10	3	2	2	1	3	0	2	3	7	3	2	3	6	2	8	3	0	6	1	4	4	3
PHE-ILE (FI)	53	198	53	40	156	49	44	198	34	68	186	47	56	282	49	38	157	41	40	103	41	32	132	51	40	158	53	121	154	72	45	154	65	31	177	58	64	163	52
ASP-ILE (DI)	73	239	55	100	280	57	67	237	53	78	213	60	95	395	62	84	178	84	87	299	63	56	240	56	50	167	38	49	307	97	71	232	81	70	228	54	75	233	56
PHE-ASN (FN)	24	70	15	21	53	19	21	77	19	26	92	22	36	124	17	22	76	20	14	43	22	16	36	21	35	75	21	24	64	24	15	88	31	16	84	43	41	95	24
TRP-ARG (WR)	6	7	3	4	19	4	7	16	5	3	21	8	5	28	4	3	18	9	6	13	10	9	15	3	15	35	8	5	11	5	4	9	2	6	10	6	4	14	3
PHE-LYS (FK)	39	116	29	42	126	23	33	116	38	36	128	40	53	199	28	29	118	29	36	93	29	39	158	30	64	92	27	28	98	44	34	93	26	34	152	36	29	171	52
TRP-TRP (WW)	8	5	0	0	2	1	4	4	1	1	3	1	3	9	1	2	12	1	2	3	1	1	2	1	1	4	2	2	2	0	2	3	0	4	17	3	2	6	2
PHE-CYS (FC)	1	10	1	4	8	2	4	12	3	8	10	2	13	20	3	4	15	3	5	11	1	1	5	5	4	20	5	6	10	7	6	10	3	3	12	3	5	14	4
ASP-PHE (DF)	25	95	29	48	99	28	25	113	51	26	87	33	41	176	19	27	95	25	34	109	27	28	82	28	33	92	15	38	116	50	44	108	43	32	153	52	40	120	33
ASN-MET (NM)	19	78	15	14	40	10	15	39	12	15	52	11	15	79	10	19	40	8	11	32	18	11	57	10	18	26	8	9	45	13	14	64	13	34	53	15	14	68	20
TYR-GLU (YE)	52	128	35	49	170	36	53	118	43	49	146	43	36	213	31	27	85	29	25	113	33	52	84	29	38	111	36	44	122	80	47	153	28	55	156	36	41	156	48
CYS-CYS (CC)	1	5	0	0	2	2	1	4	0	4	5	0	1	8	2	1	13	1	1	4	2	2	6	0	7	10	2	3	2	2	1	0	0	1	6	2	0	6	0
TRP-LYS (WK)	15	31	8	11	36	13	13	36	13	9	43	12	10	58	12	20	54	5	11	19	9	19	53	13	15	44	3	6	18	6	12	16	10	6	42	10	8	51	9
ASP-SER (DS)	32	155	44	53	155	49	60	123	59	49	130	35	46	214	33	30	121	30	33	92	56	42	120	43	36	147	25	27	145	62	28	126	50	45	145	26	35	135	40
ASP-LEU (DL)	59	221	63	75	238	63	68	237	56	65	244	75	102	378	68	65	183	60	97	193	62	75	285	65	54	228	48	56	234	126	114	307	71	78	205	70	77	261	79
ASP-THR (DT)	33	134	38	29	119	37	34	134	39	35	145	36	43	192	40	15	52	25	43	107	44	43	141	32	49	109	27	25	126	31	39	188	21	39	110	35	53	130	29
SER-TYR (SY)	31	88	24	34	103	37	29	85	29	23	126	27	28	152	36	25	97	27	25	68	35	27	116	24	33	74	23	38	80	31	32	91	55	33	99	31	50	80	27
