## Supplementary material for "A streamlined nanopore-compatible 5PSeq protocol for rapid phenotypic antimicrobial sensitivity testing": Interactive s5PSeq: fft_signals_start.txt

415.0	0.915052970131825
207.5	0.4296753548106912
138.33333333333334	0.1594886163167746
103.75	0.06292295130446542
83.0	0.073428569298179
69.16666666666667	0.028339007441926425
59.285714285714285	0.20155362286773654
51.875	0.03794276856336513
46.111111111111114	0.008465568069011657
41.5	0.08701686352832365
37.72727272727273	0.11133952532095757
34.583333333333336	0.16446788775827578
31.923076923076923	0.0624307481638953
29.642857142857142	0.051514760372245436
27.666666666666668	0.03434392916365072
25.9375	0.16421406463484128
24.41176470588235	0.12705066058934347
23.055555555555557	0.09005163436143059
21.842105263157894	0.12379174107143086
20.75	0.03826653831355878
19.761904761904763	0.13343142958424364
18.863636363636363	0.047528341449669984
18.043478260869566	0.14191489228953266
17.291666666666668	0.1045018874093773
16.6	0.16360695343874798
15.961538461538462	0.03064835131544923
15.37037037037037	0.0908464952077355
14.821428571428571	0.02201938317857987
14.310344827586206	0.02173150708319738
13.833333333333334	0.0711085093930186
13.387096774193548	0.06859442238039572
12.96875	0.05629413175404012
12.575757575757576	0.08030312343952392
12.205882352941176	0.059966522822599816
11.857142857142858	0.010752612125083261
11.527777777777779	0.13781689613772097
11.216216216216216	0.04502628680477457
10.921052631578947	0.07395188225586444
10.64102564102564	0.08074901710742914
10.375	0.08989084666185373
10.121951219512194	0.04080600995563533
9.880952380952381	0.05071395139873896
9.651162790697674	0.09236415120371098
9.431818181818182	0.06298515249570469
9.222222222222221	0.04368653955627405
9.021739130434783	0.09714671099198502
8.829787234042554	0.09407112012158626
8.645833333333334	0.11360634317669414
8.46938775510204	0.04630241510080308
8.3	0.03356979779112876
8.137254901960784	0.039487148482365696
7.980769230769231	0.10215605936539443
7.830188679245283	0.06424733741148844
7.685185185185185	0.1349033820693748
7.545454545454546	0.11486907711945044
7.410714285714286	0.05274122462111556
7.280701754385965	0.0547214792527327
7.155172413793103	0.09937418359813453
7.033898305084746	0.048630490221086294
6.916666666666667	0.08212596071105023
6.80327868852459	0.06406957832092353
6.693548387096774	0.04549546062209685
6.587301587301587	0.034339349871023224
6.484375	0.07713727206718389
6.384615384615385	0.09397037484119317
6.287878787878788	0.05700023463922212
6.1940298507462686	0.09267823119396384
6.102941176470588	0.030694312772255726
6.0144927536231885	0.105770952503603
5.928571428571429	0.08630436112694265
5.845070422535211	0.12816784299757372
5.763888888888889	0.10938519354919446
5.684931506849315	0.061850658031011085
5.608108108108108	0.09637838519314053
5.533333333333333	0.047062351527207724
5.4605263157894735	0.04497586701013063
5.3896103896103895	0.06105917363651848
5.32051282051282	0.06240204278406876
5.253164556962025	0.039856440199751875
5.1875	0.06599966841681233
5.1234567901234565	0.039926505724556534
5.060975609756097	0.050945037747099055
5.0	0.04278385278180693
4.940476190476191	0.0373890072720134
4.882352941176471	0.03284625917065849
4.825581395348837	0.08520955702231758
4.7701149425287355	0.04341532822073375
4.715909090909091	0.13539204937114896
4.662921348314606	0.03391296010026613
4.611111111111111	0.03061510852706612
4.56043956043956	0.05636567165146783
4.510869565217392	0.01976776357705128
4.462365591397849	0.07888976947917536
4.414893617021277	0.08386395155825507
4.368421052631579	0.08992059982663324
4.322916666666667	0.07211297164052233
4.278350515463917	0.08202733602544109
4.23469387755102	0.03340228659861219
4.191919191919192	0.0529818663132353
4.15	0.04723950078135776
4.108910891089109	0.033543006842451525
4.068627450980392	0.09855258572724142
4.029126213592233	0.038603350180869765
3.9903846153846154	0.09270817992767937
3.9523809523809526	0.08961124798840657
3.9150943396226414	0.0920141894016555
3.878504672897196	0.08696251337068986
3.8425925925925926	0.013733337293858497
3.8073394495412844	0.05028472721834193
3.772727272727273	0.052523841364405015
3.7387387387387387	0.024808674630704682
3.705357142857143	0.10239893785020912
3.672566371681416	0.05875808874802791
3.6403508771929824	0.1455750689490284
3.608695652173913	0.04689567411488489
3.5775862068965516	0.06565909302183344
3.547008547008547	0.07393644360116651
3.516949152542373	0.05095071731619287
3.4873949579831933	0.04254065939075444
3.4583333333333335	0.12556859824623698
3.4297520661157024	0.1323588189809583
3.401639344262295	0.08348608798520424
3.3739837398373984	0.023910454161603905
3.346774193548387	0.05248738885064218
3.32	0.023305155942051025
3.2936507936507935	0.09865078703457476
3.267716535433071	0.11102211522788104
3.2421875	0.06426432303042798
3.2170542635658914	0.06644124534126283
3.1923076923076925	0.09582973721962472
3.16793893129771	0.14194682316693708
3.143939393939394	0.06855131743476867
3.1203007518796992	0.09419192493886823
3.0970149253731343	0.048707604396792434
3.074074074074074	0.1411290060685867
3.051470588235294	0.24178119311024557
3.0291970802919708	0.5806178761367158
3.0072463768115942	4.458979357407246
2.985611510791367	0.5162704539723211
2.9642857142857144	0.2529751353406197
2.9432624113475176	0.13719900549783037
2.9225352112676055	0.04487923487182835
2.902097902097902	0.057719305640304724
2.8819444444444446	0.15075796510095907
2.8620689655172415	0.11588870023945601
2.8424657534246576	0.06703712675221207
2.82312925170068	0.08033265245502806
2.804054054054054	0.025100017467552038
2.785234899328859	0.10945732503105644
2.7666666666666666	0.190208485697024
2.748344370860927	0.07874843787966394
2.7302631578947367	0.16834967525525063
2.712418300653595	0.04896138669509158
2.6948051948051948	0.039685791251207476
2.6774193548387095	0.0875475181289875
2.66025641025641	0.09421952076292377
2.643312101910828	0.06925306822548795
2.6265822784810124	0.07626646565036076
2.610062893081761	0.13012844365801207
2.59375	0.07663546052085053
2.577639751552795	0.12185425544840982
2.5617283950617282	0.02993521438990798
2.5460122699386503	0.11817100324046512
2.5304878048780486	0.038366314180093224
2.515151515151515	0.09188659312748307
2.5	0.03882724876522618
2.4850299401197606	0.04372000010940624
2.4702380952380953	0.05060909140192914
2.455621301775148	0.06695860431311138
2.4411764705882355	0.08803898633067206
2.426900584795322	0.14426119123585654
2.4127906976744184	0.06720947510139819
2.398843930635838	0.02348345164956212
2.3850574712643677	0.07990233731464422
2.3714285714285714	0.08052201573425226
2.3579545454545454	0.022492144511669185
2.3446327683615817	0.03267480718146278
2.331460674157303	0.06191030812425185
2.3184357541899443	0.07008125332800802
2.3055555555555554	0.03640199128931917
2.292817679558011	0.025319067902201123
2.28021978021978	0.03770737736516035
2.26775956284153	0.04096595321987096
2.255434782608696	0.040844437400297307
2.2432432432432434	0.05545377986035932
2.2311827956989245	0.0058946738623654295
2.2192513368983957	0.059107820381009625
2.2074468085106385	0.03697982844189484
2.195767195767196	0.027539711280122798
2.1842105263157894	0.14089077815602294
2.1727748691099475	0.03826121086314407
2.1614583333333335	0.08701582378559253
2.150259067357513	0.10180448088234156
2.1391752577319587	0.01777556704726824
2.128205128205128	0.07100005314975377
2.11734693877551	0.03891055097939792
2.1065989847715736	0.0779710983343192
2.095959595959596	0.09813542754944828
2.0854271356783918	0.10494029677756923
2.075	0.027325654981363922
2.0646766169154227	0.06362120920258488
2.0544554455445545	0.04518740711131044
2.044334975369458	0.03167522539860187
2.034313725490196	0.08962332220689934
2.024390243902439	0.09513660853384696
2.0145631067961167	0.08750376211435462
2.004830917874396	0.0027743526510480773
