## Supplementary material for "A streamlined nanopore-compatible 5PSeq protocol for rapid phenotypic antimicrobial sensitivity testing": Interactive s5PSeq: fft_signals_term.txt

415.0	1.1642242839793981
207.5	0.4172669197474845
138.33333333333334	0.18102196825029995
103.75	0.21823553393745615
83.0	0.12868032353929285
69.16666666666667	0.24227371672227704
59.285714285714285	0.12448359097166298
51.875	0.03806567260542011
46.111111111111114	0.12003994076725838
41.5	0.07696675549012996
37.72727272727273	0.16730792933515537
34.583333333333336	0.07265614459592917
31.923076923076923	0.10927115369573276
29.642857142857142	0.11882593504806592
27.666666666666668	0.2486330536090187
25.9375	0.12280858036342777
24.41176470588235	0.1703153470947936
23.055555555555557	0.055883365255618406
21.842105263157894	0.14181963331610783
20.75	0.030852660792165077
19.761904761904763	0.015541524681306425
18.863636363636363	0.08657669999724397
18.043478260869566	0.05441480487676504
17.291666666666668	0.10176817747044081
16.6	0.10652970823536521
15.961538461538462	0.03024913268166543
15.37037037037037	0.07086422570966525
14.821428571428571	0.08562731534212176
14.310344827586206	0.002478652847870986
13.833333333333334	0.05775670402394755
13.387096774193548	0.1235494806784759
12.96875	0.08958304253946878
12.575757575757576	0.059620483134121015
12.205882352941176	0.05205844044215381
11.857142857142858	0.17437516927855876
11.527777777777779	0.11237174483074416
11.216216216216216	0.079606822225108
10.921052631578947	0.17185519886407252
10.64102564102564	0.15045644061265798
10.375	0.08108072757522462
10.121951219512194	0.1574094781243049
9.880952380952381	0.03998722609376099
9.651162790697674	0.16462318078839547
9.431818181818182	0.019126015868320002
9.222222222222221	0.04262558570084036
9.021739130434783	0.17171148207735726
8.829787234042554	0.03718777379943509
8.645833333333334	0.13380400906021572
8.46938775510204	0.05341460017865746
8.3	0.06137732968184634
8.137254901960784	0.1294070052163462
7.980769230769231	0.020207940409112946
7.830188679245283	0.18217125786349075
7.685185185185185	0.09241514746993709
7.545454545454546	0.04574118409822371
7.410714285714286	0.05526261847832583
7.280701754385965	0.10513018325295924
7.155172413793103	0.042384506619342
7.033898305084746	0.1156592260217419
6.916666666666667	0.06561471115100323
6.80327868852459	0.06342251394273848
6.693548387096774	0.04366707408118565
6.587301587301587	0.060786661169808194
6.484375	0.03557786941323404
6.384615384615385	0.11098037854017437
6.287878787878788	0.10905967946355885
6.1940298507462686	0.1367937036222634
6.102941176470588	0.1585808772753993
6.0144927536231885	0.13035448716694437
5.928571428571429	0.14080526806807706
5.845070422535211	0.04835738999746887
5.763888888888889	0.10112373636384321
5.684931506849315	0.09679808475230993
5.608108108108108	0.09440199417489183
5.533333333333333	0.05012229964708704
5.4605263157894735	0.09585217448582976
5.3896103896103895	0.07776227015149804
5.32051282051282	0.05693809973494886
5.253164556962025	0.026207170908587922
5.1875	0.0749613177048765
5.1234567901234565	0.06731203496879166
5.060975609756097	0.06403971275709039
5.0	0.03039295780372018
4.940476190476191	0.10837778756661846
4.882352941176471	0.12476221863202215
4.825581395348837	0.0715493472908873
4.7701149425287355	0.08115632535281664
4.715909090909091	0.049495329075623234
4.662921348314606	0.046075182014813414
4.611111111111111	0.04239693327584073
4.56043956043956	0.0020670721924071094
4.510869565217392	0.04203931656307477
4.462365591397849	0.03942596863111833
4.414893617021277	0.04940487957228061
4.368421052631579	0.0931604947780334
4.322916666666667	0.08246433746670336
4.278350515463917	0.0844281920206679
4.23469387755102	0.032606457610195594
4.191919191919192	0.1044861359893628
4.15	0.06895229673858111
4.108910891089109	0.10720155518367454
4.068627450980392	0.08851856624395779
4.029126213592233	0.11111765456109521
3.9903846153846154	0.04009925763618347
3.9523809523809526	0.07859718069150844
3.9150943396226414	0.07032138341012822
3.878504672897196	0.04591996506038363
3.8425925925925926	0.08438284707956313
3.8073394495412844	0.09622211344293227
3.772727272727273	0.06751892781080332
3.7387387387387387	0.04772296507785121
3.705357142857143	0.10935286009906654
3.672566371681416	0.03410074342375111
3.6403508771929824	0.11690835455672074
3.608695652173913	0.056770286076443854
3.5775862068965516	0.06358198435085534
3.547008547008547	0.055059219419960025
3.516949152542373	0.06241308769297387
3.4873949579831933	0.139365010062615
3.4583333333333335	0.030477489134480354
3.4297520661157024	0.13372317062289654
3.401639344262295	0.09939225366057444
3.3739837398373984	0.16434749535938356
3.346774193548387	0.09594581203285518
3.32	0.054716858948641256
3.2936507936507935	0.07025189030126029
3.267716535433071	0.1411667523322469
3.2421875	0.08308799293320131
3.2170542635658914	0.05695311859732949
3.1923076923076925	0.12101369749816014
3.16793893129771	0.12605435417864674
3.143939393939394	0.15750167572307497
3.1203007518796992	0.14127675864447664
3.0970149253731343	0.10224759835984192
3.074074074074074	0.14607059225283361
3.051470588235294	0.2749106085621592
3.0291970802919708	0.5718851527990447
3.0072463768115942	2.8591789107469032
2.985611510791367	0.6107714537969914
2.9642857142857144	0.26822397946063864
2.9432624113475176	0.16459604415747114
2.9225352112676055	0.15406042199709244
2.902097902097902	0.0838636485661486
2.8819444444444446	0.145492847544754
2.8620689655172415	0.1333250099147037
2.8424657534246576	0.0823238208499684
2.82312925170068	0.03956104890884216
2.804054054054054	0.10311104689591112
2.785234899328859	0.10263525997473318
2.7666666666666666	0.03398441882932871
2.748344370860927	0.09170909356756943
2.7302631578947367	0.14771339142463452
2.712418300653595	0.183319829539836
2.6948051948051948	0.11665677745232443
2.6774193548387095	0.14036955414421098
2.66025641025641	0.08269214844183342
2.643312101910828	0.15837895952452202
2.6265822784810124	0.09247512001072537
2.610062893081761	0.09385862829229119
2.59375	0.10044467421134856
2.577639751552795	0.05764914835816745
2.5617283950617282	0.054338965730657496
2.5460122699386503	0.08177085661348397
2.5304878048780486	0.0474160182504601
2.515151515151515	0.09939415981220233
2.5	0.05609154789523594
2.4850299401197606	0.10980149889445734
2.4702380952380953	0.04087862343158957
2.455621301775148	0.08634502536581345
2.4411764705882355	0.01868511271116008
2.426900584795322	0.05686861751823838
2.4127906976744184	0.011640904282529611
2.398843930635838	0.1004159899977599
2.3850574712643677	0.07072849584733883
2.3714285714285714	0.05623362104060419
2.3579545454545454	0.10154120863313237
2.3446327683615817	0.0838169708583537
2.331460674157303	0.05566867071512394
2.3184357541899443	0.0777162862089903
2.3055555555555554	0.10487771924970771
2.292817679558011	0.12032948509318947
2.28021978021978	0.026606345320910305
2.26775956284153	0.048284792041771045
2.255434782608696	0.10686005520528923
2.2432432432432434	0.10689447794017032
2.2311827956989245	0.13603561423898677
2.2192513368983957	0.05895107611528155
2.2074468085106385	0.0744086310868377
2.195767195767196	0.08232252291054838
2.1842105263157894	0.05949108258348713
2.1727748691099475	0.14585051928729478
2.1614583333333335	0.12431207152274601
2.150259067357513	0.04578242888700625
2.1391752577319587	0.0388360537773827
2.128205128205128	0.06214338857540944
2.11734693877551	0.05164619425090085
2.1065989847715736	0.058197306133782274
2.095959595959596	0.11226440463547409
2.0854271356783918	0.04933337033559893
2.075	0.11363292805618491
2.0646766169154227	0.022164220107167773
2.0544554455445545	0.052424087480096644
2.044334975369458	0.08916489880023366
2.034313725490196	0.04024407178899866
2.024390243902439	0.08586074844767377
2.0145631067961167	0.07897397457460349
2.004830917874396	0.22780517879161524
