## Supplementary material for "A streamlined nanopore-compatible 5PSeq protocol for rapid phenotypic antimicrobial sensitivity testing": Interactive s5PSeq: fft_stats.txt

	0	1	2	3	4
START_periods	3.0072463768115942	1.0	3.0291970802919708	2.985611510791367	1.0
START_signals	4.458979357407246	0.915052970131825	0.5806178761367158	0.5162704539723211	0.4296753548106912
START_scales	42.123939480147385	8.644497506123276	5.485092061447941	4.8772025199873665	4.0591393660724995
TERM_periods	3.0072463768115942	1.0	2.985611510791367	3.0291970802919708	1.0
TERM_signals	2.8591789107469032	1.1642242839793981	0.6107714537969914	0.5718851527990447	0.4172669197474845
TERM_scales	24.645993842632677	10.035561057948659	5.264822510041579	4.929624341310055	3.5968221142706764
