## Supplementary material for "A streamlined nanopore-compatible 5PSeq protocol for rapid phenotypic antimicrobial sensitivity testing": Interactive s5PSeq: frame_stats.txt

	F0	F1	F2
f_count	17820	57007	16269
f_perc	19.561780978308597	62.57903749890226	17.859181522789147
fpi	-1.0398434146963544	1.741832802800355	-1.2014333588665058
p_adj_pair	0.0	0.0	1.4089232168080285e-06
p_adj_pair_max	1.4089232168080285e-06	0.0	1.4089232168080285e-06
