## Supplementary material for "A streamlined nanopore-compatible 5PSeq protocol for rapid phenotypic antimicrobial sensitivity testing": Interactive s5PSeq: meta_count_peaks_TERM.txt

	D	C	pval
3	-14	317	0.0
1	-62	190	7.356168851835321e-08
5	63	182	1.8026656319891643e-06
2	-41	169	0.00015920523512857887
0	-77	163	0.0009229936703479824
6	88	161	0.0015855409198524129
4	61	156	0.005552968254487034
