## Supplementary material for "A streamlined nanopore-compatible 5PSeq protocol for rapid phenotypic antimicrobial sensitivity testing": Interactive s5PSeq: meta_counts_START.txt

-100	102
-99	87
-98	71
-97	78
-96	120
-95	110
-94	108
-93	108
-92	132
-91	186
-90	147
-89	102
-88	101
-87	158
-86	158
-85	135
-84	136
-83	85
-82	106
-81	71
-80	88
-79	113
-78	119
-77	141
-76	105
-75	90
-74	107
-73	102
-72	127
-71	114
-70	127
-69	94
-68	101
-67	119
-66	149
-65	81
-64	172
-63	145
-62	109
-61	184
-60	155
-59	194
-58	182
-57	145
-56	165
-55	147
-54	152
-53	156
-52	132
-51	115
-50	122
-49	186
-48	143
-47	167
-46	208
-45	147
-44	129
-43	117
-42	154
-41	137
-40	135
-39	170
-38	179
-37	221
-36	185
-35	142
-34	157
-33	134
-32	201
-31	183
-30	221
-29	262
-28	349
-27	336
-26	323
-25	341
-24	227
-23	338
-22	434
-21	662
-20	577
-19	426
-18	188
-17	183
-16	164
-15	182
-14	107
-13	155
-12	205
-11	1459
-10	101
-9	119
-8	312
-7	88
-6	145
-5	267
-4	82
-3	86
-2	271
-1	78
0	94
1	419
2	54
3	188
4	262
5	45
6	102
7	246
8	79
9	132
10	251
11	107
12	92
13	318
14	88
15	95
16	310
17	82
18	110
19	288
20	115
21	104
22	261
23	88
24	121
25	299
26	97
27	126
28	329
29	97
30	109
31	348
32	107
33	104
34	331
35	88
36	105
37	388
38	121
39	129
40	314
41	83
42	107
43	369
44	116
45	87
46	361
47	88
48	112
49	320
50	113
51	86
52	338
53	87
54	119
55	354
56	75
57	121
58	328
59	81
60	100
61	311
62	91
63	76
64	346
65	77
66	104
67	326
68	83
69	93
70	337
71	76
72	121
73	343
74	74
75	78
76	322
77	83
78	82
79	328
80	86
81	83
82	292
83	72
84	80
85	334
86	89
87	85
88	293
89	68
90	80
91	338
92	86
93	86
94	296
95	71
96	97
97	318
98	83
99	97
