## Supplementary material for "A streamlined nanopore-compatible 5PSeq protocol for rapid phenotypic antimicrobial sensitivity testing": Interactive s5PSeq: meta_counts_TERM.txt

-97	29
-96	31
-95	100
-94	44
-93	31
-92	137
-91	30
-90	45
-89	102
-88	34
-87	45
-86	125
-85	47
-84	51
-83	100
-82	40
-81	37
-80	92
-79	39
-78	52
-77	163
-76	61
-75	57
-74	149
-73	45
-72	59
-71	137
-70	49
-69	77
-68	132
-67	60
-66	72
-65	149
-64	61
-63	58
-62	190
-61	43
-60	54
-59	127
-58	73
-57	55
-56	107
-55	43
-54	63
-53	115
-52	64
-51	40
-50	114
-49	32
-48	42
-47	119
-46	36
-45	51
-44	144
-43	36
-42	61
-41	169
-40	47
-39	51
-38	129
-37	46
-36	46
-35	116
-34	52
-33	45
-32	132
-31	47
-30	44
-29	108
-28	48
-27	61
-26	126
-25	76
-24	48
-23	152
-22	59
-21	67
-20	133
-19	79
-18	65
-17	144
-16	77
-15	82
-14	317
-13	80
-12	118
-11	57
-10	39
-9	50
-8	85
-7	67
-6	66
-5	97
-4	99
-3	92
-2	91
-1	100
0	94
1	66
2	97
3	132
4	121
5	96
6	90
7	98
8	106
9	91
10	83
11	65
12	82
13	106
14	108
15	127
16	67
17	84
18	72
19	68
20	71
21	101
22	112
23	99
24	67
25	78
26	57
27	66
28	94
29	75
30	83
31	92
32	91
33	85
34	114
35	109
36	84
37	79
38	73
39	84
40	119
41	92
42	79
43	83
44	73
45	142
46	83
47	100
48	105
49	100
50	94
51	105
52	130
53	148
54	118
55	93
56	109
57	66
58	83
59	108
60	93
61	156
62	80
63	182
64	151
65	122
66	89
67	83
68	93
69	145
70	114
71	90
72	114
73	98
74	95
75	86
76	84
77	127
78	129
79	104
80	87
81	106
82	129
83	106
84	86
85	115
86	120
87	141
88	161
89	109
90	140
91	116
92	97
93	129
94	104
95	115
96	107
97	139
98	74
99	100
100	93
101	97
102	104
