## Supplementary material for "A streamlined nanopore-compatible 5PSeq protocol for rapid phenotypic antimicrobial sensitivity testing": Interactive s5PSeq: outliers_df.txt

	ID	Name	position_from_start	position_from_term	actual_count	downsampled_count
0	gene-BSU_00630	NP_387944.1	3	384	23.0	19.0
1	gene-BSU_01090	NP_387990.1	37	212	26.0	19.0
2	gene-BSU_01090	NP_387990.1	39	210	318.0	19.0
3	gene-BSU_01090	NP_387990.1	40	209	754.0	19.0
4	gene-BSU_01090	NP_387990.1	41	208	94.0	19.0
5	gene-BSU_01090	NP_387990.1	42	207	45.0	19.0
6	gene-BSU_01090	NP_387990.1	43	206	452.0	19.0
7	gene-BSU_01090	NP_387990.1	44	205	30.0	19.0
8	gene-BSU_01090	NP_387990.1	48	201	81.0	19.0
9	gene-BSU_01090	NP_387990.1	192	57	28.0	19.0
10	gene-BSU_01090	NP_387990.1	246	3	28.0	19.0
11	gene-BSU_01110	NP_387992.2	4	467	20.0	19.0
12	gene-BSU_01150	NP_387996.1	289	20	33.0	19.0
13	gene-BSU_01150	NP_387996.1	295	14	20.0	19.0
14	gene-BSU_01240	NP_388005.1	121	80	20.0	19.0
15	gene-BSU_01250	NP_388006.1	151	113	22.0	19.0
16	gene-BSU_01370	NP_388018.1	251	403	28.0	19.0
17	gene-BSU_01389	YP_003097669.1	203	22	20.0	19.0
18	gene-BSU_01390	NP_388020.1	157	62	27.0	19.0
19	gene-BSU_01400	NP_388021.1	49	65	76.0	19.0
20	gene-BSU_01400	NP_388021.1	113	1	228.0	19.0
21	gene-BSU_01430	NP_388024.1	481	464	25.0	19.0
22	gene-BSU_01480	NP_388029.2	284	460	98.0	19.0
23	gene-BSU_01490	NP_388030.2	61	377	32.0	19.0
24	gene-BSU_03050	NP_388187.2	72	894	29.0	19.0
25	gene-BSU_03050	NP_388187.2	85	881	21.0	19.0
26	gene-BSU_03060	NP_388188.2	1303	323	25.0	19.0
27	gene-BSU_05970	NP_388478.1	531	117	21.0	19.0
28	gene-BSU_06180	NP_388499.1	3	681	31.0	19.0
29	gene-BSU_09380	NP_388819.1	35	406	28.0	19.0
30	gene-BSU_11920	NP_389074.1	40	281	23.0	19.0
31	gene-BSU_12030	NP_389085.1	106	377	26.0	19.0
32	gene-BSU_14530	NP_389336.1	834	834	20.0	19.0
33	gene-BSU_14540	NP_389337.1	31	179	58.0	19.0
34	gene-BSU_15070	NP_389390.1	392	127	22.0	19.0
35	gene-BSU_15140	NP_389397.1	630	306	27.0	19.0
36	gene-BSU_15280	NP_389411.2	1042	281	20.0	19.0
37	gene-BSU_15280	NP_389411.2	1066	257	27.0	19.0
38	gene-BSU_15490	NP_389432.2	616	299	69.0	19.0
39	gene-BSU_15670	NP_570902.1	155	115	33.0	19.0
40	gene-BSU_15680	NP_389450.2	446	169	27.0	19.0
41	gene-BSU_15930	NP_389475.1	141	609	47.0	19.0
42	gene-BSU_16320	NP_389514.1	1027	110	22.0	19.0
43	gene-BSU_16780	NP_389560.2	40	1628	33.0	19.0
44	gene-BSU_16910	NP_389573.3	76	791	21.0	19.0
45	gene-BSU_17010	NP_389583.1	1353	177	60.0	19.0
46	gene-BSU_17460	NP_389628.1	115	1220	25.0	19.0
47	gene-BSU_18120	NP_389694.1	20	1378	20.0	19.0
48	gene-BSU_20810	NP_389963.1	659	418	42.0	19.0
49	gene-BSU_20999	YP_003097750.1	117	135	81.0	19.0
50	gene-BSU_21700	NP_390053.1	73	353	23.0	19.0
51	gene-BSU_22360	NP_390117.1	178	1115	55.0	19.0
52	gene-BSU_25440	NP_390422.1	513	258	184.0	19.0
53	gene-BSU_26558		307	11	23.0	19.0
54	gene-BSU_27390	NP_390617.1	268	149	22.0	19.0
55	gene-BSU_27390	NP_390617.1	316	101	25.0	19.0
56	gene-BSU_27390	NP_390617.1	322	95	25.0	19.0
57	gene-BSU_27390	NP_390617.1	373	44	55.0	19.0
58	gene-BSU_27390	NP_390617.1	400	17	20.0	19.0
59	gene-BSU_27620	NP_390640.1	2172	189	33.0	19.0
60	gene-BSU_28200	NP_390698.1	2002	323	20.0	19.0
61	gene-BSU_28230	NP_390701.1	127	1148	25.0	19.0
62	gene-BSU_28300	NP_390708.2	450	69	24.0	19.0
63	gene-BSU_29010	NP_390779.2	13	368	21.0	19.0
64	gene-BSU_29010	NP_390779.2	91	290	26.0	19.0
65	gene-BSU_29190	NP_390797.1	769	191	29.0	19.0
66	gene-BSU_29190	NP_390797.1	771	189	28.0	19.0
67	gene-BSU_29190	NP_390797.1	772	188	54.0	19.0
68	gene-BSU_29190	NP_390797.1	793	167	21.0	19.0
69	gene-BSU_29190	NP_390797.1	841	119	24.0	19.0
70	gene-BSU_29190	NP_390797.1	842	118	21.0	19.0
71	gene-BSU_29610	NP_390839.1	55	1634	41.0	19.0
72	gene-BSU_29610	NP_390839.1	97	1592	28.0	19.0
73	gene-BSU_29610	NP_390839.1	310	1379	30.0	19.0
74	gene-BSU_29610	NP_390839.1	640	1049	22.0	19.0
75	gene-BSU_29770	NP_390855.2	19	437	24.0	19.0
76	gene-BSU_29770	NP_390855.2	133	323	20.0	19.0
77	gene-BSU_29770	NP_390855.2	196	260	25.0	19.0
78	gene-BSU_29770	NP_390855.2	199	257	24.0	19.0
79	gene-BSU_29780	NP_390856.2	234	189	408.0	19.0
80	gene-BSU_29780	NP_390856.2	235	188	35.0	19.0
81	gene-BSU_29780	NP_390856.2	362	61	21.0	19.0
82	gene-BSU_31390	NP_391017.1	46	347	37.0	19.0
83	gene-BSU_32670	NP_391146.1	70	1328	23.0	19.0
84	gene-BSU_32740	NP_391153.1	595	74	33.0	19.0
85	gene-BSU_32740	NP_391153.1	597	72	42.0	19.0
86	gene-BSU_33950	NP_391275.1	1005	18	249.0	19.0
87	gene-BSU_34800	NP_391360.1	1	1421	24.0	19.0
88	gene-BSU_34800	NP_391360.1	7	1415	24.0	19.0
89	gene-BSU_34800	NP_391360.1	13	1409	36.0	19.0
90	gene-BSU_34800	NP_391360.1	34	1388	29.0	19.0
91	gene-BSU_34800	NP_391360.1	37	1385	20.0	19.0
92	gene-BSU_34800	NP_391360.1	58	1364	22.0	19.0
93	gene-BSU_34800	NP_391360.1	82	1340	40.0	19.0
94	gene-BSU_34800	NP_391360.1	106	1316	26.0	19.0
95	gene-BSU_34800	NP_391360.1	154	1268	22.0	19.0
96	gene-BSU_34800	NP_391360.1	157	1265	20.0	19.0
97	gene-BSU_34800	NP_391360.1	175	1247	33.0	19.0
98	gene-BSU_34800	NP_391360.1	244	1178	27.0	19.0
99	gene-BSU_34800	NP_391360.1	382	1040	22.0	19.0
100	gene-BSU_34800	NP_391360.1	433	989	25.0	19.0
101	gene-BSU_34800	NP_391360.1	454	968	36.0	19.0
102	gene-BSU_34800	NP_391360.1	481	941	20.0	19.0
103	gene-BSU_35260	NP_391406.1	106	581	21.0	19.0
104	gene-BSU_35260	NP_391406.1	250	437	22.0	19.0
105	gene-BSU_35260	NP_391406.1	409	278	22.0	19.0
106	gene-BSU_36770	NP_391558.1	375	366	21.0	19.0
107	gene-BSU_36880	NP_391569.1	304	80	34.0	19.0
108	gene-BSU_36880	NP_391569.1	306	78	21.0	19.0
109	gene-BSU_36880	NP_391569.1	307	77	67.0	19.0
110	gene-BSU_37160	NP_391597.1	82	440	29.0	19.0
111	gene-BSU_37160	NP_391597.1	229	293	23.0	19.0
112	gene-BSU_38150	NP_391694.1	217	398	35.0	19.0
113	gene-BSU_38150	NP_391694.1	238	377	21.0	19.0
114	gene-BSU_38320	NP_391711.1	60	327	20.0	19.0
115	gene-BSU_40510	NP_391931.1	1885	95	23.0	19.0
116	gene-BSU_40620	NP_391942.1	202	455	34.0	19.0
117	gene-BSU_40900	NP_391970.1	394	125	21.0	19.0
118	gene-BSU_00180	NP_387899.1	564	-78	147.0	19.0
119	gene-BSU_00190	NP_387900.2	1704	-12	28.0	19.0
120	gene-BSU_00200	NP_387901.1	-11	335	28.0	19.0
121	gene-BSU_00440	NP_387925.1	-15	276	87.0	19.0
122	gene-BSU_00620	NP_387943.1	461	-83	23.0	19.0
123	gene-BSU_01010	NP_387982.1	580	-46	54.0	19.0
124	gene-BSU_01010	NP_387982.1	615	-81	58.0	19.0
125	gene-BSU_01020	NP_387983.2	-86	512	58.0	19.0
126	gene-BSU_01020	NP_387983.2	-20	446	88.0	19.0
127	gene-BSU_01070	NP_387988.2	-77	3659	75.0	19.0
128	gene-BSU_01090	NP_387990.1	-39	288	255.0	19.0
129	gene-BSU_01090	NP_387990.1	309	-60	29.0	19.0
130	gene-BSU_01090	NP_387990.1	341	-92	47.0	19.0
131	gene-BSU_01100	NP_387991.2	-53	470	29.0	19.0
132	gene-BSU_01100	NP_387991.2	-21	438	47.0	19.0
133	gene-BSU_01100	NP_387991.2	-8	425	26.0	19.0
134	gene-BSU_01100	NP_387991.2	462	-45	20.0	19.0
135	gene-BSU_01150	NP_387996.1	327	-18	68.0	19.0
136	gene-BSU_01150	NP_387996.1	328	-19	135.0	19.0
137	gene-BSU_01160	NP_387997.1	-59	689	33.0	19.0
138	gene-BSU_01160	NP_387997.1	-53	683	20.0	19.0
139	gene-BSU_01160	NP_387997.1	-21	651	68.0	19.0
140	gene-BSU_01160	NP_387997.1	-20	650	135.0	19.0
141	gene-BSU_01190	NP_388000.2	871	-37	26.0	19.0
142	gene-BSU_01200	NP_388001.1	-20	299	26.0	19.0
143	gene-BSU_01240	NP_388005.1	202	-1	68.0	19.0
144	gene-BSU_01240	NP_388005.1	203	-2	34.0	19.0
145	gene-BSU_01250	NP_388006.1	-21	285	68.0	19.0
146	gene-BSU_01250	NP_388006.1	-20	284	34.0	19.0
147	gene-BSU_01310	NP_388012.1	552	-12	20.0	19.0
148	gene-BSU_01320	NP_388013.2	-20	383	20.0	19.0
149	gene-BSU_01390	NP_388020.1	-70	289	20.0	19.0
150	gene-BSU_01390	NP_388020.1	229	-10	20.0	19.0
151	gene-BSU_01390	NP_388020.1	230	-11	30.0	19.0
152	gene-BSU_01390	NP_388020.1	241	-22	32.0	19.0
153	gene-BSU_01390	NP_388020.1	301	-82	76.0	19.0
154	gene-BSU_01400	NP_388021.1	-95	209	27.0	19.0
155	gene-BSU_01400	NP_388021.1	-23	137	20.0	19.0
156	gene-BSU_01400	NP_388021.1	-22	136	30.0	19.0
157	gene-BSU_01400	NP_388021.1	-11	125	32.0	19.0
158	gene-BSU_01400	NP_388021.1	114	0	157.0	19.0
159	gene-BSU_01400	NP_388021.1	115	-1	22.0	19.0
160	gene-BSU_01410	NP_388022.2	-87	453	76.0	19.0
161	gene-BSU_01410	NP_388022.2	-23	389	228.0	19.0
162	gene-BSU_01410	NP_388022.2	-22	388	157.0	19.0
163	gene-BSU_01410	NP_388022.2	-21	387	22.0	19.0
164	gene-BSU_01480	NP_388029.2	800	-56	32.0	19.0
165	gene-BSU_01480	NP_388029.2	810	-66	154.0	19.0
166	gene-BSU_01490	NP_388030.2	-95	533	154.0	19.0
167	gene-BSU_02330	NP_388115.1	-46	1015	54.0	19.0
168	gene-BSU_02890	NP_388171.1	-79	679	52.0	19.0
169	gene-BSU_03050	NP_388187.2	-59	1025	130.0	19.0
170	gene-BSU_03050	NP_388187.2	-58	1024	33.0	19.0
171	gene-BSU_03050	NP_388187.2	-4	970	25.0	19.0
172	gene-BSU_04210	NP_388302.1	602	-50	23.0	19.0
173	gene-BSU_04220	NP_388303.1	-27	450	23.0	19.0
174	gene-BSU_04400	NP_388321.1	-26	398	90.0	19.0
175	gene-BSU_04580	NP_388339.2	-90	1575	28.0	19.0
176	gene-BSU_04700	NP_388351.1	1058	-50	105.0	19.0
177	gene-BSU_04710	NP_388352.1	-11	341	105.0	19.0
178	gene-BSU_05380	NP_388419.1	-26	650	28.0	19.0
179	gene-BSU_07550	NP_388636.1	-28	376	36.0	19.0
180	gene-BSU_07800	NP_388661.1	-46	1459	45.0	19.0
181	gene-BSU_07800	NP_388661.1	-29	1442	44.0	19.0
182	gene-BSU_07800	NP_388661.1	-28	1441	62.0	19.0
183	gene-BSU_07800	NP_388661.1	-15	1428	24.0	19.0
184	gene-BSU_11500	NP_389032.1	-11	407	33.0	19.0
185	gene-BSU_12100	NP_389092.1	-90	1494	37.0	19.0
186	gene-BSU_13160	NP_389199.1	-26	437	107.0	19.0
187	gene-BSU_14540	NP_389337.1	-11	221	22.0	19.0
188	gene-BSU_15070	NP_389390.1	519	0	57.0	19.0
189	gene-BSU_15070	NP_389390.1	520	-1	25.0	19.0
190	gene-BSU_15080	NP_389391.1	-21	201	57.0	19.0
191	gene-BSU_15080	NP_389391.1	-20	200	25.0	19.0
192	gene-BSU_15120	NP_389395.2	1689	-69	36.0	19.0
193	gene-BSU_15130	NP_389396.1	-56	488	36.0	19.0
194	gene-BSU_15280	NP_389411.2	1347	-24	27.0	19.0
195	gene-BSU_15290	NP_389412.2	-11	1160	27.0	19.0
196	gene-BSU_15910	NP_389473.1	801	-60	28.0	19.0
197	gene-BSU_15910	NP_389473.1	802	-61	453.0	19.0
198	gene-BSU_15910	NP_389473.1	803	-62	91.0	19.0
199	gene-BSU_15920	NP_389474.1	-23	257	28.0	19.0
200	gene-BSU_15920	NP_389474.1	-22	256	453.0	19.0
201	gene-BSU_15920	NP_389474.1	-21	255	91.0	19.0
202	gene-BSU_15980	NP_389480.1	1344	-3	251.0	19.0
203	gene-BSU_17450	NP_389627.1	412	-4	577.0	19.0
204	gene-BSU_17450	NP_389627.1	413	-5	28.0	19.0
205	gene-BSU_17460	NP_389628.1	-54	1389	577.0	19.0
206	gene-BSU_17460	NP_389628.1	-53	1388	28.0	19.0
207	gene-BSU_21480	NP_390031.1	-37	208	22.0	19.0
208	gene-BSU_21700	NP_390053.1	-92	518	27.0	19.0
209	gene-BSU_22180	NP_390100.1	357	-60	33.0	19.0
210	gene-BSU_22180	NP_390100.1	358	-61	342.0	19.0
211	gene-BSU_22180	NP_390100.1	371	-74	25.0	19.0
212	gene-BSU_22790	NP_390160.1	-22	301	59.0	19.0
213	gene-BSU_22790	NP_390160.1	-21	300	374.0	19.0
214	gene-BSU_22790	NP_390160.1	-20	299	242.0	19.0
215	gene-BSU_22790	NP_390160.1	-19	298	29.0	19.0
216	gene-BSU_22890	NP_390170.1	774	-99	167.0	19.0
217	gene-BSU_24540	NP_390334.2	-63	444	34.0	19.0
218	gene-BSU_24770	NP_390357.2	-11	392	52.0	19.0
219	gene-BSU_25050	NP_390384.2	-27	456	87.0	19.0
220	gene-BSU_25210	NP_390400.2	1837	-25	56.0	19.0
221	gene-BSU_25210	NP_390400.2	1838	-26	125.0	19.0
222	gene-BSU_25300	NP_390408.1	-38	449	33.0	19.0
223	gene-BSU_25310	NP_390409.2	452	-80	33.0	19.0
224	gene-BSU_25410	NP_390419.1	-63	237	37.0	19.0
225	gene-BSU_25480	NP_390426.1	-21	585	90.0	19.0
226	gene-BSU_25480	NP_390426.1	-20	584	76.0	19.0
227	gene-BSU_25490	NP_390427.1	1082	-50	90.0	19.0
228	gene-BSU_25490	NP_390427.1	1083	-51	76.0	19.0
229	gene-BSU_27380	NP_390616.1	-61	343	55.0	19.0
230	gene-BSU_27380	NP_390616.1	-34	316	20.0	19.0
231	gene-BSU_27380	NP_390616.1	-11	293	45.0	19.0
232	gene-BSU_27390	NP_390617.1	423	-6	45.0	19.0
233	gene-BSU_28240	NP_390702.2	1079	-74	141.0	19.0
234	gene-BSU_28240	NP_390702.2	1080	-75	103.0	19.0
235	gene-BSU_28290	NP_390707.1	-92	1121	24.0	19.0
236	gene-BSU_29130	NP_390791.1	-77	1349	53.0	19.0
237	gene-BSU_29140	NP_390792.1	1205	-86	53.0	19.0
238	gene-BSU_29610	NP_390839.1	-70	1759	20.0	19.0
239	gene-BSU_29770	NP_390855.2	-91	547	21.0	19.0
240	gene-BSU_29780	NP_390856.2	-74	497	27.0	19.0
241	gene-BSU_29780	NP_390856.2	-25	448	54.0	19.0
242	gene-BSU_29780	NP_390856.2	472	-49	24.0	19.0
243	gene-BSU_29790	NP_390857.1	1386	-87	27.0	19.0
244	gene-BSU_30650	NP_390943.1	-21	459	32.0	19.0
245	gene-BSU_30650	NP_390943.1	-19	457	86.0	19.0
246	gene-BSU_31390	NP_391017.1	-42	435	105.0	19.0
247	gene-BSU_31910	NP_391069.2	-61	355	30.0	19.0
248	gene-BSU_32680	NP_391147.1	534	-90	23.0	19.0
249	gene-BSU_32730	NP_391152.1	-87	912	33.0	19.0
250	gene-BSU_32730	NP_391152.1	-85	910	42.0	19.0
251	gene-BSU_32800	NP_391159.1	-29	413	22.0	19.0
252	gene-BSU_32810	NP_391160.1	394	-37	22.0	19.0
253	gene-BSU_33040	NP_391184.1	-28	1417	20.0	19.0
254	gene-BSU_33049	YP_003097786.1	224	-38	20.0	19.0
255	gene-BSU_33940	NP_391274.1	-64	1072	249.0	19.0
256	gene-BSU_34800	NP_391360.1	-91	1513	43.0	19.0
257	gene-BSU_34800	NP_391360.1	-11	1433	39.0	19.0
258	gene-BSU_34800	NP_391360.1	-2	1424	32.0	19.0
259	gene-BSU_35310	NP_391411.1	-36	606	24.0	19.0
260	gene-BSU_35310	NP_391411.1	-30	600	39.0	19.0
261	gene-BSU_35310	NP_391411.1	-28	598	146.0	19.0
262	gene-BSU_35360	NP_391416.1	-91	1006	30.0	19.0
263	gene-BSU_35370	NP_391417.1	278	-53	30.0	19.0
264	gene-BSU_35740	NP_391455.1	-66	456	41.0	19.0
265	gene-BSU_36870	NP_391568.1	-87	822	34.0	19.0
266	gene-BSU_36870	NP_391568.1	-85	820	21.0	19.0
267	gene-BSU_36870	NP_391568.1	-84	819	67.0	19.0
268	gene-BSU_37130	NP_391594.1	444	-69	193.0	19.0
269	gene-BSU_37160	NP_391597.1	-55	577	49.0	19.0
270	gene-BSU_37280	NP_391609.2	-32	3719	21.0	19.0
271	gene-BSU_37280	NP_391609.2	-21	3708	20.0	19.0
272	gene-BSU_38180	NP_391697.2	-21	267	28.0	19.0
273	gene-BSU_38180	NP_391697.2	-11	257	45.0	19.0
274	gene-BSU_38320	NP_391711.1	-17	404	21.0	19.0
275	gene-BSU_40500	NP_391930.1	-91	541	23.0	19.0
276	gene-BSU_40580	NP_391938.1	-91	529	106.0	19.0
277	gene-BSU_40580	NP_391938.1	-11	449	26.0	19.0
278	gene-BSU_40970	NP_391977.1	-20	782	31.0	19.0
