## Supplementary material for "A streamlined nanopore-compatible 5PSeq protocol for rapid phenotypic antimicrobial sensitivity testing": Interactive s5PSeq: tricodon_pauses.txt

	-24	-23	-22	-21	-20	-19	-18	-17	-16	-15	-14	-13	-12	-11	-10	-9	-8	-7	-6	-5	-4	-3	-2	-1	0	1	2	3	4	5	6	7	8	9	10	11	12	13	14
GLY-LYS-MET_GGAAAAATG	1	2	1	0	0	1	2	7	2	7	4	5	4	29	0	1	4	4	0	6	1	1	3	0	0	0	1	1	0	0	1	5	0	0	5	0	1	2	4
ALA-LYS-ASP_GCAAAAGAC	0	4	1	1	9	1	0	4	1	2	6	1	4	28	4	1	22	1	0	1	2	2	5	4	0	0	0	0	2	0	0	3	0	1	6	2	4	2	0
GLY-VAL-ILE_GGCGTTATC	0	4	0	1	9	1	1	7	0	3	8	1	2	22	0	2	4	0	1	4	3	3	8	3	0	1	1	0	5	4	2	4	0	3	0	1	1	2	1
GLY-LYS-ILE_GGTAAAATT	0	12	1	0	2	1	0	7	0	1	7	3	3	27	1	6	11	2	0	7	1	1	15	0	2	7	2	3	6	0	0	3	1	2	2	0	0	3	0
GLY-LYS-GLY_GGAAAAGGA	0	5	0	2	4	1	1	6	1	2	6	3	4	23	1	2	4	1	2	18	2	0	0	1	0	4	0	0	2	0	1	5	0	1	4	0	0	13	0
LYS-PHE-ASN_AAATTTAAT	2	4	0	1	8	1	0	8	0	1	4	2	7	23	1	2	5	0	0	6	0	0	2	0	6	11	0	2	2	0	0	1	1	0	3	0	1	16	1
GLU-VAL-ARG_GAAGTGCGC	1	2	0	1	6	0	2	1	2	4	1	3	5	25	2	1	13	2	0	3	4	1	1	1	0	9	3	2	14	2	2	2	4	1	2	3	2	4	1
PRO-ASP-ILE_CCTGATATT	3	1	0	21	2	1	3	1	1	1	3	2	2	19	4	2	7	1	1	4	1	1	2	2	1	0	1	0	2	0	1	6	1	0	0	0	0	6	0
ALA-TYR-ALA_GCATATGCA	0	8	0	1	6	1	1	9	1	1	5	2	1	20	4	1	3	1	1	0	0	0	1	1	0	2	5	6	13	2	1	2	0	0	8	1	0	2	0
ASN-LYS-LEU_AACAAGCTG	1	12	2	1	5	2	3	5	1	0	5	0	3	19	1	1	4	0	1	4	0	3	6	1	0	6	1	2	2	1	3	5	0	2	1	0	1	1	0
LYS-ASP-LYS_AAAGACAAA	0	8	0	0	1	1	2	4	2	2	22	4	2	23	3	1	4	2	1	11	1	0	5	0	2	6	0	0	5	0	0	2	0	5	5	0	0	4	0
GLU-LEU-VAL_GAGCTTGTG	19	12	1	2	2	0	0	0	2	0	2	1	5	19	9	1	0	0	0	1	1	2	2	1	0	3	1	3	2	1	0	6	0	1	1	0	1	5	1
THR-LEU-GLY_ACTTTAGGT	0	4	3	1	6	0	1	13	4	2	6	3	2	20	3	2	1	0	0	5	2	1	2	0	2	6	2	0	3	0	0	1	0	4	3	5	4	2	3
VAL-GLN-GLY_GTTCAAGGA	2	0	0	1	0	0	1	0	0	1	11	1	19	20	4	3	4	16	7	10	1	1	0	1	0	6	1	0	2	0	0	2	0	0	1	0	1	0	0
GLY-ILE-SER_GGCATTTCA	1	2	1	0	8	10	7	20	0	1	4	2	1	19	10	3	1	1	1	1	0	1	1	0	0	3	1	0	2	1	0	1	1	0	4	0	2	2	0
GLN-LYS-MET_CAAAAAATG	0	2	3	1	3	2	1	5	1	0	1	0	2	17	0	1	4	0	2	2	1	0	5	2	2	3	1	2	4	1	1	3	1	4	16	1	1	5	1
ALA-LYS-ILE_GCTAAAATC	0	4	2	0	2	0	0	1	2	2	9	1	0	19	1	4	8	0	4	1	1	6	17	0	1	2	0	0	4	1	1	8	0	1	6	2	0	3	1
PRO-VAL-ASP_CCTGTTGAT	6	11	0	1	4	0	0	2	1	0	3	0	1	17	1	13	8	0	1	1	0	0	2	2	1	7	3	0	3	5	1	1	1	0	4	1	2	0	0
GLY-LYS-THR_GGAAAAACA	2	6	1	3	1	0	2	3	2	1	5	0	3	17	3	0	2	2	2	2	0	1	3	3	1	5	1	0	3	4	3	8	3	2	4	0	0	6	0
ASP-PHE-ILE_GACTTTATC	4	5	2	1	5	0	1	4	0	0	9	1	0	19	1	5	0	2	5	1	1	0	1	0	1	6	3	1	1	3	2	2	4	0	20	4	0	2	1
ILE-LEU-GLN_ATTTTACAA	3	2	1	0	5	1	3	2	3	0	5	2	18	20	4	2	9	1	1	3	0	0	10	2	1	1	0	1	1	1	3	4	0	1	3	0	5	6	0
LYS-ASP-LEU_AAAGATTTA	2	8	1	1	2	2	1	14	2	1	6	2	1	23	1	2	14	1	2	5	0	1	9	2	1	3	1	0	2	2	2	9	0	4	7	1	2	7	0
GLU-ASN-GLN_GAAAATCAA	0	9	1	0	4	1	0	7	0	3	9	3	0	20	2	4	3	1	2	2	0	1	6	2	0	4	5	5	14	2	1	2	0	2	10	1	1	1	0
VAL-SER-PRO_GTCAGTCCT	0	4	1	0	7	0	0	3	0	1	3	3	3	19	2	2	5	0	2	5	2	6	8	2	1	1	0	1	13	3	2	5	0	0	3	0	7	8	2
SER-SER-PHE_AGCAGCTTT	0	0	0	0	3	0	14	3	1	1	6	14	1	19	2	0	6	0	0	5	0	1	0	0	1	2	0	1	7	2	0	4	0	2	19	5	1	1	4
PHE-LYS-LEU_TTCAAGCTT	0	2	0	0	4	3	0	6	3	3	13	0	2	19	7	0	5	1	6	16	1	3	6	1	2	6	0	2	2	2	3	5	0	0	0	0	3	1	0
GLY-LYS-VAL_GGAAAAGTA	1	3	1	2	2	3	2	10	0	1	17	5	6	21	5	4	11	1	7	3	1	0	3	1	0	0	1	1	3	1	0	6	1	1	6	1	2	9	2
ILE-TYR-LYS_ATTTATAAA	0	6	1	2	3	0	1	6	0	2	12	1	0	15	1	1	0	0	2	3	1	0	0	2	3	4	1	0	8	2	2	7	4	1	3	0	1	3	5
ALA-ALA-ASP_GCAGCTGAC	0	4	0	1	6	0	0	0	0	1	1	0	1	14	6	4	20	2	0	1	1	2	20	6	0	0	0	0	3	0	1	4	0	1	1	0	0	3	0
GLY-GLU-LEU_GGCGAGCTT	6	6	4	3	20	1	1	4	2	0	3	2	2	16	0	0	2	2	8	7	0	1	3	1	0	3	1	2	2	3	2	4	1	0	5	0	1	3	1
CYS-VAL-GLY_TGTGTAGGT	0	1	2	0	5	0	1	2	0	0	0	1	1	14	0	1	3	3	0	23	19	3	0	13	3	0	1	0	4	0	0	0	0	2	2	0	0	3	0
ALA-ASP-ILE_GCTGATATT	1	4	0	0	5	1	1	1	1	3	1	1	1	13	3	1	5	0	4	11	3	1	6	1	2	9	0	1	0	2	1	7	2	0	2	0	2	2	2
ILE-ASP-ARG_ATCGACCGG	0	2	0	0	2	0	1	6	0	1	2	1	3	14	1	4	2	0	0	4	0	1	2	5	0	10	3	1	4	2	3	3	0	1	3	0	7	19	3
VAL-GLU-LYS_GTAGAAAAG	3	3	1	1	1	1	1	4	1	3	6	1	2	14	3	2	2	3	2	4	1	2	10	2	0	9	1	1	6	1	1	5	1	0	4	1	2	5	1
ILE-GLU-ILE_ATTGAAATT	2	18	4	1	8	3	3	5	0	1	4	3	9	21	4	0	21	2	4	7	0	2	3	5	3	7	0	2	9	1	3	7	3	0	3	0	0	4	2
LYS-ASN-LYS_AAAAACAAA	0	8	1	4	3	1	1	12	0	1	1	1	0	12	6	1	7	1	1	2	0	1	6	3	1	4	3	0	1	0	0	3	1	2	4	2	2	3	1
ALA-ASP-LYS_GCAGACAAA	3	3	2	0	2	1	2	8	4	0	1	4	2	20	2	0	5	2	1	25	3	1	15	2	2	9	0	1	10	2	2	5	0	3	1	2	5	16	1
LYS-LYS-ILE_AAAAAAATC	4	7	2	1	9	0	2	16	0	0	9	2	15	28	5	5	13	4	1	9	1	1	4	2	2	11	5	3	7	3	6	20	5	8	6	1	3	17	0
LEU-LEU-PRO_CTTCTTCCG	0	6	5	3	15	0	2	20	7	1	7	1	6	16	0	3	6	1	2	7	0	3	2	2	2	6	1	0	1	0	3	2	0	2	1	0	0	3	0
GLU-ILE-TYR_GAAATTTAT	1	8	0	0	4	0	2	3	0	2	6	0	0	14	1	2	15	2	1	1	1	2	4	1	0	0	2	4	10	1	0	13	2	2	7	4	2	3	0
GLU-LEU-THR_GAATTAACC	1	11	1	2	12	9	1	7	2	1	19	2	2	19	2	1	2	0	0	8	0	0	4	1	0	9	0	2	9	3	0	20	2	4	3	0	2	2	0
VAL-SER-ILE_GTTTCAATT	2	2	0	2	0	0	0	1	1	2	4	1	1	12	0	2	2	0	0	0	0	0	5	2	0	10	1	2	3	1	1	8	1	3	11	1	2	19	1
LYS-HIS-LYS_AAGCATAAA	1	3	0	0	7	3	3	4	0	0	7	1	3	13	3	1	4	0	3	3	1	1	3	0	1	1	1	4	5	0	1	4	6	2	7	1	9	4	2
GLY-VAL-LYS_GGCGTAAAA	0	1	1	1	3	2	0	5	1	1	4	3	3	16	3	3	5	4	4	7	0	1	23	2	1	3	1	0	5	0	0	8	0	0	16	4	1	5	2
GLU-ASP-LYS_GAAGATAAA	5	19	2	16	12	2	4	14	2	1	27	5	2	22	0	0	1	3	1	1	1	0	11	1	1	11	1	1	12	0	2	3	0	3	2	2	1	2	0
LYS-CYS-LYS_AAATGTAAA	0	0	0	0	0	0	0	0	0	0	1	0	2	14	8	12	6	1	0	3	2	1	4	0	1	0	1	0	2	2	2	9	0	1	16	6	6	19	5
THR-LYS-LEU_ACAAAGCTG	2	1	2	0	2	2	0	2	0	1	0	1	1	13	0	1	8	2	1	5	0	1	9	0	0	7	1	1	3	3	4	21	1	2	6	2	0	10	1
ARG-VAL-LEU_CGTGTGTTG	1	0	0	2	1	3	1	13	2	2	2	1	0	19	8	19	19	1	0	3	0	1	11	4	0	8	0	1	6	1	1	9	1	1	5	2	1	19	4
ILE-LEU-ILE_ATATTGATA	2	13	1	2	6	10	1	10	0	2	10	1	3	19	1	3	16	4	1	7	3	1	8	3	0	11	2	2	7	0	3	4	0	2	5	5	4	0	0
PRO-LEU-LEU_CCGCTTCTT	1	5	1	0	6	4	0	6	0	1	7	5	4	14	1	0	6	0	0	4	0	0	13	18	5	2	0	1	5	1	1	5	2	1	2	0	1	3	2
