## Supplementary material for "A streamlined nanopore-compatible 5PSeq protocol for rapid phenotypic antimicrobial sensitivity testing": Interactive s5PSeq: tripeptide_pauses.txt

	-24	-23	-22	-21	-20	-19	-18	-17	-16	-15	-14	-13	-12	-11	-10	-9	-8	-7	-6	-5	-4	-3	-2	-1	0	1	2	3	4	5	6	7	8	9	10	11	12	13	14
GLY-ASN-TYR (GNY)	3	3	1	3	7	5	0	4	1	3	11	3	3	48	3	16	12	0	2	4	1	0	6	1	0	3	0	2	4	1	4	5	2	3	29	3	1	6	3
PRO-ILE-SER (PIS)	4	6	3	3	9	1	1	6	7	6	6	2	4	44	1	1	12	1	2	5	3	1	10	1	2	7	3	2	2	0	1	7	3	2	4	3	4	11	1
GLY-ASP-GLN (GDQ)	2	10	3	3	6	0	3	3	2	2	3	2	3	33	3	2	5	1	3	8	0	0	5	0	1	2	0	1	4	2	3	6	1	2	9	0	4	10	3
GLY-TRP-LEU (GWL)	0	7	3	2	9	1	1	5	2	1	3	0	12	30	2	1	2	2	0	3	2	0	7	2	0	5	3	1	9	3	3	3	0	0	6	3	0	6	1
GLY-PHE-ILE (GFI)	9	13	2	4	12	0	4	10	4	3	14	4	3	56	6	1	8	2	3	5	2	6	11	1	1	10	5	2	16	2	2	7	3	3	8	8	2	12	2
GLY-ILE-GLN (GIQ)	3	9	0	4	2	2	2	21	2	4	5	4	2	48	20	6	4	14	5	6	4	4	4	3	3	5	0	4	7	2	1	8	2	3	5	4	2	4	1
THR-GLN-GLU (TQE)	0	5	1	2	9	1	1	3	1	2	3	1	1	22	2	0	6	0	0	7	1	0	7	4	1	1	0	4	2	0	0	4	1	3	2	2	2	4	1
ILE-TYR-PRO (IYP)	0	2	0	1	0	0	0	3	0	0	23	21	22	26	2	1	2	0	0	0	0	0	0	2	2	2	2	1	3	0	0	2	0	1	7	0	0	2	0
GLN-TYR-GLY (QYG)	1	5	1	1	6	0	0	6	0	2	3	2	3	24	3	3	4	1	1	6	1	1	5	1	2	2	1	2	8	1	1	8	1	0	4	2	3	9	1
GLY-LYS-MET (GKM)	2	6	1	0	7	1	4	16	2	9	6	7	4	35	4	6	5	4	3	9	1	2	5	1	0	4	3	2	3	0	2	8	0	1	8	1	2	6	4
GLY-LEU-LYS (GLK)	7	31	6	7	23	8	8	25	4	6	31	6	10	101	3	2	11	4	3	13	9	7	34	4	1	19	11	8	11	6	8	16	3	6	26	11	12	38	8
GLY-TYR-SER (GYS)	2	4	0	8	3	0	2	7	3	1	4	0	3	20	1	2	4	0	2	1	2	0	4	1	1	6	1	2	4	3	1	5	1	1	3	1	2	3	1
GLY-LYS-SER (GKS)	3	18	10	7	26	6	7	18	5	5	22	6	13	90	4	4	31	10	6	22	9	6	13	5	1	11	5	4	15	2	4	26	4	9	25	3	8	30	2
GLY-PHE-GLN (GFQ)	1	8	2	2	6	0	0	2	2	2	5	2	1	21	1	3	1	1	1	3	1	4	4	3	1	3	2	2	6	2	4	2	1	0	4	2	2	8	1
GLY-ASP-LEU (GDL)	5	19	7	4	17	1	2	8	2	6	16	4	8	67	7	5	13	2	5	12	2	5	12	2	1	11	4	3	15	5	11	36	10	9	13	1	8	9	4
ALA-ARG-TYR (ARY)	4	7	2	3	3	1	2	3	2	1	3	1	0	18	3	2	8	1	1	5	1	1	1	0	0	4	0	0	4	0	0	2	5	1	8	1	0	4	0
GLY-ASP-PRO (GDP)	0	10	0	4	6	3	2	7	1	2	8	1	7	28	6	1	8	2	4	11	5	1	7	0	0	2	2	1	3	1	1	5	2	3	5	2	2	5	1
ILE-TYR-ARG (IYR)	2	6	1	4	9	0	0	6	2	3	6	1	5	24	2	3	1	0	2	1	0	0	6	2	2	8	2	0	8	1	3	6	3	1	7	1	2	7	1
GLY-ASN-ILE (GNI)	2	14	2	1	4	2	1	10	1	0	5	1	4	36	1	1	14	4	5	7	3	6	12	4	0	6	2	9	4	2	2	11	2	1	7	2	1	16	4
GLU-PHE-TYR (EFY)	0	6	2	2	6	0	1	1	1	2	4	2	2	18	5	1	7	3	0	0	3	0	4	1	0	3	1	0	3	1	3	8	2	1	2	0	3	7	0
PRO-PHE-GLN (PFQ)	0	1	0	0	1	1	1	4	2	4	6	1	2	20	1	2	3	2	0	4	1	1	7	3	5	2	3	4	12	1	3	4	1	0	3	5	3	5	0
GLY-GLU-GLN (GEQ)	4	7	7	5	25	3	4	4	2	2	8	6	15	44	4	4	3	2	3	19	5	2	6	3	1	3	1	3	12	3	3	14	3	3	8	4	1	11	3
GLY-ASP-ARG (GDR)	4	7	2	2	8	1	4	16	3	5	10	3	4	29	2	2	9	1	4	2	5	3	7	1	0	2	0	2	8	0	2	10	6	3	4	0	0	2	1
GLY-LYS-LEU (GKL)	9	23	8	6	33	7	9	24	5	11	22	10	21	93	4	12	21	6	13	20	6	7	22	4	3	17	7	5	12	7	7	23	4	8	30	5	11	16	7
GLY-ILE-HIS (GIH)	5	18	0	0	6	0	3	6	1	0	2	5	1	19	0	0	0	1	1	4	1	0	9	0	0	2	2	1	3	1	0	3	2	3	8	2	2	1	3
GLY-ILE-LEU (GIL)	5	7	3	5	10	2	6	13	8	2	11	9	4	54	7	5	13	5	6	8	5	9	9	7	1	9	7	7	15	5	2	15	5	6	23	0	5	10	4
GLU-TRP-ILE (EWI)	1	17	2	2	8	2	3	15	3	2	11	1	2	27	1	4	16	2	0	0	0	0	2	1	2	4	2	1	2	1	2	9	2	0	12	1	0	4	0
GLY-ASP-MET (GDM)	0	4	2	2	2	0	2	5	1	0	2	3	1	17	3	1	0	3	1	11	2	1	6	0	0	8	0	2	7	2	1	4	0	0	2	3	1	4	1
PRO-LYS-ASP (PKD)	2	7	3	2	6	1	3	9	0	2	11	2	1	26	1	1	14	1	0	3	2	2	6	0	3	4	1	3	9	0	2	9	0	0	8	2	4	9	1
GLY-TRP-ILE (GWI)	2	6	0	2	3	3	4	7	3	0	0	1	1	18	2	3	6	1	0	4	0	10	10	1	0	1	0	3	4	1	0	5	2	0	3	1	1	3	0
TYR-GLY-ASP (YGD)	1	9	1	2	2	3	1	9	0	1	9	1	1	18	3	0	10	0	2	2	0	1	3	2	1	3	2	1	0	0	1	2	2	2	7	3	2	3	1
PRO-ILE-ASP (PID)	1	12	1	3	18	2	0	0	4	3	12	4	2	32	5	2	13	1	3	8	17	1	8	1	3	7	4	3	9	0	0	8	1	0	6	2	0	3	0
PRO-LYS-SER (PKS)	1	11	1	0	3	4	3	9	4	2	4	3	14	33	8	1	13	2	1	4	4	5	13	3	2	15	2	2	5	1	2	5	1	1	5	2	2	15	1
GLN-TYR-ILE (QYI)	3	5	0	2	19	0	2	2	0	4	5	1	0	17	1	1	3	1	1	1	0	1	2	2	0	1	1	1	4	1	2	5	3	0	8	1	1	5	1
ALA-VAL-HIS (AVH)	1	9	0	2	6	1	1	14	3	3	2	0	3	23	5	3	3	5	3	6	0	2	7	2	1	2	2	2	4	0	1	5	1	1	3	2	3	9	5
LYS-ASP-LYS (KDK)	9	21	2	3	5	4	4	12	4	7	38	10	5	52	7	5	12	3	4	20	2	1	14	2	5	14	1	2	9	1	1	5	0	10	12	4	4	10	4
ILE-TYR-GLN (IYQ)	0	8	0	0	6	0	2	10	1	1	9	1	3	16	1	1	3	4	0	0	0	0	4	2	0	3	0	0	5	0	3	3	2	2	2	1	3	5	0
PRO-GLU-GLN (PEQ)	1	4	3	2	6	1	5	1	1	1	3	0	1	19	3	2	5	2	3	5	1	2	4	12	5	4	2	0	3	0	2	3	0	0	6	4	0	2	2
ALA-ASN-ASP (AND)	2	5	2	0	9	1	6	8	1	1	6	2	3	24	2	1	10	1	0	3	1	1	8	0	1	4	2	0	7	4	1	23	0	1	1	2	1	7	1
PRO-TYR-VAL (PYV)	3	3	2	1	9	1	3	9	1	4	11	1	1	24	2	2	8	3	1	1	4	0	2	0	3	6	2	2	11	1	0	7	3	4	7	2	2	5	1
GLY-LYS-PHE (GKF)	3	12	1	6	23	4	4	10	0	7	8	4	7	44	3	1	16	4	3	10	2	1	8	2	1	11	4	3	8	2	8	25	4	0	9	5	1	11	4
ALA-TYR-TYR (AYY)	4	15	1	1	10	4	2	10	0	2	4	0	5	26	2	1	7	2	4	7	0	2	5	0	4	7	1	2	2	1	4	12	1	2	6	1	0	8	0
GLY-LYS-THR (GKT)	10	26	5	7	13	8	10	22	11	4	34	7	12	96	14	6	29	15	7	37	7	8	17	5	1	20	6	4	21	7	5	38	12	7	37	5	3	32	3
GLY-LEU-HIS (GLH)	2	5	3	1	7	2	3	6	2	1	9	2	5	25	2	1	1	1	3	7	1	2	10	3	2	4	4	3	7	4	5	7	2	3	5	1	2	7	0
ALA-TYR-GLY (AYG)	5	9	6	3	33	1	0	9	3	2	13	4	7	44	3	1	6	1	1	28	5	3	10	5	9	13	4	2	11	3	1	7	2	1	6	4	0	15	2
ALA-LEU-MET (ALM)	2	4	0	2	7	1	0	2	2	0	4	0	2	24	6	2	11	9	5	2	0	4	9	2	3	8	1	1	7	2	2	6	0	4	6	2	2	8	2
GLN-ILE-ASP (QID)	3	9	0	0	11	1	3	10	5	0	5	0	4	27	5	2	15	4	2	5	0	5	6	4	1	3	3	4	7	2	0	9	4	1	7	2	2	4	0
GLY-LEU-ASN (GLN)	4	9	4	3	13	0	3	13	1	5	8	3	2	33	2	3	15	2	4	5	1	2	7	3	0	10	3	2	8	3	5	5	5	4	9	4	1	9	1
GLY-ASP-THR (GDT)	4	4	3	4	21	4	2	5	4	5	25	3	6	40	5	0	5	4	4	15	3	4	16	6	1	4	2	1	7	6	4	20	1	3	8	1	3	7	1
GLY-ASP-ILE (GDI)	8	22	8	10	37	3	9	19	7	15	16	3	12	71	3	6	10	3	7	41	6	8	27	0	2	8	4	5	20	5	6	18	7	3	11	5	4	12	3
