## Supplementary material for "A streamlined nanopore-compatible 5PSeq protocol for rapid phenotypic antimicrobial sensitivity testing": Interactive s5PSeq: amino_acid_pauses.txt

	-30	-29	-28	-27	-26	-25	-24	-23	-22	-21	-20	-19	-18	-17	-16	-15	-14	-13	-12	-11	-10	-9	-8	-7	-6	-5	-4	-3	-2	-1	0	1	2	3	4	5	6	7	8
ALA	1400	4491	1316	1457	4510	1396	1459	4674	1382	1405	4607	1345	1281	3512	1272	1256	2743	1423	1482	5553	1462	1532	4494	1436	1332	4545	2247	1984	5513	1178	1322	5284	1157	1346	4477	1307	1397	4495	1359
ARG	735	2495	729	801	2444	727	791	2596	744	705	2401	766	828	2523	762	733	2127	707	811	2222	776	857	3052	825	904	3178	639	871	2868	861	842	1967	969	728	2558	700	809	2412	798
ASN	749	2192	704	687	2171	567	669	2135	680	732	2175	675	786	2322	766	776	2650	628	660	1847	527	549	1783	553	683	2156	486	573	1956	768	803	1910	866	656	2334	760	872	2460	691
ASP	1067	3282	889	1008	3128	912	1027	3286	925	1015	3162	963	969	3001	977	1120	4259	892	880	2081	892	973	3531	1058	990	3488	876	928	2885	748	663	3181	1102	912	3016	894	955	3037	893
CYS	130	380	93	106	350	111	110	436	95	135	372	147	163	460	128	117	415	130	179	550	104	97	303	130	152	439	118	259	459	161	149	376	180	112	386	113	135	383	148
GLN	665	2149	614	684	2115	601	705	2150	687	648	2005	619	693	2666	628	587	1535	654	636	2380	681	772	2237	600	735	2213	612	560	1814	515	1183	1569	501	713	2159	636	696	2151	644
GLU	1589	4893	1452	1560	4920	1468	1474	4737	1415	1558	4867	1404	1378	4260	1375	1494	4825	1445	1421	4529	1422	1649	5048	1440	1432	4379	1295	1116	3884	1153	961	4195	1089	1551	4725	1418	1449	4679	1399
GLY	1423	4568	1428	1513	4618	1411	1456	4666	1312	1454	4422	1420	1403	3878	1432	1381	4028	1579	1857	8349	1514	1432	4429	1623	1727	5176	1672	1723	4943	1230	410	3116	1536	1316	4367	1316	1360	4630	1378
HIS	373	1174	356	387	1128	369	344	1130	354	342	1252	357	396	1427	352	299	891	343	390	1362	335	362	1204	351	402	1034	313	294	1007	371	601	1064	446	315	1290	334	353	1285	370
ILE	1214	3877	1209	1326	4069	1218	1251	3943	1230	1262	3969	1266	1349	4719	1150	1348	4608	1239	1290	4348	1204	1314	3743	1138	1162	3636	982	1321	4010	1610	1340	4361	1507	1230	4196	1326	1397	4265	1268
LEU	1544	4935	1453	1645	5039	1589	1645	5204	1513	1604	5272	1527	1677	5973	1518	1718	5406	1507	1629	4449	1512	1722	5462	1574	1746	5838	1592	1800	5183	2030	2599	5964	1402	1785	5145	1554	1510	5157	1621
LYS	1245	4193	1150	1266	4015	1213	1190	4117	1196	1368	4252	1165	1317	4399	1217	1342	4224	1207	1366	4256	1301	1451	5458	1027	1238	3863	1036	1014	3636	1024	1410	3401	938	1365	4427	1384	1644	4489	1358
PHE	594	2049	648	675	2216	573	648	2052	636	697	2175	582	736	2395	631	751	2714	634	636	2007	616	579	1546	562	590	1796	556	905	2271	921	1002	2614	806	666	2216	755	685	2139	681
PRO	645	1952	606	514	1833	570	591	1932	535	611	2019	568	626	1868	535	606	1608	607	649	2781	659	702	2553	612	659	2081	937	581	2166	539	1105	2257	509	645	1940	554	637	1988	551
SER	1070	3345	995	956	3499	1038	1075	3306	956	1080	3301	978	1189	3576	1087	1155	4529	947	953	2146	924	1040	2981	1113	1147	3936	938	1072	3603	956	959	3660	1221	1090	3452	1016	1093	3568	1106
THR	959	3064	924	918	3165	899	1014	2931	903	964	3097	912	970	3224	858	832	2220	905	885	2442	906	886	2978	885	1033	3021	847	858	3017	874	1123	3815	845	1205	3603	994	1057	3551	978
TRP	170	467	147	167	460	130	147	482	136	141	388	162	132	530	136	173	736	139	160	582	119	148	259	136	175	447	102	220	509	148	167	230	100	180	441	129	106	410	109
TYR	591	1816	475	548	1675	487	575	1617	544	564	1657	486	581	1852	529	661	3012	464	466	1308	422	400	1209	421	431	1301	371	557	1646	510	687	1630	759	601	1857	526	601	1809	510
VAL	1348	4462	1325	1347	4525	1297	1426	4596	1316	1356	4640	1322	1277	3493	1351	1484	4198	1328	1500	3506	1418	1408	4218	1329	1299	4050	1388	1405	5365	1275	733	5892	1294	1547	4456	1404	1331	4449	1305
TERM	47	116	53	63	136	68	57	145	65	74	116	60	54	129	61	72	331	72	140	66	54	54	91	66	75	93	100	118	125	118	112	67	106	0	0	0	0	0	0
MET	446	1249	410	433	1270	398	438	1270	454	443	1365	385	388	1443	390	374	897	369	393	1039	397	418	1365	431	517	1412	305	370	1399	505	426	1765	212	576	1335	378	524	1355	403
