## Supplementary material for "A streamlined nanopore-compatible 5PSeq protocol for rapid phenotypic antimicrobial sensitivity testing": Interactive s5PSeq: amino_acid_stats.txt

	F0	F1	F2	FPI	F	F_perc	peak_pos	peak_scale	usage	genome_usage_abs	genome_usage_fraction	usage_normalized
ALA	12604	39129	13279	1.596233396172515	1.0	60.187350027687195	-11	1.2772368320171739	65012	71455	0.07714698143743542	0.04915430515976285
ARG	7165	23038	6675	1.7351715344252505	1.0	62.47084982916644	-5	1.2415140203142634	36878	37792	0.040802445210042115	0.05271911878136379
ASN	6291	19431	5586	1.7101896767135647	1.0	62.0640091989268	-14	1.2274201018990274	31308	36190	0.03907283266700424	0.04673770685023247
ASP	9049	29218	8384	1.745036567171873	1.0	62.63102613020085	-14	1.3118967759600246	46651	49016	0.05292052959397291	0.05141901448053484
CYS	1189	3705	1056	1.7227580975646868	1.0	62.26890756302521	-11	1.3360323886639676	5950	6914	0.007464757255033636	0.04649307262885942
GLN	6125	19450	5696	1.7184180694408084	1.0	62.19820280771322	-17	1.233624678663239	31271	35411	0.03823177887734974	0.04770943093484085
GLU	13555	42458	12716	1.692565296758207	1.0	61.77596065707343	-8	1.0700456922134816	68729	68999	0.07449534073475064	0.053814323689585046
GLY	13646	44134	13391	1.706955428702569	1.0	62.01121243202991	-11	1.7025649159378258	71171	64160	0.06927087438284034	0.059929322900422216
HIS	3295	10602	3130	1.7225680863041704	1.0	62.26581312033829	-17	1.2113752122241086	17027	20721	0.022371598941503035	0.04439438903546549
ILE	11516	36912	10636	1.7366529503160524	1.0	62.49492076391711	-17	1.1506014304291288	59064	67900	0.07330879629979518	0.046995225662717265
LEU	14930	47578	13785	1.728490065845612	1.0	62.36220885271256	-17	1.1298709487578293	76293	89095	0.09619215325965026	0.0462628111063937
LYS	11783	38777	10512	1.7984809933612098	1.0	63.49390882892324	-8	1.266781855223457	61072	65170	0.07036132923207146	0.05062850225463643
PHE	5906	18950	5438	1.7402684107063005	1.0	62.55364098501354	-14	1.2889709762532982	30294	40389	0.04360631772831263	0.04052230852147682
PRO	5603	18627	5629	1.7297804967752635	1.0	62.38320104491108	-11	1.3436946368175229	29859	33582	0.0362570839078015	0.04803627912408075
SER	9665	30619	8976	1.7159479102476238	1.0	62.15793747462443	-14	1.331232241418727	49260	57391	0.0619626675764587	0.046371513791716265
THR	8461	26142	8039	1.6639034946157836	1.0	61.30575488954552	-17	1.1099380307551068	42642	50542	0.05456808810875182	0.04558120484009584
TRP	1413	4351	1207	1.7317802051157167	1.0	62.415722278008886	-14	1.5224086416915652	6971	8897	0.009605719597632957	0.04233037836511818
TYR	4817	15447	4199	1.7767672553463922	1.0	63.144340432489884	-14	1.7549038648281219	24463	31624	0.03414311302186632	0.04179204012146192
VAL	12445	37688	12074	1.6202050967708717	1.0	60.58482164386645	-20	1.1080450010613458	62207	63282	0.06832293442479587	0.05310797221196142
TERM	636	1223	599	0.9859133620553466	1.0	49.75589910496338	-14	2.4358135731807034	2458	2939	0.0031731156454359068	0.04518382059954571
MET	3850	11310	3539	1.6141478956570656	1.0	60.48451788865715	-17	1.1482758620689655	18699	24750	0.0267215420974953	0.04081725893972878
