## Supplementary material for "A streamlined nanopore-compatible 5PSeq protocol for rapid phenotypic antimicrobial sensitivity testing": Interactive s5PSeq: codon_pauses.txt

	-30	-29	-28	-27	-26	-25	-24	-23	-22	-21	-20	-19	-18	-17	-16	-15	-14	-13	-12	-11	-10	-9	-8	-7	-6	-5	-4	-3	-2	-1	0	1	2	3	4	5	6	7	8
ALA_GCT	354	1152	347	396	1183	352	364	1212	340	366	1170	339	314	867	314	318	708	390	371	1563	376	420	1191	355	360	1192	639	520	1463	301	416	1614	350	324	1263	363	399	1219	360
ALA_GCC	288	743	220	226	708	200	253	626	239	197	722	205	213	594	207	220	389	192	235	728	252	207	788	266	202	727	528	671	1053	185	113	932	336	182	636	245	224	686	209
ALA_GCA	367	1192	361	379	1223	375	407	1392	368	423	1376	376	380	1015	372	325	800	445	439	1922	415	439	1198	410	378	1203	516	434	1356	269	361	1286	282	360	1243	355	383	1237	401
ALA_GCG	391	1404	388	456	1396	469	435	1444	435	419	1339	425	374	1036	379	393	846	396	437	1340	419	466	1317	405	392	1423	564	359	1641	423	432	1452	189	480	1335	344	391	1353	389
ARG_CGT	183	760	206	249	690	211	239	741	186	221	685	255	258	737	225	192	566	205	193	545	193	241	804	235	240	899	173	252	699	316	295	634	272	197	745	192	193	677	213
ARG_CGG	91	276	83	80	286	82	86	293	88	81	318	78	100	333	86	92	270	73	115	349	111	135	379	116	146	429	73	92	353	101	114	180	48	110	309	78	116	306	98
ARG_CGC	183	630	196	211	611	167	184	633	204	162	539	184	186	610	169	201	542	162	173	554	185	194	751	193	209	741	156	307	914	215	211	556	308	169	488	162	169	557	178
ARG_CGA	64	163	40	41	147	36	59	169	58	34	149	35	45	134	54	49	118	33	65	139	62	57	221	56	52	199	40	47	162	41	54	120	82	40	184	43	66	194	69
ARG_AGA	178	554	165	170	578	180	174	605	154	162	577	179	182	549	185	156	456	170	215	533	182	188	713	199	204	761	165	140	582	136	129	398	225	150	698	185	221	561	212
ARG_AGG	36	112	39	50	132	51	49	155	54	45	133	35	57	160	43	43	175	64	50	102	43	42	184	26	53	149	32	33	158	52	39	79	34	62	134	40	44	117	28
ASN_AAT	378	1075	344	354	1093	276	332	1111	371	418	1101	353	416	1263	386	371	1470	317	339	935	294	301	947	319	349	1150	237	312	1019	460	491	1079	393	379	1279	388	475	1251	396
ASN_AAC	371	1117	360	333	1078	291	337	1024	309	314	1074	322	370	1059	380	405	1180	311	321	912	233	248	836	234	334	1006	249	261	937	308	312	831	473	277	1055	372	397	1209	295
ASP_GAT	684	2102	546	659	1931	543	665	2080	579	651	2002	616	579	1926	630	722	2753	583	570	1270	550	619	2199	700	629	2292	546	596	1760	481	459	2076	618	572	1953	544	572	1903	562
ASP_GAC	383	1180	343	349	1197	369	362	1206	346	364	1160	347	390	1075	347	398	1506	309	310	811	342	354	1332	358	361	1196	330	332	1125	267	204	1105	484	340	1063	350	383	1134	331
CYS_TGT	50	172	40	43	167	46	42	184	39	54	137	72	67	194	56	40	169	65	75	240	41	37	113	54	67	178	52	78	165	84	60	163	55	59	185	50	75	159	66
CYS_TGC	80	208	53	63	183	65	68	252	56	81	235	75	96	266	72	77	246	65	104	310	63	60	190	76	85	261	66	181	294	77	89	213	125	53	201	63	60	224	82
GLN_CAA	344	1089	308	332	1063	310	339	1081	376	290	988	303	356	1335	303	328	726	346	389	1575	348	374	1121	304	323	1093	361	322	900	250	606	814	317	296	1243	336	380	1223	403
GLN_CAG	321	1060	306	352	1052	291	366	1069	311	358	1017	316	337	1331	325	259	809	308	247	805	333	398	1116	296	412	1120	251	238	914	265	577	755	184	417	916	300	316	928	241
GLU_GAA	1154	3419	1015	1065	3430	975	1014	3281	955	1020	3419	927	915	2771	912	981	3097	964	964	3355	971	1126	3473	992	917	2793	849	730	2603	751	700	2951	776	917	3291	1020	1080	3416	1005
GLU_GAG	435	1474	437	495	1490	493	460	1456	460	538	1448	477	463	1489	463	513	1728	481	457	1174	451	523	1575	448	515	1586	446	386	1281	402	261	1244	313	634	1434	398	369	1263	394
GLY_GGT	315	991	314	324	1019	313	342	989	251	281	1006	301	297	858	274	274	752	322	433	1786	301	274	882	346	386	1190	365	308	1102	319	147	816	368	253	1045	255	342	1068	310
GLY_GGC	454	1516	479	479	1557	429	438	1543	456	488	1442	470	472	1307	473	390	1149	516	550	2637	472	491	1517	496	520	1558	548	846	1942	376	96	1091	576	401	1225	454	434	1440	452
GLY_GGA	445	1425	420	485	1492	467	481	1475	423	488	1433	463	463	1256	471	482	1526	507	614	2740	484	458	1431	551	606	1787	548	343	1276	351	121	898	467	411	1480	425	441	1502	454
GLY_GGG	209	636	215	225	550	202	195	659	182	197	541	186	171	457	214	235	601	234	260	1186	257	209	599	230	215	641	211	226	623	184	46	311	125	251	617	182	143	620	162
HIS_CAT	239	720	212	244	691	231	200	689	235	217	702	227	251	879	227	196	572	221	234	788	213	218	738	224	291	647	175	174	587	260	443	642	219	191	789	223	226	783	208
HIS_CAC	134	454	144	143	437	138	144	441	119	125	550	130	145	548	125	103	319	122	156	574	122	144	466	127	111	387	138	120	420	111	158	422	227	124	501	111	127	502	162
ILE_ATT	568	1899	568	702	2043	590	619	1992	619	638	2004	645	716	2361	584	710	2513	581	636	2118	624	575	1678	542	555	1738	456	667	1947	958	777	2437	730	648	2323	701	752	2227	621
ILE_ATC	536	1673	531	506	1739	501	501	1644	515	493	1630	495	518	1961	471	524	1593	534	528	1970	488	601	1788	509	504	1626	444	562	1805	564	449	1580	691	467	1547	504	512	1692	533
ILE_ATA	110	305	110	118	287	127	131	307	96	131	335	126	115	397	95	114	502	124	126	260	92	138	277	87	103	272	82	92	258	88	114	344	86	115	326	121	133	346	114
LEU_TTA	341	970	296	335	1013	283	319	948	256	314	992	303	310	1084	285	382	1418	279	352	890	306	244	830	233	308	1005	271	438	922	297	286	1153	303	344	1098	338	372	1114	419
LEU_TTG	209	677	210	237	667	211	230	714	225	208	745	225	244	851	219	298	1098	226	203	592	197	274	631	219	266	705	171	278	819	410	208	955	122	368	677	247	198	668	204
LEU_CTT	450	1525	434	438	1505	460	452	1562	435	499	1711	455	472	1846	444	487	1369	422	428	1087	414	468	1550	471	453	1719	443	432	1452	688	997	1681	460	411	1513	439	421	1518	456
LEU_CTC	167	486	142	198	535	177	176	538	181	162	516	134	177	566	173	180	509	153	168	514	197	184	724	203	239	685	223	215	610	148	331	538	227	132	494	144	142	545	133
LEU_CTA	52	164	59	95	251	69	69	241	77	57	240	72	62	237	47	65	172	60	107	231	54	110	252	73	62	234	66	73	195	68	126	217	58	69	182	64	67	206	77
LEU_CTG	325	1113	312	342	1068	389	399	1201	339	364	1068	338	412	1389	350	306	840	367	371	1135	344	442	1475	375	418	1490	418	364	1185	419	651	1420	232	461	1181	322	310	1106	332
LYS_AAA	860	2921	802	882	2784	816	836	2749	813	948	2979	825	867	2985	843	897	2704	856	999	3233	932	1021	3742	714	848	2609	785	724	2516	700	960	2532	712	857	3173	1013	1221	3311	1024
LYS_AAG	385	1272	348	384	1231	397	354	1368	383	420	1273	340	450	1414	374	445	1520	351	367	1023	369	430	1716	313	390	1254	251	290	1120	324	450	869	226	508	1254	371	423	1178	334
PHE_TTT	350	1261	397	426	1407	346	421	1235	382	440	1284	353	433	1386	363	428	1624	360	403	1154	377	356	870	312	336	1046	317	501	1296	587	691	1647	410	424	1329	439	442	1274	443
PHE_TTC	244	788	251	249	809	227	227	817	254	257	891	229	303	1009	268	323	1090	274	233	853	239	223	676	250	254	750	239	404	975	334	311	967	396	242	887	316	243	865	238
PRO_CCT	211	626	157	166	569	165	164	597	173	208	630	168	172	626	157	177	464	191	238	1054	193	221	843	188	199	638	279	178	667	188	316	779	224	173	611	185	217	606	167
PRO_CCC	39	126	38	27	88	36	30	89	26	29	114	27	32	101	42	48	86	25	43	114	39	43	157	29	25	102	82	58	170	37	75	153	47	20	103	40	38	106	33
PRO_CCA	137	327	147	91	393	142	130	359	104	111	410	125	95	340	94	107	317	140	109	637	141	127	500	124	124	386	151	108	367	64	198	396	97	137	425	111	126	403	112
PRO_CCG	258	873	264	230	783	227	267	887	232	263	865	248	327	801	242	274	741	251	259	976	286	311	1053	271	311	955	425	237	962	250	516	929	141	315	801	218	256	873	239
SER_TCT	263	783	217	251	894	261	258	745	206	262	839	240	268	853	236	204	821	208	243	464	215	212	696	278	254	955	230	294	865	259	295	1133	263	284	883	249	264	820	280
SER_TCC	113	397	113	97	383	115	115	381	100	109	345	104	121	391	131	114	513	120	123	244	101	113	321	116	144	423	137	205	524	84	83	441	180	115	377	141	131	364	142
SER_TCA	238	742	209	200	710	211	238	770	219	210	766	215	276	801	209	296	1008	206	200	533	206	225	640	264	221	900	239	229	752	168	241	883	183	236	845	220	225	912	283
SER_TCG	100	260	79	96	267	91	96	272	79	84	241	76	95	242	93	89	401	73	76	121	78	101	254	107	94	323	82	103	336	97	93	280	47	120	252	64	90	269	80
SER_AGT	127	338	110	87	362	110	100	323	103	96	323	108	114	397	131	140	550	111	93	228	103	161	276	103	163	489	78	61	330	139	79	268	169	116	454	125	120	409	99
SER_AGC	229	825	267	225	883	250	268	815	249	319	787	235	315	892	287	312	1236	229	218	556	221	228	794	245	271	846	172	180	796	209	168	655	379	219	641	217	263	794	222
THR_ACT	169	602	178	197	603	167	213	640	181	164	588	186	188	615	158	127	395	172	176	441	160	169	578	192	193	683	157	182	567	215	252	822	153	205	780	206	212	691	207
THR_ACC	118	327	114	129	348	120	144	324	96	86	348	94	93	355	75	73	190	74	106	260	114	84	333	100	120	300	91	92	404	115	103	488	166	88	362	102	103	355	104
THR_ACA	452	1373	407	387	1351	376	402	1247	382	456	1352	403	463	1439	382	424	1082	453	384	1188	403	376	1316	347	402	1189	369	420	1142	296	416	1607	373	474	1582	439	445	1496	432
THR_ACG	220	762	225	205	863	236	255	720	244	258	809	229	226	815	243	208	553	206	219	553	229	257	751	246	318	849	230	164	904	248	352	898	153	438	879	247	297	1009	235
TRP_TGG	170	467	147	167	460	130	147	482	136	141	388	162	132	530	136	173	736	139	160	582	119	148	259	136	175	447	102	220	509	148	167	230	100	180	441	129	106	410	109
TYR_TAT	362	1095	281	332	1001	310	345	971	329	352	1005	287	345	1170	326	404	1944	254	258	669	263	239	717	252	253	780	221	335	885	335	426	1004	404	351	1118	294	391	1026	293
TYR_TAC	229	721	194	216	674	177	230	646	215	212	652	199	236	682	203	257	1068	210	208	639	159	161	492	169	178	521	150	222	761	175	261	626	355	250	739	232	210	783	217
VAL_GTT	389	1281	392	422	1428	384	426	1384	420	388	1360	417	363	1057	415	465	1427	380	477	1057	411	413	1088	408	370	1315	417	410	1563	406	336	1914	470	504	1438	434	429	1428	417
VAL_GTC	317	1128	315	345	932	302	320	1099	310	289	1090	315	313	798	327	290	682	300	352	914	333	348	1234	333	336	984	403	375	1491	255	146	1217	399	295	929	333	284	982	280
VAL_GTA	312	1067	354	289	1117	345	348	1078	311	326	1123	310	296	849	311	337	1078	332	310	845	343	306	876	294	271	816	275	275	980	242	137	1218	233	319	1011	313	316	1037	328
VAL_GTG	330	986	264	291	1048	266	332	1035	275	353	1067	280	305	789	298	392	1011	316	361	690	331	341	1020	294	322	935	293	345	1331	372	114	1543	192	429	1078	324	302	1002	280
TERM_TAA	31	76	40	44	96	38	39	86	36	45	85	36	35	93	40	54	204	44	46	48	35	26	35	37	33	60	60	51	103	88	65	50	84	0	0	0	0	0	0
TERM_TGA	11	22	8	5	31	21	11	39	24	16	18	17	12	21	16	10	91	18	89	8	15	16	53	23	29	5	15	58	14	21	32	3	18	0	0	0	0	0	0
TERM_TAG	5	18	5	14	9	9	7	20	5	13	13	7	7	15	5	8	36	10	5	10	4	12	3	6	13	28	25	9	8	9	15	14	4	0	0	0	0	0	0
MET_ATG	446	1249	410	433	1270	398	438	1270	454	443	1365	385	388	1443	390	374	897	369	393	1039	397	418	1365	431	517	1412	305	370	1399	505	426	1765	212	576	1335	378	524	1355	403
