## Supplementary material for "A streamlined nanopore-compatible 5PSeq protocol for rapid phenotypic antimicrobial sensitivity testing": Interactive s5PSeq: data_summary.txt

NumOfReads	102871
NumOfReadsDownsampled	99913
NumOfMapPositions	71201
NumOfTranscripts	4325
NumOfMapTranscripts	2949
MinNumOfReadsPerTranscript	0
MaxNumOfReadsPerTranscript	1861
MedianNumOfReadsPerTranscript	3
