## Supplementary material for "A streamlined nanopore-compatible 5PSeq protocol for rapid phenotypic antimicrobial sensitivity testing": Interactive s5PSeq: dicodon_pauses.txt

	-27	-26	-25	-24	-23	-22	-21	-20	-19	-18	-17	-16	-15	-14	-13	-12	-11	-10	-9	-8	-7	-6	-5	-4	-3	-2	-1	0	1	2	3	4	5	6	7	8	9	10	11
ARG-GLN_AGGCAG	0	7	1	1	4	2	0	4	2	2	1	2	7	21	2	1	5	1	1	1	0	2	0	1	2	3	2	2	2	0	7	9	1	1	3	1	2	2	1
ILE-TYR_ATATAC	10	10	0	2	0	0	2	2	0	1	5	3	2	20	9	4	22	0	2	1	0	1	3	0	0	1	1	1	3	0	1	2	2	1	5	3	1	3	2
SER-ARG_TCAAGG	0	3	0	0	2	0	1	5	2	1	2	0	2	16	0	1	5	1	2	3	0	1	7	2	2	4	1	2	11	1	1	3	6	5	3	1	1	2	1
ILE-PHE_ATATTT	0	3	0	1	10	0	0	3	2	4	8	2	2	18	1	2	5	0	2	2	2	1	1	1	1	4	2	5	6	1	3	4	1	1	7	2	4	5	4
TYR-HIS_TACCAC	0	3	2	2	3	0	1	5	0	2	4	0	2	15	0	2	4	0	0	11	3	0	3	2	2	3	0	3	6	2	0	7	1	0	2	2	2	7	0
SER-THR_TCAACT	1	8	7	1	6	2	4	9	3	1	5	2	2	24	1	0	3	1	4	2	3	3	10	2	0	10	1	2	4	0	2	8	3	1	9	6	3	10	3
PHE-SER_TTTTCG	2	10	4	1	4	3	4	6	3	1	6	2	5	20	4	1	7	2	1	3	2	2	3	1	2	9	0	0	6	2	1	7	0	0	5	2	1	7	2
ILE-GLN_ATACAG	3	2	2	2	8	6	5	12	3	4	8	1	11	26	5	1	7	1	1	6	4	2	4	3	3	8	2	0	6	3	0	4	2	3	11	1	2	10	2
TYR-LYS_TATAAG	17	22	13	11	21	4	4	21	10	7	21	7	9	64	5	8	11	9	2	7	6	10	23	3	10	17	0	6	13	5	3	13	2	8	14	9	12	20	7
LEU-ARG_CTCCGT	0	3	6	1	7	0	4	3	0	12	16	3	4	29	4	0	20	1	0	5	5	1	12	2	2	16	1	2	7	5	1	2	2	2	17	1	3	7	3
TRP-GLN_TGGCAG	0	9	7	2	8	1	4	11	7	0	20	2	8	29	4	4	6	2	1	9	2	8	11	2	6	15	3	4	1	1	2	3	1	1	5	1	3	7	0
SER-THR_AGTACA	8	6	4	5	6	1	4	4	2	1	9	0	2	25	2	1	3	1	2	7	2	2	11	1	4	9	3	1	3	1	0	14	0	1	6	4	1	16	10
TRP-PRO_TGGCCG	3	5	3	3	8	1	2	3	4	3	11	1	2	23	4	3	4	2	0	3	4	2	6	3	7	17	4	0	1	2	4	9	1	0	5	2	3	6	4
TYR-HIS_TATCAT	6	18	3	27	34	6	5	21	6	5	25	8	10	57	3	3	13	5	6	7	1	5	17	5	7	9	7	7	7	7	9	16	6	7	13	6	5	20	4
SER-HIS_AGCCAT	1	11	3	0	6	1	1	10	5	4	8	6	3	22	1	0	4	3	2	13	2	5	3	0	3	5	1	0	3	4	4	6	5	1	8	1	5	5	0
SER-LYS_TCGAAG	2	9	4	3	4	2	3	11	3	20	13	3	2	23	1	4	5	1	4	3	6	0	8	1	1	6	0	0	3	0	4	4	0	2	11	1	1	4	2
TYR-MET_TATATG	8	23	7	5	17	5	3	22	2	10	25	7	8	62	9	9	9	6	6	17	4	8	8	3	6	23	9	6	16	10	8	36	3	5	18	3	10	31	4
TYR-SER_TATTCA	8	20	3	7	16	4	2	18	7	4	28	10	14	55	6	4	15	3	3	11	3	3	8	3	5	24	9	7	16	14	5	16	3	8	18	8	10	14	8
TRP-LEU_TGGCTG	3	22	4	6	16	3	10	15	8	4	13	3	13	50	5	6	26	3	6	6	2	5	22	4	10	27	2	3	12	3	9	9	9	4	13	2	5	14	5
ARG-VAL_CGAGTG	2	3	1	0	2	1	1	6	2	2	4	1	0	17	2	7	4	2	1	6	1	5	8	2	2	9	2	2	9	2	0	12	2	1	2	0	0	6	3
LEU-ILE_CTTATC	2	11	6	7	18	3	5	14	8	7	10	4	3	44	10	1	6	6	1	31	1	3	13	1	14	11	4	11	10	6	2	10	5	5	13	4	4	23	7
PHE-ILE_TTCATT	6	22	4	2	18	1	2	18	5	4	12	5	9	48	4	6	14	1	6	5	3	0	16	1	10	16	4	1	10	18	7	32	9	3	16	11	6	15	8
SER-LEU_AGCTTG	6	21	6	3	13	2	4	16	2	3	12	4	10	39	2	2	17	5	2	8	5	1	6	1	5	11	2	5	12	10	5	22	2	13	13	2	2	12	2
LEU-GLN_TTACAA	5	13	2	5	31	2	8	16	6	7	14	6	7	53	3	5	13	5	0	14	5	8	31	6	8	8	6	0	33	5	10	17	2	10	22	8	6	15	4
SER-LEU_TCACTT	5	17	4	4	16	5	4	14	6	9	21	4	6	45	7	3	9	7	4	6	3	1	11	3	4	8	4	3	15	12	7	23	3	1	26	6	3	26	5
ILE-GLY_ATAGGC	4	5	3	3	7	5	3	3	2	1	11	2	1	21	1	2	4	2	2	11	2	1	7	2	6	5	0	2	12	1	0	7	2	4	13	0	2	8	2
TYR-ILE_TATATC	5	23	6	8	36	10	10	20	10	8	46	14	19	77	9	8	16	8	6	25	4	4	24	7	6	23	6	11	22	10	5	24	7	9	21	8	10	50	9
SER-ARG_TCACGC	2	10	1	1	8	1	1	11	5	0	5	2	6	19	0	1	6	3	3	8	1	3	6	1	0	7	0	1	7	4	4	6	3	1	10	1	1	3	2
VAL-MET_GTTATG	3	13	3	8	9	7	4	19	4	8	18	7	7	43	4	1	9	2	5	9	2	2	23	2	6	35	5	1	21	8	2	19	3	5	11	2	4	12	4
TYR-PRO_TACCCT	5	5	2	0	12	1	0	5	3	1	15	10	6	22	0	2	5	2	12	8	0	1	8	2	3	5	0	1	6	10	3	9	2	2	3	2	3	4	0
TYR-LYS_TATAAA	17	61	11	20	40	10	11	43	13	18	55	17	19	134	14	9	13	15	13	47	10	10	47	5	9	41	13	12	50	16	12	58	20	17	66	22	34	64	20
PHE-LYS_TTTAAG	3	13	1	2	29	3	9	24	4	7	29	4	12	55	12	2	12	3	5	10	6	2	51	4	8	22	4	5	25	2	7	13	1	4	20	7	11	24	3
SER-THR_TCGACA	0	4	0	1	5	2	1	6	3	4	5	1	2	12	3	1	1	1	0	5	4	2	5	1	1	3	1	3	6	0	0	2	1	5	4	2	0	3	0
TYR-LEU_TATCTG	4	12	6	1	8	8	5	17	4	13	25	7	9	50	4	5	6	4	2	12	3	3	23	1	8	11	9	11	23	8	9	41	2	12	34	7	1	6	4
TYR-SER_TACTCC	6	6	4	2	3	0	0	5	1	0	3	3	3	12	1	1	8	0	0	1	0	1	4	1	3	2	3	6	3	1	1	2	3	3	2	1	1	5	0
LEU-MET_TTGATG	2	9	5	5	9	0	4	12	6	9	14	8	5	39	5	10	9	1	3	5	5	6	16	5	8	21	2	2	16	2	6	24	3	4	22	2	4	16	6
LEU-ILE_TTGATT	9	23	7	15	18	7	10	26	8	11	38	10	13	77	9	11	22	6	15	43	8	7	23	4	7	20	14	4	35	12	15	46	11	9	22	5	11	23	8
ILE-GLU_ATAGAG	4	7	2	4	7	3	1	7	2	3	20	2	3	27	1	5	10	6	2	12	4	5	6	1	4	5	1	3	15	2	0	7	1	6	9	9	20	8	1
ASP-ASP_GACGAC	2	9	3	4	13	4	7	22	1	3	23	5	5	41	0	6	11	3	2	13	6	1	28	6	9	33	0	1	21	6	0	14	10	5	12	6	1	20	5
TYR-ILE_TATATT	12	29	5	9	18	5	4	26	10	7	25	11	9	60	5	7	23	5	3	21	7	2	16	6	5	18	1	12	20	8	9	30	15	8	20	5	8	35	11
ASN-GLU_AACGAG	4	14	1	5	14	2	3	26	4	4	10	3	4	32	3	3	10	2	3	9	3	2	18	4	1	12	6	3	6	5	1	13	3	3	14	4	4	23	2
TYR-GLN_TATCAA	8	22	9	7	24	9	9	22	11	10	20	10	9	56	7	11	15	7	13	16	10	7	19	3	7	18	6	9	18	4	15	17	3	3	19	4	11	19	9
CYS-GLY_TGCGGT	2	0	1	4	6	3	3	6	2	0	8	2	3	16	2	5	10	3	1	7	1	2	7	3	6	7	5	0	8	2	0	4	2	2	6	1	1	2	0
LEU-VAL_TTAGTT	2	9	2	2	5	1	5	19	4	7	29	3	8	40	7	3	14	4	4	8	4	7	9	1	5	14	4	2	9	9	3	37	4	18	21	9	9	14	4
ASN-CYS_AACTGC	3	6	0	2	13	6	5	11	1	3	8	1	24	24	4	1	10	2	2	10	2	0	23	0	1	8	0	4	2	3	0	7	6	2	10	3	2	4	3
LYS-LEU_AAGTTA	2	4	3	5	8	1	2	11	2	0	9	4	5	25	3	9	17	4	2	14	1	1	13	4	2	7	1	3	7	1	2	21	1	4	11	0	1	12	3
PHE-THR_TTCACT	5	8	9	1	24	2	2	13	5	3	5	3	11	27	5	1	6	2	3	8	3	8	8	4	5	8	5	2	15	3	2	14	3	1	6	1	3	8	2
CYS-SER_TGCAGC	2	9	3	2	2	1	5	5	2	1	10	2	1	14	3	2	12	0	2	1	0	1	8	1	1	7	0	1	6	0	0	4	3	3	4	0	3	3	3
SER-LYS_AGTAAA	3	13	1	3	18	6	0	10	5	6	19	6	4	38	4	2	6	1	6	19	4	6	24	0	1	22	7	5	13	8	3	20	4	2	20	3	6	23	7
LEU-THR_CTTACG	0	1	1	1	14	1	2	2	3	1	9	2	0	14	0	5	2	2	3	7	3	4	8	0	3	3	1	2	6	4	4	1	1	2	4	1	4	6	3
