## Supplementary material for "A streamlined nanopore-compatible 5PSeq protocol for rapid phenotypic antimicrobial sensitivity testing": Interactive s5PSeq: dipeptide_pauses.txt

	-27	-26	-25	-24	-23	-22	-21	-20	-19	-18	-17	-16	-15	-14	-13	-12	-11	-10	-9	-8	-7	-6	-5	-4	-3	-2	-1	0	1	2	3	4	5	6	7	8	9	10	11
TRP-GLN (WQ)	5	12	7	5	14	1	4	16	10	0	24	6	9	37	6	5	11	3	2	12	4	8	15	2	7	21	5	4	4	1	6	8	1	1	7	3	3	8	2
TYR-HIS (YH)	12	43	10	35	50	12	10	45	14	18	55	17	17	108	9	8	26	13	9	29	5	12	39	11	16	29	10	15	26	18	15	33	15	15	48	13	12	49	15
TYR-MET (YM)	11	32	11	10	26	9	12	40	5	18	42	8	11	87	14	15	16	12	8	25	10	12	24	6	13	52	12	6	32	15	12	63	4	9	34	8	14	48	12
TYR-LYS (YK)	40	123	31	44	99	26	35	110	32	52	119	36	45	253	24	24	54	31	19	74	28	30	104	12	36	118	22	27	93	37	31	105	32	34	118	47	56	123	42
TYR-ILE (YI)	35	89	22	40	101	30	32	81	35	31	120	45	45	227	33	29	88	26	22	74	30	17	80	26	26	91	19	38	79	51	30	112	47	28	94	34	29	134	31
TYR-GLN (YQ)	19	59	16	19	55	14	24	63	19	29	57	18	16	137	13	19	33	23	18	50	18	15	50	23	25	47	21	32	58	17	42	48	12	26	62	19	32	68	26
ASN-CYS (NC)	5	15	0	3	19	12	8	21	3	7	15	2	26	37	8	3	19	4	4	18	5	1	26	1	4	15	3	6	7	6	4	11	9	4	16	4	8	6	4
TYR-TRP (YW)	6	12	4	6	11	4	4	15	3	6	11	7	2	29	5	11	15	5	8	11	3	4	6	3	8	10	3	13	21	2	7	4	1	6	12	0	2	13	3
TRP-LEU (WL)	8	37	9	14	48	16	16	34	25	9	36	12	25	101	15	20	91	14	12	16	11	13	52	8	32	70	11	18	37	11	24	33	24	9	23	6	16	58	20
TYR-TYR (YY)	17	54	15	18	40	25	21	51	30	14	56	9	22	120	16	19	89	12	8	31	21	7	36	13	21	60	13	28	35	25	30	64	24	24	57	18	27	58	19
TYR-PRO (YP)	23	72	23	28	61	23	16	63	17	18	71	19	25	141	21	12	64	14	32	90	15	29	68	11	31	54	9	23	67	31	49	62	12	20	58	16	20	62	14
TYR-CYS (YC)	4	8	2	2	6	1	1	22	6	2	10	4	3	18	2	1	7	4	2	8	2	3	24	2	3	8	0	4	7	2	1	5	1	1	6	3	4	6	1
TYR-SER (YS)	39	88	24	31	89	27	22	117	28	30	114	38	41	194	33	26	109	19	28	48	25	21	49	18	31	106	30	34	100	57	42	105	31	40	131	32	29	100	25
GLN-CYS (QC)	4	8	0	1	11	2	1	7	2	2	7	7	3	21	4	1	16	7	3	20	2	4	6	5	13	9	1	6	10	3	5	18	5	0	9	3	2	4	1
TRP-ILE (WI)	16	44	9	14	41	13	17	43	14	9	51	8	15	80	14	18	69	12	13	22	6	23	27	12	6	39	13	11	21	20	19	33	9	9	53	9	11	38	13
GLU-CYS (EC)	4	19	7	2	14	3	5	31	7	8	17	5	7	37	5	7	19	3	9	30	3	4	18	6	5	10	5	6	20	4	8	18	22	10	12	4	6	11	6
TYR-LEU (YL)	40	120	42	34	135	62	40	111	37	57	172	40	59	262	33	48	111	34	38	91	32	33	105	32	41	135	43	56	104	60	48	177	46	59	166	45	50	119	47
TRP-MET (WM)	7	22	3	5	21	7	11	9	3	4	12	3	2	26	5	5	11	2	5	9	2	3	20	5	11	14	0	3	8	0	4	11	1	2	13	2	4	16	4
SER-TRP (SW)	31	33	15	34	26	7	9	36	4	8	25	11	5	60	8	10	29	7	6	35	7	4	19	11	11	46	5	12	39	9	6	16	4	8	27	11	9	34	6
TRP-PRO (WP)	3	20	9	3	13	5	5	8	4	4	22	3	5	27	6	3	8	3	2	6	4	2	11	5	9	21	17	3	1	6	11	15	5	1	14	3	5	12	6
TYR-ASN (YN)	25	88	37	26	59	16	43	85	16	30	63	13	36	123	21	23	59	18	16	35	11	12	33	11	11	51	9	18	50	33	28	64	24	13	84	34	24	72	18
ASP-HIS (DH)	24	60	37	31	72	33	27	63	25	17	53	22	34	120	27	24	40	17	13	77	20	24	74	15	20	73	11	7	51	25	36	52	21	16	58	13	19	62	16
SER-CYS (SC)	6	30	7	10	23	4	7	19	8	10	18	15	16	56	6	9	20	10	22	25	12	6	26	9	22	41	7	18	36	15	10	21	16	17	37	5	8	35	9
ASP-TYR (DY)	25	111	29	25	69	27	32	115	30	25	98	31	50	174	30	53	95	25	28	81	42	28	89	17	23	66	18	22	87	42	30	76	40	32	125	30	32	119	18
ASP-MET (DM)	22	54	10	13	87	31	25	104	15	18	69	23	29	121	17	12	39	15	15	37	25	31	72	21	29	55	16	22	92	34	19	90	10	26	63	16	25	65	17
ASP-GLN (DQ)	45	163	40	50	154	31	30	134	51	49	138	51	47	264	49	44	98	42	54	208	67	56	242	39	50	116	35	20	120	38	122	150	33	32	151	50	35	122	45
TRP-PHE (WF)	7	14	0	5	20	10	7	12	7	8	24	2	9	30	4	6	32	4	2	7	7	16	7	4	4	9	4	10	15	1	8	16	6	2	14	5	2	29	4
ASP-LYS (DK)	73	244	55	89	233	75	81	238	76	79	261	66	95	381	68	59	131	59	63	212	82	77	288	52	54	226	35	30	224	51	60	166	37	81	210	57	82	226	66
TRP-GLU (WE)	11	34	14	9	40	10	9	33	13	7	42	6	15	49	5	12	26	12	6	19	13	10	22	6	15	47	8	8	13	6	7	18	5	8	20	2	10	16	4
ILE-PHE (IF)	38	140	38	43	119	36	39	117	40	47	132	50	54	234	43	62	190	34	44	89	38	32	78	24	24	102	40	67	146	76	47	159	56	42	135	35	40	134	53
PHE-GLN (FQ)	20	57	18	18	61	11	20	85	19	20	58	18	27	119	20	21	43	21	13	44	22	14	60	17	35	108	28	18	83	18	67	55	30	19	66	15	15	83	22
ASP-ILE (DI)	80	241	68	124	269	68	88	270	82	91	201	86	90	435	67	71	168	87	72	297	90	73	247	73	56	198	74	61	281	101	68	274	107	68	271	77	67	254	84
TRP-ARG (WR)	0	14	6	4	13	1	7	19	7	5	26	4	4	28	4	3	23	5	7	13	6	6	15	6	11	23	7	8	5	3	2	8	9	5	14	6	5	18	6
TRP-LYS (WK)	17	43	12	11	32	7	5	26	9	12	53	11	15	67	12	28	54	16	18	28	14	20	85	9	12	23	9	13	10	9	7	27	13	9	38	15	16	41	6
TYR-ASP (YD)	35	118	41	29	89	38	28	112	27	23	115	36	40	186	28	28	126	18	23	88	23	22	106	25	36	123	40	47	118	34	25	125	47	33	111	30	41	127	32
TYR-GLU (YE)	39	151	32	45	148	47	59	108	37	40	137	30	55	226	26	40	101	39	35	83	51	64	100	45	55	120	47	38	114	53	54	147	24	62	125	48	44	190	34
ILE-TRP (IW)	12	26	14	7	27	10	8	25	15	15	32	11	9	49	8	11	49	6	11	24	7	8	14	6	5	24	9	17	37	11	9	13	11	26	42	4	4	16	7
PHE-LYS (FK)	41	119	30	35	129	27	39	117	41	37	163	32	56	205	32	38	96	39	20	78	31	30	150	31	66	122	34	39	126	38	32	91	24	38	140	46	56	174	54
PHE-ASN (FN)	22	79	16	33	70	20	31	75	18	19	64	17	21	131	30	21	78	22	25	32	26	21	40	20	38	65	24	35	83	28	32	70	37	25	103	45	32	136	40
SER-ILE (SI)	74	217	83	60	247	70	59	220	60	82	236	77	68	399	61	99	148	68	90	181	86	108	293	56	63	225	64	55	253	112	107	242	75	68	251	77	115	320	87
GLU-TRP (EW)	8	34	10	17	46	11	9	46	9	8	33	17	10	59	13	16	66	16	19	42	7	11	18	10	5	27	9	13	30	6	9	16	3	11	37	13	11	40	14
TRP-GLY (WG)	8	20	6	5	42	6	10	30	4	12	25	11	7	46	6	5	28	7	12	29	8	7	31	4	9	28	16	17	10	4	2	37	5	9	24	9	11	50	9
PHE-ILE (FI)	55	204	48	63	179	34	51	168	43	62	186	53	45	249	34	42	155	39	31	71	33	43	90	50	48	140	44	86	154	67	39	146	81	45	155	44	57	141	56
CYS-LYS (CK)	2	6	6	3	18	2	3	14	6	5	14	3	5	25	6	5	23	2	10	9	6	7	22	3	6	18	2	3	10	2	5	14	3	2	13	1	9	37	5
ASP-PHE (DF)	35	99	32	33	97	27	31	95	40	34	124	25	36	173	37	18	82	26	43	134	34	24	72	28	35	73	25	32	118	43	44	115	50	28	140	56	33	127	27
ASN-HIS (NH)	15	46	6	13	32	12	16	45	12	24	38	14	16	59	9	6	31	10	10	43	4	10	39	6	13	25	7	6	17	16	18	21	29	15	51	16	10	23	14
TYR-ARG (YR)	20	85	20	22	76	31	28	92	26	23	101	24	25	125	24	22	65	13	18	46	20	17	68	10	26	93	21	40	96	42	31	69	25	25	87	20	23	99	31
ILE-GLN (IQ)	36	151	48	27	163	53	51	172	62	45	186	27	59	210	52	36	77	47	37	110	39	50	126	30	47	136	49	26	120	33	68	77	26	46	136	46	32	134	36
TRP-HIS (WH)	2	4	1	3	14	3	1	2	4	5	10	3	2	12	2	3	8	2	2	7	4	2	7	1	6	15	5	3	5	0	4	2	4	0	5	3	2	7	2
TRP-ASN (WN)	24	12	10	7	14	5	5	14	6	1	22	5	7	28	8	7	21	2	4	10	4	3	13	2	1	13	3	6	8	9	20	28	2	6	21	6	5	23	5
