## Supplementary material for "A streamlined nanopore-compatible 5PSeq protocol for rapid phenotypic antimicrobial sensitivity testing": Interactive s5PSeq: fft_signals_start.txt

415.0	0.9170617940900437
207.5	0.5999761937363746
138.33333333333334	0.33887315114433997
103.75	0.07956486285825404
83.0	0.11761992769918903
69.16666666666667	0.17279820098830492
59.285714285714285	0.15165394104323998
51.875	0.08506364049694329
46.111111111111114	0.09051017457284104
41.5	0.05765310935684345
37.72727272727273	0.13705518150343013
34.583333333333336	0.020033200397813807
31.923076923076923	0.05689698466950018
29.642857142857142	0.050606047654534046
27.666666666666668	0.13587931754710747
25.9375	0.0898023835009708
24.41176470588235	0.11085850530167717
23.055555555555557	0.028677368784839105
21.842105263157894	0.01813929663708206
20.75	0.07209428481992033
19.761904761904763	0.08394309183580609
18.863636363636363	0.06233069201392164
18.043478260869566	0.07899708679240863
17.291666666666668	0.06728857123141468
16.6	0.14825300748403183
15.961538461538462	0.05898862670344636
15.37037037037037	0.045548333547119894
14.821428571428571	0.09269040434276768
14.310344827586206	0.12836904061274468
13.833333333333334	0.0758493712046566
13.387096774193548	0.04320554491609146
12.96875	0.15734163656984362
12.575757575757576	0.12646099739997319
12.205882352941176	0.0038864986944716264
11.857142857142858	0.0763371277776107
11.527777777777779	0.05190818093533837
11.216216216216216	0.02051678163550441
10.921052631578947	0.08517844512354579
10.64102564102564	0.05994626301686863
10.375	0.22154506738090163
10.121951219512194	0.018006512720727758
9.880952380952381	0.05986772260494441
9.651162790697674	0.11747583312704594
9.431818181818182	0.1006429045881117
9.222222222222221	0.08270764079114622
9.021739130434783	0.07609649939620428
8.829787234042554	0.07609746046759598
8.645833333333334	0.15665638263586412
8.46938775510204	0.057981405360029145
8.3	0.06685264041629198
8.137254901960784	0.0631203650072747
7.980769230769231	0.06595175857966498
7.830188679245283	0.09571017874788858
7.685185185185185	0.09195481543063791
7.545454545454546	0.05983815207563697
7.410714285714286	0.08648956705514046
7.280701754385965	0.058519051723897306
7.155172413793103	0.047080107265038994
7.033898305084746	0.12820107442465836
6.916666666666667	0.06034738221447626
6.80327868852459	0.11670949271053571
6.693548387096774	0.1069218150141171
6.587301587301587	0.09596061438464105
6.484375	0.07195670050007032
6.384615384615385	0.1254370900848968
6.287878787878788	0.04559711610980131
6.1940298507462686	0.12001792745739039
6.102941176470588	0.018454057936643044
6.0144927536231885	0.024850917234189078
5.928571428571429	0.03708888191042931
5.845070422535211	0.09734164963331389
5.763888888888889	0.08107056649239369
5.684931506849315	0.05138100649564592
5.608108108108108	0.025848810026560524
5.533333333333333	0.1295536970076611
5.4605263157894735	0.061379070849738496
5.3896103896103895	0.04100008289625759
5.32051282051282	0.06726699148756167
5.253164556962025	0.16706248744198435
5.1875	0.04391348140583025
5.1234567901234565	0.03301558454989188
5.060975609756097	0.08050925101351232
5.0	0.054974735831065616
4.940476190476191	0.08164687112131289
4.882352941176471	0.06523322887892526
4.825581395348837	0.07893957672560517
4.7701149425287355	0.09293812812401409
4.715909090909091	0.005814509217828859
4.662921348314606	0.0765543531508186
4.611111111111111	0.024514789609340143
4.56043956043956	0.03970977525401087
4.510869565217392	0.062037664133536355
4.462365591397849	0.05929837657215822
4.414893617021277	0.05349212964358463
4.368421052631579	0.08829932903113026
4.322916666666667	0.058985704570224534
4.278350515463917	0.13467507415009705
4.23469387755102	0.14775571988575617
4.191919191919192	0.02476585579649475
4.15	0.03166565796777835
4.108910891089109	0.026983248326634904
4.068627450980392	0.06998068002432704
4.029126213592233	0.12619342885423163
3.9903846153846154	0.05666374362515379
3.9523809523809526	0.04907453209109173
3.9150943396226414	0.15566573329116085
3.878504672897196	0.0490017109037058
3.8425925925925926	0.06373782652141256
3.8073394495412844	0.05846442309110053
3.772727272727273	0.10345441982796322
3.7387387387387387	0.06963392343308954
3.705357142857143	0.08691886720708474
3.672566371681416	0.10797084387076586
3.6403508771929824	0.09876450364786526
3.608695652173913	0.07487036657145527
3.5775862068965516	0.10937464901508936
3.547008547008547	0.06483054413251325
3.516949152542373	0.05918034420793106
3.4873949579831933	0.1106743292975861
3.4583333333333335	0.059622458939606444
3.4297520661157024	0.07889791614298834
3.401639344262295	0.058152945220184
3.3739837398373984	0.07272751672311224
3.346774193548387	0.07440197327248527
3.32	0.08064516846285191
3.2936507936507935	0.10510675216068421
3.267716535433071	0.05209225911823426
3.2421875	0.05965399757133783
3.2170542635658914	0.0734267957672877
3.1923076923076925	0.15267425794052597
3.16793893129771	0.11963327282796993
3.143939393939394	0.1093747057891363
3.1203007518796992	0.08361709210496757
3.0970149253731343	0.11504307710322868
3.074074074074074	0.26805855026157377
3.051470588235294	0.28247587392713797
3.0291970802919708	0.4680873792813273
3.0072463768115942	4.56277895846354
2.985611510791367	0.4609233415961238
2.9642857142857144	0.23665078979273776
2.9432624113475176	0.23835985936224618
2.9225352112676055	0.053797405388650354
2.902097902097902	0.04110643243447217
2.8819444444444446	0.09392837764448446
2.8620689655172415	0.04377559059283508
2.8424657534246576	0.024658528129281106
2.82312925170068	0.118761955386068
2.804054054054054	0.009891444164522605
2.785234899328859	0.05843279815733191
2.7666666666666666	0.07714006442410523
2.748344370860927	0.12344832405811976
2.7302631578947367	0.03566218833755678
2.712418300653595	0.04591372166595733
2.6948051948051948	0.02450215188383962
2.6774193548387095	0.04836864373394404
2.66025641025641	0.14083431025523296
2.643312101910828	0.0780733466320057
2.6265822784810124	0.04710928113989603
2.610062893081761	0.06897366649992615
2.59375	0.021084390493124546
2.577639751552795	0.10915937213564762
2.5617283950617282	0.06716882314560338
2.5460122699386503	0.13906493694114572
2.5304878048780486	0.08972987061378496
2.515151515151515	0.074528631665942
2.5	0.14809289685987975
2.4850299401197606	0.1509898247908589
2.4702380952380953	0.050811869734824405
2.455621301775148	0.07621108790403179
2.4411764705882355	0.08159185052288902
2.426900584795322	0.06832666530090485
2.4127906976744184	0.046875796474821735
2.398843930635838	0.039696092919037085
2.3850574712643677	0.02856720641773357
2.3714285714285714	0.015300599177193909
2.3579545454545454	0.022676161950977384
2.3446327683615817	0.0505481640471644
2.331460674157303	0.07713327966346147
2.3184357541899443	0.07339208583810433
2.3055555555555554	0.11783277358496808
2.292817679558011	0.10064114089262219
2.28021978021978	0.08896612121147641
2.26775956284153	0.08391804280137115
2.255434782608696	0.017298282822104515
2.2432432432432434	0.01503658506949458
2.2311827956989245	0.05139202666022404
2.2192513368983957	0.020315056023725422
2.2074468085106385	0.03511564579201575
2.195767195767196	0.1104010055423688
2.1842105263157894	0.1349912925508578
2.1727748691099475	0.08157040462872218
2.1614583333333335	0.11592399471609889
2.150259067357513	0.06253552918935952
2.1391752577319587	0.041643545681310276
2.128205128205128	0.09296332453709936
2.11734693877551	0.017971618040397385
2.1065989847715736	0.15599544642423357
2.095959595959596	0.13597625944377922
2.0854271356783918	0.08137927091357104
2.075	0.09077842998950482
2.0646766169154227	0.035257466466538476
2.0544554455445545	0.06222441034881623
2.044334975369458	0.09870726972008914
2.034313725490196	0.030630922994567683
2.024390243902439	0.03598246264339895
2.0145631067961167	0.07119140588458535
2.004830917874396	0.09186189889025898
