## Supplementary material for "A streamlined nanopore-compatible 5PSeq protocol for rapid phenotypic antimicrobial sensitivity testing": Interactive s5PSeq: fft_signals_term.txt

415.0	1.1817356875652318
207.5	0.3655067097459574
138.33333333333334	0.17960594606042943
103.75	0.1936171162996995
83.0	0.10585638085002728
69.16666666666667	0.12279692957484266
59.285714285714285	0.08236519941807814
51.875	0.08138090217817105
46.111111111111114	0.10788019895281932
41.5	0.004741948093690543
37.72727272727273	0.0953588069903315
34.583333333333336	0.03141506565837404
31.923076923076923	0.04000443196935041
29.642857142857142	0.1285258639342729
27.666666666666668	0.14540657588117115
25.9375	0.03151231527413093
24.41176470588235	0.14277579592220235
23.055555555555557	0.08517992547977013
21.842105263157894	0.02280879309410633
20.75	0.07465260841536396
19.761904761904763	0.12449548835067707
18.863636363636363	0.1211796383626498
18.043478260869566	0.08133989412643304
17.291666666666668	0.08023296141733545
16.6	0.0660698624440654
15.961538461538462	0.06105557910246952
15.37037037037037	0.013010828414050735
14.821428571428571	0.05821873793734956
14.310344827586206	0.008213715650336975
13.833333333333334	0.06430940724120585
13.387096774193548	0.10629652582503706
12.96875	0.1856034840210693
12.575757575757576	0.09883765318654643
12.205882352941176	0.13216822312465187
11.857142857142858	0.05293767924854772
11.527777777777779	0.05871246343711226
11.216216216216216	0.09095632806287378
10.921052631578947	0.12604118701916692
10.64102564102564	0.12690443340869842
10.375	0.03637114347784892
10.121951219512194	0.1362022557433495
9.880952380952381	0.10490294090174955
9.651162790697674	0.13329232131125632
9.431818181818182	0.21480564653476616
9.222222222222221	0.1102890366307225
9.021739130434783	0.08685576991510471
8.829787234042554	0.030726602485814065
8.645833333333334	0.16072264137644307
8.46938775510204	0.09290756251460526
8.3	0.06493069052150767
8.137254901960784	0.01072908222902697
7.980769230769231	0.07900725800428365
7.830188679245283	0.13371505067301098
7.685185185185185	0.0688422983710197
7.545454545454546	0.023734803911005253
7.410714285714286	0.08955521734313264
7.280701754385965	0.04129658425480894
7.155172413793103	0.016761639979671533
7.033898305084746	0.1398474887882587
6.916666666666667	0.023441918793295637
6.80327868852459	0.03214938153807831
6.693548387096774	0.03686438555513019
6.587301587301587	0.06811879266194155
6.484375	0.022302789727912997
6.384615384615385	0.12990333502881302
6.287878787878788	0.09601711026925555
6.1940298507462686	0.12043525314931294
6.102941176470588	0.16040749984290673
6.0144927536231885	0.15331442294470427
5.928571428571429	0.11371877264207492
5.845070422535211	0.017072382813361982
5.763888888888889	0.06970150540824746
5.684931506849315	0.1356017674245047
5.608108108108108	0.11377257362779551
5.533333333333333	0.14038574076421453
5.4605263157894735	0.05908283709244054
5.3896103896103895	0.11008839669449277
5.32051282051282	0.015365688763782694
5.253164556962025	0.14534661653011566
5.1875	0.022195106781608444
5.1234567901234565	0.08777905701309113
5.060975609756097	0.08344213467411278
5.0	0.05559108431259779
4.940476190476191	0.016961389835829274
4.882352941176471	0.102558776663567
4.825581395348837	0.011518525417511761
4.7701149425287355	0.04463413680922404
4.715909090909091	0.026220274886272328
4.662921348314606	0.06926630186429793
4.611111111111111	0.07886089628226162
4.56043956043956	0.08555617125239386
4.510869565217392	0.06808181650449745
4.462365591397849	0.14971893765995264
4.414893617021277	0.16675654524973876
4.368421052631579	0.017413046258673837
4.322916666666667	0.11110803538523673
4.278350515463917	0.025672514884962666
4.23469387755102	0.0369844603295661
4.191919191919192	0.06635283330078968
4.15	0.12039092791705315
4.108910891089109	0.14088405892704087
4.068627450980392	0.06566380093983407
4.029126213592233	0.06960308577926828
3.9903846153846154	0.048385296117425966
3.9523809523809526	0.08527189791836802
3.9150943396226414	0.014742750007334021
3.878504672897196	0.0862010936839974
3.8425925925925926	0.10538982271499506
3.8073394495412844	0.07101121341677738
3.772727272727273	0.07558218961426542
3.7387387387387387	0.05499305226773656
3.705357142857143	0.10513110746993265
3.672566371681416	0.022493170898419266
3.6403508771929824	0.06075372767797727
3.608695652173913	0.06895400695720198
3.5775862068965516	0.04499243431568397
3.547008547008547	0.03382788729880287
3.516949152542373	0.032268830640080376
3.4873949579831933	0.04847887039698336
3.4583333333333335	0.052002613943467654
3.4297520661157024	0.08438061354688262
3.401639344262295	0.07522649685843998
3.3739837398373984	0.06051747980748508
3.346774193548387	0.16245275344818041
3.32	0.004243027281558876
3.2936507936507935	0.07488525255988172
3.267716535433071	0.11914915107667272
3.2421875	0.07195571347656589
3.2170542635658914	0.07383714418724782
3.1923076923076925	0.09205555591492609
3.16793893129771	0.1590869291407024
3.143939393939394	0.1354167972845204
3.1203007518796992	0.0951265067165781
3.0970149253731343	0.03053085470470889
3.074074074074074	0.16149245685822122
3.051470588235294	0.22672302359824192
3.0291970802919708	0.6545645425921761
3.0072463768115942	3.3893297536291316
2.985611510791367	0.6657476103726118
2.9642857142857144	0.13459773354324764
2.9432624113475176	0.14848193265582377
2.9225352112676055	0.10505163127422323
2.902097902097902	0.09902784338709977
2.8819444444444446	0.13133782742300426
2.8620689655172415	0.12404350113754403
2.8424657534246576	0.08813956827761713
2.82312925170068	0.06055290190654217
2.804054054054054	0.06374344906353378
2.785234899328859	0.11766560138779353
2.7666666666666666	0.10619899274569596
2.748344370860927	0.03599157980266653
2.7302631578947367	0.19703574559831827
2.712418300653595	0.17160555607208955
2.6948051948051948	0.09244676223785865
2.6774193548387095	0.12544960938526847
2.66025641025641	0.12584047649141122
2.643312101910828	0.024330808877043194
2.6265822784810124	0.03643748261054921
2.610062893081761	0.09157792937900008
2.59375	0.05881941686670428
2.577639751552795	0.08045069027865066
2.5617283950617282	0.03154983353973067
2.5460122699386503	0.07634482014087497
2.5304878048780486	0.03977753205186414
2.515151515151515	0.10082515874123721
2.5	0.06399076221280663
2.4850299401197606	0.049557461442405255
2.4702380952380953	0.03940828241952637
2.455621301775148	0.14498393840888296
2.4411764705882355	0.052223277749884604
2.426900584795322	0.0575864494931624
2.4127906976744184	0.05417000223568148
2.398843930635838	0.06968627713924254
2.3850574712643677	0.12889008185630907
2.3714285714285714	0.070609129913966
2.3579545454545454	0.0667792524116726
2.3446327683615817	0.050302156338927005
2.331460674157303	0.04344582869381723
2.3184357541899443	0.12895319230709396
2.3055555555555554	0.08184510208165419
2.292817679558011	0.11473797249428297
2.28021978021978	0.06772310853796014
2.26775956284153	0.041405862064123285
2.255434782608696	0.10221096616793555
2.2432432432432434	0.15328084986163149
2.2311827956989245	0.08891957331634705
2.2192513368983957	0.12155983716846885
2.2074468085106385	0.09858623612963395
2.195767195767196	0.04798542033859813
2.1842105263157894	0.030530512145946737
2.1727748691099475	0.0624026707848998
2.1614583333333335	0.013968019939249562
2.150259067357513	0.04099941727949634
2.1391752577319587	0.11443964556006438
2.128205128205128	0.06789571237270071
2.11734693877551	0.07059054923901889
2.1065989847715736	0.0818711160378679
2.095959595959596	0.03259295285956676
2.0854271356783918	0.09079825088231969
2.075	0.05557614663816366
2.0646766169154227	0.07419785255883077
2.0544554455445545	0.07738469561430615
2.044334975369458	0.07918387147387054
2.034313725490196	0.0538805855920035
2.024390243902439	0.06348525651932115
2.0145631067961167	0.12496870030395997
2.004830917874396	0.17570900123304567
