## Supplementary material for "A streamlined nanopore-compatible 5PSeq protocol for rapid phenotypic antimicrobial sensitivity testing": Interactive s5PSeq: fft_stats.txt

	0	1	2	3	4
START_periods	3.0072463768115942	1.0	1.0	3.0291970802919708	2.985611510791367
START_signals	4.56277895846354	0.9170617940900437	0.5999761937363746	0.4680873792813273	0.4609233415961238
START_scales	40.345266691970394	8.108896572109785	5.305144028558962	4.1389491632551	4.075602896948527
TERM_periods	3.0072463768115942	1.0	2.985611510791367	3.0291970802919708	1.0
TERM_signals	3.3893297536291316	1.1817356875652318	0.6657476103726118	0.6545645425921761	0.3655067097459574
TERM_scales	30.23402472833981	10.54150188896562	5.938705047299202	5.838948112332823	3.260449618099507
