## Supplementary material for "A streamlined nanopore-compatible 5PSeq protocol for rapid phenotypic antimicrobial sensitivity testing": Interactive s5PSeq: frame_stats.txt

	F0	F1	F2
f_count	20066	61367	18480
f_perc	20.083472621180427	61.42043577912784	18.49609159969173
fpi	-0.9924851485243688	1.6708819009177533	-1.1396487955814918
p_adj_pair	0.0	0.0	9.974151104191536e-05
p_adj_pair_max	9.974151104191536e-05	0.0	9.974151104191536e-05
