## Supplementary material for "A streamlined nanopore-compatible 5PSeq protocol for rapid phenotypic antimicrobial sensitivity testing": Interactive s5PSeq: meta_count_peaks_START.txt

	D	C	pval
3	-11	1548	0.0
2	-21	707	0.0
7	31	412	1.0629858603339315e-06
12	64	404	7.457731356796948e-06
0	-28	401	1.4896141330100754e-05
6	28	396	4.500921298844496e-05
13	85	395	5.575072587093999e-05
5	1	392	0.00010444282631361101
11	46	391	0.0001281376915709398
8	34	387	0.00028342991185359434
9	37	386	0.00034357811692597995
1	-25	374	0.0028641924223452575
14	97	371	0.004607865539038691
10	43	369	0.006249895694499075
4	-8	366	0.009693736584986734
