## Supplementary material for "A streamlined nanopore-compatible 5PSeq protocol for rapid phenotypic antimicrobial sensitivity testing": Interactive s5PSeq: meta_counts_START.txt

-100	98
-99	81
-98	78
-97	118
-96	113
-95	103
-94	107
-93	117
-92	151
-91	183
-90	163
-89	93
-88	104
-87	127
-86	160
-85	110
-84	106
-83	95
-82	114
-81	73
-80	109
-79	119
-78	113
-77	171
-76	136
-75	101
-74	113
-73	175
-72	134
-71	97
-70	128
-69	122
-68	132
-67	85
-66	138
-65	112
-64	197
-63	166
-62	122
-61	169
-60	146
-59	185
-58	136
-57	140
-56	184
-55	159
-54	147
-53	158
-52	122
-51	117
-50	116
-49	170
-48	149
-47	135
-46	200
-45	150
-44	141
-43	109
-42	105
-41	128
-40	159
-39	181
-38	159
-37	209
-36	194
-35	200
-34	155
-33	182
-32	201
-31	224
-30	241
-29	344
-28	401
-27	332
-26	338
-25	374
-24	290
-23	390
-22	433
-21	707
-20	663
-19	419
-18	242
-17	122
-16	150
-15	196
-14	163
-13	190
-12	191
-11	1548
-10	82
-9	141
-8	366
-7	95
-6	161
-5	297
-4	80
-3	108
-2	318
-1	104
0	95
1	392
2	47
3	227
4	300
5	64
6	90
7	250
8	80
9	163
10	291
11	117
12	124
13	288
14	73
15	118
16	364
17	83
18	139
19	328
20	106
21	104
22	290
23	83
24	97
25	315
26	99
27	112
28	396
29	121
30	124
31	412
32	92
33	134
34	387
35	102
36	112
37	386
38	104
39	130
40	356
41	95
42	92
43	369
44	109
45	83
46	391
47	104
48	114
49	363
50	85
51	93
52	362
53	127
54	103
55	365
56	92
57	108
58	331
59	93
60	94
61	266
62	68
63	105
64	404
65	87
66	92
67	308
68	84
69	68
70	300
71	58
72	112
73	290
74	60
75	118
76	325
77	88
78	109
79	361
80	102
81	81
82	295
83	93
84	102
85	395
86	100
87	93
88	354
89	62
90	76
91	322
92	91
93	73
94	280
95	67
96	122
97	371
98	82
99	81
