## Supplementary material for "A streamlined nanopore-compatible 5PSeq protocol for rapid phenotypic antimicrobial sensitivity testing": Interactive s5PSeq: meta_counts_TERM.txt

-97	56
-96	49
-95	134
-94	56
-93	58
-92	140
-91	63
-90	70
-89	130
-88	50
-87	36
-86	117
-85	47
-84	56
-83	105
-82	53
-81	35
-80	117
-79	41
-78	46
-77	151
-76	69
-75	42
-74	188
-73	39
-72	60
-71	117
-70	41
-69	54
-68	126
-67	48
-66	55
-65	136
-64	54
-63	44
-62	151
-61	43
-60	45
-59	101
-58	70
-57	62
-56	111
-55	46
-54	70
-53	153
-52	69
-51	55
-50	126
-49	48
-48	42
-47	117
-46	51
-45	37
-44	110
-43	39
-42	49
-41	137
-40	36
-39	55
-38	124
-37	45
-36	68
-35	103
-34	53
-33	36
-32	113
-31	44
-30	48
-29	116
-28	53
-27	63
-26	136
-25	68
-24	57
-23	145
-22	65
-21	74
-20	117
-19	60
-18	54
-17	129
-16	61
-15	72
-14	332
-13	72
-12	140
-11	66
-10	54
-9	54
-8	91
-7	66
-6	75
-5	93
-4	100
-3	118
-2	125
-1	118
0	112
1	67
2	108
3	152
4	107
5	130
6	104
7	113
8	141
9	131
10	88
11	89
12	90
13	116
14	105
15	94
16	105
17	92
18	87
19	80
20	81
21	112
22	109
23	89
24	125
25	81
26	85
27	89
28	87
29	78
30	103
31	76
32	99
33	108
34	95
35	104
36	114
37	103
38	72
39	104
40	142
41	121
42	98
43	103
44	87
45	135
46	108
47	100
48	118
49	93
50	84
51	126
52	167
53	178
54	144
55	118
56	125
57	87
58	138
59	144
60	117
61	131
62	86
63	187
64	150
65	141
66	126
67	103
68	104
69	162
70	154
71	133
72	137
73	130
74	95
75	114
76	99
77	121
78	160
79	137
80	94
81	134
82	157
83	105
84	122
85	144
86	122
87	144
88	138
89	96
90	112
91	105
92	114
93	135
94	121
95	99
96	96
97	138
98	90
99	80
100	125
101	87
102	133
