## Supplementary material for "A streamlined nanopore-compatible 5PSeq protocol for rapid phenotypic antimicrobial sensitivity testing": Interactive s5PSeq: outliers_df.txt

	ID	Name	position_from_start	position_from_term	actual_count	downsampled_count
0	gene-BSU_00090	NP_387890.1	1	1466	25.0	19.0
1	gene-BSU_00480	NP_387929.1	34	344	20.0	19.0
2	gene-BSU_00480	NP_387929.1	88	290	33.0	19.0
3	gene-BSU_00520	NP_387933.1	418	197	21.0	19.0
4	gene-BSU_01090	NP_387990.1	39	210	43.0	19.0
5	gene-BSU_01090	NP_387990.1	40	209	161.0	19.0
6	gene-BSU_01090	NP_387990.1	43	206	23.0	19.0
7	gene-BSU_01090	NP_387990.1	192	57	35.0	19.0
8	gene-BSU_01090	NP_387990.1	246	3	87.0	19.0
9	gene-BSU_01130	NP_387994.1	34	1157	44.0	19.0
10	gene-BSU_01130	NP_387994.1	76	1115	28.0	19.0
11	gene-BSU_01130	NP_387994.1	78	1113	30.0	19.0
12	gene-BSU_01130	NP_387994.1	79	1112	21.0	19.0
13	gene-BSU_01130	NP_387994.1	100	1091	21.0	19.0
14	gene-BSU_01130	NP_387994.1	130	1061	22.0	19.0
15	gene-BSU_01130	NP_387994.1	136	1055	27.0	19.0
16	gene-BSU_01160	NP_387997.1	223	407	26.0	19.0
17	gene-BSU_01160	NP_387997.1	301	329	30.0	19.0
18	gene-BSU_01200	NP_388001.1	103	176	24.0	19.0
19	gene-BSU_01210	NP_388002.1	85	257	22.0	19.0
20	gene-BSU_01370	NP_388018.1	251	403	39.0	19.0
21	gene-BSU_01400	NP_388021.1	113	1	61.0	19.0
22	gene-BSU_01450	NP_388026.2	416	430	21.0	19.0
23	gene-BSU_01480	NP_388029.2	284	460	77.0	19.0
24	gene-BSU_03050	NP_388187.2	72	894	40.0	19.0
25	gene-BSU_03050	NP_388187.2	85	881	24.0	19.0
26	gene-BSU_03050	NP_388187.2	406	560	28.0	19.0
27	gene-BSU_03050	NP_388187.2	430	536	20.0	19.0
28	gene-BSU_03050	NP_388187.2	574	392	28.0	19.0
29	gene-BSU_03060	NP_388188.2	387	1239	24.0	19.0
30	gene-BSU_03060	NP_388188.2	1079	547	29.0	19.0
31	gene-BSU_03060	NP_388188.2	1233	393	33.0	19.0
32	gene-BSU_03060	NP_388188.2	1234	392	30.0	19.0
33	gene-BSU_03060	NP_388188.2	1303	323	71.0	19.0
34	gene-BSU_03060	NP_388188.2	1312	314	23.0	19.0
35	gene-BSU_03060	NP_388188.2	1326	300	44.0	19.0
36	gene-BSU_03060	NP_388188.2	1375	251	23.0	19.0
37	gene-BSU_03060	NP_388188.2	1380	246	24.0	19.0
38	gene-BSU_04580	NP_388339.2	37	1448	30.0	19.0
39	gene-BSU_05970	NP_388478.1	531	117	28.0	19.0
40	gene-BSU_06180	NP_388499.1	3	681	30.0	19.0
41	gene-BSU_09990	NP_388880.1	428	184	25.0	19.0
42	gene-BSU_11330	NP_389015.1	808	131	84.0	19.0
43	gene-BSU_11850	NP_389067.1	85	431	22.0	19.0
44	gene-BSU_11850	NP_389067.1	103	413	22.0	19.0
45	gene-BSU_14530	NP_389336.1	33	1635	30.0	19.0
46	gene-BSU_14540	NP_389337.1	204	6	29.0	19.0
47	gene-BSU_14770	NP_389360.1	1381	458	21.0	19.0
48	gene-BSU_15070	NP_389390.1	511	8	80.0	19.0
49	gene-BSU_15070	NP_389390.1	514	5	71.0	19.0
50	gene-BSU_15140	NP_389397.1	384	552	33.0	19.0
51	gene-BSU_15280	NP_389411.2	229	1094	36.0	19.0
52	gene-BSU_15280	NP_389411.2	1066	257	36.0	19.0
53	gene-BSU_15480	NP_389431.2	319	989	32.0	19.0
54	gene-BSU_15500	NP_389433.2	654	633	20.0	19.0
55	gene-BSU_15500	NP_389433.2	664	623	20.0	19.0
56	gene-BSU_15500	NP_389433.2	1272	15	23.0	19.0
57	gene-BSU_15670	NP_570902.1	155	115	47.0	19.0
58	gene-BSU_15930	NP_389475.1	141	609	31.0	19.0
59	gene-BSU_15930	NP_389475.1	513	237	38.0	19.0
60	gene-BSU_16320	NP_389514.1	1027	110	23.0	19.0
61	gene-BSU_17460	NP_389628.1	115	1220	27.0	19.0
62	gene-BSU_20860	NP_389968.1	1154	7	39.0	19.0
63	gene-BSU_20999	YP_003097750.1	117	135	22.0	19.0
64	gene-BSU_21700	NP_390053.1	73	353	126.0	19.0
65	gene-BSU_22360	NP_390117.1	178	1115	35.0	19.0
66	gene-BSU_23040	NP_390185.1	9	240	27.0	19.0
67	gene-BSU_24460	NP_390326.1	1051	11	20.0	19.0
68	gene-BSU_25440	NP_390422.1	513	258	237.0	19.0
69	gene-BSU_26558		307	11	23.0	19.0
70	gene-BSU_27620	NP_390640.1	2172	189	40.0	19.0
71	gene-BSU_27710	NP_390649.1	1091	55	48.0	19.0
72	gene-BSU_27950	NP_390673.2	331	8	62.0	19.0
73	gene-BSU_28220	NP_390700.2	53	1210	25.0	19.0
74	gene-BSU_28220	NP_390700.2	55	1208	20.0	19.0
75	gene-BSU_28860	NP_390764.1	46	155	33.0	19.0
76	gene-BSU_29190	NP_390797.1	845	115	23.0	19.0
77	gene-BSU_29190	NP_390797.1	931	29	65.0	19.0
78	gene-BSU_29610	NP_390839.1	310	1379	35.0	19.0
79	gene-BSU_29770	NP_390855.2	19	437	33.0	19.0
80	gene-BSU_29770	NP_390855.2	133	323	61.0	19.0
81	gene-BSU_29770	NP_390855.2	196	260	46.0	19.0
82	gene-BSU_29770	NP_390855.2	199	257	50.0	19.0
83	gene-BSU_29770	NP_390855.2	250	206	23.0	19.0
84	gene-BSU_29770	NP_390855.2	313	143	42.0	19.0
85	gene-BSU_29770	NP_390855.2	319	137	23.0	19.0
86	gene-BSU_29780	NP_390856.2	234	189	301.0	19.0
87	gene-BSU_29780	NP_390856.2	235	188	22.0	19.0
88	gene-BSU_31390	NP_391017.1	28	365	33.0	19.0
89	gene-BSU_31390	NP_391017.1	37	356	37.0	19.0
90	gene-BSU_31390	NP_391017.1	46	347	107.0	19.0
91	gene-BSU_31960	NP_391076.3	6828	309	31.0	19.0
92	gene-BSU_32220	NP_391102.1	28	308	66.0	19.0
93	gene-BSU_32220	NP_391102.1	43	293	37.0	19.0
94	gene-BSU_33950	NP_391275.1	1005	18	244.0	19.0
95	gene-BSU_34800	NP_391360.1	244	1178	24.0	19.0
96	gene-BSU_34800	NP_391360.1	559	863	22.0	19.0
97	gene-BSU_34800	NP_391360.1	597	825	51.0	19.0
98	gene-BSU_35130	NP_391393.1	145	182	20.0	19.0
99	gene-BSU_35300	NP_391410.1	73	2453	22.0	19.0
100	gene-BSU_35310	NP_391411.1	279	291	20.0	19.0
101	gene-BSU_35650	NP_391445.1	223	698	22.0	19.0
102	gene-BSU_36770	NP_391558.1	375	366	25.0	19.0
103	gene-BSU_36770	NP_391558.1	378	363	22.0	19.0
104	gene-BSU_36770	NP_391558.1	554	187	35.0	19.0
105	gene-BSU_36770	NP_391558.1	574	167	47.0	19.0
106	gene-BSU_36770	NP_391558.1	582	159	27.0	19.0
107	gene-BSU_36830	NP_391564.1	827	682	21.0	19.0
108	gene-BSU_37160	NP_391597.1	235	287	23.0	19.0
109	gene-BSU_37250	NP_391606.1	419	253	25.0	19.0
110	gene-BSU_37250	NP_391606.1	421	251	43.0	19.0
111	gene-BSU_37260	NP_391607.1	85	470	23.0	19.0
112	gene-BSU_37260	NP_391607.1	538	17	25.0	19.0
113	gene-BSU_38150	NP_391694.1	217	398	20.0	19.0
114	gene-BSU_38150	NP_391694.1	370	245	27.0	19.0
115	gene-BSU_38150	NP_391694.1	457	158	43.0	19.0
116	gene-BSU_38320	NP_391711.1	96	291	45.0	19.0
117	gene-BSU_38320	NP_391711.1	148	239	79.0	19.0
118	gene-BSU_38320	NP_391711.1	181	206	30.0	19.0
119	gene-BSU_38320	NP_391711.1	193	194	23.0	19.0
120	gene-BSU_38320	NP_391711.1	217	170	29.0	19.0
121	gene-BSU_40510	NP_391931.1	1885	95	55.0	19.0
122	gene-BSU_40900	NP_391970.1	377	142	42.0	19.0
123	gene-BSU_40900	NP_391970.1	378	141	27.0	19.0
124	gene-BSU_40900	NP_391970.1	379	140	62.0	19.0
125	gene-BSU_40900	NP_391970.1	394	125	117.0	19.0
126	gene-BSU_00180	NP_387899.1	564	-78	210.0	19.0
127	gene-BSU_00440	NP_387925.1	-15	276	669.0	19.0
128	gene-BSU_00440	NP_387925.1	-14	275	20.0	19.0
129	gene-BSU_00440	NP_387925.1	-6	267	49.0	19.0
130	gene-BSU_00470	NP_387928.1	888	-30	20.0	19.0
131	gene-BSU_00470	NP_387928.1	942	-84	33.0	19.0
132	gene-BSU_00490	NP_387930.1	-35	329	40.0	19.0
133	gene-BSU_01000	NP_387981.1	262	-82	29.0	19.0
134	gene-BSU_01010	NP_387982.1	-96	630	29.0	19.0
135	gene-BSU_01010	NP_387982.1	580	-46	38.0	19.0
136	gene-BSU_01010	NP_387982.1	615	-81	35.0	19.0
137	gene-BSU_01020	NP_387983.2	-86	512	35.0	19.0
138	gene-BSU_01020	NP_387983.2	-20	446	32.0	19.0
139	gene-BSU_01070	NP_387988.2	-77	3659	242.0	19.0
140	gene-BSU_01090	NP_387990.1	249	0	21.0	19.0
141	gene-BSU_01090	NP_387990.1	309	-60	60.0	19.0
142	gene-BSU_01090	NP_387990.1	334	-85	31.0	19.0
143	gene-BSU_01090	NP_387990.1	341	-92	81.0	19.0
144	gene-BSU_01090	NP_387990.1	342	-93	24.0	19.0
145	gene-BSU_01100	NP_387991.2	-53	470	60.0	19.0
146	gene-BSU_01100	NP_387991.2	-28	445	31.0	19.0
147	gene-BSU_01100	NP_387991.2	-21	438	81.0	19.0
148	gene-BSU_01100	NP_387991.2	-20	437	24.0	19.0
149	gene-BSU_01120	NP_387993.2	2116	-37	151.0	19.0
150	gene-BSU_01120	NP_387993.2	2178	-99	23.0	19.0
151	gene-BSU_01130	NP_387994.1	-82	1273	151.0	19.0
152	gene-BSU_01130	NP_387994.1	-20	1211	23.0	19.0
153	gene-BSU_01130	NP_387994.1	-5	1196	30.0	19.0
154	gene-BSU_01150	NP_387996.1	327	-18	30.0	19.0
155	gene-BSU_01150	NP_387996.1	328	-19	63.0	19.0
156	gene-BSU_01160	NP_387997.1	-21	651	30.0	19.0
157	gene-BSU_01160	NP_387997.1	-20	650	63.0	19.0
158	gene-BSU_01240	NP_388005.1	202	-1	35.0	19.0
159	gene-BSU_01250	NP_388006.1	-21	285	35.0	19.0
160	gene-BSU_01300	NP_388011.2	407	-8	35.0	19.0
161	gene-BSU_01300	NP_388011.2	408	-9	30.0	19.0
162	gene-BSU_01310	NP_388012.1	-21	561	35.0	19.0
163	gene-BSU_01310	NP_388012.1	-20	560	30.0	19.0
164	gene-BSU_01340	NP_388015.1	191	-11	24.0	19.0
165	gene-BSU_01350	NP_388016.1	-19	460	24.0	19.0
166	gene-BSU_01400	NP_388021.1	114	0	30.0	19.0
167	gene-BSU_01410	NP_388022.2	-23	389	61.0	19.0
168	gene-BSU_01410	NP_388022.2	-22	388	30.0	19.0
169	gene-BSU_01430	NP_388024.1	1001	-56	52.0	19.0
170	gene-BSU_01440	NP_388025.1	-21	384	52.0	19.0
171	gene-BSU_01480	NP_388029.2	800	-56	22.0	19.0
172	gene-BSU_01480	NP_388029.2	810	-66	108.0	19.0
173	gene-BSU_01490	NP_388030.2	-95	533	108.0	19.0
174	gene-BSU_02890	NP_388171.1	-79	679	30.0	19.0
175	gene-BSU_03050	NP_388187.2	-59	1025	96.0	19.0
176	gene-BSU_03050	NP_388187.2	-58	1024	36.0	19.0
177	gene-BSU_03050	NP_388187.2	-8	974	20.0	19.0
178	gene-BSU_03050	NP_388187.2	-4	970	33.0	19.0
179	gene-BSU_04400	NP_388321.1	-26	398	111.0	19.0
180	gene-BSU_04500	NP_388331.1	816	-75	22.0	19.0
181	gene-BSU_04510	NP_388332.1	-19	355	22.0	19.0
182	gene-BSU_04580	NP_388339.2	-90	1575	27.0	19.0
183	gene-BSU_04640	NP_388345.1	1236	-66	125.0	19.0
184	gene-BSU_04650	NP_388346.1	-49	331	125.0	19.0
185	gene-BSU_04700	NP_388351.1	1058	-50	50.0	19.0
186	gene-BSU_04710	NP_388352.1	-11	341	50.0	19.0
187	gene-BSU_06840	NP_388566.3	-49	769	28.0	19.0
188	gene-BSU_07550	NP_388636.1	-28	376	262.0	19.0
189	gene-BSU_07800	NP_388661.1	-29	1442	24.0	19.0
190	gene-BSU_07800	NP_388661.1	-28	1441	26.0	19.0
191	gene-BSU_09950	NP_388876.1	-40	919	32.0	19.0
192	gene-BSU_09980	NP_388879.1	-23	365	42.0	19.0
193	gene-BSU_10440	NP_388925.1	-46	316	57.0	19.0
194	gene-BSU_11500	NP_389032.1	-63	459	32.0	19.0
195	gene-BSU_13160	NP_389199.1	-26	437	130.0	19.0
196	gene-BSU_13200	NP_389203.1	-18	852	26.0	19.0
197	gene-BSU_13890	NP_389272.1	2101	-1	45.0	19.0
198	gene-BSU_13890	NP_389272.1	2105	-5	139.0	19.0
199	gene-BSU_13900	NP_389273.1	-96	363	45.0	19.0
200	gene-BSU_13900	NP_389273.1	-92	359	139.0	19.0
201	gene-BSU_14530	NP_389336.1	-11	1679	29.0	19.0
202	gene-BSU_14540	NP_389337.1	248	-38	30.0	19.0
203	gene-BSU_14790	NP_389362.1	-15	225	67.0	19.0
204	gene-BSU_14800	NP_389363.1	697	-67	67.0	19.0
205	gene-BSU_15070	NP_389390.1	519	0	471.0	19.0
206	gene-BSU_15070	NP_389390.1	520	-1	202.0	19.0
207	gene-BSU_15070	NP_389390.1	521	-2	86.0	19.0
208	gene-BSU_15080	NP_389391.1	-29	209	80.0	19.0
209	gene-BSU_15080	NP_389391.1	-26	206	71.0	19.0
210	gene-BSU_15080	NP_389391.1	-21	201	471.0	19.0
211	gene-BSU_15080	NP_389391.1	-20	200	202.0	19.0
212	gene-BSU_15080	NP_389391.1	-19	199	86.0	19.0
213	gene-BSU_15280	NP_389411.2	1347	-24	47.0	19.0
214	gene-BSU_15290	NP_389412.2	-11	1160	47.0	19.0
215	gene-BSU_15510	NP_389434.1	-11	1106	23.0	19.0
216	gene-BSU_15820	NP_389464.1	-77	266	60.0	19.0
217	gene-BSU_15820	NP_389464.1	-76	265	30.0	19.0
218	gene-BSU_15870	NP_389469.1	2121	-72	21.0	19.0
219	gene-BSU_15880	NP_389470.1	-36	603	21.0	19.0
220	gene-BSU_15910	NP_389473.1	795	-54	22.0	19.0
221	gene-BSU_15910	NP_389473.1	796	-55	47.0	19.0
222	gene-BSU_15910	NP_389473.1	801	-60	120.0	19.0
223	gene-BSU_15910	NP_389473.1	802	-61	995.0	19.0
224	gene-BSU_15910	NP_389473.1	803	-62	453.0	19.0
225	gene-BSU_15910	NP_389473.1	804	-63	49.0	19.0
226	gene-BSU_15920	NP_389474.1	-29	263	22.0	19.0
227	gene-BSU_15920	NP_389474.1	-28	262	47.0	19.0
228	gene-BSU_15920	NP_389474.1	-23	257	120.0	19.0
229	gene-BSU_15920	NP_389474.1	-22	256	995.0	19.0
230	gene-BSU_15920	NP_389474.1	-21	255	453.0	19.0
231	gene-BSU_15920	NP_389474.1	-20	254	49.0	19.0
232	gene-BSU_15980	NP_389480.1	1344	-3	275.0	19.0
233	gene-BSU_15980	NP_389480.1	1345	-4	20.0	19.0
234	gene-BSU_16670	NP_389549.1	1027	-76	47.0	19.0
235	gene-BSU_16680	NP_389550.1	-80	350	47.0	19.0
236	gene-BSU_16750	NP_389557.1	-11	1052	26.0	19.0
237	gene-BSU_16940	NP_389576.2	-29	1076	36.0	19.0
238	gene-BSU_17010	NP_389583.1	-31	1561	28.0	19.0
239	gene-BSU_17450	NP_389627.1	412	-4	542.0	19.0
240	gene-BSU_17450	NP_389627.1	413	-5	22.0	19.0
241	gene-BSU_17460	NP_389628.1	-54	1389	542.0	19.0
242	gene-BSU_17460	NP_389628.1	-53	1388	22.0	19.0
243	gene-BSU_18380	NP_389720.2	-34	580	21.0	19.0
244	gene-BSU_20850	NP_389967.1	-20	146	39.0	19.0
245	gene-BSU_21480	NP_390031.1	-37	208	255.0	19.0
246	gene-BSU_22070	NP_390089.1	-72	657	40.0	19.0
247	gene-BSU_22180	NP_390100.1	357	-60	23.0	19.0
248	gene-BSU_22180	NP_390100.1	358	-61	219.0	19.0
249	gene-BSU_22180	NP_390100.1	371	-74	171.0	19.0
250	gene-BSU_22490	NP_390130.1	-11	815	24.0	19.0
251	gene-BSU_22500	NP_390131.1	336	0	24.0	19.0
252	gene-BSU_22790	NP_390160.1	-22	301	50.0	19.0
253	gene-BSU_22790	NP_390160.1	-21	300	341.0	19.0
254	gene-BSU_22790	NP_390160.1	-20	299	301.0	19.0
255	gene-BSU_22790	NP_390160.1	-19	298	30.0	19.0
256	gene-BSU_22890	NP_390170.1	774	-99	285.0	19.0
257	gene-BSU_23040	NP_390185.1	-78	327	28.0	19.0
258	gene-BSU_24450	NP_390325.2	-35	593	20.0	19.0
259	gene-BSU_24520	NP_390332.2	-37	466	25.0	19.0
260	gene-BSU_24530	NP_390333.1	899	-62	25.0	19.0
261	gene-BSU_24540	NP_390334.2	-63	444	29.0	19.0
262	gene-BSU_24770	NP_390357.2	-11	392	20.0	19.0
263	gene-BSU_25050	NP_390384.2	-27	456	20.0	19.0
264	gene-BSU_25210	NP_390400.2	1837	-25	102.0	19.0
265	gene-BSU_25210	NP_390400.2	1838	-26	299.0	19.0
266	gene-BSU_25480	NP_390426.1	-21	585	38.0	19.0
267	gene-BSU_25480	NP_390426.1	-20	584	22.0	19.0
268	gene-BSU_25490	NP_390427.1	1082	-50	38.0	19.0
269	gene-BSU_25490	NP_390427.1	1083	-51	22.0	19.0
270	gene-BSU_27380	NP_390616.1	-11	293	25.0	19.0
271	gene-BSU_27390	NP_390617.1	423	-6	25.0	19.0
272	gene-BSU_27700	NP_390648.2	-91	358	48.0	19.0
273	gene-BSU_27700	NP_390648.2	-20	287	63.0	19.0
274	gene-BSU_27710	NP_390649.1	1162	-16	63.0	19.0
275	gene-BSU_27940	NP_390672.1	-20	305	62.0	19.0
276	gene-BSU_27970	NP_390675.1	909	-42	44.0	19.0
277	gene-BSU_28240	NP_390702.2	1079	-74	111.0	19.0
278	gene-BSU_28240	NP_390702.2	1080	-75	97.0	19.0
279	gene-BSU_28870	NP_390765.1	580	-58	33.0	19.0
280	gene-BSU_28940	NP_390772.2	-46	829	52.0	19.0
281	gene-BSU_29180	NP_390796.1	-71	1829	65.0	19.0
282	gene-BSU_29180	NP_390796.1	-21	1779	22.0	19.0
283	gene-BSU_29180	NP_390796.1	-20	1778	20.0	19.0
284	gene-BSU_29180	NP_390796.1	-11	1769	21.0	19.0
285	gene-BSU_29190	NP_390797.1	-93	1053	21.0	19.0
286	gene-BSU_29190	NP_390797.1	981	-21	22.0	19.0
287	gene-BSU_29190	NP_390797.1	982	-22	20.0	19.0
288	gene-BSU_29190	NP_390797.1	991	-31	21.0	19.0
289	gene-BSU_29200	NP_390798.1	1068	-90	21.0	19.0
290	gene-BSU_29240	NP_390802.3	572	-68	42.0	19.0
291	gene-BSU_29249	YP_003097772.1	-33	225	42.0	19.0
292	gene-BSU_29780	NP_390856.2	-25	448	33.0	19.0
293	gene-BSU_29780	NP_390856.2	472	-49	33.0	19.0
294	gene-BSU_30650	NP_390943.1	-21	459	49.0	19.0
295	gene-BSU_30650	NP_390943.1	-19	457	157.0	19.0
296	gene-BSU_31240	NP_391002.2	-24	2010	21.0	19.0
297	gene-BSU_31350	NP_391013.2	-32	1385	20.0	19.0
298	gene-BSU_31360	NP_391014.1	1252	-79	20.0	19.0
299	gene-BSU_31390	NP_391017.1	-42	435	91.0	19.0
300	gene-BSU_31910	NP_391069.2	-61	355	58.0	19.0
301	gene-BSU_32800	NP_391159.1	-29	413	20.0	19.0
302	gene-BSU_32810	NP_391160.1	394	-37	20.0	19.0
303	gene-BSU_33940	NP_391274.1	-64	1072	244.0	19.0
304	gene-BSU_34540	NP_391334.1	-33	627	30.0	19.0
305	gene-BSU_34800	NP_391360.1	-11	1433	22.0	19.0
306	gene-BSU_34800	NP_391360.1	-2	1424	21.0	19.0
307	gene-BSU_35120	NP_391392.1	-11	1109	38.0	19.0
308	gene-BSU_35130	NP_391393.1	340	-13	38.0	19.0
309	gene-BSU_35310	NP_391411.1	-30	600	34.0	19.0
310	gene-BSU_35310	NP_391411.1	-28	598	88.0	19.0
311	gene-BSU_35740	NP_391455.1	-66	456	40.0	19.0
312	gene-BSU_35740	NP_391455.1	-11	401	29.0	19.0
313	gene-BSU_36670	NP_391548.1	-29	218	21.0	19.0
314	gene-BSU_36670	NP_391548.1	-21	210	42.0	19.0
315	gene-BSU_36680	NP_391549.2	544	-43	21.0	19.0
316	gene-BSU_36680	NP_391549.2	552	-51	42.0	19.0
317	gene-BSU_37010	NP_391582.1	-30	1101	21.0	19.0
318	gene-BSU_37130	NP_391594.1	444	-69	177.0	19.0
319	gene-BSU_37160	NP_391597.1	-55	577	22.0	19.0
320	gene-BSU_37250	NP_391606.1	-13	685	25.0	19.0
321	gene-BSU_37280	NP_391609.2	-32	3719	115.0	19.0
322	gene-BSU_37280	NP_391609.2	-21	3708	94.0	19.0
323	gene-BSU_37280	NP_391609.2	-20	3707	23.0	19.0
324	gene-BSU_37280	NP_391609.2	-11	3698	24.0	19.0
325	gene-BSU_37610	NP_391641.1	-53	278	28.0	19.0
326	gene-BSU_38180	NP_391697.2	-21	267	28.0	19.0
327	gene-BSU_38180	NP_391697.2	-11	257	98.0	19.0
328	gene-BSU_38180	NP_391697.2	-8	254	21.0	19.0
329	gene-BSU_40500	NP_391930.1	-91	541	55.0	19.0
330	gene-BSU_40580	NP_391938.1	-91	529	55.0	19.0
331	gene-BSU_40580	NP_391938.1	-11	449	42.0	19.0
332	gene-BSU_41060	NP_391986.1	-29	164	78.0	19.0
333	gene-BSU_41060	NP_391986.1	-28	163	22.0	19.0
334	gene-BSU_41060	NP_391986.1	-21	156	199.0	19.0
335	gene-BSU_41060	NP_391986.1	-20	155	583.0	19.0
336	gene-BSU_41060	NP_391986.1	-19	154	44.0	19.0
