## Supplementary material for "A streamlined nanopore-compatible 5PSeq protocol for rapid phenotypic antimicrobial sensitivity testing": Interactive s5PSeq: tricodon_pauses.txt

	-24	-23	-22	-21	-20	-19	-18	-17	-16	-15	-14	-13	-12	-11	-10	-9	-8	-7	-6	-5	-4	-3	-2	-1	0	1	2	3	4	5	6	7	8	9	10	11	12	13	14
GLY-LYS-LEU_GGCAAGCTT	0	3	0	1	2	1	0	2	0	0	5	3	4	46	2	2	4	0	2	6	1	1	3	0	0	6	2	2	12	0	3	4	0	2	1	0	0	3	0
ILE-ASN-GLU_ATCAACGAG	2	4	1	3	3	2	0	16	3	0	4	1	0	24	2	1	6	1	2	4	1	0	4	1	0	3	3	0	0	1	1	1	0	0	2	0	1	3	0
GLY-ILE-LEU_GGAATTCTG	0	1	0	2	3	2	0	1	0	0	4	6	3	21	1	1	2	3	0	3	0	1	12	1	0	2	1	0	7	5	1	3	1	1	5	1	4	3	0
GLY-GLU-ILE_GGAGAAATC	2	8	1	1	5	3	0	2	2	1	4	1	3	29	5	0	6	4	3	7	2	1	1	2	0	3	2	2	8	4	1	7	1	1	11	0	2	6	3
GLY-GLU-LEU_GGGGAGCTG	1	6	3	1	3	4	2	1	0	0	2	0	9	20	2	3	8	5	2	1	1	1	1	0	1	19	1	0	4	0	0	1	0	0	0	0	0	0	0
GLY-LYS-VAL_GGAAAAGTA	1	6	1	1	1	1	0	4	0	2	8	4	4	25	3	2	12	0	1	5	0	2	8	2	0	3	1	1	2	2	1	5	0	1	3	3	3	8	4
VAL-GLN-GLY_GTTCAAGGA	2	0	0	1	0	0	0	0	2	0	2	0	19	19	3	3	5	9	2	9	0	0	4	2	0	10	0	1	4	0	0	3	0	0	0	1	0	0	0
GLU-TRP-ILE_GAATGGATC	2	5	0	1	0	0	0	1	0	1	8	4	5	19	10	2	10	2	3	2	0	0	1	1	0	0	1	1	1	0	0	1	2	1	9	3	1	2	3
ILE-LEU-ASP_ATTTTAGAT	1	2	0	0	10	0	0	4	4	3	3	2	3	20	6	8	8	1	0	0	2	1	2	3	1	4	0	1	8	0	1	5	1	3	4	0	0	2	0
PHE-SER-LYS_TTCAGCAAA	2	7	1	0	2	0	0	2	5	0	2	1	0	20	2	0	11	1	1	3	2	4	13	0	0	3	0	1	1	0	1	0	1	3	8	5	9	2	1
ASN-TYR-ILE_AATTATATC	0	5	2	0	10	1	2	3	0	0	20	2	1	25	1	0	1	1	3	7	1	2	7	0	4	3	1	2	6	0	0	1	1	2	3	1	0	22	3
GLN-THR-VAL_CAAACAGTG	1	0	0	0	0	0	9	1	0	1	7	3	19	20	10	0	19	3	0	2	0	8	1	0	1	0	0	0	1	2	0	0	0	3	1	0	0	2	2
GLY-ASN-GLU_GGAAATGAA	1	4	3	1	3	1	0	3	3	3	13	0	2	20	1	2	2	0	3	4	0	2	1	1	0	0	1	1	8	1	1	7	0	5	3	1	5	8	2
THR-ILE-PHE_ACTATTTTC	2	2	7	3	3	6	5	12	1	0	5	4	3	19	3	2	6	1	2	5	4	1	6	2	0	2	0	0	0	0	1	0	0	1	1	0	1	1	0
GLU-LYS-THR_GAAAAAACG	1	3	1	1	3	5	6	5	0	5	5	1	1	20	1	1	1	3	2	5	0	0	0	1	0	1	1	1	0	0	3	2	1	9	6	1	3	18	0
GLN-LEU-ASN_CAGCTTAAT	3	4	1	2	13	0	2	3	2	4	12	3	4	17	3	0	6	0	1	5	0	0	1	0	1	1	1	1	2	0	0	1	0	2	0	1	0	4	0
THR-SER-LYS_ACAAGTAAA	0	6	0	0	1	1	0	1	2	0	4	1	3	17	0	1	1	0	3	8	2	0	7	0	1	9	0	0	2	2	2	3	0	0	4	1	1	16	1
ALA-ASP-LYS_GCTGATAAA	0	4	2	1	6	1	1	7	1	2	1	1	1	19	3	0	4	1	1	11	3	4	6	1	1	2	0	0	3	2	0	2	0	2	8	2	2	6	1
ASN-PHE-VAL_AATTTCGTT	0	2	0	1	8	3	1	2	6	1	0	1	0	19	2	4	5	3	0	9	0	20	0	1	1	1	2	1	5	2	0	1	2	1	1	1	2	2	2
GLY-LYS-ILE_GGAAAAATC	0	7	1	1	1	0	2	1	1	1	2	3	2	17	2	0	4	1	1	7	2	2	12	1	0	2	2	1	5	0	1	3	3	0	3	2	2	5	2
GLY-PHE-GLU_GGATTTGAA	1	12	3	2	1	0	1	4	0	2	11	2	2	18	2	3	3	1	2	4	1	1	7	0	0	6	3	0	0	0	0	5	3	0	1	0	2	3	2
LEU-PHE-PHE_TTATTTTTT	9	19	0	3	7	5	2	2	1	1	2	1	1	19	1	0	4	0	0	1	1	1	1	0	1	0	0	0	0	0	0	0	1	0	1	1	8	19	3
PRO-HIS-LEU_CCTCATTTG	1	1	0	0	3	2	1	5	3	3	3	2	2	19	2	4	11	2	0	7	2	1	3	0	2	5	1	0	0	0	0	19	0	1	2	2	1	5	0
ILE-TYR-LYS_ATTTATAAA	0	1	0	0	3	2	0	4	0	0	11	1	1	17	1	0	2	1	1	3	1	0	2	0	3	11	2	0	8	1	1	8	2	2	1	3	1	9	1
LEU-GLY-GLU_TTGGGCGAA	2	2	0	1	4	2	0	16	12	19	9	3	2	25	5	2	6	0	0	2	1	1	7	5	3	6	0	2	7	1	1	2	2	0	0	3	0	0	2
ALA-SER-GLN_GCAAGCCAA	0	2	2	1	3	0	0	7	1	0	7	6	0	17	0	0	3	0	1	4	0	4	1	1	1	9	2	0	0	5	2	6	1	2	3	1	2	11	2
GLN-ASN-ASN_CAAAACAAC	15	20	6	4	7	0	0	6	0	0	1	4	4	17	8	3	1	0	0	0	1	1	0	0	1	0	0	1	2	0	0	0	1	2	1	0	0	2	0
PRO-LYS-GLU_CCAAAAGAG	5	7	1	0	0	0	1	2	0	2	2	6	2	20	7	3	11	3	1	5	5	3	1	1	2	1	0	1	2	0	0	9	0	1	2	1	1	19	2
VAL-ARG-LYS_GTTCGTAAG	2	1	2	1	6	4	1	15	4	0	5	19	3	19	1	2	1	1	1	2	0	5	14	0	0	1	0	0	0	0	0	1	0	1	2	0	1	7	1
GLU-VAL-LYS_GAAGTGAAG	3	4	4	1	6	0	0	3	2	1	2	3	3	17	0	2	9	1	0	3	2	1	7	2	3	11	2	0	6	0	0	1	1	0	4	1	3	2	1
ALA-TYR-GLY_GCGTATGGT	2	5	2	2	19	1	0	6	2	0	9	1	0	19	5	0	4	0	0	16	1	0	6	1	3	5	2	0	2	3	0	7	0	2	2	0	0	0	0
THR-VAL-LYS_ACAGTGAAA	1	1	0	9	2	0	1	10	3	19	21	9	0	19	3	0	2	0	8	1	0	0	1	0	0	2	1	0	2	0	3	1	1	0	2	2	4	0	0
GLY-ALA-PHE_GGTGCGTTT	0	6	2	0	9	1	0	20	5	0	4	0	0	17	1	0	7	1	3	5	3	0	2	4	0	7	1	2	3	0	1	0	0	1	3	0	0	6	2
ILE-ASP-GLY_ATTGATGGT	0	14	0	2	20	1	4	13	1	0	19	1	1	21	0	1	1	1	4	1	1	1	4	0	0	4	0	2	3	3	1	7	1	0	6	0	1	5	1
ALA-LYS-ASP_GCAAAAGAC	2	6	1	0	13	2	1	4	2	3	2	5	13	24	6	2	19	3	2	4	5	2	1	2	1	7	1	0	1	1	1	5	0	0	2	1	4	17	1
ALA-ILE-ASN_GCAATTAAT	0	3	1	0	3	1	3	4	4	3	15	8	3	19	1	1	10	2	1	0	0	0	3	0	0	8	2	2	17	2	4	4	0	1	2	0	0	5	0
ASN-TYR-LYS_AACTATAAA	4	9	1	0	3	1	0	6	2	2	2	1	1	19	2	0	0	2	1	3	2	0	6	0	1	7	1	2	3	2	2	4	0	2	12	4	16	9	0
GLU-LEU-VAL_GAGCTTGTG	21	7	3	1	6	3	3	2	1	0	4	2	12	20	11	2	0	1	0	5	1	0	6	0	0	2	1	4	2	0	0	10	0	1	4	2	0	3	1
ALA-ASN-VAL_GCGAATGTC	1	12	0	0	2	6	3	1	1	8	3	3	1	20	2	3	1	2	1	2	1	0	9	0	1	7	1	1	1	5	5	21	4	2	3	3	0	2	5
HIS-LEU-GLN_CATTTGCAG	0	3	1	0	5	0	0	5	2	2	7	0	5	23	3	1	12	4	19	8	3	1	3	4	4	4	4	1	16	1	3	9	1	1	6	1	2	2	0
ILE-MET-ASN_ATCATGAAC	3	3	5	1	6	3	1	2	0	0	6	0	18	20	1	5	19	2	1	3	0	2	1	2	2	5	2	4	6	2	3	3	2	2	1	1	0	7	2
GLY-THR-SER_GGGACAAGC	0	0	1	4	0	0	1	5	0	2	12	0	11	16	3	1	17	5	1	8	4	4	1	0	0	0	2	0	6	0	0	2	1	0	1	3	1	4	1
TYR-ASP-GLN_TACGATCAA	0	5	4	0	3	0	1	5	1	0	14	0	2	19	1	4	13	1	0	19	1	1	18	0	1	1	1	3	2	1	1	4	0	0	5	0	1	4	3
LEU-THR-ALA_CTGACAGCG	1	19	0	3	2	1	1	4	0	1	2	1	0	15	0	0	2	0	0	8	8	3	3	2	1	4	0	2	8	2	1	3	1	0	2	1	2	7	0
LYS-VAL-THR_AAAGTTACA	0	0	0	0	0	0	0	6	0	1	1	1	2	19	0	3	10	3	2	5	2	2	19	1	0	6	2	0	9	1	0	19	5	0	4	0	0	16	1
GLY-ALA-ILE_GGAGCAATC	2	8	1	1	2	1	3	5	1	1	12	2	3	15	1	3	9	0	1	0	1	0	1	0	0	3	0	0	11	1	1	15	1	0	0	1	1	3	1
PHE-GLY-GLY_TTTGGGGGA	2	3	1	1	4	1	0	2	2	3	3	18	15	19	6	4	7	0	1	6	0	0	1	2	5	20	8	3	1	0	0	0	1	1	1	0	1	0	0
MET-ASN-LYS_ATGAACAAG	0	5	2	1	2	0	0	6	0	18	19	1	4	19	2	1	3	0	2	0	1	2	4	1	2	5	2	3	3	0	1	1	1	0	7	2	13	9	1
GLY-ILE-LYS_GGAATCAAA	4	4	0	5	8	4	0	4	2	0	6	1	0	14	4	1	9	2	3	3	0	0	6	0	1	4	1	0	0	0	1	2	0	1	2	1	0	2	11
GLY-GLY-LEU_GGAGGTTTG	0	0	1	1	0	1	1	1	0	0	4	1	0	15	11	19	8	3	0	7	5	0	2	0	0	2	1	1	5	3	2	7	0	2	7	0	1	2	1
