## Supplementary material for "A streamlined nanopore-compatible 5PSeq protocol for rapid phenotypic antimicrobial sensitivity testing": Interactive s5PSeq: tripeptide_pauses.txt

	-24	-23	-22	-21	-20	-19	-18	-17	-16	-15	-14	-13	-12	-11	-10	-9	-8	-7	-6	-5	-4	-3	-2	-1	0	1	2	3	4	5	6	7	8	9	10	11	12	13	14
GLY-TRP-LEU (GWL)	0	3	1	1	1	1	1	4	1	0	5	3	7	43	3	1	7	1	3	3	2	3	21	1	3	7	3	3	12	0	2	0	2	0	7	0	1	3	1
GLY-ASN-TYR (GNY)	0	6	1	3	9	1	1	2	3	3	6	1	2	35	2	11	12	2	2	1	2	1	7	2	0	7	1	1	4	1	0	4	3	2	11	0	1	4	4
ILE-TYR-GLN (IYQ)	2	6	2	0	8	0	0	3	2	3	7	4	1	23	1	1	1	0	0	2	1	4	5	0	2	3	0	3	7	2	1	3	0	1	3	2	2	2	2
GLY-PHE-ILE (GFI)	1	12	1	6	10	0	3	11	4	4	10	8	4	49	4	5	9	1	3	5	2	3	5	2	0	9	6	4	17	2	2	10	1	2	4	4	1	10	6
PRO-TYR-SER (PYS)	1	1	2	1	5	1	0	3	1	2	9	1	2	26	3	2	7	3	2	4	0	2	2	2	3	8	3	0	1	4	2	1	2	4	4	3	0	11	0
PRO-SER-LEU (PSL)	3	3	1	5	8	3	2	4	4	4	4	3	3	35	4	2	4	2	0	3	0	1	18	1	3	7	2	2	6	2	4	8	1	1	10	4	1	7	1
GLY-ILE-GLN (GIQ)	4	7	2	2	6	0	3	15	4	1	4	3	2	39	19	0	4	20	2	7	2	2	14	2	0	3	2	1	2	3	2	4	5	0	7	1	1	7	1
GLY-ASP-LYS (GDK)	6	7	4	7	13	7	3	8	4	4	15	3	4	55	7	2	11	2	3	13	9	4	10	3	1	12	3	2	17	6	6	7	1	1	5	3	1	14	4
HIS-GLU-ARG (HER)	0	5	0	0	4	0	1	5	1	1	3	3	6	21	1	1	4	0	2	5	2	0	5	3	0	5	2	1	2	4	3	9	1	0	2	2	2	4	0
HIS-TYR-HIS (HYH)	0	3	1	19	13	1	1	4	1	1	7	1	0	20	1	0	2	0	1	1	0	0	1	0	2	1	2	2	1	1	0	6	3	2	3	0	0	4	0
GLY-ASP-ARG (GDR)	5	6	6	5	7	6	7	10	2	3	5	4	3	31	3	2	6	1	0	10	3	3	3	0	0	3	0	3	7	2	1	5	3	3	2	2	1	2	1
GLY-ILE-PHE (GIF)	1	20	2	5	12	3	1	6	3	8	8	6	11	69	9	3	7	6	7	8	6	4	7	3	2	6	3	6	12	14	8	37	7	4	15	7	6	24	5
LYS-TYR-ILE (KYI)	1	6	0	2	5	2	0	12	3	1	3	1	2	19	1	1	10	0	0	2	0	3	4	0	1	2	0	3	4	0	1	5	1	2	1	0	2	2	1
PRO-TYR-ASP (PYD)	1	7	3	0	8	0	0	16	0	0	5	2	3	28	4	2	7	0	2	7	0	3	3	1	4	4	0	2	9	1	0	6	2	0	7	3	1	8	3
GLN-ASP-MET (QDM)	2	2	0	0	6	2	2	20	1	1	9	5	7	22	2	1	7	2	0	2	1	2	4	0	3	1	0	1	3	1	2	3	1	0	1	0	2	1	1
GLY-ILE-LEU (GIL)	4	16	3	9	19	4	5	13	6	4	17	14	12	81	6	5	14	11	4	10	5	6	26	8	2	12	6	2	18	10	6	22	6	9	25	6	6	11	4
ILE-ASP-PHE (IDF)	5	3	2	2	7	1	1	6	1	2	5	2	4	25	4	3	3	1	3	3	0	0	1	0	1	4	2	0	25	4	0	5	2	1	1	1	3	4	3
GLY-ASP-GLN (GDQ)	7	24	0	2	1	2	1	12	4	3	5	4	6	42	4	2	3	2	2	19	4	7	13	2	0	4	0	4	5	6	5	7	4	4	11	5	2	5	5
TRP-LEU-VAL (WLV)	2	3	0	1	2	1	1	3	2	4	9	0	5	25	1	1	0	1	1	4	0	2	8	1	3	8	0	4	3	4	1	5	2	3	13	5	7	5	2
PHE-TYR-GLU (FYE)	1	4	1	4	2	0	0	7	2	0	10	3	1	23	3	1	1	1	3	0	3	4	5	0	1	3	1	2	6	10	0	7	2	3	7	0	2	6	2
LEU-SER-CYS (LSC)	3	5	0	2	0	0	2	0	0	3	4	0	3	21	0	1	6	3	15	7	3	1	7	3	1	3	0	2	5	5	2	2	0	5	3	0	2	0	1
TYR-THR-GLU (YTE)	3	5	3	4	3	1	1	4	0	3	14	1	0	22	4	5	1	4	3	5	1	1	5	1	1	5	0	0	1	0	1	5	3	4	3	2	0	4	3
GLY-LYS-LEU (GKL)	6	31	11	12	41	13	10	46	13	11	47	20	31	149	14	17	32	11	15	41	3	6	27	4	1	26	9	7	35	9	18	35	8	10	34	9	12	25	8
PRO-TYR-LYS (PYK)	4	4	2	3	7	0	1	6	3	4	7	0	2	25	1	1	1	4	5	3	2	3	4	2	6	8	1	0	2	3	3	5	2	0	9	0	0	7	4
GLN-ASN-LEU (QNL)	4	12	3	1	3	1	1	3	1	3	5	4	2	23	0	2	4	3	1	5	1	0	6	4	1	3	1	0	6	2	2	4	0	3	4	6	2	8	1
GLY-LYS-MET (GKM)	1	6	1	2	4	4	6	6	3	2	13	4	2	26	3	3	2	0	5	11	3	2	6	3	0	4	1	1	4	0	3	6	0	2	6	1	0	4	3
GLY-GLU-GLN (GEQ)	2	16	3	5	11	5	5	8	2	2	9	6	8	44	3	2	12	4	2	20	5	4	7	0	0	1	1	0	4	6	6	22	1	3	8	1	3	16	2
GLY-ILE-HIS (GIH)	3	7	1	1	4	1	1	3	3	3	6	0	3	24	1	1	3	0	3	5	4	2	10	1	1	5	2	0	5	3	1	9	2	0	9	2	6	6	1
GLY-TYR-LYS (GYK)	0	9	1	3	3	1	1	5	0	5	6	3	3	29	3	2	5	4	3	2	2	2	13	1	1	14	2	3	7	3	2	8	4	0	1	3	5	9	7
GLY-VAL-GLN (GVQ)	3	7	1	3	6	2	1	9	1	4	3	1	4	25	0	5	4	1	4	7	4	0	14	0	0	2	3	2	2	1	13	5	5	3	7	1	1	0	0
GLY-ASP-HIS (GDH)	2	5	0	2	7	0	1	2	1	3	5	3	3	18	1	1	6	4	1	16	1	0	3	0	0	4	0	0	3	0	2	8	2	1	3	0	0	3	0
LYS-SER-LEU (KSL)	1	14	11	6	13	5	7	23	5	7	15	5	5	61	8	8	5	4	4	5	5	1	14	1	3	16	2	8	19	9	7	26	1	9	16	2	5	18	5
THR-GLN-GLU (TQE)	1	7	4	8	14	8	0	6	0	1	2	0	0	22	1	4	3	1	4	6	1	0	5	1	1	4	3	2	4	0	0	4	2	1	4	2	2	8	1
GLY-TYR-ILE (GYI)	6	12	2	5	7	2	2	2	1	3	15	2	10	33	4	3	9	3	1	11	5	1	8	0	1	6	2	2	8	1	4	6	4	1	10	1	2	8	3
GLY-PHE-GLN (GFQ)	1	3	3	1	5	1	2	6	1	1	4	2	4	23	4	0	2	0	6	6	4	1	9	0	0	9	3	1	6	2	5	5	2	1	3	1	2	13	2
ASN-TYR-LEU (NYL)	1	7	1	1	6	2	2	6	0	1	3	4	4	22	2	0	5	0	3	5	0	1	6	0	1	6	7	2	6	3	3	9	3	5	4	0	2	3	2
ASN-TYR-ILE (NYI)	0	6	3	1	11	1	6	6	2	3	31	4	1	38	3	2	4	1	6	10	2	2	11	3	4	5	2	2	7	3	0	6	3	3	7	1	3	30	6
GLY-GLU-MET (GEM)	2	16	1	6	6	4	3	9	3	4	11	5	4	35	4	0	4	0	4	11	4	3	6	3	0	0	7	1	13	1	4	12	1	0	16	5	0	11	2
GLY-ASP-ASN (GDN)	2	3	2	1	6	3	0	3	2	2	12	6	7	19	2	0	2	3	2	0	2	1	3	0	0	2	5	1	8	8	1	4	2	0	4	0	0	2	1
ALA-TYR-HIS (AYH)	0	3	1	0	5	1	1	4	1	1	7	2	2	17	1	2	3	4	0	3	1	2	7	0	2	8	0	3	1	3	0	1	1	2	3	2	2	10	4
GLY-GLU-ASN (GEN)	6	19	7	2	4	2	3	11	3	4	12	0	10	38	6	2	17	2	8	7	2	2	12	3	1	6	1	1	5	1	4	6	10	3	10	2	3	11	1
GLY-ASP-ASP (GDD)	4	5	3	1	10	0	1	6	2	2	9	0	2	26	3	1	9	2	3	15	0	5	11	5	0	5	2	2	5	2	2	6	1	2	3	2	3	7	3
GLY-PHE-LYS (GFK)	0	3	4	2	14	4	4	16	7	1	12	3	5	35	3	0	8	2	0	3	2	2	9	2	0	13	4	3	9	5	4	5	4	2	17	6	4	9	3
PRO-GLN-ASN (PQN)	1	2	0	1	1	3	0	3	1	6	12	14	6	16	2	0	6	2	2	3	1	2	2	0	1	4	1	1	2	0	1	0	0	2	2	1	0	4	0
ILE-TYR-GLU (IYE)	2	9	1	3	9	1	5	5	0	3	6	3	3	20	1	1	9	4	3	4	1	1	2	3	2	1	2	0	1	2	0	6	0	1	4	4	0	9	2
MET-ILE-ILE (MII)	3	9	0	1	9	2	1	11	2	0	5	3	3	19	6	3	4	1	3	3	1	1	2	1	0	1	1	0	1	0	2	7	2	2	2	1	3	10	2
GLY-LEU-ASN (GLN)	3	9	3	3	6	3	1	9	1	2	9	6	6	28	3	2	12	1	0	7	1	0	6	1	3	4	2	2	11	2	2	5	2	2	8	7	5	9	2
TRP-LYS-ALA (WKA)	1	3	0	0	1	0	1	3	0	3	7	4	3	15	5	5	4	2	0	21	3	1	1	0	1	0	1	1	5	0	0	2	0	1	0	1	2	3	1
GLY-PHE-SER (GFS)	2	17	1	1	6	4	2	12	1	3	9	2	7	33	3	2	13	1	1	7	2	4	13	2	0	7	4	1	12	4	2	9	3	3	11	0	5	11	3
ALA-TYR-ASN (AYN)	1	5	0	3	6	0	0	8	0	9	9	1	0	21	2	6	7	1	1	6	4	2	5	0	1	2	2	1	5	2	4	5	2	0	8	1	3	8	1
