## Supplementary material for "A streamlined nanopore-compatible 5PSeq protocol for rapid phenotypic antimicrobial sensitivity testing": Interactive s5PSeq: amino_acid_pauses.txt

	-30	-29	-28	-27	-26	-25	-24	-23	-22	-21	-20	-19	-18	-17	-16	-15	-14	-13	-12	-11	-10	-9	-8	-7	-6	-5	-4	-3	-2	-1	0	1	2	3	4	5	6	7	8
ALA	880	2893	875	937	2912	890	919	3134	842	957	2971	795	825	2095	770	822	1679	826	1052	3397	904	1029	2887	963	888	2919	1427	1261	3467	772	830	3385	720	893	2884	809	906	2956	918
ARG	513	1607	493	517	1540	482	594	1638	504	495	1560	520	535	1682	482	476	1420	473	501	1409	504	557	2007	553	615	1977	460	551	1817	582	578	1286	609	491	1583	426	456	1537	471
ASN	445	1416	391	434	1390	400	424	1389	415	467	1365	411	495	1431	446	490	1582	378	408	1153	371	356	1098	357	447	1353	278	379	1255	467	482	1224	544	430	1530	528	615	1557	449
ASP	677	2077	553	656	1986	542	721	2076	577	608	1980	589	647	1893	587	733	2776	546	604	1444	546	602	2280	651	665	2223	577	599	1824	433	437	2125	681	607	1883	543	598	1871	560
CYS	84	227	62	73	206	76	85	251	63	79	235	104	98	263	70	96	254	75	100	368	92	81	175	77	113	282	79	153	321	107	85	244	112	80	244	75	77	262	91
GLN	431	1358	406	444	1275	433	437	1337	414	411	1244	386	500	1711	406	362	989	398	417	1481	381	523	1495	415	479	1350	384	349	1140	296	764	964	296	480	1394	376	414	1425	382
GLU	1060	3090	912	991	3310	883	987	3085	878	1002	3080	862	903	2723	807	1040	3049	854	875	2936	898	1129	3144	930	961	2842	770	739	2501	680	630	2566	656	1046	3081	891	939	2957	832
GLY	913	2940	901	962	2829	951	939	2997	897	892	2802	901	899	2573	862	865	2548	949	1221	5275	941	926	2793	985	1145	3251	1052	1111	3130	775	299	2073	961	848	2749	778	897	2905	866
HIS	257	717	256	253	720	208	261	754	227	227	748	224	265	848	261	196	599	203	257	888	232	240	811	230	273	680	182	190	632	225	400	639	292	208	819	215	264	802	231
ILE	772	2584	750	796	2703	726	791	2517	757	841	2650	799	865	3063	741	925	2922	780	848	2759	720	798	2374	733	726	2379	607	831	2600	969	887	2755	941	825	2675	828	897	2752	849
LEU	993	3090	915	1088	3176	949	1027	3220	937	1022	3409	911	1133	3786	950	1088	3431	982	1054	2896	996	1077	3531	918	1052	3621	984	1143	3289	1307	1677	3690	862	1153	3280	1011	1063	3206	1035
LYS	840	2642	720	853	2629	737	734	2636	759	856	2594	748	790	2770	772	922	2815	802	873	2716	730	925	3389	680	763	2387	598	619	2292	623	895	2137	620	867	2774	842	1053	2877	895
PHE	395	1302	400	414	1357	341	432	1222	359	457	1416	388	456	1579	455	454	1730	418	459	1269	426	387	1001	349	368	1184	393	571	1416	604	607	1664	520	447	1458	555	472	1375	388
PRO	386	1135	385	330	1183	380	362	1177	310	378	1219	359	422	1242	359	331	1057	383	419	1770	410	428	1643	338	406	1313	588	377	1437	343	712	1369	318	452	1234	357	365	1254	334
SER	693	2101	611	676	2115	643	728	2117	620	699	2078	653	756	2317	712	745	2763	594	611	1377	607	699	1796	658	740	2502	600	752	2264	628	637	2472	794	710	2185	651	683	2311	661
THR	629	1964	562	589	1990	546	589	1848	575	660	1991	533	606	1917	543	569	1395	583	565	1551	564	582	1916	508	655	1950	520	555	1904	538	769	2397	541	750	2270	580	690	2227	640
TRP	135	301	110	116	244	80	92	296	87	108	291	98	92	307	100	119	488	91	126	356	103	104	183	91	132	253	100	155	344	105	98	189	71	119	291	74	68	273	79
TYR	368	1130	316	361	1046	334	343	996	330	391	1092	352	354	1235	358	428	1862	303	273	748	253	269	770	275	333	855	257	399	996	328	441	1039	450	360	1201	315	394	1158	332
VAL	886	2761	753	897	2871	820	977	2799	859	892	2865	787	841	2124	807	918	2650	886	911	2248	839	877	2620	855	803	2660	852	967	3469	812	474	3633	821	874	2710	889	887	2778	770
TERM	24	79	38	36	99	41	36	106	44	39	80	47	41	87	48	52	205	40	71	41	35	41	53	41	48	73	60	69	86	75	76	46	69	0	0	0	0	0	0
MET	266	860	240	274	802	219	253	853	266	284	840	279	275	952	250	232	581	242	261	647	269	270	854	258	332	885	157	230	874	315	269	1201	148	371	894	261	326	861	261
