## Supplementary material for "A streamlined nanopore-compatible 5PSeq protocol for rapid phenotypic antimicrobial sensitivity testing": Interactive s5PSeq: amino_acid_stats.txt

	F0	F1	F2	FPI	F	F_perc	peak_pos	peak_scale	usage	genome_usage_abs	genome_usage_fraction	usage_normalized
ALA	8309	24887	8292	1.58412218302995	1.0	59.98602005399152	-11	1.2284726965885804	41488	67605	0.07737772990988909	0.048914817571965086
ARG	4803	14840	4471	1.67822746013364	1.0	61.54101351911753	-8	1.2171832884097036	24114	35976	0.041176558113130236	0.053426058811060675
ASN	3966	12177	3447	1.7160293293689088	1.0	62.159264931087286	-14	1.1692535107169253	19590	34158	0.03909575472615918	0.04571289832721091
ASP	5913	18735	5168	1.7576478950216905	1.0	62.8353903944191	-14	1.333546837469976	29816	46491	0.05321156780179947	0.05111839951207154
CYS	809	2261	698	1.585281575153705	1.0	60.00530785562632	-11	1.4648385670057498	3768	6387	0.007310281206041884	0.0470230433950579
GLN	4004	12240	3623	1.6824159531601397	1.0	61.609704535158805	-17	1.2580882352941176	19867	33442	0.03827625240213757	0.04735183406861826
GLU	8948	27259	7794	1.7032607550651813	1.0	61.950864753073795	-26	1.0928500678674933	44001	65721	0.07522138580589927	0.05336483114655148
GLY	8762	28008	8439	1.7033465267712338	1.0	61.95226614169746	-11	1.695051413881748	45209	60518	0.06926625928092105	0.0595438743612685
HIS	2229	6765	2023	1.6699483373327948	1.0	61.4051012072252	-11	1.1813747228381375	11017	19571	0.02240011170869668	0.04486907210128833
ILE	7362	23951	6613	1.7772376094242148	1.0	63.15192743764172	-17	1.150974907102	37926	63858	0.07308907738459725	0.04733893508786634
LEU	9534	30160	8542	1.7385609664850232	1.0	62.52591425491334	-17	1.1297745358090185	48236	83980	0.09611983962476865	0.04578172707790738
LYS	7556	24578	6546	1.8014677375110701	1.0	63.541882109617376	-8	1.240987875335666	38680	61489	0.07037762346615146	0.05014016873416833
PHE	3822	12060	3529	1.7142174804882941	1.0	62.12972026170728	-14	1.291044776119403	19411	37685	0.04313260486138851	0.04105595378683816
PRO	3462	11739	3512	1.751251246845246	1.0	62.73179073371453	-11	1.3570150779453105	18713	31912	0.0365250812348847	0.046739724711934445
SER	6347	19166	5698	1.6701148801896706	1.0	61.407836980551735	-14	1.2974538244808516	31211	53711	0.06147526442112347	0.04631708312192201
THR	5444	16522	4934	1.6708598956128202	1.0	61.42007434944238	-20	1.0845539280958723	26900	47493	0.05435841323290233	0.045146016113190954
TRP	1024	2719	860	1.5292771864119767	1.0	59.070171627199656	-14	1.615299742552409	4603	8279	0.00947578176057942	0.04431592800633291
TYR	3120	9734	2778	1.7228069522167653	1.0	62.26970317297851	-14	1.721594411341689	15632	29727	0.03402422567903665	0.04191410713165066
VAL	8002	23598	7458	1.6101242728518572	1.0	60.417840135183575	-26	1.0949656750572083	39058	59764	0.06840326381679773	0.05209152837119476
TERM	388	823	394	1.0737238231142734	1.0	51.27725856697819	-14	2.24179829890644	1605	2724	0.0031177714115011887	0.04696395782413742
MET	2447	7274	2180	1.652671826890321	1.0	61.12091420889001	-17	1.1778938685729998	11901	23210	0.026565152151594194	0.04087004073776401
