## Supplementary material for "A streamlined nanopore-compatible 5PSeq protocol for rapid phenotypic antimicrobial sensitivity testing": Interactive s5PSeq: codon_pauses.txt

	-30	-29	-28	-27	-26	-25	-24	-23	-22	-21	-20	-19	-18	-17	-16	-15	-14	-13	-12	-11	-10	-9	-8	-7	-6	-5	-4	-3	-2	-1	0	1	2	3	4	5	6	7	8
ALA_GCT	214	673	214	247	754	230	236	841	225	243	759	222	206	513	224	182	379	218	247	986	223	284	781	228	247	755	408	341	893	187	249	1014	214	195	771	226	258	807	250
ALA_GCC	177	479	160	140	471	166	165	429	115	117	437	112	125	361	117	132	227	119	148	463	159	155	552	170	152	476	326	421	686	132	108	581	204	140	465	149	159	446	142
ALA_GCA	242	793	249	255	775	210	259	897	239	302	871	226	232	625	202	238	493	256	324	1145	243	285	740	290	228	764	311	252	790	184	218	843	176	235	814	208	244	853	278
ALA_GCG	247	948	252	295	912	284	259	967	263	295	904	235	262	596	227	270	580	233	333	803	279	305	814	275	261	924	382	247	1098	269	255	947	126	323	834	226	245	850	248
ARG_CGT	130	469	120	151	417	129	196	481	134	136	458	175	159	488	141	115	377	132	119	344	122	149	516	142	189	586	114	155	478	190	181	406	157	141	464	106	117	422	135
ARG_CGG	71	147	47	55	187	67	77	163	50	71	195	43	74	243	63	67	148	52	71	227	72	90	246	84	83	242	74	66	229	80	88	118	41	53	177	56	45	190	64
ARG_CGC	111	398	136	118	398	106	121	420	125	100	398	140	120	404	105	116	400	106	130	371	115	116	533	123	146	466	111	189	565	134	156	340	192	98	314	110	102	364	88
ARG_CGA	50	138	43	32	94	28	41	107	37	33	88	29	31	84	32	38	85	28	23	71	46	37	161	31	26	120	20	26	98	36	49	88	41	27	86	20	34	127	63
ARG_AGA	122	368	117	130	361	118	127	341	126	124	336	111	130	357	114	97	288	121	123	331	120	137	441	136	144	487	118	91	355	104	86	279	151	124	456	103	129	360	94
ARG_AGG	29	87	30	31	83	34	32	126	32	31	85	22	21	106	27	43	122	34	35	65	29	28	110	37	27	76	23	24	92	38	18	55	27	48	86	31	29	74	27
ASN_AAT	213	659	190	229	668	185	195	698	222	254	686	228	276	731	231	241	842	195	220	559	183	178	558	198	222	774	147	224	631	283	312	660	244	240	870	271	339	787	205
ASN_AAC	232	757	201	205	722	215	229	691	193	213	679	183	219	700	215	249	740	183	188	594	188	178	540	159	225	579	131	155	624	184	170	564	300	190	660	257	276	770	244
ASP_GAT	453	1300	340	427	1216	336	483	1335	353	392	1216	351	393	1183	358	450	1792	336	403	904	352	406	1372	411	419	1481	385	367	1107	300	323	1368	352	375	1203	330	395	1164	366
ASP_GAC	224	777	213	229	770	206	238	741	224	216	764	238	254	710	229	283	984	210	201	540	194	196	908	240	246	742	192	232	717	133	114	757	329	232	680	213	203	707	194
CYS_TGT	37	92	25	26	93	27	30	114	31	38	92	49	31	120	31	36	106	24	38	175	30	31	71	34	56	121	38	50	104	57	32	103	44	46	134	37	35	97	41
CYS_TGC	47	135	37	47	113	49	55	137	32	41	143	55	67	143	39	60	148	51	62	193	62	50	104	43	57	161	41	103	217	50	53	141	68	34	110	38	42	165	50
GLN_CAA	223	706	187	195	640	224	232	689	216	199	684	208	262	840	205	196	479	232	263	943	215	259	744	222	238	610	224	199	581	142	394	505	176	210	813	214	241	816	215
GLN_CAG	208	652	219	249	635	209	205	648	198	212	560	178	238	871	201	166	510	166	154	538	166	264	751	193	241	740	160	150	559	154	370	459	120	270	581	162	173	609	167
GLU_GAA	747	2169	622	659	2347	589	680	2121	587	655	2165	577	612	1811	533	640	1950	595	590	2184	602	750	2146	616	590	1812	521	480	1702	454	438	1828	477	638	2191	635	681	2134	618
GLU_GAG	313	921	290	332	963	294	307	964	291	347	915	285	291	912	274	400	1099	259	285	752	296	379	998	314	371	1030	249	259	799	226	192	738	179	408	890	256	258	823	214
GLY_GGT	166	652	200	226	594	194	186	669	181	187	650	163	166	589	186	170	465	200	250	1149	204	174	564	219	284	766	217	195	691	185	85	544	219	171	700	147	204	674	177
GLY_GGC	286	971	296	310	938	274	313	982	328	297	894	310	285	834	235	261	673	298	385	1678	276	317	995	295	345	908	368	560	1240	231	92	714	383	255	748	273	288	951	289
GLY_GGA	309	926	274	293	941	331	290	956	258	292	903	293	303	841	323	281	1017	309	414	1685	299	313	834	331	391	1141	341	220	801	231	98	601	277	251	919	240	290	883	283
GLY_GGG	152	391	131	133	356	152	150	390	130	116	355	135	145	309	118	153	393	142	172	763	162	122	400	140	125	436	126	136	398	128	24	214	82	171	382	118	115	397	117
HIS_CAT	155	428	146	150	433	127	150	466	140	142	405	139	169	499	190	125	405	122	162	509	130	146	490	143	179	401	95	106	369	146	274	394	157	127	532	139	159	478	140
HIS_CAC	102	289	110	103	287	81	111	288	87	85	343	85	96	349	71	71	194	81	95	379	102	94	321	87	94	279	87	84	263	79	126	245	135	81	287	76	105	324	91
ILE_ATT	396	1268	360	442	1388	369	390	1253	393	448	1354	424	428	1574	387	478	1579	364	399	1339	344	406	1056	383	360	1201	290	438	1324	565	528	1536	422	456	1473	439	479	1455	444
ILE_ATC	312	1094	326	281	1137	275	324	1055	299	305	1081	294	351	1285	290	363	1032	337	371	1208	317	321	1150	306	313	1017	272	326	1092	341	295	1021	455	299	996	328	351	1081	328
ILE_ATA	64	222	64	73	178	82	77	209	65	88	215	81	86	204	64	84	311	79	78	212	59	71	168	44	53	161	45	67	184	63	64	198	64	70	206	61	67	216	77
LEU_TTA	202	556	197	219	616	162	168	611	189	198	630	184	213	703	208	233	915	197	184	557	190	183	541	136	189	620	167	252	581	203	187	721	155	252	699	232	262	726	246
LEU_TTG	137	430	122	146	422	122	136	387	138	141	495	130	128	522	143	185	698	149	134	374	123	143	410	127	138	473	114	203	543	251	156	582	88	198	458	148	121	413	138
LEU_CTT	323	965	257	308	931	290	314	988	274	296	1137	258	332	1152	240	308	869	264	277	756	304	262	1063	254	286	1052	252	311	899	436	637	1039	284	245	952	262	303	931	313
LEU_CTC	91	319	108	125	339	122	93	323	85	107	331	88	130	377	109	123	297	92	110	352	119	122	470	120	126	416	138	139	365	109	210	331	168	85	346	113	110	352	101
LEU_CTA	29	118	42	57	167	39	43	151	42	36	123	35	58	141	37	49	101	65	79	117	31	57	167	37	44	127	52	38	130	34	78	173	26	39	133	42	44	125	46
LEU_CTG	211	702	189	233	701	214	273	760	209	244	693	216	272	891	213	190	551	215	270	740	229	310	880	244	269	933	261	200	771	274	409	844	141	334	692	214	223	659	191
LYS_AAA	580	1865	492	591	1801	491	523	1791	514	565	1847	499	555	1839	513	611	1858	568	635	2025	532	624	2309	440	500	1588	443	449	1607	407	624	1518	470	559	1935	618	780	2133	685
LYS_AAG	260	777	228	262	828	246	211	845	245	291	747	249	235	931	259	311	957	234	238	691	198	301	1080	240	263	799	155	170	685	216	271	619	150	308	839	224	273	744	210
PHE_TTT	228	799	234	258	874	201	255	760	198	288	816	240	235	907	280	272	1029	230	269	726	265	242	543	200	193	641	217	314	763	399	433	1037	282	294	912	327	300	873	243
PHE_TTC	167	503	166	156	483	140	177	462	161	169	600	148	221	672	175	182	701	188	190	543	161	145	458	149	175	543	176	257	653	205	174	627	238	153	546	228	172	502	145
PRO_CCT	122	361	113	103	383	104	98	388	81	120	412	109	117	405	117	93	279	125	157	638	135	131	540	82	135	424	194	117	448	107	226	426	148	132	411	116	114	394	103
PRO_CCC	15	33	20	12	50	25	17	53	13	22	63	16	12	69	16	26	61	16	17	62	24	21	104	22	18	72	45	40	104	39	58	99	34	20	70	23	17	66	21
PRO_CCA	94	223	100	68	259	86	82	205	56	75	247	79	75	235	63	76	206	90	99	404	82	101	301	71	71	255	93	69	222	45	123	252	48	88	263	73	59	242	72
PRO_CCG	155	518	152	147	491	165	165	531	160	161	497	155	218	533	163	136	511	152	146	666	169	175	698	163	182	562	256	151	663	152	305	592	88	212	490	145	175	552	138
SER_TCT	170	526	135	166	499	178	171	495	148	174	562	168	177	582	137	136	522	127	140	288	131	152	403	156	179	588	163	191	562	187	196	726	172	198	562	167	149	522	143
SER_TCC	73	209	60	75	218	66	86	239	58	62	190	73	78	237	63	87	326	68	95	165	76	81	192	75	92	300	90	142	286	58	51	324	114	65	230	86	66	251	98
SER_TCA	152	483	133	155	505	125	155	489	133	129	466	133	152	509	164	169	589	129	134	343	141	169	425	174	126	570	139	155	452	103	147	595	140	158	506	142	155	552	166
SER_TCG	51	169	48	49	186	61	58	208	50	45	147	53	65	159	55	63	244	45	34	84	46	58	153	49	51	226	47	70	223	64	61	206	39	73	187	43	60	163	46
SER_AGT	71	216	66	67	203	65	75	188	80	71	226	75	70	251	74	85	323	59	57	143	71	104	166	56	97	280	50	51	205	93	60	191	97	68	270	75	85	269	64
SER_AGC	176	498	169	164	504	148	183	498	151	218	487	151	214	579	219	205	759	166	151	354	142	135	457	148	195	538	111	143	536	123	122	430	232	148	430	138	168	554	144
THR_ACT	124	377	101	108	379	117	109	401	129	113	431	86	96	407	88	81	258	119	103	273	114	100	376	94	113	449	108	118	367	141	181	467	106	131	485	119	140	464	131
THR_ACC	82	193	56	87	244	52	82	189	70	63	199	49	78	194	44	57	118	55	63	165	72	60	210	56	71	196	71	56	230	61	60	301	119	62	225	63	69	219	89
THR_ACA	273	863	256	260	849	235	234	774	249	294	852	246	285	846	240	273	676	265	265	778	233	255	864	212	263	764	211	255	728	203	313	1065	231	283	1044	260	309	964	271
THR_ACG	150	531	149	134	518	142	164	484	127	190	509	152	147	470	171	158	343	144	134	335	145	167	466	146	208	541	130	126	579	133	215	564	85	274	516	138	172	580	149
TRP_TGG	135	301	110	116	244	80	92	296	87	108	291	98	92	307	100	119	488	91	126	356	103	104	183	91	132	253	100	155	344	105	98	189	71	119	291	74	68	273	79
TYR_TAT	229	643	198	218	590	203	205	627	211	245	615	188	231	739	219	262	1155	187	155	363	147	154	449	152	189	504	135	234	551	198	282	645	234	210	748	186	244	643	211
TYR_TAC	139	487	118	143	456	131	138	369	119	146	477	164	123	496	139	166	707	116	118	385	106	115	321	123	144	351	122	165	445	130	159	394	216	150	453	129	150	515	121
VAL_GTT	252	832	221	271	877	223	291	869	279	240	822	229	249	656	239	275	849	249	291	682	219	250	681	274	226	855	255	276	992	263	196	1195	281	274	893	283	308	907	219
VAL_GTC	207	702	164	236	661	212	230	625	180	207	700	196	198	447	181	193	460	226	221	604	246	232	771	192	221	642	248	251	958	147	95	743	243	163	586	204	170	657	192
VAL_GTA	235	613	199	197	653	197	251	643	214	212	671	204	190	521	179	209	663	187	200	538	192	188	535	191	182	565	161	193	599	154	98	733	171	167	610	183	211	620	201
VAL_GTG	192	614	169	193	680	188	205	662	186	233	672	158	204	500	208	241	678	224	199	424	182	207	633	198	174	598	188	247	920	248	85	962	126	270	621	219	198	594	158
TERM_TAA	17	51	29	29	71	27	23	56	20	20	56	31	20	56	35	43	123	18	17	30	20	23	26	25	17	52	44	30	66	57	43	39	59	0	0	0	0	0	0
TERM_TGA	5	10	6	3	16	11	11	34	22	8	10	11	10	16	13	6	53	15	52	5	11	15	23	13	23	2	10	34	13	14	22	1	8	0	0	0	0	0	0
TERM_TAG	2	18	3	4	12	3	2	16	2	11	14	5	11	15	0	3	29	7	2	6	4	3	4	3	8	19	6	5	7	4	11	6	2	0	0	0	0	0	0
MET_ATG	266	860	240	274	802	219	253	853	266	284	840	279	275	952	250	232	581	242	261	647	269	270	854	258	332	885	157	230	874	315	269	1201	148	371	894	261	326	861	261
