## Supplementary material for "A streamlined nanopore-compatible 5PSeq protocol for rapid phenotypic antimicrobial sensitivity testing": Interactive s5PSeq: data_summary.txt

NumOfReads	64981
NumOfReadsDownsampled	63584
NumOfMapPositions	48595
NumOfTranscripts	4325
NumOfMapTranscripts	2731
MinNumOfReadsPerTranscript	0
MaxNumOfReadsPerTranscript	1170
MedianNumOfReadsPerTranscript	2
