## Supplementary material for "A streamlined nanopore-compatible 5PSeq protocol for rapid phenotypic antimicrobial sensitivity testing": Interactive s5PSeq: dicodon_pauses.txt

	-27	-26	-25	-24	-23	-22	-21	-20	-19	-18	-17	-16	-15	-14	-13	-12	-11	-10	-9	-8	-7	-6	-5	-4	-3	-2	-1	0	1	2	3	4	5	6	7	8	9	10	11
TYR-PRO_TACCCT	2	5	0	1	4	0	1	0	0	0	16	2	5	22	0	1	0	1	10	9	0	0	2	6	1	1	2	1	5	2	2	2	1	2	7	1	0	3	1
LEU-THR_TTGACT	1	6	0	1	2	2	2	7	3	3	11	1	3	29	2	1	7	2	0	1	5	0	6	1	2	12	1	3	15	0	10	4	0	2	8	3	1	7	2
GLU-PRO_GAACCA	2	4	2	0	2	2	0	0	1	0	5	2	6	20	0	2	3	5	4	10	1	0	6	0	1	5	2	0	3	2	3	8	5	0	2	2	2	3	0
LYS-LEU_AAGTTA	3	2	1	4	6	3	1	4	1	2	8	2	8	23	3	4	8	2	0	7	4	1	6	2	0	2	0	2	3	0	1	4	1	1	8	0	2	6	0
TRP-SER_TGGAGC	7	7	2	2	10	3	2	6	2	2	11	3	1	26	3	2	5	1	1	0	2	1	3	0	4	12	2	3	3	0	2	2	1	3	7	2	4	9	5
ILE-GLY_ATAGGC	1	5	2	1	7	5	0	6	0	2	6	1	0	19	1	0	4	1	1	7	0	0	6	0	4	3	1	3	4	1	0	8	5	0	4	1	2	7	0
SER-PRO_AGTCCT	1	2	1	2	2	0	0	4	2	2	8	1	16	25	1	3	2	0	1	7	2	3	21	0	0	2	1	0	5	2	1	5	1	1	4	1	15	12	2
TYR-ILE_TATATC	3	16	5	7	14	5	3	15	5	1	38	8	7	56	7	2	5	5	3	11	1	2	16	1	4	8	3	4	12	1	9	19	2	5	14	8	4	36	5
TYR-MET_TATATG	1	10	2	3	6	2	3	11	5	8	13	10	3	42	8	2	6	0	2	7	1	3	6	3	9	19	3	4	8	6	2	24	1	10	22	4	4	14	3
PHE-GLN_TTCCAG	0	3	2	2	8	0	6	9	3	3	6	4	3	22	3	2	3	1	0	2	3	2	10	0	3	14	1	3	5	0	1	6	1	2	9	2	1	11	1
TRP-GLN_TGGCAG	3	10	0	1	3	3	4	9	9	4	9	3	6	21	4	2	4	2	0	1	2	4	9	1	2	6	1	0	4	0	5	4	0	1	4	2	4	5	0
SER-ALA_TCGGCA	1	10	2	1	6	0	1	10	0	1	5	4	1	15	1	0	3	2	3	5	1	1	5	0	0	4	2	1	6	0	1	2	1	2	6	0	2	5	0
TRP-LEU_TGGCTT	3	3	2	1	4	3	4	7	3	1	3	2	1	25	2	1	11	3	3	3	2	2	9	4	6	24	1	3	11	3	5	3	0	3	7	3	2	11	1
TYR-SER_TATTCA	4	12	3	5	15	4	3	15	2	5	14	7	0	35	1	4	10	3	4	6	3	2	8	3	3	10	5	6	11	5	1	10	2	2	8	3	6	9	11
ASP-ARG_GACCGG	2	8	2	2	4	2	3	4	4	3	3	2	1	16	2	2	1	1	2	6	2	2	1	2	1	10	0	0	4	2	4	3	0	2	2	1	3	8	3
LYS-TYR_AAGTAC	3	4	3	0	7	2	0	1	1	1	9	2	0	17	2	1	12	1	2	7	1	3	8	0	0	4	2	0	13	0	0	6	0	1	4	0	0	6	5
LEU-GLN_TTACAA	2	11	4	1	14	2	2	12	8	8	10	1	6	41	4	4	8	2	1	10	3	4	23	8	3	5	6	2	22	5	6	8	3	7	17	3	3	27	5
TYR-GLN_TATCAA	10	12	2	5	9	10	4	14	5	10	25	3	11	42	5	2	3	1	7	12	3	3	17	2	2	7	6	7	22	1	6	10	5	1	11	5	2	17	3
TYR-PHE_TATTTC	1	4	4	2	5	1	2	12	1	4	10	6	8	26	2	0	4	0	3	7	2	0	1	2	3	19	5	8	8	3	3	11	3	0	11	2	3	10	4
ASP-LYS_GATAAG	9	16	4	2	21	1	1	15	6	8	22	10	9	48	7	4	8	6	6	11	5	7	28	6	9	20	4	2	17	4	5	7	5	9	20	1	7	7	4
LEU-MET_TTGATG	0	10	1	0	4	3	2	6	4	2	9	0	4	27	3	6	7	3	4	12	5	1	7	0	5	4	1	3	14	4	6	29	1	3	7	3	1	11	3
LEU-ARG_CTCCGT	1	3	2	0	4	0	3	2	0	10	8	3	2	15	0	0	10	1	1	6	1	0	4	0	5	10	3	1	2	1	2	2	2	0	7	0	1	8	0
ASP-ASP_GACGAC	0	11	1	2	5	1	7	12	5	2	21	2	1	26	0	1	7	2	4	15	2	2	12	2	3	17	2	1	3	2	2	9	7	4	5	2	2	5	2
ILE-GLN_ATACAG	2	7	1	2	7	4	0	10	1	2	4	0	6	15	2	1	6	2	0	5	1	1	5	2	0	6	1	0	6	1	3	3	0	1	4	3	2	2	3
ASN-TYR_AATTAC	1	6	0	0	6	0	2	3	0	3	6	2	0	14	0	8	3	2	2	7	2	4	1	2	3	3	0	3	3	0	1	9	3	0	7	2	0	3	2
TRP-PRO_TGGCCG	1	1	3	2	3	0	1	2	0	1	5	4	2	13	2	3	4	0	2	4	2	1	4	1	1	2	5	3	2	1	3	9	1	1	5	2	2	7	0
TRP-LEU_TGGCTG	3	9	4	2	10	4	7	11	7	4	8	5	6	32	3	4	13	4	2	12	1	7	7	3	6	16	7	2	7	4	3	12	4	4	7	4	3	6	8
SER-ILE_TCTATC	0	2	4	1	5	1	2	4	2	2	7	0	1	15	3	3	8	3	0	3	1	2	8	2	1	2	0	2	6	4	3	7	2	2	4	1	2	7	1
SER-GLY_TCCGGC	3	8	7	9	14	2	4	12	4	2	13	4	6	31	1	3	6	7	1	15	1	3	12	5	8	14	3	8	13	4	1	10	3	2	2	6	1	6	2
SER-GLN_TCACAG	1	10	1	2	4	2	0	5	1	2	6	0	0	15	3	2	6	2	3	6	2	3	8	2	2	7	0	0	0	1	7	2	2	1	3	0	3	9	1
ASP-HIS_GACCAC	1	5	3	0	4	0	0	6	2	2	1	0	0	13	0	5	4	5	1	7	5	1	9	3	0	2	0	0	8	1	1	3	1	1	7	3	0	4	0
TYR-LEU_TATCTG	3	14	1	2	2	1	1	15	0	7	10	5	4	28	2	1	4	2	2	5	3	2	3	5	3	6	2	4	12	4	4	20	2	7	24	6	8	8	2
TYR-ASN_TACAAC	1	17	4	3	5	1	2	16	3	4	9	3	6	30	4	1	16	8	6	10	4	2	6	6	6	6	4	3	6	8	1	7	4	2	10	3	3	17	4
PHE-VAL_TTCGTT	5	11	0	7	15	1	1	18	5	5	15	4	9	39	7	4	28	1	1	16	4	21	6	4	7	16	5	2	17	7	1	16	2	2	7	3	4	7	4
SER-SER_TCCAGC	2	11	4	0	2	2	3	9	4	0	6	0	1	22	0	1	9	8	1	4	2	4	8	3	3	11	0	0	24	1	0	11	10	2	2	1	4	8	2
TYR-HIS_TACCAT	2	5	4	2	5	1	1	4	3	3	5	3	2	15	0	2	2	0	3	10	3	3	5	2	2	4	0	1	3	2	5	4	1	5	7	1	2	3	2
ASN-TYR_AATTAT	7	9	5	5	9	8	0	17	5	5	15	7	2	42	6	4	46	5	1	6	6	4	16	4	2	13	4	4	7	5	6	16	4	4	19	3	6	24	6
SER-ILE_TCAATC	0	19	2	1	8	0	4	12	3	1	17	3	4	30	4	1	9	3	3	9	3	3	14	3	2	4	4	2	16	6	4	13	1	3	15	7	8	9	5
LEU-ILE_TTGATT	10	11	3	7	13	6	3	27	3	7	27	7	6	51	4	4	16	3	8	28	3	3	17	7	5	9	5	5	26	11	8	20	10	3	13	6	14	16	11
PHE-SER_TTTTCC	2	11	2	1	3	2	2	8	1	2	7	4	3	20	4	3	9	4	3	3	1	1	5	2	1	7	5	4	10	1	3	15	3	1	4	1	1	10	4
ILE-SER_ATCTCT	1	14	2	5	11	5	2	34	4	11	25	5	1	35	14	3	14	3	2	3	5	1	5	0	9	17	6	3	5	7	7	11	3	1	10	3	5	11	0
SER-ARG_AGCAGA	3	8	3	1	5	1	3	5	2	2	3	2	2	14	2	1	2	3	0	6	2	4	5	1	2	4	2	2	4	3	3	7	1	0	2	0	2	9	1
SER-LEU_AGCTTG	2	9	4	3	8	1	2	6	1	1	9	6	2	22	1	3	9	1	3	5	1	2	13	0	0	7	2	2	6	14	5	12	3	6	6	2	4	7	2
LEU-GLN_TTGCAG	4	12	4	5	4	6	6	7	5	1	12	2	11	32	2	3	10	9	12	8	5	6	13	5	6	20	9	5	16	3	2	10	0	1	10	1	4	7	5
LEU-TYR_TTGTAT	2	6	1	3	6	2	3	1	1	2	7	2	2	12	0	1	2	0	0	1	4	4	6	0	1	4	0	2	1	1	2	6	3	1	7	1	1	7	2
SER-MET_AGCATG	4	7	3	5	12	4	6	13	6	6	23	22	17	40	4	1	8	5	3	10	6	6	15	5	2	10	5	2	11	10	6	21	4	10	22	2	1	15	5
TYR-ILE_TATATT	6	14	8	3	20	2	7	11	9	7	18	7	7	42	13	5	10	7	1	9	0	6	5	6	3	12	2	6	14	10	6	29	6	6	19	9	8	12	10
SER-PHE_TCATTC	2	3	3	1	5	0	1	6	5	4	13	2	3	19	1	1	8	1	3	6	2	1	4	0	3	4	2	2	10	4	2	11	4	4	11	3	5	9	3
SER-ASP_AGCGAT	1	7	3	0	9	2	3	11	2	3	6	1	2	18	3	1	4	3	3	2	3	4	5	1	6	10	1	3	6	1	7	5	3	4	6	0	0	11	3
TYR-PRO_TATCCT	3	7	2	0	5	0	2	11	4	2	10	2	0	16	2	1	2	1	3	16	3	2	8	3	2	3	1	0	2	1	6	2	2	1	8	3	1	7	1
