## Supplementary material for "A streamlined nanopore-compatible 5PSeq protocol for rapid phenotypic antimicrobial sensitivity testing": Interactive s5PSeq: dipeptide_pauses.txt

	-27	-26	-25	-24	-23	-22	-21	-20	-19	-18	-17	-16	-15	-14	-13	-12	-11	-10	-9	-8	-7	-6	-5	-4	-3	-2	-1	0	1	2	3	4	5	6	7	8	9	10	11
TRP-GLN (WQ)	3	12	0	2	6	4	4	10	10	5	10	6	6	25	4	3	4	3	0	2	4	6	9	1	2	7	2	0	6	2	5	4	0	1	6	3	5	8	0
TYR-MET (YM)	2	20	6	5	11	3	7	27	7	9	25	15	12	61	8	5	11	4	4	16	4	6	9	6	9	27	3	7	17	11	6	43	3	13	29	9	8	25	6
TRP-LEU (WL)	8	14	10	9	27	9	14	36	14	6	17	10	14	76	6	16	50	10	8	21	8	15	21	9	13	53	9	11	23	9	13	31	9	8	23	11	8	29	16
TYR-ILE (YI)	19	65	16	16	72	15	18	67	27	13	95	30	25	150	25	13	42	18	12	42	6	11	37	14	19	45	15	23	50	25	20	79	15	19	77	26	20	89	21
TYR-CYS (YC)	1	5	3	4	6	3	4	20	3	2	8	2	0	16	0	0	3	1	0	3	3	1	18	1	3	2	1	2	5	1	1	3	5	3	7	3	0	7	5
TYR-GLN (YQ)	18	35	8	15	29	16	8	47	14	13	43	9	20	89	12	6	19	10	12	35	10	13	31	13	12	36	17	25	59	11	20	32	9	25	47	14	6	36	7
TRP-PRO (WP)	2	1	3	3	5	1	2	7	0	2	10	5	2	18	3	3	7	0	4	7	3	1	9	2	1	4	10	3	6	5	10	13	2	4	6	2	5	12	2
TYR-HIS (YH)	7	31	15	25	22	12	8	18	11	10	23	11	11	56	9	8	16	7	9	19	6	8	23	7	8	14	6	7	17	9	15	23	7	14	31	4	10	29	13
TYR-PRO (YP)	13	50	7	10	38	14	18	33	9	5	60	8	13	85	10	3	25	7	19	66	14	11	41	11	11	32	12	11	53	11	26	28	6	10	50	11	11	38	9
TYR-LYS (YK)	29	68	25	32	62	19	25	63	23	29	67	21	23	135	19	16	52	12	17	44	15	23	66	10	24	60	9	21	59	17	25	65	13	20	56	30	32	89	26
PHE-TYR (FY)	12	28	9	10	20	7	16	24	11	11	62	17	7	72	13	18	62	8	9	14	8	11	14	11	13	45	8	8	32	9	8	30	21	16	40	11	11	57	14
TYR-SER (YS)	19	66	16	21	54	13	19	69	20	23	81	20	26	124	13	18	63	14	21	31	15	18	33	20	32	56	16	20	68	30	17	74	16	32	76	20	33	66	26
ASP-MET (DM)	14	49	8	12	38	24	17	58	11	9	43	18	22	87	6	15	18	11	15	26	21	18	54	5	18	26	10	18	59	20	14	63	10	13	49	9	19	43	12
PHE-ASN (FN)	13	50	7	11	31	7	18	37	8	11	45	13	25	92	13	13	34	11	13	22	12	11	40	16	19	48	16	18	60	20	12	44	33	22	69	25	22	72	12
CYS-ASN (CN)	1	5	2	1	3	4	0	5	4	1	4	2	1	11	0	1	14	1	0	2	6	1	3	3	4	7	0	4	8	2	2	7	1	2	4	2	1	5	3
CYS-GLN (CQ)	0	8	2	1	4	0	2	6	2	0	13	0	2	12	0	2	7	3	1	2	1	2	7	5	7	19	3	1	2	0	3	4	1	0	2	2	3	8	3
ASP-PHE (DF)	28	78	14	25	69	16	13	73	16	23	95	20	31	136	26	15	69	24	34	83	19	11	37	12	16	57	15	21	77	29	19	88	24	20	88	47	23	79	25
TYR-TRP (YW)	5	10	2	0	4	3	2	11	6	1	7	4	2	17	1	3	8	1	5	7	1	1	8	9	8	9	3	10	9	3	5	6	4	5	7	2	1	6	4
ASP-HIS (DH)	15	39	37	29	48	9	9	37	14	16	36	9	20	83	21	15	25	12	10	58	17	13	56	11	13	40	10	7	40	19	18	36	14	11	37	16	12	55	11
TYR-LEU (YL)	27	78	19	22	77	40	28	73	27	35	90	27	37	162	26	31	70	29	29	57	26	29	72	26	26	82	21	43	85	27	27	115	15	38	108	39	43	93	25
TYR-PHE (YF)	10	38	14	12	33	7	9	33	11	19	49	18	33	86	19	8	32	9	15	19	10	13	13	13	15	43	21	33	50	64	29	76	24	11	62	20	12	37	14
TYR-ASN (YN)	10	52	28	13	32	10	28	55	7	20	41	9	24	75	12	11	35	11	11	33	13	11	20	14	15	31	9	14	30	17	11	46	16	8	43	15	14	51	12
TRP-PHE (WF)	0	11	1	2	13	3	5	12	4	2	17	5	1	21	3	7	25	6	2	3	8	15	5	3	5	11	2	3	10	3	4	8	3	3	9	3	7	7	2
ASP-TRP (DW)	6	14	9	5	15	6	3	16	3	5	21	4	11	33	6	10	15	7	8	30	4	7	9	7	7	26	5	6	18	4	6	13	2	3	22	2	7	19	6
ASP-TYR (DY)	16	69	15	21	59	17	19	63	15	23	56	17	19	109	29	31	70	25	13	53	20	24	54	16	20	45	14	13	52	19	22	53	22	18	78	15	24	67	17
ASP-LYS (DK)	40	154	35	50	145	42	40	149	39	60	161	42	57	244	44	36	86	32	41	137	50	31	195	33	39	137	31	30	147	31	42	100	34	52	150	42	58	120	39
TRP-LYS (WK)	10	28	4	5	31	5	11	26	4	10	27	9	15	46	8	25	31	11	13	15	10	16	47	9	5	13	1	3	17	4	7	15	6	4	38	3	8	25	2
ASP-ILE (DI)	55	177	65	90	175	52	48	144	46	59	130	53	48	289	39	61	127	52	56	190	47	45	176	52	29	129	35	24	211	86	49	153	50	47	158	51	42	196	47
TRP-SER (WS)	13	14	8	11	21	7	4	20	12	7	26	9	10	40	9	7	20	8	9	11	5	5	17	4	13	29	5	4	15	2	11	28	8	10	18	7	11	29	10
PHE-MET (FM)	6	29	4	9	23	7	9	34	9	7	36	10	11	52	11	9	19	8	6	14	7	10	24	10	6	14	11	16	37	17	13	47	6	17	36	9	13	30	13
SER-CYS (SC)	5	18	4	8	7	7	6	10	3	9	13	7	12	37	8	5	17	4	13	23	13	8	23	9	12	26	4	8	32	15	3	17	7	5	25	2	4	27	6
SER-GLN (SQ)	19	64	18	16	58	17	18	71	23	43	92	26	33	119	13	14	37	13	17	64	18	30	114	19	31	79	20	7	44	15	41	37	16	30	91	19	28	66	17
TRP-ASP (WD)	8	13	4	3	18	4	5	16	1	5	15	3	14	28	5	13	31	3	10	10	5	4	5	5	26	15	8	7	11	0	3	15	2	2	15	4	3	15	2
ASN-TYR (NY)	16	48	21	12	35	13	6	51	9	13	48	13	16	78	14	19	94	9	7	36	16	21	37	12	10	36	11	18	27	18	17	42	16	13	63	9	10	50	21
TYR-ASP (YD)	24	67	21	21	65	14	21	75	13	15	60	22	22	115	30	18	66	17	12	68	17	29	78	14	31	89	25	25	56	23	12	75	25	22	66	19	25	86	14
CYS-THR (CT)	6	13	6	9	16	4	7	14	6	9	20	8	7	31	0	8	13	2	7	8	9	2	19	7	5	19	9	6	16	7	7	30	7	2	27	6	4	20	8
PHE-GLN (FQ)	11	30	14	9	44	8	15	41	12	12	45	15	11	73	11	12	24	13	5	27	13	7	39	11	18	70	19	16	39	7	47	40	33	7	47	10	16	72	9
ASP-GLN (DQ)	34	86	22	28	90	35	19	77	33	22	70	29	42	145	22	23	77	32	32	112	38	49	148	22	30	71	23	14	64	17	79	73	10	26	81	29	13	85	20
TYR-THR (YT)	20	77	19	17	50	15	21	51	20	19	65	16	23	93	13	17	35	16	7	30	12	11	40	10	12	58	12	17	57	25	23	92	18	22	73	16	15	89	15
TYR-GLU (YE)	30	75	24	29	113	32	48	70	17	26	91	22	38	136	25	35	45	16	16	62	28	47	90	20	37	50	19	23	79	28	39	71	21	33	87	21	34	106	32
PHE-ILE (FI)	29	135	25	31	93	27	42	109	20	57	133	26	33	164	31	35	100	40	21	59	20	23	58	31	26	69	27	57	89	51	32	131	47	33	96	29	46	94	39
TRP-MET (WM)	2	7	1	3	7	6	5	1	4	2	10	3	5	12	4	2	1	5	5	10	2	1	4	1	3	8	2	2	4	1	1	11	3	3	8	3	0	7	3
ASN-GLN (NQ)	28	58	16	28	62	18	21	83	15	18	62	18	21	103	14	18	27	15	18	57	14	43	72	10	22	90	25	20	48	17	28	47	14	42	95	13	20	71	15
SER-ILE (SI)	39	159	41	48	166	41	40	159	45	55	193	39	55	246	37	72	102	47	50	116	51	68	189	37	38	157	39	44	132	77	72	135	45	47	160	48	70	197	46
SER-TRP (SW)	25	20	6	21	21	6	7	24	5	6	11	4	7	30	6	5	14	6	1	22	4	8	11	5	8	22	6	7	22	6	7	8	2	6	19	3	5	16	7
ILE-TYR (IY)	38	68	22	16	62	26	27	62	21	16	76	29	20	108	26	26	150	17	11	41	10	10	41	6	20	57	22	21	71	19	28	72	36	22	61	25	26	85	20
TYR-TYR (YY)	13	36	14	12	33	7	6	51	13	16	49	17	14	57	9	5	41	11	9	13	7	6	29	7	11	38	6	16	19	25	18	43	21	16	38	3	15	50	12
TRP-GLY (WG)	10	11	4	5	23	7	6	17	2	2	14	3	6	27	3	4	21	7	4	21	7	6	17	3	9	21	13	10	11	5	2	15	3	3	21	3	7	23	6
SER-TYR (SY)	26	77	23	27	61	27	31	54	17	22	79	26	20	105	22	26	65	32	18	39	21	20	55	24	34	48	15	23	65	22	22	66	28	24	79	17	47	63	19
PHE-CYS (FC)	7	8	2	3	10	0	0	9	2	2	12	5	10	17	0	4	9	0	3	4	0	4	2	4	6	16	6	4	15	7	3	12	6	4	18	2	3	8	15
