## Supplementary material for "A streamlined nanopore-compatible 5PSeq protocol for rapid phenotypic antimicrobial sensitivity testing": Interactive s5PSeq: fft_signals_start.txt

415.0	0.5712333542241157
207.5	0.35816245129935737
138.33333333333334	0.20061117330461042
103.75	0.07060729659680659
83.0	0.018898718837205352
69.16666666666667	0.07910990892889827
59.285714285714285	0.14359583546576704
51.875	0.039222600314034635
46.111111111111114	0.05718437140011193
41.5	0.03834895246679577
37.72727272727273	0.09666335164971976
34.583333333333336	0.05934283058826259
31.923076923076923	0.06521362207819113
29.642857142857142	0.1072411803932292
27.666666666666668	0.08580476824478202
25.9375	0.1250459814972625
24.41176470588235	0.024978821977825225
23.055555555555557	0.07946955946401373
21.842105263157894	0.06263832853359938
20.75	0.02679384020744628
19.761904761904763	0.11910165216550431
18.863636363636363	0.03371173495929006
18.043478260869566	0.11976197592078859
17.291666666666668	0.026459983078795657
16.6	0.09740346307412848
15.961538461538462	0.02534104031911704
15.37037037037037	0.0822517752478396
14.821428571428571	0.05499258982165591
14.310344827586206	0.11562419067545968
13.833333333333334	0.036766330559958066
13.387096774193548	0.03830270429971436
12.96875	0.06082298629792093
12.575757575757576	0.017664570401414274
12.205882352941176	0.06929225992099824
11.857142857142858	0.026473265128230023
11.527777777777779	0.044222068918735605
11.216216216216216	0.0018000707604948942
10.921052631578947	0.15359489874171783
10.64102564102564	0.06067969552730842
10.375	0.043154571521928725
10.121951219512194	0.10477896711212231
9.880952380952381	0.06414076760679441
9.651162790697674	0.07191989005230119
9.431818181818182	0.0272830330054362
9.222222222222221	0.04406603581205954
9.021739130434783	0.03036658667233647
8.829787234042554	0.07620745929534256
8.645833333333334	0.040908055696483
8.46938775510204	0.07040431665305837
8.3	0.029223053378605788
8.137254901960784	0.02222326944277664
7.980769230769231	0.05017510422598154
7.830188679245283	0.06063566449013015
7.685185185185185	0.10871204974315701
7.545454545454546	0.08177139426570658
7.410714285714286	0.03884109628081608
7.280701754385965	0.03712676459874711
7.155172413793103	0.03689561267425366
7.033898305084746	0.033747068778574196
6.916666666666667	0.013406705454627564
6.80327868852459	0.07053108678582673
6.693548387096774	0.02152883282831958
6.587301587301587	0.01160445715682465
6.484375	0.07986731471770292
6.384615384615385	0.006629735975305392
6.287878787878788	0.025330082112829597
6.1940298507462686	0.045955004989813
6.102941176470588	0.01082850691579255
6.0144927536231885	0.02497488175157722
5.928571428571429	0.04317688353768435
5.845070422535211	0.03885191472125606
5.763888888888889	0.06164833024193517
5.684931506849315	0.02370660089045019
5.608108108108108	0.05607469123250103
5.533333333333333	0.0810639246058945
5.4605263157894735	0.0545782663069286
5.3896103896103895	0.028394583730849972
5.32051282051282	0.08862007532505099
5.253164556962025	0.03161923814469552
5.1875	0.06867674193371386
5.1234567901234565	0.050551588217167376
5.060975609756097	0.05458000372105137
5.0	0.07913691398486326
4.940476190476191	0.03634308708942864
4.882352941176471	0.04450663009259602
4.825581395348837	0.060316925248281576
4.7701149425287355	0.09336783861376573
4.715909090909091	0.05671951690080972
4.662921348314606	0.04351772464909712
4.611111111111111	0.013908815194559726
4.56043956043956	0.05356425715026074
4.510869565217392	0.048233124297116355
4.462365591397849	0.048187608884748344
4.414893617021277	0.06093992890728771
4.368421052631579	0.07664722483064894
4.322916666666667	0.07300533150033633
4.278350515463917	0.08316273827505907
4.23469387755102	0.09638529374519461
4.191919191919192	0.04479646334670962
4.15	0.0494718090621101
4.108910891089109	0.06904101736792831
4.068627450980392	0.0428398313205006
4.029126213592233	0.05965476183035503
3.9903846153846154	0.11101992687475684
3.9523809523809526	0.018084513263367595
3.9150943396226414	0.012058490066826397
3.878504672897196	0.03395703632058145
3.8425925925925926	0.07091685094919234
3.8073394495412844	0.04405593295942729
3.772727272727273	0.06323724960959565
3.7387387387387387	0.04962586547728949
3.705357142857143	0.01974196848225501
3.672566371681416	0.04166722407260606
3.6403508771929824	0.08181967800864512
3.608695652173913	0.06672059361402302
3.5775862068965516	0.04700487538259493
3.547008547008547	0.12489613266398354
3.516949152542373	0.0759396060609289
3.4873949579831933	0.026338647160684833
3.4583333333333335	0.053593968833336746
3.4297520661157024	0.05042562100983112
3.401639344262295	0.08025407585963044
3.3739837398373984	0.0236764097596505
3.346774193548387	0.05313883606643222
3.32	0.027351061709465944
3.2936507936507935	0.04180455635502552
3.267716535433071	0.12154488968151604
3.2421875	0.03510984977202323
3.2170542635658914	0.0396000802205685
3.1923076923076925	0.017377653021560267
3.16793893129771	0.07294301757227847
3.143939393939394	0.049519618477157815
3.1203007518796992	0.06314331465905901
3.0970149253731343	0.04430615132885249
3.074074074074074	0.1855931386486572
3.051470588235294	0.19072718883174833
3.0291970802919708	0.33292068128772223
3.0072463768115942	2.862218622219512
2.985611510791367	0.2700503765190011
2.9642857142857144	0.14013953384590258
2.9432624113475176	0.08514641744540019
2.9225352112676055	0.020492912525408954
2.902097902097902	0.05753025179150845
2.8819444444444446	0.006786791754859781
2.8620689655172415	0.11702299120569017
2.8424657534246576	0.039550911942736966
2.82312925170068	0.026623131564302894
2.804054054054054	0.045450536960594215
2.785234899328859	0.04141330014034381
2.7666666666666666	0.09588459153798436
2.748344370860927	0.08283275046532233
2.7302631578947367	0.10451527933608155
2.712418300653595	0.06505540226500074
2.6948051948051948	0.04107043043179928
2.6774193548387095	0.028889281730661905
2.66025641025641	0.07174691928415182
2.643312101910828	0.019542266137264213
2.6265822784810124	0.005059634731820731
2.610062893081761	0.12939892769238592
2.59375	0.020032677415241947
2.577639751552795	0.09988320387275063
2.5617283950617282	0.07744929285657613
2.5460122699386503	0.08463965755685925
2.5304878048780486	0.05237127925586481
2.515151515151515	0.02527440545277897
2.5	0.07387725366757616
2.4850299401197606	0.05010603832164411
2.4702380952380953	0.016520855756573503
2.455621301775148	0.045296553057348914
2.4411764705882355	0.04859055459905514
2.426900584795322	0.0641825553065884
2.4127906976744184	0.0359106724941829
2.398843930635838	0.05177200362650433
2.3850574712643677	0.04380050002371419
2.3714285714285714	0.029494539423099684
2.3579545454545454	0.09597755002563685
2.3446327683615817	0.030303572636913842
2.331460674157303	0.08491236149957833
2.3184357541899443	0.05039564974965584
2.3055555555555554	0.02267841419594335
2.292817679558011	0.10661537098688365
2.28021978021978	0.0788369146722822
2.26775956284153	0.048828624818326095
2.255434782608696	0.03982496520264085
2.2432432432432434	0.046717424419597656
2.2311827956989245	0.061141719204964494
2.2192513368983957	0.05927269035873694
2.2074468085106385	0.04777113023283466
2.195767195767196	0.1029482556153919
2.1842105263157894	0.07350189041033778
2.1727748691099475	0.09292101977615454
2.1614583333333335	0.06440488433312162
2.150259067357513	0.10447686604431534
2.1391752577319587	0.04084445608269995
2.128205128205128	0.05049683049769789
2.11734693877551	0.07414819586031396
2.1065989847715736	0.008813325438045786
2.095959595959596	0.05497969068331281
2.0854271356783918	0.07405489143518978
2.075	0.03278359243064986
2.0646766169154227	0.06416379876507199
2.0544554455445545	0.0530661778614495
2.044334975369458	0.0886036927576945
2.034313725490196	0.07322448692171725
2.024390243902439	0.0742457942319276
2.0145631067961167	0.02254872169257983
2.004830917874396	0.07860665844636247
