## Supplementary material for "A streamlined nanopore-compatible 5PSeq protocol for rapid phenotypic antimicrobial sensitivity testing": Interactive s5PSeq: fft_signals_term.txt

415.0	0.6518030507494496
207.5	0.24024434013658172
138.33333333333334	0.10086883418508595
103.75	0.06025218299032817
83.0	0.10879443321807335
69.16666666666667	0.10433040299292855
59.285714285714285	0.029929847813361915
51.875	0.011718528800497178
46.111111111111114	0.04382022806457333
41.5	0.07136672478079834
37.72727272727273	0.11124884853170477
34.583333333333336	0.025925932444878938
31.923076923076923	0.06655369959293753
29.642857142857142	0.06419007540469866
27.666666666666668	0.08155866106472799
25.9375	0.03520957539063859
24.41176470588235	0.03341294793288624
23.055555555555557	0.035743671476632655
21.842105263157894	0.052190805749025335
20.75	0.04195114898006796
19.761904761904763	0.014965500620854623
18.863636363636363	0.11340606477759395
18.043478260869566	0.03567823835050021
17.291666666666668	0.0513792026882777
16.6	0.010239207887678337
15.961538461538462	0.02723695315610979
15.37037037037037	0.01587379307153985
14.821428571428571	0.03667603336249071
14.310344827586206	0.024600667968319796
13.833333333333334	0.047303643572123716
13.387096774193548	0.04641597228996184
12.96875	0.10263605686871642
12.575757575757576	0.04331337789916934
12.205882352941176	0.08831233571467108
11.857142857142858	0.09498354606939646
11.527777777777779	0.07765021698439344
11.216216216216216	0.05511500181702375
10.921052631578947	0.0628929811996907
10.64102564102564	0.0838185560965869
10.375	0.062333536968512966
10.121951219512194	0.0242007551891853
9.880952380952381	0.07083267264792496
9.651162790697674	0.04036427348602461
9.431818181818182	0.0862329211446551
9.222222222222221	0.06529429040165652
9.021739130434783	0.07274099980637834
8.829787234042554	0.02420555492497649
8.645833333333334	0.07922638022619335
8.46938775510204	0.03401112226431387
8.3	0.006076912626525547
8.137254901960784	0.036428931399914356
7.980769230769231	0.05789687759520973
7.830188679245283	0.07809734137094011
7.685185185185185	0.08933361904250153
7.545454545454546	0.030989270541110205
7.410714285714286	0.06803855970393635
7.280701754385965	0.03686856622982513
7.155172413793103	0.05634168513214753
7.033898305084746	0.049440288529021686
6.916666666666667	0.05557501727438821
6.80327868852459	0.06807910851784908
6.693548387096774	0.05895061059008102
6.587301587301587	0.0380729048420967
6.484375	0.03759837716497566
6.384615384615385	0.08142536513203914
6.287878787878788	0.07853016050402747
6.1940298507462686	0.022778547623132864
6.102941176470588	0.09835022472077913
6.0144927536231885	0.08177995571521351
5.928571428571429	0.11425521878583432
5.845070422535211	0.09089436438425286
5.763888888888889	0.0914552839725729
5.684931506849315	0.026062738346340944
5.608108108108108	0.09139467333585835
5.533333333333333	0.0347999390161109
5.4605263157894735	0.04174710026090862
5.3896103896103895	0.0802981602547556
5.32051282051282	0.028862212644300528
5.253164556962025	0.068172355857355
5.1875	0.046698901110592946
5.1234567901234565	0.05775154037750654
5.060975609756097	0.07249189014627208
5.0	0.019790122218565076
4.940476190476191	0.021914620321458262
4.882352941176471	0.08290433032635093
4.825581395348837	0.07516926572746617
4.7701149425287355	0.04067270130448652
4.715909090909091	0.03967066122206597
4.662921348314606	0.016647379741666177
4.611111111111111	0.05140288084767042
4.56043956043956	0.08840237184174207
4.510869565217392	0.01797176139557307
4.462365591397849	0.002998069040943859
4.414893617021277	0.08592336563792212
4.368421052631579	0.04215939294851358
4.322916666666667	0.06605741969935211
4.278350515463917	0.045577606772675514
4.23469387755102	0.013064150873687631
4.191919191919192	0.045076456724276556
4.15	0.11279034153512771
4.108910891089109	0.0708600868067475
4.068627450980392	0.052462609962077175
4.029126213592233	0.06446644222484504
3.9903846153846154	0.04858177189489519
3.9523809523809526	0.061749798746192915
3.9150943396226414	0.047789463040595274
3.878504672897196	0.022138963560470078
3.8425925925925926	0.05459374534348541
3.8073394495412844	0.06219053884134711
3.772727272727273	0.020781863079742523
3.7387387387387387	0.031182438450509505
3.705357142857143	0.039490652477996865
3.672566371681416	0.05189544183259487
3.6403508771929824	0.05868042273951771
3.608695652173913	0.06702129826634487
3.5775862068965516	0.08248606048551871
3.547008547008547	0.06801236947513388
3.516949152542373	0.02491979652401994
3.4873949579831933	0.014984334911301193
3.4583333333333335	0.02976207127331767
3.4297520661157024	0.021410895885321392
3.401639344262295	0.02492922014409336
3.3739837398373984	0.033216261440119264
3.346774193548387	0.05437935881407003
3.32	0.017355211404674862
3.2936507936507935	0.005345963887800947
3.267716535433071	0.07872853763919115
3.2421875	0.044801861775575824
3.2170542635658914	0.05509245203649968
3.1923076923076925	0.051614586497941775
3.16793893129771	0.06736557900859919
3.143939393939394	0.06696420144380762
3.1203007518796992	0.09532905516638865
3.0970149253731343	0.031182907088510473
3.074074074074074	0.07029934022693202
3.051470588235294	0.10145277164133057
3.0291970802919708	0.35603855511657023
3.0072463768115942	2.0984724191948216
2.985611510791367	0.36921184059028883
2.9642857142857144	0.13293529796507464
2.9432624113475176	0.10927892811872564
2.9225352112676055	0.0679731295198332
2.902097902097902	0.04606396216563587
2.8819444444444446	0.09448373302500784
2.8620689655172415	0.08644519826728696
2.8424657534246576	0.07123199773311156
2.82312925170068	0.08762013825135744
2.804054054054054	0.04780890618971059
2.785234899328859	0.093520816305759
2.7666666666666666	0.07363092981153653
2.748344370860927	0.02546726685444557
2.7302631578947367	0.10428519932557405
2.712418300653595	0.042826230155833644
2.6948051948051948	0.06513638271409161
2.6774193548387095	0.028056040147363258
2.66025641025641	0.05246809778087315
2.643312101910828	0.07249807937876497
2.6265822784810124	0.056816834113519295
2.610062893081761	0.0694420118473755
2.59375	0.0754058977816924
2.577639751552795	0.028618569852600053
2.5617283950617282	0.04796066281273819
2.5460122699386503	0.045811677328161465
2.5304878048780486	0.01667490774467717
2.515151515151515	0.05904726186446222
2.5	0.049530854533404466
2.4850299401197606	0.029998648449392505
2.4702380952380953	0.03642735900378829
2.455621301775148	0.02510155472521751
2.4411764705882355	0.07500043559840014
2.426900584795322	0.044912120336837925
2.4127906976744184	0.04772347810587582
2.398843930635838	0.029008089459633176
2.3850574712643677	0.0903208840813319
2.3714285714285714	0.03753582049301234
2.3579545454545454	0.034243636237432665
2.3446327683615817	0.0283265242553427
2.331460674157303	0.08767707916122452
2.3184357541899443	0.03573073233943815
2.3055555555555554	0.04500502310585697
2.292817679558011	0.07717387104441016
2.28021978021978	0.04386625170474618
2.26775956284153	0.10861070206223508
2.255434782608696	0.002076411775633804
2.2432432432432434	0.11225784119470134
2.2311827956989245	0.038169983576537114
2.2192513368983957	0.08945010941041458
2.2074468085106385	0.02384749674985882
2.195767195767196	0.05249956639383875
2.1842105263157894	0.04950386782737547
2.1727748691099475	0.018607145967702462
2.1614583333333335	0.010542055455954227
2.150259067357513	0.02871320441734967
2.1391752577319587	0.017122092457756408
2.128205128205128	0.016066277571387823
2.11734693877551	0.04056001127144333
2.1065989847715736	0.02649590835791095
2.095959595959596	0.07167624120426741
2.0854271356783918	0.020904380359636238
2.075	0.05528429235530984
2.0646766169154227	0.035897546437827776
2.0544554455445545	0.024660554495297304
2.044334975369458	0.04838507909226872
2.034313725490196	0.12504529921743726
2.024390243902439	0.013749459314813856
2.0145631067961167	0.07584821155223533
2.004830917874396	0.0718249075215783
