## Supplementary material for "A streamlined nanopore-compatible 5PSeq protocol for rapid phenotypic antimicrobial sensitivity testing": Interactive s5PSeq: fft_stats.txt

	0	1	2	3	4
START_periods	3.0072463768115942	1.0	1.0	3.0291970802919708	2.985611510791367
START_signals	2.862218622219512	0.5712333542241157	0.35816245129935737	0.33292068128772223	0.2700503765190011
START_scales	36.25764544548373	7.236196516683823	4.5370842989720055	4.217329846816072	3.4209094749906206
TERM_periods	3.0072463768115942	1.0	2.985611510791367	3.0291970802919708	1.0
TERM_signals	2.0984724191948216	0.6518030507494496	0.36921184059028883	0.35603855511657023	0.24024434013658172
TERM_scales	29.507936671008686	9.165411452424431	5.191719229030924	5.006481400812644	3.378226327624834
