## Supplementary material for "A streamlined nanopore-compatible 5PSeq protocol for rapid phenotypic antimicrobial sensitivity testing": Interactive s5PSeq: frame_stats.txt

	F0	F1	F2
f_count	12928	39023	11633
f_perc	20.332159033719176	61.37235782586814	18.29548314041268
fpi	-0.9702340573853865	1.6679553921759303	-1.158928322545599
p_adj_pair	0.0	0.0	0.012608696096274338
p_adj_pair_max	0.012608696096274338	0.0	0.012608696096274338
