## Supplementary material for "A streamlined nanopore-compatible 5PSeq protocol for rapid phenotypic antimicrobial sensitivity testing": Interactive s5PSeq: meta_count_peaks_START.txt

	D	C	pval
3	-11	974	0.0
2	-21	544	0.0
7	37	272	3.785920158594358e-06
0	-28	268	1.207570114292178e-05
6	34	263	4.7539984681432834e-05
8	46	259	0.00013343053640157976
4	1	256	0.00027858798639512905
11	85	254	0.0004469104838801252
10	55	251	0.0008835354670277962
5	31	250	0.0011008061566061267
9	52	242	0.005597294464361302
1	-26	241	0.006745693242659501
