## Supplementary material for "A streamlined nanopore-compatible 5PSeq protocol for rapid phenotypic antimicrobial sensitivity testing": Interactive s5PSeq: meta_counts_START.txt

-100	64
-99	49
-98	56
-97	49
-96	83
-95	93
-94	63
-93	76
-92	97
-91	128
-90	129
-89	68
-88	80
-87	87
-86	89
-85	70
-84	92
-83	58
-82	72
-81	50
-80	78
-79	69
-78	69
-77	102
-76	101
-75	65
-74	84
-73	111
-72	109
-71	73
-70	91
-69	82
-68	93
-67	78
-66	94
-65	76
-64	133
-63	120
-62	80
-61	94
-60	89
-59	111
-58	96
-57	102
-56	118
-55	99
-54	101
-53	135
-52	68
-51	84
-50	86
-49	113
-48	87
-47	110
-46	153
-45	99
-44	80
-43	89
-42	79
-41	90
-40	98
-39	98
-38	80
-37	154
-36	117
-35	124
-34	91
-33	117
-32	137
-31	169
-30	133
-29	250
-28	268
-27	203
-26	241
-25	211
-24	189
-23	245
-22	273
-21	544
-20	511
-19	281
-18	134
-17	96
-16	95
-15	114
-14	115
-13	135
-12	132
-11	974
-10	75
-9	91
-8	216
-7	59
-6	92
-5	193
-4	61
-3	66
-2	171
-1	64
0	55
1	256
2	31
3	140
4	163
5	45
6	77
7	157
8	47
9	88
10	174
11	74
12	67
13	207
14	55
15	61
16	232
17	56
18	69
19	191
20	60
21	83
22	194
23	63
24	71
25	229
26	65
27	67
28	236
29	70
30	75
31	250
32	61
33	72
34	263
35	59
36	67
37	272
38	62
39	114
40	230
41	54
42	56
43	221
44	49
45	63
46	259
47	55
48	68
49	209
50	61
51	62
52	242
53	62
54	68
55	251
56	50
57	49
58	219
59	56
60	71
61	172
62	43
63	65
64	222
65	60
66	43
67	195
68	42
69	63
70	196
71	49
72	77
73	235
74	44
75	55
76	219
77	45
78	82
79	230
80	65
81	48
82	203
83	60
84	67
85	254
86	43
87	48
88	232
89	59
90	52
91	180
92	60
93	54
94	172
95	51
96	79
97	181
98	28
99	54
