## Supplementary material for "A streamlined nanopore-compatible 5PSeq protocol for rapid phenotypic antimicrobial sensitivity testing": Interactive s5PSeq: meta_counts_TERM.txt

-97	46
-96	26
-95	98
-94	29
-93	22
-92	97
-91	29
-90	41
-89	94
-88	26
-87	36
-86	75
-85	30
-84	44
-83	81
-82	27
-81	26
-80	73
-79	20
-78	28
-77	106
-76	45
-75	29
-74	103
-73	29
-72	35
-71	77
-70	34
-69	33
-68	92
-67	32
-66	35
-65	94
-64	31
-63	34
-62	86
-61	32
-60	26
-59	65
-58	42
-57	41
-56	74
-55	33
-54	38
-53	89
-52	60
-51	39
-50	98
-49	34
-48	38
-47	89
-46	29
-45	34
-44	58
-43	36
-42	31
-41	88
-40	23
-39	31
-38	81
-37	39
-36	53
-35	79
-34	28
-33	25
-32	98
-31	20
-30	24
-29	79
-28	38
-27	36
-26	99
-25	41
-24	36
-23	106
-22	44
-21	39
-20	80
-19	47
-18	41
-17	87
-16	48
-15	53
-14	205
-13	40
-12	71
-11	41
-10	35
-9	41
-8	53
-7	41
-6	49
-5	73
-4	60
-3	69
-2	86
-1	75
0	77
1	46
2	70
3	108
4	86
5	91
6	60
7	85
8	95
9	65
10	60
11	58
12	47
13	67
14	57
15	63
16	62
17	46
18	64
19	60
20	57
21	57
22	75
23	50
24	73
25	56
26	54
27	50
28	54
29	60
30	44
31	48
32	61
33	76
34	54
35	57
36	83
37	68
38	49
39	65
40	111
41	83
42	62
43	62
44	45
45	85
46	69
47	65
48	72
49	68
50	64
51	97
52	110
53	128
54	113
55	81
56	72
57	60
58	92
59	99
60	86
61	85
62	52
63	130
64	106
65	91
66	77
67	56
68	72
69	104
70	76
71	91
72	95
73	65
74	47
75	53
76	66
77	98
78	119
79	94
80	70
81	86
82	80
83	68
84	84
85	85
86	78
87	78
88	93
89	71
90	72
91	71
92	60
93	98
94	96
95	66
96	75
97	94
98	48
99	58
100	80
101	54
102	92
