## Supplementary material for "A streamlined nanopore-compatible 5PSeq protocol for rapid phenotypic antimicrobial sensitivity testing": Interactive s5PSeq: outliers_df.txt

	ID	Name	position_from_start	position_from_term	actual_count	downsampled_count
0	gene-BSU_00090	NP_387890.1	1	1466	30.0	18.0
1	gene-BSU_00480	NP_387929.1	88	290	22.0	18.0
2	gene-BSU_01090	NP_387990.1	40	209	107.0	18.0
3	gene-BSU_01090	NP_387990.1	43	206	19.0	18.0
4	gene-BSU_01090	NP_387990.1	192	57	32.0	18.0
5	gene-BSU_01090	NP_387990.1	246	3	49.0	18.0
6	gene-BSU_01130	NP_387994.1	34	1157	32.0	18.0
7	gene-BSU_01130	NP_387994.1	78	1113	24.0	18.0
8	gene-BSU_01130	NP_387994.1	100	1091	19.0	18.0
9	gene-BSU_01130	NP_387994.1	136	1055	19.0	18.0
10	gene-BSU_01160	NP_387997.1	301	329	21.0	18.0
11	gene-BSU_01370	NP_388018.1	251	403	22.0	18.0
12	gene-BSU_01400	NP_388021.1	113	1	25.0	18.0
13	gene-BSU_01480	NP_388029.2	284	460	58.0	18.0
14	gene-BSU_03050	NP_388187.2	72	894	20.0	18.0
15	gene-BSU_03060	NP_388188.2	1159	467	19.0	18.0
16	gene-BSU_03060	NP_388188.2	1233	393	31.0	18.0
17	gene-BSU_03060	NP_388188.2	1303	323	32.0	18.0
18	gene-BSU_04580	NP_388339.2	37	1448	22.0	18.0
19	gene-BSU_05970	NP_388478.1	531	117	21.0	18.0
20	gene-BSU_06180	NP_388499.1	3	681	19.0	18.0
21	gene-BSU_09990	NP_388880.1	428	184	29.0	18.0
22	gene-BSU_11330	NP_389015.1	808	131	64.0	18.0
23	gene-BSU_15070	NP_389390.1	511	8	52.0	18.0
24	gene-BSU_15070	NP_389390.1	514	5	34.0	18.0
25	gene-BSU_15280	NP_389411.2	1066	257	32.0	18.0
26	gene-BSU_15480	NP_389431.2	319	989	24.0	18.0
27	gene-BSU_15670	NP_570902.1	155	115	35.0	18.0
28	gene-BSU_15930	NP_389475.1	513	237	31.0	18.0
29	gene-BSU_20860	NP_389968.1	1154	7	33.0	18.0
30	gene-BSU_21700	NP_390053.1	73	353	61.0	18.0
31	gene-BSU_25440	NP_390422.1	513	258	126.0	18.0
32	gene-BSU_27620	NP_390640.1	2172	189	37.0	18.0
33	gene-BSU_27710	NP_390649.1	1090	56	22.0	18.0
34	gene-BSU_27710	NP_390649.1	1091	55	33.0	18.0
35	gene-BSU_27950	NP_390673.2	331	8	38.0	18.0
36	gene-BSU_28860	NP_390764.1	46	155	22.0	18.0
37	gene-BSU_29190	NP_390797.1	931	29	41.0	18.0
38	gene-BSU_29770	NP_390855.2	133	323	38.0	18.0
39	gene-BSU_29770	NP_390855.2	196	260	37.0	18.0
40	gene-BSU_29770	NP_390855.2	199	257	44.0	18.0
41	gene-BSU_29770	NP_390855.2	313	143	26.0	18.0
42	gene-BSU_29770	NP_390855.2	319	137	27.0	18.0
43	gene-BSU_29780	NP_390856.2	234	189	240.0	18.0
44	gene-BSU_31390	NP_391017.1	37	356	25.0	18.0
45	gene-BSU_31390	NP_391017.1	46	347	66.0	18.0
46	gene-BSU_32220	NP_391102.1	28	308	49.0	18.0
47	gene-BSU_33950	NP_391275.1	1005	18	183.0	18.0
48	gene-BSU_34800	NP_391360.1	597	825	26.0	18.0
49	gene-BSU_36770	NP_391558.1	552	189	20.0	18.0
50	gene-BSU_36770	NP_391558.1	554	187	26.0	18.0
51	gene-BSU_36770	NP_391558.1	574	167	38.0	18.0
52	gene-BSU_36770	NP_391558.1	582	159	21.0	18.0
53	gene-BSU_37250	NP_391606.1	421	251	23.0	18.0
54	gene-BSU_38150	NP_391694.1	457	158	31.0	18.0
55	gene-BSU_38320	NP_391711.1	96	291	20.0	18.0
56	gene-BSU_38320	NP_391711.1	148	239	33.0	18.0
57	gene-BSU_38320	NP_391711.1	181	206	27.0	18.0
58	gene-BSU_40510	NP_391931.1	1885	95	32.0	18.0
59	gene-BSU_40900	NP_391970.1	377	142	27.0	18.0
60	gene-BSU_40900	NP_391970.1	379	140	26.0	18.0
61	gene-BSU_40900	NP_391970.1	394	125	71.0	18.0
62	gene-BSU_00180	NP_387899.1	564	-78	107.0	18.0
63	gene-BSU_00440	NP_387925.1	-15	276	506.0	18.0
64	gene-BSU_00440	NP_387925.1	-6	267	30.0	18.0
65	gene-BSU_00470	NP_387928.1	942	-84	22.0	18.0
66	gene-BSU_00490	NP_387930.1	-35	329	27.0	18.0
67	gene-BSU_01010	NP_387982.1	580	-46	22.0	18.0
68	gene-BSU_01070	NP_387988.2	-77	3659	177.0	18.0
69	gene-BSU_01090	NP_387990.1	309	-60	36.0	18.0
70	gene-BSU_01090	NP_387990.1	334	-85	22.0	18.0
71	gene-BSU_01090	NP_387990.1	341	-92	50.0	18.0
72	gene-BSU_01100	NP_387991.2	-53	470	36.0	18.0
73	gene-BSU_01100	NP_387991.2	-28	445	22.0	18.0
74	gene-BSU_01100	NP_387991.2	-21	438	50.0	18.0
75	gene-BSU_01100	NP_387991.2	-8	425	22.0	18.0
76	gene-BSU_01120	NP_387993.2	2116	-37	115.0	18.0
77	gene-BSU_01130	NP_387994.1	-82	1273	115.0	18.0
78	gene-BSU_01150	NP_387996.1	328	-19	38.0	18.0
79	gene-BSU_01160	NP_387997.1	-20	650	38.0	18.0
80	gene-BSU_01300	NP_388011.2	407	-8	20.0	18.0
81	gene-BSU_01300	NP_388011.2	408	-9	42.0	18.0
82	gene-BSU_01310	NP_388012.1	-21	561	20.0	18.0
83	gene-BSU_01310	NP_388012.1	-20	560	42.0	18.0
84	gene-BSU_01340	NP_388015.1	191	-11	19.0	18.0
85	gene-BSU_01350	NP_388016.1	-19	460	19.0	18.0
86	gene-BSU_01400	NP_388021.1	114	0	22.0	18.0
87	gene-BSU_01410	NP_388022.2	-23	389	25.0	18.0
88	gene-BSU_01410	NP_388022.2	-22	388	22.0	18.0
89	gene-BSU_01430	NP_388024.1	1001	-56	35.0	18.0
90	gene-BSU_01440	NP_388025.1	-21	384	35.0	18.0
91	gene-BSU_01480	NP_388029.2	810	-66	99.0	18.0
92	gene-BSU_01490	NP_388030.2	-95	533	99.0	18.0
93	gene-BSU_03050	NP_388187.2	-59	1025	60.0	18.0
94	gene-BSU_03050	NP_388187.2	-58	1024	20.0	18.0
95	gene-BSU_04400	NP_388321.1	-26	398	74.0	18.0
96	gene-BSU_04640	NP_388345.1	1236	-66	89.0	18.0
97	gene-BSU_04650	NP_388346.1	-49	331	89.0	18.0
98	gene-BSU_04700	NP_388351.1	1058	-50	34.0	18.0
99	gene-BSU_04710	NP_388352.1	-11	341	34.0	18.0
100	gene-BSU_07550	NP_388636.1	-28	376	168.0	18.0
101	gene-BSU_09950	NP_388876.1	-40	919	23.0	18.0
102	gene-BSU_09980	NP_388879.1	-23	365	25.0	18.0
103	gene-BSU_10440	NP_388925.1	-46	316	46.0	18.0
104	gene-BSU_11500	NP_389032.1	-11	407	23.0	18.0
105	gene-BSU_13160	NP_389199.1	-26	437	73.0	18.0
106	gene-BSU_13890	NP_389272.1	2101	-1	32.0	18.0
107	gene-BSU_13890	NP_389272.1	2105	-5	132.0	18.0
108	gene-BSU_13900	NP_389273.1	-96	363	32.0	18.0
109	gene-BSU_13900	NP_389273.1	-92	359	132.0	18.0
110	gene-BSU_14790	NP_389362.1	-15	225	44.0	18.0
111	gene-BSU_14800	NP_389363.1	697	-67	44.0	18.0
112	gene-BSU_15070	NP_389390.1	519	0	300.0	18.0
113	gene-BSU_15070	NP_389390.1	520	-1	111.0	18.0
114	gene-BSU_15070	NP_389390.1	521	-2	46.0	18.0
115	gene-BSU_15080	NP_389391.1	-29	209	52.0	18.0
116	gene-BSU_15080	NP_389391.1	-26	206	34.0	18.0
117	gene-BSU_15080	NP_389391.1	-21	201	300.0	18.0
118	gene-BSU_15080	NP_389391.1	-20	200	111.0	18.0
119	gene-BSU_15080	NP_389391.1	-19	199	46.0	18.0
120	gene-BSU_15820	NP_389464.1	-77	266	49.0	18.0
121	gene-BSU_15820	NP_389464.1	-76	265	36.0	18.0
122	gene-BSU_15910	NP_389473.1	796	-55	25.0	18.0
123	gene-BSU_15910	NP_389473.1	801	-60	71.0	18.0
124	gene-BSU_15910	NP_389473.1	802	-61	831.0	18.0
125	gene-BSU_15910	NP_389473.1	803	-62	279.0	18.0
126	gene-BSU_15910	NP_389473.1	804	-63	35.0	18.0
127	gene-BSU_15920	NP_389474.1	-28	262	25.0	18.0
128	gene-BSU_15920	NP_389474.1	-23	257	71.0	18.0
129	gene-BSU_15920	NP_389474.1	-22	256	831.0	18.0
130	gene-BSU_15920	NP_389474.1	-21	255	279.0	18.0
131	gene-BSU_15920	NP_389474.1	-20	254	35.0	18.0
132	gene-BSU_15980	NP_389480.1	1344	-3	183.0	18.0
133	gene-BSU_16670	NP_389549.1	1027	-76	32.0	18.0
134	gene-BSU_16680	NP_389550.1	-80	350	32.0	18.0
135	gene-BSU_17450	NP_389627.1	412	-4	417.0	18.0
136	gene-BSU_17460	NP_389628.1	-54	1389	417.0	18.0
137	gene-BSU_20850	NP_389967.1	-20	146	33.0	18.0
138	gene-BSU_21480	NP_390031.1	-37	208	169.0	18.0
139	gene-BSU_22070	NP_390089.1	-72	657	37.0	18.0
140	gene-BSU_22180	NP_390100.1	358	-61	132.0	18.0
141	gene-BSU_22180	NP_390100.1	371	-74	113.0	18.0
142	gene-BSU_22790	NP_390160.1	-22	301	42.0	18.0
143	gene-BSU_22790	NP_390160.1	-21	300	252.0	18.0
144	gene-BSU_22790	NP_390160.1	-20	299	199.0	18.0
145	gene-BSU_22890	NP_390170.1	774	-99	181.0	18.0
146	gene-BSU_24520	NP_390332.2	-37	466	30.0	18.0
147	gene-BSU_24530	NP_390333.1	899	-62	30.0	18.0
148	gene-BSU_25210	NP_390400.2	1837	-25	57.0	18.0
149	gene-BSU_25210	NP_390400.2	1838	-26	185.0	18.0
150	gene-BSU_25480	NP_390426.1	-21	585	29.0	18.0
151	gene-BSU_25480	NP_390426.1	-20	584	20.0	18.0
152	gene-BSU_25490	NP_390427.1	1082	-50	29.0	18.0
153	gene-BSU_25490	NP_390427.1	1083	-51	20.0	18.0
154	gene-BSU_27700	NP_390648.2	-92	359	22.0	18.0
155	gene-BSU_27700	NP_390648.2	-91	358	33.0	18.0
156	gene-BSU_27700	NP_390648.2	-20	287	37.0	18.0
157	gene-BSU_27710	NP_390649.1	1162	-16	37.0	18.0
158	gene-BSU_27940	NP_390672.1	-20	305	38.0	18.0
159	gene-BSU_27970	NP_390675.1	909	-42	26.0	18.0
160	gene-BSU_28240	NP_390702.2	1079	-74	65.0	18.0
161	gene-BSU_28240	NP_390702.2	1080	-75	57.0	18.0
162	gene-BSU_28870	NP_390765.1	580	-58	22.0	18.0
163	gene-BSU_28940	NP_390772.2	-46	829	35.0	18.0
164	gene-BSU_29180	NP_390796.1	-71	1829	41.0	18.0
165	gene-BSU_29240	NP_390802.3	572	-68	33.0	18.0
166	gene-BSU_29249	YP_003097772.1	-33	225	33.0	18.0
167	gene-BSU_29780	NP_390856.2	-25	448	20.0	18.0
168	gene-BSU_30650	NP_390943.1	-21	459	31.0	18.0
169	gene-BSU_30650	NP_390943.1	-19	457	94.0	18.0
170	gene-BSU_31390	NP_391017.1	-42	435	70.0	18.0
171	gene-BSU_31910	NP_391069.2	-61	355	34.0	18.0
172	gene-BSU_32120	NP_391092.1	-64	205	24.0	18.0
173	gene-BSU_33940	NP_391274.1	-64	1072	183.0	18.0
174	gene-BSU_35120	NP_391392.1	-11	1109	28.0	18.0
175	gene-BSU_35130	NP_391393.1	340	-13	28.0	18.0
176	gene-BSU_35310	NP_391411.1	-28	598	56.0	18.0
177	gene-BSU_35740	NP_391455.1	-66	456	26.0	18.0
178	gene-BSU_36670	NP_391548.1	-29	218	22.0	18.0
179	gene-BSU_36670	NP_391548.1	-21	210	37.0	18.0
180	gene-BSU_36680	NP_391549.2	544	-43	22.0	18.0
181	gene-BSU_36680	NP_391549.2	552	-51	37.0	18.0
182	gene-BSU_37130	NP_391594.1	444	-69	113.0	18.0
183	gene-BSU_37280	NP_391609.2	-32	3719	75.0	18.0
184	gene-BSU_37280	NP_391609.2	-21	3708	68.0	18.0
185	gene-BSU_37610	NP_391641.1	-53	278	20.0	18.0
186	gene-BSU_38180	NP_391697.2	-11	257	33.0	18.0
187	gene-BSU_40500	NP_391930.1	-91	541	32.0	18.0
188	gene-BSU_40580	NP_391938.1	-91	529	23.0	18.0
189	gene-BSU_41060	NP_391986.1	-29	164	65.0	18.0
190	gene-BSU_41060	NP_391986.1	-21	156	183.0	18.0
191	gene-BSU_41060	NP_391986.1	-20	155	550.0	18.0
192	gene-BSU_41060	NP_391986.1	-19	154	40.0	18.0
