## Supplementary material for "A streamlined nanopore-compatible 5PSeq protocol for rapid phenotypic antimicrobial sensitivity testing": Interactive s5PSeq: tricodon_pauses.txt

	-24	-23	-22	-21	-20	-19	-18	-17	-16	-15	-14	-13	-12	-11	-10	-9	-8	-7	-6	-5	-4	-3	-2	-1	0	1	2	3	4	5	6	7	8	9	10	11	12	13	14
ALA-LYS-ASP_GCAAAAGAC	0	2	2	0	11	0	0	3	0	0	4	3	11	20	0	1	18	2	1	3	0	1	1	1	0	0	0	0	1	0	0	1	1	0	6	2	2	5	0
HIS-LEU-GLN_CATTTGCAG	1	3	1	1	2	0	2	1	2	1	5	0	8	19	2	0	7	3	10	2	2	1	3	3	1	1	1	5	7	2	0	4	0	1	2	0	0	2	2
GLN-ASN-ASP_CAAAATGAT	0	1	1	0	0	1	2	2	0	1	3	20	14	22	6	2	2	0	1	1	0	0	1	0	3	0	2	5	18	4	1	4	0	0	3	0	1	3	0
VAL-SER-PRO_GTCAGTCCT	0	1	0	0	2	0	0	3	1	1	6	1	16	19	0	2	2	0	1	3	2	2	13	0	0	0	0	0	3	0	1	4	1	1	1	0	15	8	2
ILE-GLU-SER_ATCGAAAGC	0	4	1	3	12	1	1	8	1	1	6	0	5	19	1	0	9	1	3	5	1	1	3	1	0	10	1	0	1	0	0	2	1	0	4	0	3	10	2
LYS-ASP-LYS_AAAGACAAA	1	10	0	0	4	1	0	2	5	11	20	0	3	22	2	1	6	0	0	3	3	0	4	2	0	1	1	0	5	2	3	9	2	2	10	0	2	5	1
ALA-TYR-GLY_GCGTATGGT	3	6	0	0	18	1	3	3	0	0	6	1	1	18	7	1	1	3	1	15	0	1	2	1	2	8	0	2	5	1	0	4	1	1	2	0	0	0	0
GLU-LYS-LEU_GAAAAGCTT	0	3	0	3	7	1	0	3	2	4	8	2	1	15	0	1	0	1	1	4	1	2	1	2	0	3	0	5	6	4	2	5	2	1	1	0	3	7	2
LYS-GLU-LEU_AAAGAACTG	0	4	0	0	4	1	2	6	1	1	5	1	1	15	2	2	8	1	1	2	2	0	7	2	2	2	0	0	10	0	2	8	1	0	6	2	3	3	2
GLN-ILE-ASP_CAAATTGAT	4	4	4	0	8	3	4	12	0	0	17	2	5	21	0	2	12	3	2	1	1	1	1	2	0	3	0	1	8	1	0	6	0	2	10	5	1	6	2
GLY-LEU-GLN_GGATTACAA	0	3	2	0	9	1	1	6	2	3	6	0	0	18	1	3	3	0	0	6	1	1	18	7	1	1	3	1	15	0	1	2	1	2	8	0	2	5	1
LYS-LYS-SER_AAGAAATCT	3	17	0	1	3	4	1	5	1	0	4	0	3	18	2	1	8	3	0	3	2	4	8	1	4	5	1	2	9	2	1	1	0	1	5	1	3	4	5
GLU-GLU-LEU_GAAGAGCTG	3	4	2	1	7	3	3	5	4	1	4	2	1	13	3	1	4	2	0	2	0	2	4	1	0	4	2	1	3	0	3	7	0	1	1	1	1	5	0
LYS-ASP-ILE_AAAGATATC	1	8	2	5	9	1	0	3	1	3	5	1	2	13	0	0	1	0	1	8	1	0	10	0	1	0	1	1	8	3	4	2	2	0	4	0	0	2	0
GLY-THR-ILE_GGTACAATT	2	2	3	0	6	2	0	3	1	5	8	2	4	18	4	1	6	5	9	8	2	1	6	2	1	7	3	3	13	2	2	7	0	0	3	1	0	8	3
GLY-LYS-GLU_GGCAAAGAA	1	1	1	9	5	9	3	9	0	0	10	2	0	14	0	1	7	1	3	6	1	1	2	1	0	1	1	1	3	0	1	6	1	3	3	1	6	5	0
LYS-GLU-ALA_AAAGAAGCA	2	6	3	0	5	0	2	6	1	3	5	0	1	12	2	1	4	2	3	6	2	3	5	1	0	1	1	0	3	1	1	7	2	1	5	1	1	5	0
ASP-GLN-ILE_GATCAAATT	1	6	1	4	4	4	0	7	3	6	11	0	0	17	2	4	21	0	2	16	3	1	1	1	1	2	2	0	3	0	1	8	1	0	3	0	1	7	4
ILE-MET-ASN_ATCATGAAC	0	2	0	0	5	2	1	3	1	0	4	0	17	11	1	2	11	4	0	3	1	2	3	1	2	1	3	0	8	1	2	2	0	0	1	0	0	3	3
VAL-LEU-GLY_GTTCTCGGC	1	6	1	15	19	0	3	3	0	1	4	2	2	14	0	0	0	0	0	3	0	1	5	1	1	2	1	16	10	2	0	2	0	1	4	0	1	6	2
GLY-LYS-THR_GGTAAAACA	3	8	3	3	14	2	3	7	1	1	3	2	2	19	3	1	10	0	0	11	2	3	8	2	0	5	1	2	4	0	2	17	0	19	14	2	4	4	1
THR-VAL-LEU_ACAGTACTT	2	9	0	18	12	1	4	2	1	4	12	2	3	17	0	1	3	4	1	5	1	0	4	0	3	18	1	0	8	3	0	3	2	4	8	1	4	5	1
LYS-ASP-ILE_AAAGACATT	1	3	0	1	8	0	2	5	1	2	1	3	0	10	2	0	1	0	1	7	0	0	8	1	0	1	2	1	3	4	3	8	1	0	6	2	3	9	0
VAL-ASP-HIS_GTTGACCAT	1	6	5	9	8	2	1	7	4	1	6	3	4	14	1	2	7	0	0	4	2	0	9	3	0	9	0	0	9	3	3	6	0	0	2	2	2	4	1
TYR-ASP-GLN_TACGATCAA	1	2	0	2	6	1	3	4	4	0	7	3	4	12	0	0	15	2	4	18	0	2	12	1	1	1	1	1	1	1	0	2	0	0	7	1	0	2	0
GLY-ILE-VAL_GGCATCGTT	2	3	1	1	8	0	5	7	3	1	2	0	3	11	1	4	3	0	0	5	2	2	8	1	2	4	1	1	4	0	2	7	2	1	4	3	1	5	2
GLU-LEU-LYS_GAATTAAAA	4	12	0	4	7	2	0	3	1	1	4	0	4	15	0	1	3	1	2	7	2	0	5	2	2	13	6	5	7	4	3	9	4	1	5	4	2	6	2
ILE-ASP-GLY_ATTGATGGT	0	7	3	5	11	0	0	15	2	5	18	0	2	12	1	1	1	1	1	1	1	0	2	1	0	7	1	0	4	0	1	9	4	0	4	1	0	2	2
ILE-GLU-ASP_ATTGAAGAT	1	3	1	2	6	1	9	7	2	1	9	0	5	13	2	2	11	1	0	3	0	2	5	0	1	6	3	1	6	1	0	7	1	2	6	2	3	11	0
GLY-GLY-LYS_GGCGGAAAA	3	4	3	2	6	0	2	9	1	0	2	2	1	10	0	3	12	1	0	3	2	1	12	1	1	4	4	0	1	1	0	6	2	3	2	2	0	2	3
ASP-LEU-ASP_GATCTTGAT	1	8	1	3	4	2	1	7	2	2	15	0	0	10	8	0	3	0	0	4	1	2	4	2	1	14	0	1	4	1	1	4	0	0	4	0	0	2	0
LYS-ALA-ILE_AAAGCGATT	1	4	1	1	6	2	2	7	1	0	3	3	5	10	1	5	10	2	1	1	0	1	2	1	1	14	0	0	2	2	0	9	2	1	7	2	1	2	3
LYS-SER-GLY_AAATCAGGC	0	3	2	0	4	0	1	1	1	8	6	10	2	9	0	0	10	2	0	12	0	0	6	0	3	5	1	2	1	1	0	1	0	1	3	0	2	6	4
LYS-GLN-LEU_AAACAGCTT	18	7	1	2	3	0	2	6	1	0	6	3	0	8	2	0	8	1	4	1	1	0	3	0	0	1	1	3	5	0	2	2	3	1	3	1	0	2	0
LYS-GLU-GLY_AAAGAAGGC	0	6	0	3	11	4	0	6	0	1	1	1	1	8	2	2	6	1	2	6	2	0	2	2	0	6	0	4	7	1	2	1	0	1	2	1	0	8	1
ALA-ILE-THR_GCTATCACA	3	6	0	0	1	1	1	1	0	2	9	0	18	12	1	4	2	1	4	12	2	3	17	0	1	3	4	1	5	1	0	4	0	3	18	1	0	9	3
ALA-LEU-ASP_GCGCTTGAT	2	7	1	0	7	1	1	12	1	0	3	2	2	10	0	2	10	1	2	6	1	0	5	1	1	5	1	10	5	4	0	8	1	1	10	1	1	6	1
LYS-VAL-THR_AAAGTTACA	0	0	0	0	0	0	0	0	5	0	4	2	0	9	1	1	6	2	3	6	0	0	18	1	3	3	0	0	6	1	1	18	7	1	1	3	1	15	1
THR-THR-VAL_ACAACAGTA	1	1	0	2	9	0	18	12	1	4	2	1	4	12	2	3	17	0	1	3	4	1	5	1	0	4	0	3	18	1	0	8	3	0	3	2	4	8	1
LYS-GLU-ILE_AAAGAAATT	2	8	5	1	5	0	0	7	2	2	2	2	1	10	2	0	10	1	4	4	2	2	4	1	1	6	0	1	5	5	3	10	4	2	3	2	1	12	1
GLU-ASN-GLU_GAAAATGAA	3	8	3	0	6	3	1	10	5	1	10	5	1	8	1	2	3	1	2	1	0	1	2	3	1	1	2	2	2	1	0	3	0	1	8	0	2	3	1
LYS-GLY-LYS_AAAGGAAAA	2	5	0	3	3	1	0	1	0	1	4	2	4	10	0	4	34	3	3	5	0	0	15	1	0	4	1	2	1	3	1	6	1	5	2	1	1	7	0
ILE-GLU-LEU_ATCGAGCTT	1	0	0	3	6	6	3	22	8	3	8	3	4	9	0	1	3	0	2	1	1	5	10	1	0	2	2	2	7	2	2	2	1	2	1	0	0	0	1
GLU-GLU-LEU_GAAGAGCTT	6	10	3	3	11	2	2	7	3	2	8	2	6	15	2	5	12	2	3	7	6	1	15	2	0	5	1	0	8	4	5	18	1	5	7	2	2	13	1
PHE-GLU-GLU_TTTGAAGAA	1	8	0	1	5	1	3	10	3	3	16	0	3	9	1	0	1	2	1	5	1	2	4	4	0	5	4	1	4	0	2	8	2	1	6	1	1	7	1
GLY-GLU-ILE_GGCGAAATC	0	6	1	1	15	12	8	9	0	1	6	2	2	9	2	0	4	2	1	9	0	3	8	1	1	4	2	0	1	0	0	4	2	2	3	0	1	5	1
ASP-GLU-TYR_GATGAGTAT	3	16	0	0	8	2	0	5	1	1	4	0	3	8	0	0	6	0	2	2	0	1	0	0	0	1	1	0	1	1	7	13	17	2	5	1	0	3	0
GLU-GLU-ASP_GAAGAAGAT	4	3	0	4	15	1	2	8	0	2	7	0	0	8	2	3	11	2	1	3	0	1	0	1	1	7	1	0	6	2	0	3	0	2	3	3	2	7	1
VAL-LYS-ASP_GTAAAAGAT	1	6	6	1	8	0	2	8	1	1	4	1	2	7	1	1	13	4	0	1	0	2	10	2	0	6	0	0	1	1	1	3	1	2	2	2	0	1	0
THR-ILE-GLU_ACAATTGAA	4	7	3	1	8	1	0	5	1	0	4	0	0	7	0	1	5	2	1	2	3	1	4	1	3	3	4	1	4	1	1	13	1	3	3	2	1	3	0
