## Supplementary material for "A streamlined nanopore-compatible 5PSeq protocol for rapid phenotypic antimicrobial sensitivity testing": Interactive s5PSeq: tripeptide_pauses.txt

	-24	-23	-22	-21	-20	-19	-18	-17	-16	-15	-14	-13	-12	-11	-10	-9	-8	-7	-6	-5	-4	-3	-2	-1	0	1	2	3	4	5	6	7	8	9	10	11	12	13	14
GLY-TRP-LEU (GWL)	0	3	1	1	2	2	2	2	3	0	3	3	5	28	1	3	5	1	1	2	2	3	10	1	0	6	2	2	6	2	2	0	0	0	2	0	2	1	0
GLY-ASP-LYS (GDK)	3	11	4	2	3	3	0	4	3	3	12	3	5	44	8	2	3	2	2	7	3	4	14	1	1	5	0	1	5	3	2	6	3	3	11	1	3	4	0
GLY-ILE-LEU (GIL)	1	15	3	2	8	2	2	12	5	1	14	9	10	68	4	3	7	3	3	5	1	4	18	2	5	11	8	5	17	4	8	15	3	0	9	6	8	9	3
GLY-ILE-PRO (GIP)	1	13	5	2	9	8	2	8	3	2	12	2	5	50	5	3	11	4	8	20	5	2	11	5	0	5	1	1	13	3	4	19	1	3	8	5	2	10	2
GLY-TYR-ILE (GYI)	1	12	1	1	9	3	3	3	2	1	5	2	4	23	1	2	6	0	0	4	0	0	4	0	1	1	0	0	5	2	2	8	2	3	5	3	1	3	3
ILE-ASP-PHE (IDF)	11	9	2	0	5	0	0	4	3	1	5	2	2	22	6	1	3	1	1	2	0	0	2	1	1	2	0	0	14	3	2	1	2	0	2	4	3	2	2
HIS-LEU-GLN (HLQ)	2	9	1	1	4	0	3	3	3	2	9	1	9	27	4	0	8	4	11	2	3	1	4	3	1	1	1	6	8	2	1	5	1	3	4	0	0	8	3
GLN-ASP-MET (QDM)	0	2	0	2	3	2	4	18	1	2	12	4	5	18	0	0	4	1	0	2	1	1	4	0	4	2	1	2	1	1	1	2	0	0	4	0	1	1	0
ALA-ASN-PHE (ANF)	0	0	2	0	5	0	0	2	0	2	1	2	18	18	2	1	3	2	0	1	6	7	4	1	1	2	0	2	1	2	0	3	2	2	5	4	0	6	0
THR-GLN-GLU (TQE)	1	2	0	6	9	2	0	6	0	2	0	1	1	18	1	3	4	1	3	8	0	1	6	3	1	1	1	1	5	0	0	5	0	1	3	2	4	5	0
GLY-ASP-GLN (GDQ)	2	12	1	2	2	1	0	5	0	1	5	2	1	20	1	1	2	1	0	4	3	4	8	1	1	4	4	1	4	3	6	5	0	2	2	0	0	5	3
GLU-ASN-GLN (ENQ)	2	10	1	1	6	1	0	5	0	0	4	1	1	20	0	3	3	2	4	6	0	1	3	0	0	5	0	3	5	1	5	3	2	1	10	1	1	7	2
GLY-TYR-GLU (GYE)	2	8	2	0	4	3	1	5	0	0	7	4	1	22	2	2	2	1	1	5	3	5	11	2	1	2	3	2	5	1	0	2	1	2	6	1	1	10	3
GLY-PHE-ILE (GFI)	3	9	2	2	7	2	3	7	1	2	7	2	6	26	2	4	3	1	0	2	2	0	4	1	2	3	3	3	8	3	8	12	0	1	3	2	3	6	3
GLN-ASN-ASP (QND)	0	1	1	0	0	1	3	5	0	1	6	20	16	24	7	2	2	1	2	2	0	0	2	0	4	0	2	6	18	6	1	4	0	0	5	0	2	4	0
GLY-LYS-LEU (GKL)	3	20	4	11	28	7	3	25	9	8	30	15	34	87	9	6	16	9	9	18	8	2	23	3	1	15	7	4	18	5	12	14	9	3	24	6	7	21	7
GLY-THR-MET (GTM)	3	5	0	1	4	4	1	2	0	0	5	2	4	19	0	1	3	2	1	2	1	4	5	1	0	8	1	0	7	3	3	10	1	4	4	1	0	4	2
ALA-LEU-ASN (ALN)	3	22	9	3	12	4	3	5	1	3	10	2	4	40	3	4	15	1	6	9	3	5	8	4	3	11	2	4	5	5	2	14	3	2	5	1	2	14	1
PRO-ILE-ILE (PII)	1	7	1	0	5	3	1	9	4	2	5	2	4	23	1	1	8	5	1	2	3	2	7	0	5	6	2	3	8	2	1	4	3	2	8	0	2	4	0
GLY-ASP-LEU (GDL)	4	21	4	5	16	4	1	15	8	5	12	3	12	57	5	2	17	3	2	14	6	4	10	6	1	11	2	3	16	5	19	34	2	6	12	2	3	10	3
GLY-GLU-PRO (GEP)	2	5	3	4	10	2	2	3	1	2	5	3	6	28	1	3	5	3	1	24	1	1	13	3	0	3	3	0	6	3	5	12	1	0	9	1	2	5	0
PRO-ILE-SER (PIS)	1	12	2	1	13	4	1	11	4	9	14	3	0	25	3	1	7	2	1	5	0	1	4	0	2	5	1	3	3	4	2	4	0	1	3	1	1	8	0
GLU-TRP-ILE (EWI)	2	2	1	2	8	2	1	7	1	2	5	3	3	20	8	2	8	4	5	5	0	1	4	2	2	5	1	3	0	1	0	3	2	1	7	1	0	3	3
GLY-LYS-LYS (GKK)	4	13	1	2	13	5	2	12	4	2	11	3	8	40	1	4	10	2	2	18	1	2	19	1	2	6	1	4	10	1	4	11	1	4	13	2	3	18	2
ILE-ARG-GLN (IRQ)	2	4	5	2	15	3	1	11	0	2	1	1	5	21	0	1	5	3	0	8	2	4	2	1	1	6	5	1	0	1	5	8	3	4	2	0	2	5	1
GLY-LYS-SER (GKS)	3	9	7	5	15	1	5	7	5	3	10	8	6	40	7	5	11	7	4	7	2	1	10	1	4	17	4	1	4	2	2	19	3	3	12	2	1	16	5
PRO-TYR-LYS (PYK)	3	5	3	3	1	0	1	3	2	7	5	0	3	15	3	2	6	1	1	3	0	0	2	1	3	4	0	2	5	0	0	9	0	0	3	3	0	4	0
TRP-LEU-VAL (WLV)	0	3	1	3	6	1	1	4	2	3	5	0	3	16	2	0	4	1	1	1	3	0	4	1	0	1	3	1	10	1	0	6	1	0	7	6	3	5	1
ARG-ASP-LYS (RDK)	4	9	3	0	7	2	2	7	2	2	8	2	4	26	2	2	9	0	3	10	1	2	8	2	3	15	7	2	7	0	1	4	0	2	10	4	1	6	0
GLY-VAL-ILE (GVI)	5	15	3	4	21	3	1	9	4	6	17	12	6	46	6	6	7	9	5	11	10	3	7	4	0	7	4	3	18	4	3	17	2	2	21	2	3	9	4
GLY-PHE-SER (GFS)	1	3	0	3	1	2	2	10	2	3	3	4	1	16	2	1	4	3	1	3	2	2	4	1	0	4	3	3	2	1	0	4	4	0	5	2	2	7	2
PRO-HIS-LEU (PHL)	2	6	2	4	1	0	1	6	2	1	3	7	3	16	0	1	8	0	3	7	3	2	2	0	1	5	2	0	0	2	2	10	0	2	4	2	1	1	1
PRO-LEU-THR (PLT)	3	5	0	5	11	5	5	12	4	4	8	6	3	31	2	3	3	2	2	3	7	2	16	2	6	10	3	4	12	1	3	11	2	4	6	5	3	7	0
GLY-TYR-PRO (GYP)	2	8	1	1	7	1	4	8	0	1	7	1	0	18	0	0	6	2	2	6	4	1	8	1	0	12	3	2	3	5	3	3	1	1	4	1	0	2	0
GLY-GLU-MET (GEM)	0	8	1	3	0	0	1	7	0	3	7	1	6	16	2	0	0	2	0	2	3	4	4	1	0	2	0	0	14	0	0	11	0	1	5	2	2	6	1
GLY-ASP-GLY (GDG)	4	21	3	2	6	2	1	11	4	6	13	9	6	37	8	4	6	4	3	36	9	4	14	2	0	5	4	1	9	3	1	6	0	2	8	2	1	7	3
THR-ILE-TYR (TIY)	4	2	0	0	4	2	1	7	0	0	2	1	2	16	4	5	25	1	1	3	0	2	6	0	2	4	1	0	3	1	2	5	0	1	2	1	2	3	1
ILE-LYS-PHE (IKF)	1	2	0	0	10	6	1	5	3	9	9	1	2	15	1	1	7	4	3	5	0	1	4	1	0	2	1	1	2	2	2	3	1	1	2	0	0	1	0
GLY-ILE-GLN (GIQ)	0	3	3	1	6	2	0	12	3	0	7	3	4	17	11	0	8	8	0	2	2	1	3	1	0	8	1	0	3	0	3	0	1	2	5	2	0	1	2
GLY-LEU-LYS (GLK)	5	15	3	7	21	5	4	10	4	7	18	7	8	44	5	6	10	4	5	5	0	10	15	1	2	9	7	3	8	0	2	12	3	2	16	2	4	27	8
GLY-ILE-ASP (GID)	3	7	2	0	10	2	7	11	1	1	6	4	4	30	5	2	8	1	6	13	7	4	6	1	0	11	4	3	10	3	6	14	6	3	7	2	4	7	0
ALA-MET-GLN (AMQ)	3	7	0	1	9	4	1	3	2	5	4	4	5	21	2	2	12	5	5	19	1	1	5	1	1	4	0	3	7	0	1	1	1	3	6	2	2	1	1
GLY-TYR-VAL (GYV)	4	4	5	0	2	3	4	7	3	3	6	2	1	21	2	3	6	5	2	3	3	5	3	4	1	6	4	3	9	3	0	6	2	0	9	1	0	8	2
GLY-PRO-GLU (GPE)	1	2	1	1	4	0	1	4	1	4	6	2	0	19	0	1	27	0	0	4	2	1	11	16	1	4	2	2	4	1	0	6	0	0	3	1	1	5	4
GLY-GLU-GLN (GEQ)	6	11	4	1	8	1	1	8	3	5	7	2	5	23	1	4	7	2	2	12	3	1	5	1	0	4	5	1	5	3	4	6	3	2	7	1	2	4	2
GLY-ASP-PHE (GDF)	1	8	3	3	5	1	1	5	0	2	17	1	2	26	1	2	11	2	1	6	2	0	5	2	2	1	1	3	6	2	2	7	1	3	21	19	4	18	2
ALA-ILE-ASN (AIN)	0	1	3	3	4	2	4	10	2	5	10	2	3	22	2	2	11	4	3	2	1	0	5	0	0	11	3	4	17	2	3	8	0	2	3	1	2	10	2
LEU-SER-THR (LST)	0	6	2	2	8	0	1	6	0	5	9	1	1	19	2	0	0	5	1	4	2	3	4	3	1	5	1	1	5	4	1	9	2	2	8	3	4	9	7
GLY-GLU-ILE (GEI)	9	18	4	2	23	19	11	20	2	3	12	8	11	54	7	3	25	10	5	25	6	4	20	6	1	9	8	1	13	2	3	18	6	3	11	4	6	25	4
GLY-LEU-GLN (GLQ)	3	8	5	3	17	2	4	9	2	5	16	2	7	35	2	4	8	3	0	10	2	3	27	9	2	7	5	3	18	3	7	5	4	4	11	3	3	8	4
